# Finding genetic variants in plants without complete genomes

**DOI:** 10.1101/818096

**Authors:** Yoav Voichek, Detlef Weigel

## Abstract

Structural variants and presence/absence polymorphisms are common in plant genomes, yet they are routinely overlooked in genome-wide association studies (GWAS). Here, we expand the genetic variants detected in GWAS to include major deletions, insertions, and rearrangements. We first use raw sequencing data directly to derive short sequences, *k*-mers, that mark a broad range of polymorphisms independently of a reference genome. We then link *k*-mers associated with phenotypes to specific genomic regions. Using this approach, we re-analyzed 2,000 traits measured in *Arabidopsis thaliana*, tomato, and maize populations. Associations identified with *k*-mers recapitulate those found with single-nucleotide polymorphisms (SNPs), however, with stronger statistical support. Moreover, we identified new associations with structural variants and with regions missing from reference genomes. Our results demonstrate the power of performing GWAS before linking sequence reads to specific genomic regions, which allow detection of a wider range of genetic variants responsible for phenotypic variation.
