## Supplementary material for "Finding genetic variants in plants without complete genomes": Dataset S1: original_phenotype_values.txt

accession_id	phenotype_value
86	0.242
96	0.3095
149	0.418
204	0.3315
224	0.267
236	0.3795
262	0.259
266	0.323
383	0.298
394	0.296
461	0.243
936	0.2365
1782	0.359
1829	0.208
1874	0.275
2057	0.271
2171	0.27
2187	0.226
2290	0.2375
2320	0.3595
5719	0.355
5723	0.356
5729	0.183
5731	0.2145
5736	0.225
5742	0.3265
5745	0.296
5751	0.271
5752	0.338
5837	0.261
6008	0.232
6016	0.447
6040	0.352
6064	0.284
6074	0.2675
6243	0.234
6730	0.43
6897	0.321
6898	0.375
6899	0.2435
6903	0.231
6904	0.194
6906	0.253
6907	0.29
6909	0.194
6910	0.2275
6911	0.473
6913	0.214
6915	0.296
6916	0.35
6918	0.256
6919	0.416
6920	0.355
6921	0.3925
6922	0.307
6923	0.285
6924	0.2855
6926	0.253
6927	0.256
6928	0.343
6929	0.307
6930	0.351
6931	0.3255
6932	0.378
6933	0.3965
6936	0.326
6937	0.3015
6938	0.231
6939	0.236
6940	0.331
6942	0.3135
6943	0.308
6944	0.32
6945	0.3185
6946	0.2795
6951	0.1995
6956	0.33
6958	0.253
6959	0.2575
6960	0.2235
6961	0.342
6962	0.3205
6963	0.289
6965	0.29
6966	0.224
6967	0.316
6968	0.373
6969	0.345
6970	0.3255
6972	0.3955
6973	0.283
6975	0.295
6976	0.259
6977	0.2585
6978	0.518
6979	0.312
6980	0.275
6981	0.272
6982	0.307
6983	0.184
6984	0.37
6985	0.3195
6987	0.357
6990	0.359
6992	0.4065
6994	0.2705
6998	0.243
7000	0.274
7002	0.239
7004	0.285
7008	0.2075
7014	0.281
7015	0.22
7026	0.241
7028	0.196
7031	0.226
7062	0.255
7071	0.211
7075	0.322
7081	0.29
7092	0.298
7094	0.2415
7098	0.352
7102	0.2125
7123	0.228
7126	0.2335
7143	0.294
7147	0.343
7163	0.307
7164	0.212
7166	0.31
7169	0.1795
7172	0.3255
7176	0.3355
7178	0.314
7181	0.2745
7192	0.3575
7199	0.488
7201	0.333
7205	0.305
7210	0.276
7224	0.3425
7231	0.312
7242	0.27
7244	0.273
7246	0.266
7252	0.3455
7255	0.335
7262	0.2705
7268	0.3705
7275	0.376
7276	0.298
7280	0.276
7282	0.2605
7283	0.369
7287	0.266
7291	0.31
7297	0.308
7299	0.251
7300	0.3
7306	0.382
7307	0.317
7309	0.3
7310	0.28
7316	0.309
7317	0.258
7320	0.347
7330	0.337
7331	0.335
7337	0.224
7344	0.348
7351	0.325
7352	0.361
7353	0.297
7354	0.32
7355	0.3225
7372	0.3075
7378	0.3505
7382	0.339
7384	0.377
7404	0.2645
7418	0.304
7424	0.338
7438	0.417
7477	0.29
7514	0.326
7515	0.277
7516	0.2505
7519	0.427
7520	0.2745
7521	0.322
7522	0.441
7523	0.3055
7524	0.2425
7525	0.309
7526	0.276
8213	0.3825
8214	0.318
8215	0.279
8230	0.1975
8231	0.306
8233	0.3125
8236	0.2965
8239	0.2545
8240	0.275
8241	0.319
8243	0.235
8245	0.291
8247	0.321
8249	0.3605
8256	0.273
8258	0.2275
8259	0.226
8265	0.284
8270	0.266
8271	0.2905
8274	0.3215
8284	0.2135
8285	0.278
8290	0.294
8296	0.244
8297	0.227
8300	0.427
8304	0.299
8306	0.225
8310	0.2885
8311	0.357
8312	0.4215
8313	0.443
8314	0.359
8323	0.34
8325	0.3075
8329	0.379
8334	0.295
8337	0.2355
8343	0.295
8351	0.203
8353	0.3415
8354	0.293
8365	0.1875
8366	0.3465
8369	0.194
8374	0.354
8376	0.344
8378	0.441
8387	0.267
8388	0.2635
8395	0.39
8420	0.3425
9104	0.333
9152	0.189
9165	0.362
9302	0.308
9308	0.2955
100000	0.334
