## Supplementary material for "Finding genetic variants in plants without complete genomes": Dataset S1: used_phenotype_values.txt

accession_id	phenotype_value
1829	0.208
2057	0.271
2171	0.27
5837	0.261
6008	0.232
6040	0.352
6074	0.2675
6243	0.234
6897	0.321
6898	0.375
6903	0.231
6904	0.194
6907	0.29
6909	0.194
6911	0.473
6913	0.214
6915	0.296
6918	0.256
6919	0.416
6920	0.355
6923	0.285
6924	0.2855
6926	0.253
6927	0.256
6929	0.307
6931	0.3255
6932	0.378
6933	0.3965
6938	0.231
6940	0.331
6943	0.308
6944	0.32
6945	0.3185
6951	0.1995
6956	0.33
6958	0.253
6959	0.2575
6960	0.2235
6961	0.342
6963	0.289
6966	0.224
6967	0.316
6969	0.345
6973	0.283
6975	0.295
6976	0.259
6979	0.312
6981	0.272
6984	0.37
6987	0.357
6990	0.359
6992	0.4065
7000	0.274
7002	0.239
7008	0.2075
7014	0.281
7026	0.241
7028	0.196
7031	0.226
7062	0.255
7071	0.211
7081	0.29
7092	0.298
7102	0.2125
7126	0.2335
7143	0.294
7147	0.343
7163	0.307
7164	0.212
7169	0.1795
7181	0.2745
7192	0.3575
7199	0.488
7231	0.312
7244	0.273
7255	0.335
7268	0.3705
7276	0.298
7280	0.276
7282	0.2605
7287	0.266
7307	0.317
7316	0.309
7337	0.224
7353	0.297
7354	0.32
7372	0.3075
7378	0.3505
7384	0.377
7404	0.2645
7418	0.304
7477	0.29
7514	0.326
7515	0.277
7520	0.2745
7521	0.322
7525	0.309
8214	0.318
8230	0.1975
8233	0.3125
8236	0.2965
8240	0.275
8241	0.319
8243	0.235
8256	0.273
8258	0.2275
8259	0.226
8284	0.2135
8285	0.278
8290	0.294
8297	0.227
8306	0.225
8311	0.357
8312	0.4215
8334	0.295
8337	0.2355
8343	0.295
8351	0.203
8354	0.293
8365	0.1875
8366	0.3465
8376	0.344
8420	0.3425
9104	0.333
