## Supplementary material for "Finding genetic variants in plants without complete genomes": Dataset S1: original_phenotype_values.txt

accession_id	phenotype_value
86	-7.897
96	-1.4495
149	-9.773
204	0.609
224	-2.688
236	-4.469
262	-2.9945
266	-8.1005
383	-5.755
394	-5.662
461	-4.16
936	-2.484
1782	-1.667
1829	-5.88
1874	3.232
2057	-0.861
2171	3.12
2187	-6.551
2290	-0.944
2320	-9.9995
5719	-13.124
5729	-0.849
5731	-4.1445
5736	-1.675
5742	-1.781
5745	-9.1285
5751	-1.245
5752	-9.887
5837	3.755
6008	-5.059
6016	-3.994
6040	-3.002
6064	-4.516
6074	-3.337
6243	-3.78
6730	-14.334
6897	-9.7
6898	-6.553
6899	-5.92
6903	-2.296
6904	-2.085
6906	-6.09
6907	-2.529
6909	-1.639
6910	-5.146
6911	-16.659
6913	-4.4745
6915	-2.713
6916	-9.478
6918	-6.913
6919	-15.165
6920	-7.2645
6921	-6.9545
6922	-1.811
6923	-2.68
6924	-2.0665
6926	0.138
6927	0.2825
6928	-6.517
6929	-6.808
6930	-9.7
6931	-7.7505
6932	-10.391
6933	-7.762
6936	5.67
6937	-1.538
6938	3.0755
6939	-1.358
6940	-5.901
6942	-3.185
6943	-6.973
6944	-3.576
6945	0.194
6946	-5.5825
6951	1.113
6956	3.232
6958	-5.7575
6959	0.086
6960	2.7725
6961	1.137
6962	-3.4835
6963	-5.398
6965	-3.4375
6966	-0.122
6967	-4.203
6968	-6.092
6969	-0.383
6970	-8.5525
6971	-7.6885
6972	-11.2945
6973	-0.862
6975	-7.036
6976	2.15
6977	-0.907
6978	-20.182
6979	3.569
6980	-6.2855
6981	-4.227
6982	-5.088
6983	-4.049
6984	-9.914
6985	-6.151
6987	-4.764
6990	-1.7245
6992	-2.535
6994	-7.7035
6998	-5.812
7000	-0.1495
7002	0.365
7004	-3.739
7008	0.0985
7014	-1.9295
7015	-0.8225
7026	-2.3665
7028	1.966
7031	-5.3415
7062	-3.948
7071	-1.082
7075	-6.981
7081	-6.803
7092	-10.198
7094	-4.2505
7098	-11.205
7102	-1.8135
7123	-6.911
7126	-4.392
7143	2.423
7147	-10.278
7163	-6.187
7164	-1.79
7166	-3.0025
7169	-4.132
7172	-5.42
7176	-3.145
7178	-1.049
7181	-1.0155
7192	-7.708
7199	-13.404
7201	-5.932
7205	-3.443
7210	2.151
7224	0.2435
7231	-3.347
7242	-2.791
7244	-2.7975
7246	-2.964
7252	-2.9355
7255	0.235
7262	2.878
7268	-12.075
7275	-10.0125
7276	-0.937
7280	-3.4545
7282	-1.1215
7283	-2.931
7287	-2.705
7291	-5.9525
7297	0.8845
7299	-2.373
7300	-1.257
7306	-5.881
7307	4.708
7309	-2.712
7310	1.959
7316	-6.083
7317	1.2275
7320	-3.344
7330	-6.601
7331	-4.47
7337	-2.591
7344	-4.086
7351	-5.416
7352	-2.035
7353	-3.493
7354	-6.34
7355	-3.838
7372	-9.05
7378	-2.7105
7382	-6.88
7404	-3.0835
7418	-7.619
7424	-4.612
7438	-4.49
7477	-0.2485
7514	4.6
7515	-2.19
7516	-7.8035
7519	-6.7325
7520	-2.443
7521	-1.4565
7522	-8.533
7523	2.689
7524	-7.8985
7525	-3.734
7526	-0.753
8213	-8.213
8214	-2.693
8215	-8.791
8230	-4.212
8231	-12.733
8233	3.4155
8236	1.932
8239	-6.4205
8240	3.106
8241	-2.6025
8243	-2.337
8245	2.307
8247	-9.801
8249	-1.751
8256	-6.382
8258	-1.978
8259	1.739
8265	-6.0055
8270	-8.584
8271	-2.5475
8274	-0.7225
8284	-0.8735
8285	-9.4285
8290	-4.681
8296	-4.948
8297	-9.027
8300	5.059
8304	-4.997
8306	1.836
8310	1.5085
8311	-3.532
8312	-12.8915
8313	-16.314
8314	-1.721
8323	-3.126
8325	0.5275
8329	-5.243
8334	3.596
8337	4.6705
8343	-0.6005
8348	-0.013
8351	-5.794
8353	-6.208
8354	1.888
8365	-4.1615
8366	-4.8815
8369	-5.312
8374	0.823
8376	-13.459
8378	-9.759
8387	-1.408
8388	-4.081
8395	-14.088
8420	-7.396
9104	2.2465
9152	0.495
9165	-6.572
9302	-8.346
9308	-2.681
100000	-10.895
