## Supplementary material for "Finding genetic variants in plants without complete genomes": Dataset S1: used_phenotype_values.txt

accession_id	phenotype_value
1829	-5.88
2057	-0.861
2171	3.12
5837	3.755
6008	-5.059
6040	-3.002
6074	-3.337
6243	-3.78
6897	-9.7
6898	-6.553
6903	-2.296
6904	-2.085
6907	-2.529
6909	-1.639
6911	-16.659
6913	-4.4745
6915	-2.713
6918	-6.913
6919	-15.165
6920	-7.2645
6923	-2.68
6924	-2.0665
6926	0.138
6927	0.2825
6929	-6.808
6931	-7.7505
6932	-10.391
6933	-7.762
6938	3.0755
6940	-5.901
6943	-6.973
6944	-3.576
6945	0.194
6951	1.113
6956	3.232
6958	-5.7575
6959	0.086
6960	2.7725
6961	1.137
6963	-5.398
6966	-0.122
6967	-4.203
6969	-0.383
6971	-7.6885
6973	-0.862
6975	-7.036
6976	2.15
6979	3.569
6981	-4.227
6984	-9.914
6987	-4.764
6990	-1.7245
6992	-2.535
7000	-0.1495
7002	0.365
7008	0.0985
7014	-1.9295
7026	-2.3665
7028	1.966
7031	-5.3415
7062	-3.948
7071	-1.082
7081	-6.803
7092	-10.198
7102	-1.8135
7126	-4.392
7143	2.423
7147	-10.278
7163	-6.187
7164	-1.79
7169	-4.132
7181	-1.0155
7192	-7.708
7199	-13.404
7231	-3.347
7244	-2.7975
7255	0.235
7268	-12.075
7276	-0.937
7280	-3.4545
7282	-1.1215
7287	-2.705
7307	4.708
7316	-6.083
7337	-2.591
7353	-3.493
7354	-6.34
7372	-9.05
7378	-2.7105
7404	-3.0835
7418	-7.619
7477	-0.2485
7514	4.6
7515	-2.19
7520	-2.443
7521	-1.4565
7525	-3.734
8214	-2.693
8230	-4.212
8233	3.4155
8236	1.932
8240	3.106
8241	-2.6025
8243	-2.337
8256	-6.382
8258	-1.978
8259	1.739
8284	-0.8735
8285	-9.4285
8290	-4.681
8297	-9.027
8306	1.836
8311	-3.532
8312	-12.8915
8334	3.596
8337	4.6705
8343	-0.6005
8351	-5.794
8354	1.888
8365	-4.1615
8366	-4.8815
8376	-13.459
8420	-7.396
9104	2.2465
