## Supplementary material for "Finding genetic variants in plants without complete genomes": Dataset S1: original_phenotype_values.txt

accession_id	phenotype_value
149	0
1719	7.2
1743	5
1850	4
1859	2
1874	0.75
1967	2
2011	4.2
2057	1.6
206	2
2171	1.2
224	3.4
2290	2.6
236	1
252	0.8
262	1
264	5
394	2.2
4802	4
4879	3.2
5122	2.2
5145	1.4
5175	0.8
5299	5
5373	1.4
5444	4.4
5494	3.8
5590	0.2
5628	3.6
5719	2.2
5721	1
5722	2.2
5728	2
5729	0.4
5736	1.2
5738	1.2
5739	3
5742	1.2
5744	0.6
5746	0.2
5752	3.2
5785	2.2
5788	1.6
5805	1.8
5812	1.2
5816	2.4
5817	3.8
5837	3.4
6040	2.4
6074	1.2
6243	2.8
6897	2.4
6898	2.6
6899	3
6903	3.4
6906	3.4
6907	2.4
6909	4.2
6913	4.4
6915	6.2
6919	3.8
6926	1
6928	0
6930	7
6931	5.6
6932	5
6936	3.4
6940	4.75
6943	3
6944	0.6
6946	2.8
6951	2.3333
6956	3.4
6959	4.6
6960	1
6961	5
6963	6.6
6965	2.8
6968	0.2
6973	4.4
6977	1
6978	3.4
6981	4.6
6982	3.2
6985	2.4
6987	2.4
6988	0.6
7000	1.2
7008	4
7015	1.8
7026	3.2
7028	1.6
7062	4.6
7075	2.6
7079	1.4
7080	4.6
7102	3.6
7121	2.6
7123	3.4
7126	2.6
7139	1.6
7143	2.6
7145	1.8
7147	4
7151	5.2
7164	5
7166	1.4
7169	1
7172	3.2
7178	1.4
7192	3.4
7201	3.6
7210	4.4
7224	3.2
7255	4.4
7262	4
7275	5.2
7282	4.6
7284	3.4
7291	2
7299	3
7306	2.4
7309	1.6
7316	3.2
7320	3.6
7331	5.2
7337	5
7344	3.6
7351	1.8
7353	1.8
7355	3.6
7378	5.6
7379	3.2
7384	5.2
7390	1.2
7404	5.8
7408	3.8
7418	3.6
7424	3.4
7477	3
7498	1
7514	3.8
7515	4.4
7518	1.8
7519	2
7523	0.6
7525	0.6
8214	4.2
8215	2.4
8230	1.8
8233	1.6
8236	2.8
8239	4
8240	3.6
8243	2.2
8258	2.8
8270	3.4
8271	2.4
8275	2.8
8284	3.8
8297	1.8
8304	2.4
8306	3.2
8310	1.4
8311	5.2
8312	1.8
8314	0.8
8329	2.6
8334	6.2
8348	3
8354	2.8
8366	6.6
8420	2.4
8422	3.6
8430	2.6
8631	3.2
8725	1.4
8787	2.2
8811	0.8
9012	0.2
9057	4.4
9077	0.8
9104	5.6
9152	2.8
9179	4.8
9302	2.2
9308	2.2
9309	3.6
936	1.4
96	2.4
