## Supplementary material for "Finding genetic variants in plants without complete genomes": Dataset S1: used_phenotype_values.txt

accession_id	phenotype_value
2057	1.6
2171	1.2
5837	3.4
6040	2.4
6074	1.2
6243	2.8
6897	2.4
6898	2.6
6903	3.4
6907	2.4
6909	4.2
6913	4.4
6915	6.2
6919	3.8
6926	1
6931	5.6
6932	5
6940	4.75
6943	3
6944	0.6
6951	2.3333
6956	3.4
6959	4.6
6960	1
6961	5
6963	6.6
6973	4.4
6981	4.6
6987	2.4
7000	1.2
7008	4
7026	3.2
7028	1.6
7062	4.6
7102	3.6
7126	2.6
7143	2.6
7147	4
7164	5
7169	1
7192	3.4
7255	4.4
7282	4.6
7316	3.2
7337	5
7353	1.8
7378	5.6
7384	5.2
7404	5.8
7418	3.6
7477	3
7514	3.8
7515	4.4
7525	0.6
8214	4.2
8230	1.8
8233	1.6
8236	2.8
8240	3.6
8243	2.2
8258	2.8
8284	3.8
8297	1.8
8306	3.2
8311	5.2
8312	1.8
8334	6.2
8354	2.8
8366	6.6
8420	2.4
8422	3.6
9057	4.4
9104	5.6
