## Supplementary material for "Finding genetic variants in plants without complete genomes": Dataset S1: original_phenotype_values.txt

accession_id	phenotype_value
149	2
1719	6.6
1743	5.6
1850	5.4
1859	3.2
1874	3.2
1967	3
2011	7.4
2057	2.8
206	1.8
2171	3.4
224	3
2290	3.6
236	1.6
252	1.6
262	1.6
264	5.2
394	1.4
4802	5.4
4879	4.2
5122	1.2
5145	2.2
5175	0
5299	2.6
5373	2.8
5444	4
5494	3.6
5590	0.2
5628	4
5719	2.4
5721	1.4
5722	1.4
5728	3.6
5729	0.2
5736	1.6
5738	3.2
5739	3.6
5742	2.4
5744	1
5746	0.2
5752	3
5785	3
5788	1.8
5805	1.4
5812	1.6
5816	1.6
5817	1.6
5837	4.4
6040	1.8
6074	1.8
6243	3.8
6897	1.2
6898	5
6899	2.2
6903	3
6906	4.2
6907	5.8
6909	6.8
6913	9
6915	6.2
6919	6
6926	1
6928	0.6
6930	7.2
6931	5.6
6932	7.2
6936	3.8
6940	2.2
6943	2.8
6944	0
6946	4
6951	4.5
6956	3.4
6959	2.4
6960	1
6961	4.4
6963	8.4
6965	4.8
6968	0.8
6973	8
6977	3
6978	4.4
6981	2.4
6982	3.2
6985	2.6
6987	1.4
6988	0.2
7000	1
7008	3
7015	1.8
7026	3.2
7028	1.6
7062	4.6
7075	1.2
7079	0.2
7080	4.2
7102	4.8
7121	3
7123	3.6
7126	2.8
7139	2.8
7143	6.2
7145	2.2
7147	6.6
7151	2.2
7164	6.2
7166	2.2
7169	4.6
7172	4.6
7178	4
7192	4
7201	2.8
7210	6.6
7224	4
7255	5.2
7262	6
7275	7.2
7282	10.2
7284	2
7291	1.8
7299	3.2
7306	2.8
7309	3
7316	4.8
7320	4.6
7331	7.2
7337	5.6
7344	4.4
7351	2.2
7353	5.4
7355	6.2
7378	5.6
7379	0.4
7384	6.8
7390	1.8
7404	4.6
7408	4.8
7418	2.8
7424	5.2
7477	2.6
7498	1.2
7514	4.8
7515	3.4
7518	2.6
7519	3.4
7523	4.4
7525	0.4
8214	4
8215	3.6
8230	1.2
8233	3.8
8236	4.6
8239	5
8240	4.2
8243	5
8249	2.75
8258	3.8
8270	3
8271	2.2
8275	1.4
8284	5.4
8297	2.4
8304	4.2
8306	2.8
8310	2
8311	6.4
8312	3
8314	4
8329	3.2
8334	8
8348	3.4
8351	2.6
8354	2.4
8366	11.2
8420	3
8422	5.6
8430	5.8
8631	4.4
8725	1
8787	1.4
8811	0.2
9012	0.2
9057	3.4
9077	1.6
9104	8.2
9152	3.8
9179	2
9302	2.4
9308	2.2
9309	3
936	2.2
96	1.2
