## Supplementary material for "Finding genetic variants in plants without complete genomes": Dataset S1: used_phenotype_values.txt

accession_id	phenotype_value
2057	2.8
2171	3.4
5837	4.4
6040	1.8
6074	1.8
6243	3.8
6897	1.2
6898	5
6903	3
6907	5.8
6909	6.8
6913	9
6915	6.2
6919	6
6926	1
6931	5.6
6932	7.2
6940	2.2
6943	2.8
6944	0
6951	4.5
6956	3.4
6959	2.4
6960	1
6961	4.4
6963	8.4
6973	8
6981	2.4
6987	1.4
7000	1
7008	3
7026	3.2
7028	1.6
7062	4.6
7102	4.8
7126	2.8
7143	6.2
7147	6.6
7164	6.2
7169	4.6
7192	4
7255	5.2
7282	10.2
7316	4.8
7337	5.6
7353	5.4
7378	5.6
7384	6.8
7404	4.6
7418	2.8
7477	2.6
7514	4.8
7515	3.4
7525	0.4
8214	4
8230	1.2
8233	3.8
8236	4.6
8240	4.2
8243	5
8258	3.8
8284	5.4
8297	2.4
8306	2.8
8311	6.4
8312	3
8334	8
8351	2.6
8354	2.4
8366	11.2
8420	3
8422	5.6
9057	3.4
9104	8.2
