## Supplementary material for "Finding genetic variants in plants without complete genomes": Dataset S1: original_phenotype_values.txt

accession_id	phenotype_value
149	0
1719	0.1372
1743	0.0783
1850	0.0078
1859	0
1874	0
1967	0.0093
2011	0.0301
2057	0.0234
206	0
2171	0.0146
224	0
2290	0.0698
236	0.0114
252	0
262	0.0086
264	0
394	0
4802	0.006
4879	0.06
5122	0
5145	0
5175	0
5299	0.176
5373	0.0475
5444	0
5494	0.0416
5590	0
5628	0
5719	0.0134
5721	0.0391
5722	0
5728	0.0257
5729	0
5736	0
5738	0
5739	0
5742	0.0082
5744	0
5746	0
5752	0.0237
5785	0
5788	0.0133
5805	0
5812	0
5816	0
5817	0.0059
5837	0.0202
6040	0.0096
6074	0
6243	0.0084
6897	0
6898	0.007
6899	0
6903	0.0144
6906	0.0218
6907	0.0125
6909	0.0311
6913	0.0122
6915	0.0073
6919	0.0571
6926	0.0257
6928	0
6930	0.0537
6931	0.0239
6932	0.1432
6936	0.0189
6940	0.0614
6943	0.0403
6944	0
6946	0.0125
6951	0
6956	0.0553
6959	0
6960	0.0095
6961	0.0538
6963	0.0739
6965	0.0079
6968	0
6977	0.008
6978	0.0632
6981	0.0195
6982	0.0308
6985	0.0735
6987	0.0183
6988	0
7000	0.0063
7008	0.0234
7015	0.0385
7026	0.0108
7028	0
7062	0.0495
7075	0
7079	0.0095
7080	0.1786
7102	0.0066
7121	0.0207
7123	0.0099
7126	0.019
7139	0.0319
7143	0
7145	0
7147	0
7151	0.1227
7164	0.3943
7166	0
7169	0
7172	0
7178	0
7192	0.0307
7201	0.0511
7210	0.0623
7224	0.0186
7255	0.0729
7262	0.0283
7275	0.0421
7282	0.1671
7284	0.0116
7291	0
7299	0.1004
7306	0
7309	0
7316	0.0881
7320	0.0092
7331	0.1567
7337	0.1388
7344	0.094
7351	0
7353	0.0173
7355	0.0068
7378	0.4017
7379	0.0385
7384	0.0148
7390	0
7404	0.0778
7408	0.0262
7418	0.0128
7424	0.0739
7477	0
7498	0
7514	0
7515	0.0158
7518	0
7519	0.0172
7523	0
7525	0
8214	0.0084
8215	0
8230	0.0172
8233	0
8236	0.0198
8239	0.2061
8240	0.0458
8243	0.0056
8249	0.0233
8258	0
8270	0
8271	0.04
8275	0
8284	0
8297	0
8304	0.0069
8306	0.0093
8310	0
8311	0.0062
8312	0
8314	0
8329	0.0533
8334	0.0507
8348	0.0142
8351	0.0512
8354	0.0108
8366	0
8420	0.0127
8422	0.1077
8430	0
8631	0
8725	0.0185
8787	0.0256
8811	0.0524
9012	0
9057	0.1156
9077	0
9104	0.1603
9152	0.017
9179	0
9302	0.0082
9308	0.0519
9309	0
936	0
96	0
