## Supplementary material for "Finding genetic variants in plants without complete genomes": Dataset S1: snps_pass_5percent_threshold_GEMMA_results.txt

chr	rs	ps	n_miss	allele1	allele0	af	l_mle	p_lrt
1	.	7885509	3	G	A	0.071	1.000000e+05	2.770358e-09
1	.	11322226	31	A	G	0.071	1.000000e+05	1.066945e-13
1	.	13047214	3	T	C	0.086	1.000000e+05	8.818767e-10
1	.	22588177	16	A	G	0.070	1.000000e+05	6.566780e-13
2	.	7641845	8	A	T	0.077	1.000000e+05	1.747734e-10
2	.	8787198	21	A	C	0.077	1.000000e+05	1.054594e-08
2	.	10324012	8	G	A	0.077	1.000000e+05	1.320845e-08
2	.	11799451	0	T	G	0.096	1.000000e+05	1.286632e-08
2	.	11799826	4	A	G	0.101	1.000000e+05	2.012305e-08
2	.	11803399	3	G	A	0.100	1.000000e+05	2.154797e-08
2	.	15016674	3	C	A	0.071	1.000000e+05	9.544126e-11
2	.	15034016	9	C	A	0.094	1.000000e+05	5.123854e-09
2	.	18010170	2	T	G	0.070	1.000000e+05	1.737050e-08
3	.	7760873	20	T	A	0.075	1.000000e+05	9.438188e-09
3	.	7917216	1	G	C	0.069	1.000000e+05	8.785178e-10
3	.	8896534	17	G	A	0.071	1.000000e+05	1.134713e-09
3	.	9985470	2	A	G	0.070	1.000000e+05	2.223090e-08
3	.	9987842	8	G	A	0.108	1.000000e+05	2.183852e-08
3	.	9988967	13	T	C	0.117	1.000000e+05	8.521547e-12
3	.	9994521	3	T	C	0.071	1.000000e+05	2.284478e-08
3	.	9999613	0	C	A	0.068	1.000000e+05	2.007867e-08
3	.	10013956	9	G	A	0.078	1.000000e+05	2.231874e-12
3	.	10013986	8	G	A	0.077	1.000000e+05	1.941921e-12
3	.	10021207	3	A	G	0.086	1.000000e+05	2.162019e-08
3	.	10031107	2	A	G	0.070	1.000000e+05	1.212031e-10
3	.	10034655	1	C	T	0.097	1.000000e+05	2.238585e-08
3	.	10035615	2	A	T	0.099	1.000000e+05	2.026082e-08
3	.	10037611	2	A	C	0.085	1.000000e+05	3.471248e-11
3	.	10038835	17	G	A	0.107	1.000000e+05	6.682109e-09
3	.	10038837	21	A	T	0.096	1.000000e+05	1.139871e-08
3	.	10039373	7	C	T	0.091	1.000000e+05	4.588080e-11
3	.	10041352	2	A	G	0.099	1.000000e+05	2.443734e-08
3	.	10616377	6	C	T	0.119	1.000000e+05	1.010214e-08
3	.	10700813	2	A	T	0.070	1.000000e+05	4.840235e-09
3	.	10702059	4	T	A	0.072	1.000000e+05	4.595795e-09
3	.	10702060	0	T	C	0.068	1.000000e+05	3.861683e-09
3	.	10702468	1	A	G	0.069	1.000000e+05	4.518148e-09
3	.	10970009	23	G	A	0.080	1.000000e+05	2.526425e-08
3	.	11146900	3	T	C	0.071	1.000000e+05	2.540779e-08
3	.	11150426	3	T	C	0.071	1.000000e+05	2.115135e-08
3	.	15544136	33	T	C	0.075	1.000000e+05	1.369964e-11
3	.	15637050	24	A	G	0.102	1.000000e+05	2.065224e-12
3	.	18537899	0	T	C	0.068	1.000000e+05	2.043040e-09
3	.	18537917	4	A	G	0.072	1.000000e+05	2.556614e-09
3	.	18537920	0	T	C	0.068	1.000000e+05	2.043040e-09
3	.	18537948	0	G	T	0.068	1.000000e+05	2.043040e-09
3	.	18703948	10	C	G	0.079	1.000000e+05	9.939405e-09
3	.	21591373	21	A	G	0.115	1.000000e+05	2.443430e-08
4	.	124497	30	T	A	0.093	1.000000e+05	8.996139e-11
4	.	557260	17	T	G	0.071	1.000000e+05	2.680491e-08
4	.	9987452	30	A	G	0.070	1.000000e+05	1.463633e-09
5	.	6138115	4	G	A	0.101	1.000000e+05	4.923242e-09
5	.	6140401	2	A	T	0.099	1.000000e+05	2.779918e-09
5	.	6157070	1	A	G	0.097	1.000000e+05	3.855910e-09
5	.	6678749	1	T	G	0.083	1.000000e+05	6.927919e-09
5	.	8246232	34	A	T	0.077	1.000000e+05	7.708677e-10
5	.	14528026	31	C	G	0.071	1.000000e+05	4.977632e-12
5	.	15025038	36	C	T	0.081	1.000000e+05	1.143819e-09
5	.	21541487	24	G	A	0.143	1.000000e+05	1.523285e-09
5	.	22261184	18	T	A	0.073	1.000000e+05	7.802555e-13
5	.	25787989	0	C	T	0.082	1.000000e+05	1.694921e-08
5	.	25860739	34	A	G	0.077	1.000000e+05	1.094875e-08
