## Supplementary material for "Finding genetic variants in plants without complete genomes": Dataset S1: snps_pass_10percent_threshold_GEMMA_results.txt

chr	rs	ps	n_miss	allele1	allele0	af	l_mle	p_lrt
1	.	7885509	3	G	A	0.071	1.000000e+05	2.770358e-09
1	.	11322226	31	A	G	0.071	1.000000e+05	1.066945e-13
1	.	11379532	2	C	G	0.085	1.000000e+05	5.369561e-08
1	.	13047214	3	T	C	0.086	1.000000e+05	8.818767e-10
1	.	22588177	16	A	G	0.070	1.000000e+05	6.566780e-13
1	.	25156983	16	C	A	0.088	1.000000e+05	4.914492e-08
1	.	26636372	26	C	A	0.085	1.000000e+05	6.007142e-08
1	.	26825995	11	T	C	0.097	1.000000e+05	7.288707e-08
2	.	4985181	32	A	G	0.098	1.000000e+05	3.044913e-08
2	.	7641845	8	A	T	0.077	1.000000e+05	1.747734e-10
2	.	8152265	2	T	C	0.085	1.000000e+05	6.736514e-08
2	.	8787198	21	A	C	0.077	1.000000e+05	1.054594e-08
2	.	10324012	8	G	A	0.077	1.000000e+05	1.320845e-08
2	.	11798762	0	T	C	0.123	1.000000e+05	5.402453e-08
2	.	11798934	0	C	T	0.123	1.000000e+05	5.402453e-08
2	.	11798940	2	A	C	0.127	1.000000e+05	5.669332e-08
2	.	11798942	0	C	T	0.123	1.000000e+05	5.402453e-08
2	.	11798947	0	A	G	0.123	1.000000e+05	5.402453e-08
2	.	11799017	2	C	G	0.127	1.000000e+05	6.361928e-08
2	.	11799451	0	T	G	0.096	1.000000e+05	1.286632e-08
2	.	11799826	4	A	G	0.101	1.000000e+05	2.012305e-08
2	.	11803399	3	G	A	0.100	1.000000e+05	2.154797e-08
2	.	12955025	2	T	C	0.070	1.000000e+05	8.943999e-08
2	.	12955544	1	A	T	0.069	1.000000e+05	7.005459e-08
2	.	12960107	1	A	G	0.069	1.000000e+05	8.769642e-08
2	.	13413083	31	G	T	0.190	1.000000e+05	6.400268e-08
2	.	15016674	3	C	A	0.071	1.000000e+05	9.544126e-11
2	.	15019992	3	G	A	0.086	1.000000e+05	6.589228e-08
2	.	15034016	9	C	A	0.094	1.000000e+05	5.123854e-09
2	.	17150571	0	A	C	0.082	1.000000e+05	6.119725e-08
2	.	18010170	2	T	G	0.070	1.000000e+05	1.737050e-08
3	.	6432520	5	A	G	0.074	1.000000e+05	5.402969e-08
3	.	7760873	20	T	A	0.075	1.000000e+05	9.438188e-09
3	.	7917216	1	G	C	0.069	1.000000e+05	8.785178e-10
3	.	7945489	7	T	C	0.121	1.000000e+05	8.090805e-08
3	.	8896534	17	G	A	0.071	1.000000e+05	1.134713e-09
3	.	9825955	7	G	T	0.091	1.000000e+05	3.476019e-08
3	.	9841696	10	T	A	0.079	1.000000e+05	3.096421e-08
3	.	9985470	2	A	G	0.070	1.000000e+05	2.223090e-08
3	.	9987842	8	G	A	0.108	1.000000e+05	2.183852e-08
3	.	9988967	13	T	C	0.117	1.000000e+05	8.521547e-12
3	.	9994521	3	T	C	0.071	1.000000e+05	2.284478e-08
3	.	9999613	0	C	A	0.068	1.000000e+05	2.007867e-08
3	.	10013956	9	G	A	0.078	1.000000e+05	2.231874e-12
3	.	10013986	8	G	A	0.077	1.000000e+05	1.941921e-12
3	.	10019784	3	T	C	0.100	1.000000e+05	2.859074e-08
3	.	10020930	7	G	T	0.091	1.000000e+05	7.232393e-08
3	.	10021207	3	A	G	0.086	1.000000e+05	2.162019e-08
3	.	10021812	0	C	G	0.082	1.000000e+05	8.930318e-08
3	.	10025492	0	A	C	0.082	1.000000e+05	8.930318e-08
3	.	10031107	2	A	G	0.070	1.000000e+05	1.212031e-10
3	.	10032142	1	T	C	0.083	1.000000e+05	4.831033e-08
3	.	10034655	1	C	T	0.097	1.000000e+05	2.238585e-08
3	.	10035615	2	A	T	0.099	1.000000e+05	2.026082e-08
3	.	10037611	2	A	C	0.085	1.000000e+05	3.471248e-11
3	.	10038835	17	G	A	0.107	1.000000e+05	6.682109e-09
3	.	10038837	21	A	T	0.096	1.000000e+05	1.139871e-08
3	.	10039373	7	C	T	0.091	1.000000e+05	4.588080e-11
3	.	10041352	2	A	G	0.099	1.000000e+05	2.443734e-08
3	.	10045918	4	C	G	0.101	1.000000e+05	8.809773e-08
3	.	10408469	2	T	A	0.085	1.000000e+05	4.205278e-08
3	.	10616377	6	C	T	0.119	1.000000e+05	1.010214e-08
3	.	10700813	2	A	T	0.070	1.000000e+05	4.840235e-09
3	.	10702059	4	T	A	0.072	1.000000e+05	4.595795e-09
3	.	10702060	0	T	C	0.068	1.000000e+05	3.861683e-09
3	.	10702468	1	A	G	0.069	1.000000e+05	4.518148e-09
3	.	10970009	23	G	A	0.080	1.000000e+05	2.526425e-08
3	.	11140935	3	T	C	0.071	1.000000e+05	3.668157e-08
3	.	11141251	2	A	C	0.070	1.000000e+05	3.304033e-08
3	.	11144188	0	T	C	0.068	1.000000e+05	2.824054e-08
3	.	11144509	4	A	C	0.072	1.000000e+05	3.929640e-08
3	.	11145242	1	A	G	0.069	1.000000e+05	2.975048e-08
3	.	11145969	2	G	A	0.070	1.000000e+05	3.929101e-08
3	.	11146900	3	T	C	0.071	1.000000e+05	2.540779e-08
3	.	11147158	0	C	A	0.068	1.000000e+05	2.824054e-08
3	.	11147554	2	A	G	0.070	1.000000e+05	3.269407e-08
3	.	11149182	0	C	A	0.068	1.000000e+05	2.824054e-08
3	.	11150426	3	T	C	0.071	1.000000e+05	2.115135e-08
3	.	11151536	5	T	G	0.074	1.000000e+05	3.297988e-08
3	.	11153404	6	T	C	0.075	1.000000e+05	3.774605e-08
3	.	14235549	3	A	G	0.071	1.000000e+05	3.247621e-08
3	.	15544136	33	T	C	0.075	1.000000e+05	1.369964e-11
3	.	15637050	24	A	G	0.102	1.000000e+05	2.065224e-12
3	.	18537899	0	T	C	0.068	1.000000e+05	2.043040e-09
3	.	18537917	4	A	G	0.072	1.000000e+05	2.556614e-09
3	.	18537920	0	T	C	0.068	1.000000e+05	2.043040e-09
3	.	18537948	0	G	T	0.068	1.000000e+05	2.043040e-09
3	.	18703948	10	C	G	0.079	1.000000e+05	9.939405e-09
3	.	21591373	21	A	G	0.115	1.000000e+05	2.443430e-08
3	.	21616023	21	G	C	0.077	1.000000e+05	5.621874e-08
4	.	124497	30	T	A	0.093	1.000000e+05	8.996139e-11
4	.	557260	17	T	G	0.071	1.000000e+05	2.680491e-08
4	.	1255134	1	A	T	0.111	1.000000e+05	4.014682e-08
4	.	2632316	15	T	G	0.069	1.000000e+05	8.758223e-08
4	.	9987452	30	A	G	0.070	1.000000e+05	1.463633e-09
4	.	15708046	0	A	G	0.068	1.000000e+05	6.005566e-08
4	.	15708104	1	G	C	0.069	1.000000e+05	5.939503e-08
4	.	18388196	0	T	G	0.068	1.000000e+05	7.914880e-08
5	.	5111263	9	A	T	0.078	1.000000e+05	4.078513e-08
5	.	6138115	4	G	A	0.101	1.000000e+05	4.923242e-09
5	.	6140401	2	A	T	0.099	1.000000e+05	2.779918e-09
5	.	6157070	1	A	G	0.097	1.000000e+05	3.855910e-09
5	.	6678749	1	T	G	0.083	1.000000e+05	6.927919e-09
5	.	8246232	34	A	T	0.077	1.000000e+05	7.708677e-10
5	.	14528026	31	C	G	0.071	1.000000e+05	4.977632e-12
5	.	14534011	35	T	C	0.105	1.000000e+05	6.707399e-08
5	.	14857304	2	T	C	0.070	1.000000e+05	3.118641e-08
5	.	15025038	36	C	T	0.081	1.000000e+05	1.143819e-09
5	.	15139922	36	T	C	0.135	1.000000e+05	8.066796e-08
5	.	16270746	4	C	T	0.087	1.000000e+05	5.119243e-08
5	.	16271266	1	A	G	0.083	1.000000e+05	8.696144e-08
5	.	16271395	1	A	G	0.083	1.000000e+05	8.964174e-08
5	.	21541485	23	T	A	0.160	1.000000e+05	7.044496e-08
5	.	21541487	24	G	A	0.143	1.000000e+05	1.523285e-09
5	.	21598053	16	G	T	0.070	1.000000e+05	7.699655e-08
5	.	22210338	4	T	G	0.087	1.000000e+05	6.457061e-08
5	.	22229011	21	G	A	0.115	1.000000e+05	6.938565e-08
5	.	22261184	18	T	A	0.073	1.000000e+05	7.802555e-13
5	.	25787989	0	C	T	0.082	1.000000e+05	1.694921e-08
5	.	25860739	34	A	G	0.077	1.000000e+05	1.094875e-08
