## Supplementary material for "Finding genetic variants in plants without complete genomes": Dataset S1: used_phenotype_values.txt

accession_id	phenotype_value
2057	0.0234
2171	0.0146
5837	0.0202
6040	0.0096
6074	0
6243	0.0084
6897	0
6898	0.007
6903	0.0144
6907	0.0125
6909	0.0311
6913	0.0122
6915	0.0073
6919	0.0571
6926	0.0257
6931	0.0239
6932	0.1432
6940	0.0614
6943	0.0403
6944	0
6951	0
6956	0.0553
6959	0
6960	0.0095
6961	0.0538
6963	0.0739
6981	0.0195
6987	0.0183
7000	0.0063
7008	0.0234
7026	0.0108
7028	0
7062	0.0495
7102	0.0066
7126	0.019
7143	0
7147	0
7164	0.3943
7169	0
7192	0.0307
7255	0.0729
7282	0.1671
7316	0.0881
7337	0.1388
7353	0.0173
7378	0.4017
7384	0.0148
7404	0.0778
7418	0.0128
7477	0
7514	0
7515	0.0158
7525	0
8214	0.0084
8230	0.0172
8233	0
8236	0.0198
8240	0.0458
8243	0.0056
8258	0
8284	0
8297	0
8306	0.0093
8311	0.0062
8312	0
8334	0.0507
8351	0.0512
8354	0.0108
8366	0
8420	0.0127
8422	0.1077
9057	0.1156
9104	0.1603
