## Supplementary material for "Finding genetic variants in plants without complete genomes": Dataset S1: kmers_pass_10percent_threshold_GEMMA_results.txt

chr	rs	ps	n_miss	allele1	allele0	af	l_mle	p_lrt
0	AAATAGTAATGTTGTACATAATGTAAATATT_1	0	0	0	1	0.068	1.000000e+05	1.945828e-09
0	ATATTTACATTATGTACAACATTACTATTTA_3	0	0	0	1	0.068	1.000000e+05	1.945828e-09
0	ATTTACATTATGTACAACATTACTATTTAAG_4	0	0	0	1	0.068	1.000000e+05	1.945828e-09
0	TATTTACATTATGTACAACATTACTATTTAA_2	0	0	0	1	0.068	1.000000e+05	1.945828e-09
