## Supplementary material for "Finding genetic variants in plants without complete genomes": Dataset S1: original_phenotype_values.txt

accession_id	phenotype_value
149	0
1719	0.1955
1743	0.1716
1850	0.1406
1859	0.0765
1874	0.0335
1967	0.0653
2011	0.0998
2057	0.044
206	0.0632
2171	0.0517
224	0.1312
2290	0.0908
236	0.033
252	0.0307
262	0.0372
264	0.1452
394	0.0676
4802	0.1237
4879	0.0945
5122	0.078
5145	0.0437
5175	0.0437
5299	0.1486
5373	0.0421
5444	0.134
5494	0.1102
5590	0.0073
5628	0.1428
5719	0.0589
5721	0.0361
5722	0.0682
5728	0.0938
5729	0.0139
5736	0.032
5738	0.0415
5739	0.0827
5742	0.0409
5744	0.024
5746	0.0096
5752	0.1128
5785	0.069
5788	0.0472
5805	0.0787
5812	0.0407
5816	0.0709
5817	0.1186
5837	0.1111
6040	0.0824
6074	0.0518
6243	0.0966
6897	0.0991
6898	0.0774
6899	0.0969
6903	0.0983
6906	0.2118
6907	0.0763
6909	0.1007
6913	0.1166
6915	0.1924
6919	0.1148
6926	0.0348
6928	0
6930	0.1981
6931	0.1371
6932	0.1334
6936	0.0984
6940	0.1543
6943	0.1358
6944	0.0234
6946	0.0822
6951	0.069
6956	0.102
6959	0.1731
6960	0.0404
6961	0.1705
6963	0.2242
6965	0.0971
6968	0.0044
6973	0.1382
6977	0.033
6978	0.0898
6981	0.1398
6982	0.0893
6985	0.1002
6987	0.0909
6988	0.0254
7000	0.0394
7008	0.1183
7015	0.0524
7026	0.1246
7028	0.0561
7062	0.1204
7075	0.0784
7079	0.0484
7080	0.1914
7102	0.1175
7121	0.0856
7123	0.1318
7126	0.0682
7139	0.0483
7143	0.0713
7145	0.0601
7147	0.1224
7151	0.1497
7164	0.1802
7166	0.0364
7169	0.0342
7172	0.1183
7178	0.0513
7192	0.1108
7201	0.101
7210	0.1218
7224	0.0836
7255	0.1496
7262	0.1059
7275	0.1568
7282	0.1144
7284	0.0968
7291	0.0791
7299	0.1189
7306	0.0805
7309	0.0459
7316	0.0902
7320	0.1431
7331	0.1227
7337	0.1328
7344	0.1146
7351	0.0407
7353	0.0442
7355	0.1173
7378	0.4673
7379	0.1052
7384	0.1939
7390	0.0378
7404	0.1696
7408	0.1003
7418	0.1129
7424	0.1327
7477	0.0908
7498	0.0348
7514	0.1171
7515	0.1233
7518	0.0583
7519	0.0744
7523	0.0223
7525	0.0211
8214	0.1603
8215	0.1175
8230	0.0644
8233	0.0511
8236	0.0969
8239	0.1472
8240	0.1189
8243	0.0618
8258	0.0733
8270	0.1149
8271	0.055
8275	0.1018
8284	0.2411
8297	0.0573
8304	0.0822
8306	0.1192
8310	0.0363
8311	0.1686
8312	0.0494
8314	0.0281
8329	0.0874
8334	0.18
8348	0.1001
8354	0.1047
8366	0.22
8420	0.0864
8422	0.1139
8430	0.0702
8631	0.0959
8725	0.0509
8787	0.0765
8811	0.0282
9012	0.0056
9057	0.131
9077	0.0312
9104	0.221
9152	0.1085
9179	0.121
9302	0.0716
9308	0.0885
9309	0.1179
936	0.0571
96	0.0883
