## Supplementary material for "Finding genetic variants in plants without complete genomes": Dataset S1: used_phenotype_values.txt

accession_id	phenotype_value
2057	0.044
2171	0.0517
5837	0.1111
6040	0.0824
6074	0.0518
6243	0.0966
6897	0.0991
6898	0.0774
6903	0.0983
6907	0.0763
6909	0.1007
6913	0.1166
6915	0.1924
6919	0.1148
6926	0.0348
6931	0.1371
6932	0.1334
6940	0.1543
6943	0.1358
6944	0.0234
6951	0.069
6956	0.102
6959	0.1731
6960	0.0404
6961	0.1705
6963	0.2242
6973	0.1382
6981	0.1398
6987	0.0909
7000	0.0394
7008	0.1183
7026	0.1246
7028	0.0561
7062	0.1204
7102	0.1175
7126	0.0682
7143	0.0713
7147	0.1224
7164	0.1802
7169	0.0342
7192	0.1108
7255	0.1496
7282	0.1144
7316	0.0902
7337	0.1328
7353	0.0442
7378	0.4673
7384	0.1939
7404	0.1696
7418	0.1129
7477	0.0908
7514	0.1171
7515	0.1233
7525	0.0211
8214	0.1603
8230	0.0644
8233	0.0511
8236	0.0969
8240	0.1189
8243	0.0618
8258	0.0733
8284	0.2411
8297	0.0573
8306	0.1192
8311	0.1686
8312	0.0494
8334	0.18
8354	0.1047
8366	0.22
8420	0.0864
8422	0.1139
9057	0.131
9104	0.221
