## Supplementary material for "Finding genetic variants in plants without complete genomes": Dataset S1: kmers_pass_10percent_threshold_GEMMA_results.txt

chr	rs	ps	n_miss	allele1	allele0	af	l_mle	p_lrt
0	AAGGTAATGGAAGAGTTATAATAGAACTAAC_2	0	0	0	1	0.069	1.000000e+05	3.708728e-09
0	AGTTCTATTATAACTCTTCCATTACCTTTAT_3	0	0	0	1	0.069	1.000000e+05	3.708728e-09
0	GATAAAGGTAATGGAAGAGTTATAATAGAAC_4	0	0	0	1	0.069	1.000000e+05	3.708728e-09
0	GTTTTACTTTTGCTGTTGGCTTTCTATGCAA_1	0	0	0	1	0.903	1.000000e+05	1.435953e-09
0	TTTGATGTCATGTGTATGATTGATTATAAAA_5	0	0	0	1	0.889	1.000000e+05	2.690581e-09
