## Supplementary material for "Finding genetic variants in plants without complete genomes": Dataset S1: original_phenotype_values.txt

accession_id	phenotype_value
149	0.6306
1719	0.6776
1743	0.813
1850	0.6538
1859	0.6694
1874	0.575
1967	0.7582
2011	0.6008
2057	0.5522
206	0.5302
2171	0.6246
224	0.68
2290	0.5054
236	0.4736
252	0.516
262	0.5768
264	0.5698
394	0.6034
4802	0.557
4879	0.5652
5122	0.6426
5145	0.5182
5175	0.5984
5299	0.6066
5373	0.4962
5444	0.5424
5494	0.677
5590	0.486
5628	0.6842
5719	0.5338
5721	0.4754
5722	0.5598
5728	0.9102
5729	0.5862
5736	0.5888
5738	0.5854
5739	0.5024
5742	0.6218
5744	0.599
5746	0.5848
5752	0.638
5785	0.5436
5788	0.6022
5805	0.6732
5812	0.4462
5816	0.5782
5817	0.559
5837	0.5572
6040	0.599
6074	0.6848
6243	0.6038
6897	0.591
6898	0.6188
6899	0.7116
6903	0.5546
6906	0.9916
6907	0.6108
6909	0.543
6913	0.5426
6915	0.6772
6919	0.684
6926	0.4748
6928	0.5364
6930	0.6744
6931	0.5232
6932	0.6366
6936	0.4788
6940	0.6678
6943	0.7172
6944	0.5098
6946	0.5976
6951	0.6046
6956	0.6296
6959	0.5958
6960	0.6512
6961	0.6084
6963	0.7262
6965	0.7072
6968	0.3446
6973	0.7642
6977	0.6452
6978	0.5194
6981	0.706
6982	0.5758
6985	0.6162
6987	0.5424
6988	0.3912
7000	0.4968
7008	0.5284
7015	0.5098
7026	0.7424
7028	0.5474
7062	0.5182
7075	0.5868
7079	0.602
7080	0.6778
7102	0.621
7121	0.508
7123	0.688
7126	0.4766
7139	0.5952
7143	0.6676
7145	0.5918
7147	0.6058
7151	0.675
7164	0.6514
7166	0.5022
7169	0.6254
7172	0.767
7178	0.4964
7192	0.6042
7201	0.4862
7210	0.5188
7224	0.5798
7255	0.654
7262	0.6506
7275	0.5188
7282	0.6586
7284	0.4454
7291	0.6078
7299	0.5428
7306	0.53
7309	0.6438
7316	0.587
7320	0.7294
7331	0.7384
7337	0.6422
7344	0.7112
7351	0.5048
7353	0.5356
7355	0.6062
7378	1.055
7379	0.5174
7384	0.6514
7390	0.5794
7404	0.6482
7408	0.6476
7418	0.683
7424	0.6606
7477	0.5696
7498	0.5632
7514	0.532
7515	0.5744
7518	0.7304
7519	0.6022
7523	0.5884
7525	0.5766
8214	0.7296
8215	0.7636
8230	0.4842
8236	0.6062
8239	0.66
8240	0.5664
8243	0.597
8249	0.605
8258	0.623
8270	0.6426
8271	0.4676
8275	0.717
8297	0.6374
8304	0.5436
8306	0.5616
8310	0.5972
8311	0.694
8312	0.54
8314	0.3924
8329	0.6052
8334	0.8588
8348	0.552
8351	0.529666667
8354	0.6592
8366	0.6622
8420	0.5862
8422	0.6412
8430	0.605
8631	0.643
8725	0.444
8787	0.7158
8811	0.5074
9012	0.5388
9057	0.6664
9077	0.3644
9104	0.7314
9152	0.7314
9179	0.5378
9302	0.6698
9308	0.6464
9309	0.6396
936	0.659
96	0.6094
