## Supplementary material for "Finding genetic variants in plants without complete genomes": Dataset S1: snps_pass_5percent_threshold_GEMMA_results.txt

chr	rs	ps	n_miss	allele1	allele0	af	l_mle	p_lrt
5	.	15701450	7	T	C	0.123	1.000000e+05	4.340419e-08
5	.	15867560	22	T	A	0.100	1.000000e+05	4.502504e-08
5	.	15958697	2	T	C	0.071	1.000000e+05	6.796307e-08
