## Supplementary material for "Finding genetic variants in plants without complete genomes": Dataset S1: snps_pass_10percent_threshold_GEMMA_results.txt

chr	rs	ps	n_miss	allele1	allele0	af	l_mle	p_lrt
2	.	10533721	23	A	T	0.122	1.000000e+05	1.487453e-07
2	.	10534006	22	G	A	0.100	1.000000e+05	1.156557e-07
5	.	15701450	7	T	C	0.123	1.000000e+05	4.340419e-08
5	.	15702741	9	G	T	0.079	1.000000e+05	1.277590e-07
5	.	15867560	22	T	A	0.100	1.000000e+05	4.502504e-08
5	.	15958697	2	T	C	0.071	1.000000e+05	6.796307e-08
5	.	22764774	4	C	T	0.118	1.000000e+05	1.422824e-07
5	.	22764832	6	T	A	0.121	1.000000e+05	9.660943e-08
