## Supplementary material for "Finding genetic variants in plants without complete genomes": Dataset S1: used_phenotype_values.txt

accession_id	phenotype_value
2057	0.5522
2171	0.6246
5837	0.5572
6040	0.599
6074	0.6848
6243	0.6038
6897	0.591
6898	0.6188
6903	0.5546
6907	0.6108
6909	0.543
6913	0.5426
6915	0.6772
6919	0.684
6926	0.4748
6931	0.5232
6932	0.6366
6940	0.6678
6943	0.7172
6944	0.5098
6951	0.6046
6956	0.6296
6959	0.5958
6960	0.6512
6961	0.6084
6963	0.7262
6973	0.7642
6981	0.706
6987	0.5424
7000	0.4968
7008	0.5284
7026	0.7424
7028	0.5474
7062	0.5182
7102	0.621
7126	0.4766
7143	0.6676
7147	0.6058
7164	0.6514
7169	0.6254
7192	0.6042
7255	0.654
7282	0.6586
7316	0.587
7337	0.6422
7353	0.5356
7378	1.055
7384	0.6514
7404	0.6482
7418	0.683
7477	0.5696
7514	0.532
7515	0.5744
7525	0.5766
8214	0.7296
8230	0.4842
8236	0.6062
8240	0.5664
8243	0.597
8258	0.623
8297	0.6374
8306	0.5616
8311	0.694
8312	0.54
8334	0.8588
8351	0.529666667
8354	0.6592
8366	0.6622
8420	0.5862
8422	0.6412
9057	0.6664
9104	0.7314
