## Supplementary material for "Finding genetic variants in plants without complete genomes": Dataset S1: original_phenotype_values.txt

accession_id	phenotype_value
149	0
1719	0.3457
1743	0.1951
1850	0
1859	0
1874	0
1967	0
2011	0.0274
2057	0.0981
206	0
2171	0
224	0
2290	0.5538
236	0
252	0
262	0
264	0
394	0
4802	0
4879	0.1832
5122	0
5145	0
5175	0
5299	0.1758
5373	0.1614
5444	0
5494	0.2134
5590	0
5628	0
5719	0
5721	0
5722	0
5728	0.0924
5729	0
5736	0
5738	0
5739	0
5742	0
5744	0
5746	0
5752	0.0828
5785	0
5788	0
5805	0
5812	0
5816	0
5817	0
5837	0.3276
6040	0
6074	0
6243	0
6897	0
6898	0
6899	0
6903	0
6906	0
6907	0.3046
6909	0.0905
6913	0.148
6915	0
6919	2.6457
6926	0
6928	0
6930	1.0859
6931	0
6932	0.339
6936	0.0499
6940	0.3073
6943	0.2136
6944	0
6946	0.1149
6951	0
6956	0.1097
6959	0
6960	0
6961	0.2648
6963	0.2482
6965	0
6968	0
6977	0
6978	0.2534
6981	0
6982	0.0611
6985	0.2178
6987	0
6988	0
7000	0
7008	0.0887
7015	0.0526
7026	0
7028	0
7062	0.2082
7075	0
7079	0
7080	0.3775
7102	0
7121	0
7123	0
7126	0
7139	0.0475
7143	0
7145	0
7147	0
7151	0.7443
7164	0.6937
7166	0
7169	0
7172	0
7178	0
7192	0.2162
7201	0.2215
7210	0.4136
7224	0.0305
7255	0.3205
7262	0.2054
7275	0.3533
7282	0.5465
7284	0.541
7291	0
7299	0.4633
7306	0
7309	0
7316	0.454
7320	0
7331	0.3999
7337	0.4348
7344	0.2777
7351	0
7353	0.0657
7355	0
7378	0.7672
7379	0
7384	0
7390	0
7404	0.279
7408	0
7418	0
7424	0.2674
7477	0
7498	0
7514	0
7515	0
7518	0
7519	0
7523	0
7525	0
8214	0
8215	0
8230	0
8233	0
8236	0
8239	0.6478
8240	0.1224
8243	0
8249	0.0574
8258	0
8270	0
8271	0.1202
8275	0
8284	0
8297	0
8304	0
8306	0
8310	0
8311	0
8312	0
8314	0
8329	0.2789
8334	0.806
8348	0
8351	0.2577
8354	0
8366	0
8420	0
8422	0.5318
8430	0
8631	0
8725	0
8787	0.1682
8811	0.1823
9012	0
9057	0.5261
9077	0
9104	0.6607
9152	0
9179	0
9302	0
9308	0.714
9309	0
936	0
96	0
