## Supplementary material for "Finding genetic variants in plants without complete genomes": Dataset S1: used_phenotype_values.txt

accession_id	phenotype_value
2057	0.0981
2171	0
5837	0.3276
6040	0
6074	0
6243	0
6897	0
6898	0
6903	0
6907	0.3046
6909	0.0905
6913	0.148
6915	0
6919	2.6457
6926	0
6931	0
6932	0.339
6940	0.3073
6943	0.2136
6944	0
6951	0
6956	0.1097
6959	0
6960	0
6961	0.2648
6963	0.2482
6981	0
6987	0
7000	0
7008	0.0887
7026	0
7028	0
7062	0.2082
7102	0
7126	0
7143	0
7147	0
7164	0.6937
7169	0
7192	0.2162
7255	0.3205
7282	0.5465
7316	0.454
7337	0.4348
7353	0.0657
7378	0.7672
7384	0
7404	0.279
7418	0
7477	0
7514	0
7515	0
7525	0
8214	0
8230	0
8233	0
8236	0
8240	0.1224
8243	0
8258	0
8284	0
8297	0
8306	0
8311	0
8312	0
8334	0.806
8351	0.2577
8354	0
8366	0
8420	0
8422	0.5318
9057	0.5261
9104	0.6607
