## Supplementary material for "Finding genetic variants in plants without complete genomes": Dataset S1: kmers_pass_5percent_threshold_GEMMA_results.txt

chr	rs	ps	n_miss	allele1	allele0	af	l_mle	p_lrt
0	AGCTATCGGAGTCGGTAAGTGTAACGCAACG_5	0	0	0	1	0.123	1.000000e+05	3.802408e-09
0	CCCGTTGCGTTACACTTACCGACTCCGATAG_1	0	0	0	1	0.110	1.000000e+05	1.215990e-09
0	CCGTTGCGTTACACTTACCGACTCCGATAGC_3	0	0	0	1	0.123	1.000000e+05	3.802408e-09
0	GAGCTATCGGAGTCGGTAAGTGTAACGCAAC_4	0	0	0	1	0.123	1.000000e+05	3.802408e-09
0	GGAGCTATCGGAGTCGGTAAGTGTAACGCAA_2	0	0	0	1	0.123	1.000000e+05	3.802408e-09
