## Supplementary material for "Finding genetic variants in plants without complete genomes": Dataset S1: original_phenotype_values.txt

accession_id	phenotype_value
149	0
1719	0.4164
1743	0.5377
1850	0.449
1859	0.5468
1874	0.0602
1967	0.2447
2011	0.3322
2057	0.2811
206	0.2058
2171	0.1388
224	0.4287
2290	0.597
236	0.0411
252	0.0562
262	0.0969
264	0.3966
394	0.5004
4802	0.4012
4879	0.326
5122	0.3324
5145	0.18
5175	0
5299	0.4409
5373	0.2564
5444	0.3977
5494	0.3038
5590	0
5628	0.5485
5719	0.2755
5721	0.1405
5722	0.4464
5728	0.6695
5729	0
5736	0.077
5738	0.2059
5739	0.3183
5742	0.1336
5744	0
5746	0
5752	0.5207
5785	0.3494
5788	0.253
5805	0.8733
5812	0.1647
5816	0.3614
5817	0.3503
5837	0.3477
6040	0.6086
6074	0.2715
6243	0.5049
6897	0.5788
6898	0.3103
6899	0.316
6903	0.4383
6906	0.6796
6907	0.3331
6909	0.3856
6913	0.2722
6915	0.4862
6919	0.4902
6926	0
6928	0
6930	0.6033
6931	0.3698
6932	0.4303
6936	0.3851
6940	0.3481
6943	0.5137
6944	0.1528
6946	0.4637
6951	0.4275
6956	0.4086
6959	0.5698
6960	0.0927
6961	0.4836
6963	0.5333
6965	0.4113
6968	0
6973	0.4059
6977	0.1903
6978	0.3988
6981	0.4294
6982	0.4998
6985	0.3023
6987	0.351
6988	0.0644
7000	0.1821
7008	0.3279
7015	0.2184
7026	0.4969
7028	0.2251
7062	0.3671
7075	0.3825
7079	0.1279
7080	0.5326
7102	0.4741
7121	0.4916
7123	0.5005
7126	0.6426
7139	0.2553
7143	0.3144
7145	0.2971
7147	0.488
7151	0.4651
7164	0.6092
7166	0.1477
7169	0.0693
7172	0.5539
7178	0.3658
7192	0.3988
7201	0.317
7210	0.3783
7224	0.3844
7255	0.4982
7262	0.3874
7275	0.4296
7282	0.4269
7284	0.3772
7291	0.3362
7299	0.4322
7306	0.4187
7309	0.2191
7316	0.4407
7320	0.3955
7331	0.3822
7337	0.4345
7344	0.3517
7351	0.1138
7353	0.1634
7355	0.3831
7378	0.9957
7379	0.541
7384	0.5833
7390	0.1689
7404	0.5239
7408	0.4225
7418	0.4464
7424	0.545
7477	0.3983
7498	0
7514	0.4054
7515	0.3576
7518	0.1129
7519	0.2839
7523	0.1268
7525	0.1227
8214	0.7651
8215	0.4739
8230	0.3418
8233	0.2672
8236	0.4108
8239	0.4934
8240	0.4442
8243	0.3201
8258	0.7565
8270	0.3782
8271	0.3328
8275	0.3581
8284	0.7049
8297	0.0907
8304	0.3323
8306	0.4299
8310	0.2557
8311	0.4785
8312	0.2752
8314	0
8329	0.3047
8334	0.4478
8348	0.3836
8354	0.4117
8366	0.546
8420	0.4351
8422	0.3981
8430	0.3851
8631	0.5336
8725	0.2326
8787	0.2126
8811	0.056
9012	0
9057	0.358
9077	0.0951
9104	0.5957
9152	0.5041
9179	0.4013
9302	0.2957
9308	0.6751
9309	0.7891
936	0.3028
96	0.437
