## Supplementary material for "Finding genetic variants in plants without complete genomes": Dataset S1: used_phenotype_values.txt

accession_id	phenotype_value
2057	0.2811
2171	0.1388
5837	0.3477
6040	0.6086
6074	0.2715
6243	0.5049
6897	0.5788
6898	0.3103
6903	0.4383
6907	0.3331
6909	0.3856
6913	0.2722
6915	0.4862
6919	0.4902
6926	0
6931	0.3698
6932	0.4303
6940	0.3481
6943	0.5137
6944	0.1528
6951	0.4275
6956	0.4086
6959	0.5698
6960	0.0927
6961	0.4836
6963	0.5333
6973	0.4059
6981	0.4294
6987	0.351
7000	0.1821
7008	0.3279
7026	0.4969
7028	0.2251
7062	0.3671
7102	0.4741
7126	0.6426
7143	0.3144
7147	0.488
7164	0.6092
7169	0.0693
7192	0.3988
7255	0.4982
7282	0.4269
7316	0.4407
7337	0.4345
7353	0.1634
7378	0.9957
7384	0.5833
7404	0.5239
7418	0.4464
7477	0.3983
7514	0.4054
7515	0.3576
7525	0.1227
8214	0.7651
8230	0.3418
8233	0.2672
8236	0.4108
8240	0.4442
8243	0.3201
8258	0.7565
8284	0.7049
8297	0.0907
8306	0.4299
8311	0.4785
8312	0.2752
8334	0.4478
8354	0.4117
8366	0.546
8420	0.4351
8422	0.3981
9057	0.358
9104	0.5957
