## Supplementary material for "Finding genetic variants in plants without complete genomes": Dataset S1: original_phenotype_values.txt

accession_id	phenotype_value
149	0.3736
1719	0.444
1743	0.5624
1850	0.3748
1859	0.4379
1874	0.2659
1967	0.2798
2011	0.3167
2057	0.1458
206	0.1807
2171	0.5173
224	0.3711
2290	0.3247
236	0.2043
252	0.254
262	0.1233
264	0.3274
394	0.1906
4802	0.3036
4879	0.3588
5122	0.0232
5145	0.1931
5175	0
5299	0.3116
5373	0.2976
5444	0.2815
5494	0.5743
5590	0
5628	0.4562
5719	0.2865
5721	0.498
5722	0.0754
5728	0.6647
5729	0
5736	0.2534
5738	0.2638
5739	0.473
5742	0.2382
5744	0.1493
5746	0
5752	0.3671
5785	0.5481
5788	0.26
5805	0.1211
5812	0.0849
5816	0.2476
5817	0.1338
5837	0.2744
6040	0.1466
6074	0.4691
6243	0.3582
6897	0.0885
6898	0.4468
6899	0.1593
6903	0.1915
6906	0.6174
6907	0.4908
6909	0.3756
6913	0.4725
6915	0.4359
6919	0.4174
6926	0
6928	0
6930	0.4209
6931	0.3766
6932	0.3862
6936	0.4031
6940	0.2139
6943	0.3618
6944	0
6946	0.3485
6951	0.3403
6956	0.2223
6959	0.3351
6960	0.3088
6961	0.3811
6963	0.5746
6965	0.3688
6968	0
6973	0.4366
6977	0.1852
6978	0.3543
6981	0.1054
6982	0.3002
6985	0.2044
6987	0.2401
6988	0
7000	0.0854
7008	0.2974
7015	0.303
7026	0.6376
7028	0.146
7062	0.3949
7075	0.1377
7079	0
7080	0.3842
7102	0.3134
7121	0.2275
7123	0.5042
7126	0.4256
7139	0.3051
7143	0.3406
7145	0.2748
7147	0.4263
7151	0.312
7164	0.5222
7166	0.31
7169	0.4452
7172	0.3445
7178	0.2868
7192	0.2642
7201	0.1743
7210	0.4741
7224	0.2134
7255	0.3634
7262	0.3941
7275	0.3391
7282	0.4406
7284	0.2038
7291	0.2706
7299	0.3846
7306	0.3072
7309	0.2921
7316	0.2739
7320	0.5672
7331	0.4023
7337	0.4941
7344	0.3879
7351	0.1682
7353	0.3416
7355	0.3818
7378	1.1806
7379	0
7384	0.5457
7390	0.5704
7404	0.3727
7408	0.3679
7418	0.2936
7424	0.6818
7477	0.3414
7498	0.0856
7514	0.3564
7515	0.2677
7518	0.2849
7519	0.4633
7523	0.3237
7525	0
8214	0.479
8215	0.3823
8230	0.0899
8233	0.251
8236	0.3781
8239	0.3817
8240	0.2879
8243	0.3394
8249	0.4619
8258	0.2844
8270	0.2277
8271	0.325
8275	0.1871
8284	0.3747
8297	0.3755
8304	0.449
8306	0.472
8310	0.227
8311	0.4103
8312	0.2324
8314	0.2319
8329	0.3974
8334	0.471
8348	0.4032
8351	0.1431
8354	0.2757
8366	0.5744
8420	0.461
8422	0.4457
8430	0.4202
8631	0.377
8725	0.1899
8787	0.1536
8811	0
9012	0
9057	0.3931
9077	0.2332
9104	0.6178
9152	0.436
9179	0.3081
9302	0.2347
9308	0.2253
9309	0.4648
936	0.4069
96	0.2791
