## Supplementary material for "Finding genetic variants in plants without complete genomes": Dataset S1: used_phenotype_values.txt

accession_id	phenotype_value
2057	0.1458
2171	0.5173
5837	0.2744
6040	0.1466
6074	0.4691
6243	0.3582
6897	0.0885
6898	0.4468
6903	0.1915
6907	0.4908
6909	0.3756
6913	0.4725
6915	0.4359
6919	0.4174
6926	0
6931	0.3766
6932	0.3862
6940	0.2139
6943	0.3618
6944	0
6951	0.3403
6956	0.2223
6959	0.3351
6960	0.3088
6961	0.3811
6963	0.5746
6973	0.4366
6981	0.1054
6987	0.2401
7000	0.0854
7008	0.2974
7026	0.6376
7028	0.146
7062	0.3949
7102	0.3134
7126	0.4256
7143	0.3406
7147	0.4263
7164	0.5222
7169	0.4452
7192	0.2642
7255	0.3634
7282	0.4406
7316	0.2739
7337	0.4941
7353	0.3416
7378	1.1806
7384	0.5457
7404	0.3727
7418	0.2936
7477	0.3414
7514	0.3564
7515	0.2677
7525	0
8214	0.479
8230	0.0899
8233	0.251
8236	0.3781
8240	0.2879
8243	0.3394
8258	0.2844
8284	0.3747
8297	0.3755
8306	0.472
8311	0.4103
8312	0.2324
8334	0.471
8351	0.1431
8354	0.2757
8366	0.5744
8420	0.461
8422	0.4457
9057	0.3931
9104	0.6178
