## Supplementary material for "Finding genetic variants in plants without complete genomes": Dataset S1: original_phenotype_values.txt

accession_id	phenotype_value
149	0.748
1719	0.758
1743	0.912
1850	0.752
1859	0.792
1874	0.69
1967	0.862
2011	0.646
2057	0.65
206	0.686
2171	0.704
224	0.778
2290	0.614
236	0.582
252	0.604
262	0.67
264	0.676
394	0.712
4802	0.646
4879	0.664
5122	0.784
5145	0.658
5175	0.728
5299	0.694
5373	0.554
5444	0.614
5494	0.754
5590	0.654
5628	0.784
5719	0.602
5721	0.708
5722	0.646
5728	0.976
5729	0.762
5736	0.684
5738	0.646
5739	0.612
5742	0.696
5744	0.692
5746	0.776
5752	0.784
5785	0.668
5788	0.66
5805	0.758
5812	0.546
5816	0.706
5817	0.652
5837	0.644
6040	0.68
6074	0.724
6243	0.706
6897	0.722
6898	0.684
6899	0.81
6903	0.64
6906	1.082
6907	0.768
6909	0.604
6913	0.588
6915	0.742
6919	0.748
6926	0.542
6928	0.7
6930	0.768
6931	0.6
6932	0.788
6936	0.576
6940	0.724
6943	0.824
6944	0.604
6946	0.698
6951	0.702
6956	0.696
6959	0.69
6960	0.818
6961	0.74
6963	0.8
6965	0.8
6968	0.412
6973	0.842
6977	0.698
6978	0.576
6981	0.814
6982	0.62
6985	0.666
6987	0.626
6988	0.722
7000	0.642
7008	0.636
7015	0.59
7026	0.846
7028	0.63
7062	0.626
7075	0.738
7079	0.748
7080	0.768
7102	0.724
7121	0.604
7123	0.746
7126	0.516
7139	0.7
7143	0.758
7145	0.674
7147	0.66
7151	0.826
7164	0.756
7166	0.562
7169	0.678
7172	0.846
7178	0.652
7192	0.754
7201	0.568
7210	0.598
7224	0.638
7255	0.76
7262	0.726
7275	0.57
7282	0.71
7284	0.58
7291	0.724
7299	0.612
7306	0.668
7309	0.722
7316	0.696
7320	0.842
7331	0.804
7337	0.768
7344	0.796
7351	0.566
7353	0.576
7355	0.698
7378	1.288
7379	0.658
7384	0.776
7390	0.654
7404	0.732
7408	0.692
7418	0.764
7424	0.796
7477	0.656
7498	0.732
7514	0.602
7515	0.64
7518	0.83
7519	0.684
7523	0.642
7525	0.772
8214	0.792
8215	0.866
8230	0.636
8236	0.664
8239	0.76
8240	0.662
8243	0.658
8249	0.7175
8258	0.756
8270	0.814
8271	0.536
8275	0.768
8297	0.754
8304	0.646
8306	0.66
8310	0.706
8311	0.816
8312	0.66
8314	0.49
8329	0.684
8334	0.944
8348	0.644
8351	0.586666667
8354	0.71
8366	0.72
8420	0.714
8422	0.76
8430	0.7
8631	0.706
8725	0.574
8787	0.834
8811	0.642
9012	0.702
9057	0.764
9077	0.568
9104	0.852
9152	0.792
9179	0.598
9302	0.76
9308	0.736
9309	0.758
936	0.748
96	0.764
