## Supplementary material for "Finding genetic variants in plants without complete genomes": Dataset S1: used_phenotype_values.txt

accession_id	phenotype_value
2057	0.65
2171	0.704
5837	0.644
6040	0.68
6074	0.724
6243	0.706
6897	0.722
6898	0.684
6903	0.64
6907	0.768
6909	0.604
6913	0.588
6915	0.742
6919	0.748
6926	0.542
6931	0.6
6932	0.788
6940	0.724
6943	0.824
6944	0.604
6951	0.702
6956	0.696
6959	0.69
6960	0.818
6961	0.74
6963	0.8
6973	0.842
6981	0.814
6987	0.626
7000	0.642
7008	0.636
7026	0.846
7028	0.63
7062	0.626
7102	0.724
7126	0.516
7143	0.758
7147	0.66
7164	0.756
7169	0.678
7192	0.754
7255	0.76
7282	0.71
7316	0.696
7337	0.768
7353	0.576
7378	1.288
7384	0.776
7404	0.732
7418	0.764
7477	0.656
7514	0.602
7515	0.64
7525	0.772
8214	0.792
8230	0.636
8236	0.664
8240	0.662
8243	0.658
8258	0.756
8297	0.754
8306	0.66
8311	0.816
8312	0.66
8334	0.944
8351	0.586666667
8354	0.71
8366	0.72
8420	0.714
8422	0.76
9057	0.764
9104	0.852
