## Supplementary material for "Finding genetic variants in plants without complete genomes": Dataset S1: kmers_pass_5percent_threshold_GEMMA_results.txt

chr	rs	ps	n_miss	allele1	allele0	af	l_mle	p_lrt
0	AAAAAATGATCAAATCAAAACACATGTAACT_279	0	0	0	1	0.904	1.000000e+05	9.186692e-10
0	AAAAAGATATGTGGCCAGTGTTTGCAACGGA_80	0	0	0	1	0.918	1.000000e+05	3.084186e-10
0	AAAAATGATCAAATCAAAACACATGTAACTA_269	0	0	0	1	0.904	1.000000e+05	9.186692e-10
0	AAAAGACATGAATCTGACTATCTCAGTATGG_199	0	0	0	1	0.110	1.000000e+05	2.904634e-10
0	AAAAGATATGTGGCCAGTGTTTGCAACGGAA_85	0	0	0	1	0.918	1.000000e+05	3.084186e-10
0	AAAATAAATGCCTATGTGTCTGTCCAGGTCA_282	0	0	0	1	0.904	1.000000e+05	9.186692e-10
0	AAAATGATCAAATCAAAACACATGTAACTAA_240	0	0	0	1	0.904	1.000000e+05	9.186692e-10
0	AAAATTCTTGGTTTTACATCAGAAGGAAACA_52	0	0	0	1	0.068	1.000000e+05	4.028883e-12
0	AAACACTGGCCACATATCTTTTTCTTCGACA_82	0	0	0	1	0.918	1.000000e+05	3.084186e-10
0	AAACTACTCCAGACAATAAAGTATGCTTATA_33	0	0	0	1	0.932	1.000000e+05	4.958805e-11
0	AAAGAAAAAATGATCAAATCAAAACACATGT_254	0	0	0	1	0.904	1.000000e+05	9.186692e-10
0	AAAGACATGAATCTGACTATCTCAGTATGGC_198	0	0	0	1	0.110	1.000000e+05	2.904634e-10
0	AAAGATATGTGGCCAGTGTTTGCAACGGAAA_81	0	0	0	1	0.918	1.000000e+05	3.084186e-10
0	AAATAAATGCCTATGTGTCTGTCCAGGTCAA_248	0	0	0	1	0.904	1.000000e+05	9.186692e-10
0	AAATCATGTGATTTTCCATAATCAAAGAAAA_229	0	0	0	1	0.904	1.000000e+05	9.186692e-10
0	AAATGAGTAACCAGCTGAGGCGGATTCGATG_356	0	0	0	1	0.795	1.000000e+05	8.616871e-10
0	AAATGATCAAATCAAAACACATGTAACTAAT_206	0	0	0	1	0.904	1.000000e+05	9.186692e-10
0	AAATGCCTATGTGTCTGTCCAGGTCAAAGTA_244	0	0	0	1	0.904	1.000000e+05	9.186692e-10
0	AAATGTCTTAGATGTGTTTCAATGTACTCGT_260	0	0	0	1	0.904	1.000000e+05	9.186692e-10
0	AAATGTTGAACATGATTACTTTATCATTCAC_242	0	0	0	1	0.904	1.000000e+05	9.186692e-10
0	AAATTCTTGGTTTTACATCAGAAGGAAACAT_74	0	0	0	1	0.082	1.000000e+05	1.361676e-11
0	AAATTGTCGAAGAAAAAGATATGTGGCCAGT_87	0	0	0	1	0.918	1.000000e+05	3.084186e-10
0	AAATTTATTTTTCTCCACTTTTTCAGAATTG_137	0	0	0	1	0.068	1.000000e+05	1.295905e-10
0	AACACTGGCCACATATCTTTTTCTTCGACAA_90	0	0	0	1	0.918	1.000000e+05	3.084186e-10
0	AACACTTCTTCTAACGATTTTGATCTTCTTC_10	0	0	0	1	0.082	1.000000e+05	2.709267e-11
0	AACAGACATCGAATCCGCCTCAGCTGGTTAC_363	0	0	0	1	0.795	1.000000e+05	8.616871e-10
0	AACATCTCTTGCACTGTCTCAAAAACAAAAC_173	0	0	0	1	0.863	1.000000e+05	5.800776e-10
0	AACCAGCTGAGGCGGATTCGATGTCTGTTGA_328	0	0	0	1	0.795	1.000000e+05	8.616871e-10
0	AACCGTTAATATTCGGCCACAATTATTAAAT_54	0	0	0	1	0.068	1.000000e+05	4.028883e-12
0	AACCTTAGTGACAAATTTTACCCCAAAACCT_226	0	0	0	1	0.904	1.000000e+05	9.186692e-10
0	AACTACTCCAGACAATAAAGTATGCTTATAC_29	0	0	0	1	0.932	1.000000e+05	4.958805e-11
0	AACTATTTTCAACAGACATCGAATCCGCCTC_343	0	0	0	1	0.795	1.000000e+05	8.616871e-10
0	AAGAAAAAATGATCAAATCAAAACACATGTA_294	0	0	0	1	0.904	1.000000e+05	9.186692e-10
0	AAGAAAAAGATATGTGGCCAGTGTTTGCAAC_89	0	0	0	1	0.918	1.000000e+05	3.084186e-10
0	AAGAAGAAGATCAAAATCGTTAGAAGAAGTG_9	0	0	0	1	0.082	1.000000e+05	2.709267e-11
0	AAGAAGCCGGATTAACAAATTCTGTATCTGG_141	0	0	0	1	0.068	1.000000e+05	1.855341e-10
0	AAGAGATGTGATAAGTGAGAGAGAGAGAAAG_174	0	0	0	1	0.137	1.000000e+05	5.800776e-10
0	AAGAGATGTTATAAGTGAGAGAGAGAGAAAG_48	0	0	0	1	0.877	1.000000e+05	5.878382e-11
0	AAGCCCATACTTAATTCACCATTATCTCCGG_107	0	0	0	1	0.918	1.000000e+05	9.908732e-11
0	AAGCCGGATTAACAAATTCTGTATCTGGTGA_159	0	0	0	1	0.082	1.000000e+05	5.571702e-10
0	AAGGCATTCCTCTTGTAAGCCCATACTTAAT_106	0	0	0	1	0.918	1.000000e+05	9.908732e-11
0	AAGTATGGGCTTACAAGAGGAATGCCTTACT_112	0	0	0	1	0.918	1.000000e+05	9.908732e-11
0	AAGTTTCTGGAAAATAAATGCCTATGTGTCT_296	0	0	0	1	0.904	1.000000e+05	9.186692e-10
0	AATAAATGCCTATGTGTCTGTCCAGGTCAAA_291	0	0	0	1	0.904	1.000000e+05	9.186692e-10
0	AATAACTCGACATTTCATTGCGAGTGGTGAA_93	0	0	0	1	0.068	1.000000e+05	2.174937e-10
0	AATAATTGTGGCCGAATATTAACGGTTATGT_524	0	0	0	1	0.082	1.000000e+05	4.270798e-10
0	AATATTCGGCCACAATTATTAAATTCAAATA_66	0	0	0	1	0.068	1.000000e+05	4.028883e-12
0	AATCAAAGAAAAAATGATCAAATCAAAACAC_219	0	0	0	1	0.904	1.000000e+05	9.186692e-10
0	AATCAAAGCTTTTACAGTCAAAGTCGTAACT_192	0	0	0	1	0.904	1.000000e+05	1.720500e-10
0	AATCATGTGATTTTCCATAATCAAAGAAAAA_257	0	0	0	1	0.904	1.000000e+05	9.186692e-10
0	AATGAGTAACCAGCTGAGGCGGATTCGATGT_341	0	0	0	1	0.795	1.000000e+05	8.616871e-10
0	AATGCCTATGTGTCTGTCCAGGTCAAAGTAG_288	0	0	0	1	0.904	1.000000e+05	9.186692e-10
0	AATGGTGAATTAAGTATGGGCTTACAAGAGG_115	0	0	0	1	0.918	1.000000e+05	9.908732e-11
0	AATGTCTTAGATGTGTTTCAATGTACTCATG_306	0	0	0	1	0.096	1.000000e+05	9.186692e-10
0	AATGTCTTAGATGTGTTTCAATGTACTCGTG_233	0	0	0	1	0.904	1.000000e+05	9.186692e-10
0	AATGTTTCCTTCTGATGTAAAACCAAGAATT_73	0	0	0	1	0.082	1.000000e+05	1.361676e-11
0	AATTAAGTATGGGCTTACAAGAGGAATGCCT_117	0	0	0	1	0.918	1.000000e+05	9.908732e-11
0	AATTGTCGAAGAAAAAGATATGTGGCCAGTG_84	0	0	0	1	0.918	1.000000e+05	3.084186e-10
0	AATTTAATAATTGTGGCCGAATATTAACGGT_59	0	0	0	1	0.068	1.000000e+05	4.028883e-12
0	ACACATAGGCATTTATTTTCCAGAAACTTAT_250	0	0	0	1	0.904	1.000000e+05	9.186692e-10
0	ACACTGGCCACATATCTTTTTCTTCGACAAT_78	0	0	0	1	0.918	1.000000e+05	3.084186e-10
0	ACACTTCTTCTAACGATTTTGATCTTCTTCT_8	0	0	0	1	0.082	1.000000e+05	2.709267e-11
0	ACAGACACATAGGCATTTATTTTCCAGAAAC_258	0	0	0	1	0.904	1.000000e+05	9.186692e-10
0	ACAGACATCGAATCCGCCTCAGCTGGTTACT_362	0	0	0	1	0.795	1.000000e+05	8.616871e-10
0	ACATAGGCATTTATTTTCCAGAAACTTATCC_261	0	0	0	1	0.904	1.000000e+05	9.186692e-10
0	ACCAGATACAGAATTTGTTAATCCGGCTTCT_145	0	0	0	1	0.068	1.000000e+05	1.855341e-10
0	ACCAGCTGAGGCGGATTCGATGTCTGTTGAA_337	0	0	0	1	0.795	1.000000e+05	8.616871e-10
0	ACCGGCGGAGGAGTTAGATTTGACGGAGGAG_17	0	0	0	1	0.836	1.000000e+05	8.492140e-13
0	ACCTGGACAGACACATAGGCATTTATTTTCC_230	0	0	0	1	0.904	1.000000e+05	9.186692e-10
0	ACCTTAGTGACAAATTTTACCCCAAAACCTG_239	0	0	0	1	0.904	1.000000e+05	9.186692e-10
0	ACGCGACGTGCGGTGCTTTTCCAGCCGCTGG_100	0	0	0	1	0.068	1.000000e+05	1.295474e-10
0	ACTACTCCAGACAATAAAGTATGCTTATACT_34	0	0	0	1	0.932	1.000000e+05	4.958805e-11
0	ACTACTTTGACCTGGACAGACACATAGGCAT_267	0	0	0	1	0.904	1.000000e+05	9.186692e-10
0	ACTAGCCGGAGATAATGGTGAATTAAGTATG_104	0	0	0	1	0.918	1.000000e+05	9.908732e-11
0	ACTATTTTCAACAGACATCGAATCCGCCTCA_359	0	0	0	1	0.795	1.000000e+05	8.616871e-10
0	ACTCATTTCTTCCCGCCGTCAGGTCTCGCTC_351	0	0	0	1	0.795	1.000000e+05	8.616871e-10
0	ACTCGTGAATGATAAAGTAATCATGTTCAAC_292	0	0	0	1	0.904	1.000000e+05	9.186692e-10
0	ACTCTTTCTCTCTCTCTCACTTATAACATCT_49	0	0	0	1	0.877	1.000000e+05	5.878382e-11
0	ACTCTTTCTCTCTCTCTCACTTATCACATCT_177	0	0	0	1	0.137	1.000000e+05	5.800776e-10
0	ACTGATTACTAGAATTGAAAACTCATTTCAA_25	0	0	0	1	0.932	1.000000e+05	4.958805e-11
0	ACTTAATTCACCATTATCTCCGGCTAGTCGC_111	0	0	0	1	0.918	1.000000e+05	9.908732e-11
0	ACTTCTTCTAACGATTTTGATCTTCTTCTTC_12	0	0	0	1	0.068	1.000000e+05	1.991585e-11
0	ACTTTATCATTCACGAGTACATTGAAACACA_272	0	0	0	1	0.904	1.000000e+05	9.186692e-10
0	ACTTTGACCTGGACAGACACATAGGCATTTA_215	0	0	0	1	0.904	1.000000e+05	9.186692e-10
0	AGAAAAAATGATCAAATCAAAACACATGTAA_285	0	0	0	1	0.904	1.000000e+05	9.186692e-10
0	AGAAAAAGATATGTGGCCAGTGTTTGCAACG_83	0	0	0	1	0.918	1.000000e+05	3.084186e-10
0	AGAAATGAGTAACCAGCTGAGGCGGATTCGA_352	0	0	0	1	0.795	1.000000e+05	8.616871e-10
0	AGAAGAAGCCGGATTAACAAATTCTGTATCT_144	0	0	0	1	0.068	1.000000e+05	1.855341e-10
0	AGACATCGAATCCGCCTCAGCTGGTTACTCA_361	0	0	0	1	0.795	1.000000e+05	8.616871e-10
0	AGAGATGTGATAAGTGAGAGAGAGAGAAAGA_178	0	0	0	1	0.137	1.000000e+05	5.800776e-10
0	AGAGATGTTATAAGTGAGAGAGAGAGAAAGA_51	0	0	0	1	0.877	1.000000e+05	5.878382e-11
0	AGAGTACAATCTTAGTTGATGTTAGACGAAC_164	0	0	0	1	0.110	1.000000e+05	8.795096e-10
0	AGATAATGGTGAATTAAGTATGGGCTTACAA_116	0	0	0	1	0.918	1.000000e+05	9.908732e-11
0	AGATGTGTTTCAATGTACTCGTGAATGATAA_218	0	0	0	1	0.904	1.000000e+05	9.186692e-10
0	AGCAACTATTTTCAACAGACATCGAATCCGC_339	0	0	0	1	0.795	1.000000e+05	8.616871e-10
0	AGCATCTTTCACCAAGTAATTAGTAAAACTA_77	0	0	0	1	0.192	1.000000e+05	6.865086e-10
0	AGCCCATACTTAATTCACCATTATCTCCGGC_131	0	0	0	1	0.918	1.000000e+05	9.908732e-11
0	AGCCGGAGATAATGGTGAATTAAGTATGGGC_108	0	0	0	1	0.918	1.000000e+05	9.908732e-11
0	AGCCGGATTAACAAATTCTGTATCTGGTGAA_157	0	0	0	1	0.082	1.000000e+05	5.571702e-10
0	AGCGAGACCTGACGGCGGGAAGAAATGAGTA_360	0	0	0	1	0.795	1.000000e+05	8.616871e-10
0	AGCTCACTCTTTCTCTCTCTCTCACTTATAA_44	0	0	0	1	0.877	1.000000e+05	5.878382e-11
0	AGCTGAGGCGGATTCGATGTCTGTTGAAAAT_327	0	0	0	1	0.795	1.000000e+05	8.616871e-10
0	AGGAAATGGAAAGTATTAGATTCTCAATTTG_168	0	0	0	1	0.068	1.000000e+05	8.558385e-10
0	AGGAGCGAGACCTGACGGCGGGAAGAAATGA_335	0	0	0	1	0.795	1.000000e+05	8.616871e-10
0	AGGAGGAGCGAGACCTGACGGCGGGAAGAAA_329	0	0	0	1	0.795	1.000000e+05	8.616871e-10
0	AGGAGTTAGATTTGACGGAGGAGGAGCGAGA_70	0	0	0	1	0.849	1.000000e+05	3.368422e-12
0	AGGCATTTATTTTCCAGAAACTTATCCATAT_207	0	0	0	1	0.904	1.000000e+05	9.186692e-10
0	AGGCGGATTCGATGTCTGTTGAAAATAGTTG_354	0	0	0	1	0.795	1.000000e+05	8.616871e-10
0	AGGTGAACCTTAGTGACAAATTTTACCCCAA_283	0	0	0	1	0.904	1.000000e+05	9.186692e-10
0	AGTATGGGCTTACAAGAGGAATGCCTTACTA_132	0	0	0	1	0.918	1.000000e+05	9.908732e-11
0	AGTGACAAATTTTACCCCAAAACCTGAAACA_213	0	0	0	1	0.904	1.000000e+05	9.186692e-10
0	AGTTTCTGGAAAATAAATGCCTATGTGTCTG_224	0	0	0	1	0.904	1.000000e+05	9.186692e-10
0	ATAAATGCCTATGTGTCTGTCCAGGTCAAAG_249	0	0	0	1	0.904	1.000000e+05	9.186692e-10
0	ATAACATCTCTTGCACTGTCTCAAAAACAAA_171	0	0	0	1	0.863	1.000000e+05	5.800776e-10
0	ATAACCGTTAATATTCGGCCACAATTATTAA_527	0	0	0	1	0.082	1.000000e+05	4.270798e-10
0	ATAATCAAAGAAAAAATGATCAAATCAAAAC_278	0	0	0	1	0.904	1.000000e+05	9.186692e-10
0	ATAATCAAAGAAACAATGATCAAATCAAAAC_300	0	0	0	1	0.096	1.000000e+05	9.186692e-10
0	ATAATGGTGAATTAAGTATGGGCTTACAAGA_125	0	0	0	1	0.918	1.000000e+05	9.908732e-11
0	ATAATTGTGGCCGAATATTAACGGTTATGTA_528	0	0	0	1	0.082	1.000000e+05	4.270798e-10
0	ATACAGAATTTGTTAATCCGGCTTCTTCTAC_143	0	0	0	1	0.068	1.000000e+05	1.855341e-10
0	ATACTTAATTCACCATTATCTCCGGCTAGTC_110	0	0	0	1	0.918	1.000000e+05	9.908732e-11
0	ATAGAGTACAATCTTAGTTGATGTTAGACGA_163	0	0	0	1	0.110	1.000000e+05	8.795096e-10
0	ATAGGCATTTATTTTCCAGAAACTTATCCAT_241	0	0	0	1	0.904	1.000000e+05	9.186692e-10
0	ATATACAACGTTTTTATTCTCTATAATATCC_425	0	0	0	1	0.110	1.000000e+05	8.764309e-10
0	ATATATGTAAAGGATGATGTTTGTGATGGTA_96	0	0	0	1	0.137	1.000000e+05	4.357485e-10
0	ATATGGGCTTACAAGAGGAATGCCTTACTAA_71	0	0	0	1	0.096	1.000000e+05	8.189559e-11
0	ATATTAAAATTTGCGGAAGAAGATGAATGAA_5	0	0	0	1	0.082	1.000000e+05	3.434381e-14
0	ATATTCGGCCACAATTATTAAATTCAAATAA_57	0	0	0	1	0.068	1.000000e+05	4.028883e-12
0	ATCAAAGAAAAAATGATCAAATCAAAACACA_211	0	0	0	1	0.904	1.000000e+05	9.186692e-10
0	ATCAAAGCTTTTACAGTCAAAGTCGTAACTC_189	0	0	0	1	0.904	1.000000e+05	1.720500e-10
0	ATCATATAATAGAAAACTCTATTTTTTTTAC_14	0	0	0	1	0.096	1.000000e+05	3.395118e-12
0	ATCATGTGATTTTCCATAATCAAAGAAAAAA_289	0	0	0	1	0.904	1.000000e+05	9.186692e-10
0	ATCATTCACGAGTACATTGAAACACATCTAA_259	0	0	0	1	0.904	1.000000e+05	9.186692e-10
0	ATCATTGTTTCTTTGATTATGGAAAATCACA_307	0	0	0	1	0.096	1.000000e+05	9.186692e-10
0	ATCATTTTTTCTTTGATTATGGAAAATCACA_246	0	0	0	1	0.904	1.000000e+05	9.186692e-10
0	ATCCAAAATTCTTGGTTTTACATCAGAAGGA_60	0	0	0	1	0.068	1.000000e+05	4.028883e-12
0	ATCGAATCCGCCTCAGCTGGTTACTCATTTC_342	0	0	0	1	0.795	1.000000e+05	8.616871e-10
0	ATCTTGAAATGAGTTTTCAATTCTAGTAATC_28	0	0	0	1	0.932	1.000000e+05	4.958805e-11
0	ATGAGCAACTATTTTCAACAGACATCGAATC_325	0	0	0	1	0.795	1.000000e+05	8.616871e-10
0	ATGAGTAACCAGCTGAGGCGGATTCGATGTC_331	0	0	0	1	0.795	1.000000e+05	8.616871e-10
0	ATGATTACTTTATCATTCATGAGTACATTGA_154	0	0	0	1	0.110	1.000000e+05	5.144379e-10
0	ATGCTTATACTTTTGGGAAGATATACTTGAG_27	0	0	0	1	0.932	1.000000e+05	4.958805e-11
0	ATGGATGAGCAACTATTTTCAACAGACATCG_345	0	0	0	1	0.795	1.000000e+05	8.616871e-10
0	ATGGGAACGAGAAGAGAGGGAAACGCAAGAG_98	0	0	0	1	0.068	1.000000e+05	2.542949e-10
0	ATGGTGAATTAAGTATGGGCTTACAAGAGGA_102	0	0	0	1	0.918	1.000000e+05	9.908732e-11
0	ATGTCTGTTGAAAATAGTTGCTCATCCATAA_357	0	0	0	1	0.795	1.000000e+05	8.616871e-10
0	ATGTCTTAGATGTGTTTCAATGTACTCGTGA_293	0	0	0	1	0.904	1.000000e+05	9.186692e-10
0	ATGTGATTTTCCATAATCAAAGAAAAAATGA_295	0	0	0	1	0.904	1.000000e+05	9.186692e-10
0	ATGTGATTTTCCATAATCAAAGAAACAATGA_301	0	0	0	1	0.096	1.000000e+05	9.186692e-10
0	ATGTGTTTCAATGTACTCGTGAATGATAAAG_266	0	0	0	1	0.904	1.000000e+05	9.186692e-10
0	ATGTGTTTTGATTTGATCATTTTTTCTTTGA_253	0	0	0	1	0.904	1.000000e+05	9.186692e-10
0	ATGTTATAAGTGAGAGAGAGAGAAAGAGTGA_47	0	0	0	1	0.877	1.000000e+05	5.878382e-11
0	ATTAAAATTTGCGGAAGAAGATGAATGAAGC_3	0	0	0	1	0.068	1.000000e+05	5.579072e-15
0	ATTAATGTTTCCTTCTGATGTAAAACCAAGA_76	0	0	0	1	0.082	1.000000e+05	1.361676e-11
0	ATTACTTTATCATTCATGAGTACATTGAAAC_152	0	0	0	1	0.110	1.000000e+05	5.144379e-10
0	ATTCACGAGTACATTGAAACACATCTAAGAC_265	0	0	0	1	0.904	1.000000e+05	9.186692e-10
0	ATTCCTCTTGTAAGCCCATACTTAATTCACC_124	0	0	0	1	0.918	1.000000e+05	9.908732e-11
0	ATTCGAATAGTAGAACAAGATTGTATAGAAA_1208	0	0	0	1	0.110	1.000000e+05	1.036612e-09
0	ATTCGATGTCTGTTGAAAATAGTTGCTCATC_334	0	0	0	1	0.795	1.000000e+05	8.616871e-10
0	ATTCTTGGTTTTACATCAGAAGGAAACATTA_75	0	0	0	1	0.082	1.000000e+05	1.361676e-11
0	ATTGATTATTGTTCTTTTTCTTTTCATCACC_148	0	0	0	1	0.068	1.000000e+05	3.356564e-10
0	ATTTATTTTCCAGAAACTTATCCATATCCGC_247	0	0	0	1	0.904	1.000000e+05	9.186692e-10
0	ATTTGAATTTAATAATTGTGGCCGAATATTA_55	0	0	0	1	0.068	1.000000e+05	4.028883e-12
0	ATTTGATCATTTTTTCTTTGATTATGGAAAA_268	0	0	0	1	0.904	1.000000e+05	9.186692e-10
0	ATTTTAGTCTAAAATAGTTAAATTTATGGAA_41	0	0	0	1	0.082	1.000000e+05	3.757573e-12
0	ATTTTCCATAATCAAAGAAAAAATGATCAAA_274	0	0	0	1	0.904	1.000000e+05	9.186692e-10
0	ATTTTTTCTTTGATTATGGAAAATCACATGA_222	0	0	0	1	0.904	1.000000e+05	9.186692e-10
0	CAAAATTCTTGGTTTTACATCAGAAGGAAAC_68	0	0	0	1	0.068	1.000000e+05	4.028883e-12
0	CAAACACTGGCCACATATCTTTTTCTTCGAC_86	0	0	0	1	0.918	1.000000e+05	3.084186e-10
0	CAAAGAAAAAATGATCAAATCAAAACACATG_217	0	0	0	1	0.904	1.000000e+05	9.186692e-10
0	CAAATGTCTTAGATGTGTTTCAATGTACTCG_252	0	0	0	1	0.904	1.000000e+05	9.186692e-10
0	CAACAGACATCGAATCCGCCTCAGCTGGTTA_358	0	0	0	1	0.795	1.000000e+05	8.616871e-10
0	CAACGTAAGATTTGATTCCTCTTTCTTCCTG_38	0	0	0	1	0.082	1.000000e+05	1.417658e-10
0	CAAGAGATGTGATAAGTGAGAGAGAGAGAAA_182	0	0	0	1	0.137	1.000000e+05	5.800776e-10
0	CAAGAGATGTTATAAGTGAGAGAGAGAGAAA_43	0	0	0	1	0.877	1.000000e+05	5.878382e-11
0	CAATCAAAGCTTTTACAGTCAAAGTCGTAAC_193	0	0	0	1	0.904	1.000000e+05	1.720500e-10
0	CAATGTACTCATGAATGATAAAGTAATCATG_153	0	0	0	1	0.110	1.000000e+05	5.144379e-10
0	CACATAGGCATTTATTTTCCAGAAACTTATC_225	0	0	0	1	0.904	1.000000e+05	9.186692e-10
0	CACCAGATACAGAATTTGTTAATCCGGCTTC_158	0	0	0	1	0.082	1.000000e+05	5.571702e-10
0	CACCGCTGACGGATTAATCCGCACTAACCAC_15	0	0	0	1	0.219	1.000000e+05	9.029450e-11
0	CACCGGCGGAGGAGTTAGATTTGACGGAGGA_21	0	0	0	1	0.836	1.000000e+05	8.492140e-13
0	CACGCGACGTGCGGTGCTTTTCCAGCCGCTG_101	0	0	0	1	0.068	1.000000e+05	1.295474e-10
0	CACTCTTTCTCTCTCTCTCACTTATAACATC_50	0	0	0	1	0.877	1.000000e+05	5.878382e-11
0	CACTCTTTCTCTCTCTCTCACTTATCACATC_176	0	0	0	1	0.137	1.000000e+05	5.800776e-10
0	CAGACATCGAATCCGCCTCAGCTGGTTACTC_344	0	0	0	1	0.795	1.000000e+05	8.616871e-10
0	CAGAGAGAGGAACTGGAGAAAAGCATATGAC_37	0	0	0	1	0.096	1.000000e+05	5.046793e-11
0	CAGATACAGAATTTGTTAATCCGGCTTCTTC_142	0	0	0	1	0.068	1.000000e+05	1.855341e-10
0	CAGCTGAGGCGGATTCGATGTCTGTTGAAAA_340	0	0	0	1	0.795	1.000000e+05	8.616871e-10
0	CATAACCGTTAATATTCGGCCACAATTATTA_525	0	0	0	1	0.082	1.000000e+05	4.270798e-10
0	CATAATCAAAGAAAAAATGATCAAATCAAAA_212	0	0	0	1	0.904	1.000000e+05	9.186692e-10
0	CATAATCAAAGAAACAATGATCAAATCAAAA_302	0	0	0	1	0.096	1.000000e+05	9.186692e-10
0	CATAGAGTACAATCTTAGTTGATGTTAGACG_162	0	0	0	1	0.110	1.000000e+05	8.795096e-10
0	CATAGGCATTTATTTTCCAGAAACTTATCCA_223	0	0	0	1	0.904	1.000000e+05	9.186692e-10
0	CATCCAAAATTCTTGGTTTTACATCAGAAGG_56	0	0	0	1	0.068	1.000000e+05	4.028883e-12
0	CATGTGATTTTCCATAATCAAAGAAAAAATG_290	0	0	0	1	0.904	1.000000e+05	9.186692e-10
0	CATGTGATTTTCCATAATCAAAGAAACAATG_308	0	0	0	1	0.096	1.000000e+05	9.186692e-10
0	CATTCACGAGTACATTGAAACACATCTAAGA_220	0	0	0	1	0.904	1.000000e+05	9.186692e-10
0	CATTCCTCTTGTAAGCCCATACTTAATTCAC_120	0	0	0	1	0.918	1.000000e+05	9.908732e-11
0	CATTTATTTTCCAGAAACTTATCCATATCCG_208	0	0	0	1	0.904	1.000000e+05	9.186692e-10
0	CCAAAATTCTTGGTTTTACATCAGAAGGAAA_63	0	0	0	1	0.068	1.000000e+05	4.028883e-12
0	CCAAATTGAGAATCTAATACTTTCCATTTCC_169	0	0	0	1	0.068	1.000000e+05	8.558385e-10
0	CCAGCTGAGGCGGATTCGATGTCTGTTGAAA_353	0	0	0	1	0.795	1.000000e+05	8.616871e-10
0	CCATAATCAAAGAAAAAATGATCAAATCAAA_237	0	0	0	1	0.904	1.000000e+05	9.186692e-10
0	CCATACTTAATTCACCATTATCTCCGGCTAG_121	0	0	0	1	0.918	1.000000e+05	9.908732e-11
0	CCCATACTTAATTCACCATTATCTCCGGCTA_114	0	0	0	1	0.918	1.000000e+05	9.908732e-11
0	CCCGCTACTAAATCTGGCCGGATCACCCATA_95	0	0	0	1	0.068	1.000000e+05	2.174937e-10
0	CCGCTACTAAATCTGGCCGGATCACCCATAA_94	0	0	0	1	0.068	1.000000e+05	2.174937e-10
0	CCGGCGGAGGAGTTAGATTTGACGGAGGAGG_22	0	0	0	1	0.836	1.000000e+05	8.492140e-13
0	CCGTTGCAAACACTGGCCACATATCTTTTTC_79	0	0	0	1	0.918	1.000000e+05	3.084186e-10
0	CCTGGACAGACACATAGGCATTTATTTTCCA_276	0	0	0	1	0.904	1.000000e+05	9.186692e-10
0	CCTTAGTGACAAATTTTACCCCAAAACCTGA_243	0	0	0	1	0.904	1.000000e+05	9.186692e-10
0	CGAAGAAAAAGATATGTGGCCAGTGTTTGCA_91	0	0	0	1	0.918	1.000000e+05	3.084186e-10
0	CGACTAGCCGGAGATAATGGTGAATTAAGTA_118	0	0	0	1	0.918	1.000000e+05	9.908732e-11
0	CGAGACCTGACGGCGGGAAGAAATGAGTAAC_333	0	0	0	1	0.795	1.000000e+05	8.616871e-10
0	CGCTCCTCCTCCGTCAAATCTAACTCCTCCG_24	0	0	0	1	0.836	1.000000e+05	8.492140e-13
0	CGGAGATAATGGTGAATTAAGTATGGGCTTA_109	0	0	0	1	0.918	1.000000e+05	9.908732e-11
0	CGGATTCGATGTCTGTTGAAAATAGTTGCTC_364	0	0	0	1	0.795	1.000000e+05	8.616871e-10
0	CGGCGGAGGAGTTAGATTTGACGGAGGAGGA_23	0	0	0	1	0.836	1.000000e+05	8.492140e-13
0	CGTAGAAGAAGCCGGATTAACAAATTCTGTA_146	0	0	0	1	0.068	1.000000e+05	1.855341e-10
0	CTATTTTCAACAGACATCGAATCCGCCTCAG_332	0	0	0	1	0.795	1.000000e+05	8.616871e-10
0	CTCACTCTTTCTCTCTCTCTCACTTATAACA_1	0	0	0	1	0.890	1.000000e+05	2.138987e-14
0	CTCATTTCTTCCCGCCGTCAGGTCTCGCTCC_349	0	0	0	1	0.795	1.000000e+05	8.616871e-10
0	CTCCTCCTCCGTCAAATCTAACTCCTCCGCC_20	0	0	0	1	0.836	1.000000e+05	8.492140e-13
0	CTCGCTCCTCCTCCGTCAAATCTAACTCCTC_18	0	0	0	1	0.836	1.000000e+05	8.492140e-13
0	CTCTCTCTCTCACTTATCACATCTCTTGCAC_180	0	0	0	1	0.137	1.000000e+05	5.800776e-10
0	CTCTTGTAAGCCCATACTTAATTCACCATTA_129	0	0	0	1	0.918	1.000000e+05	9.908732e-11
0	CTCTTTCTCTCTCTCTCACTTATAACATCTC_46	0	0	0	1	0.877	1.000000e+05	5.878382e-11
0	CTCTTTCTCTCTCTCTCACTTATCACATCTC_179	0	0	0	1	0.137	1.000000e+05	5.800776e-10
0	CTGATTACTAGAATTGAAAACTCATTTCAAG_26	0	0	0	1	0.932	1.000000e+05	4.958805e-11
0	CTGGAAAATAAATGCCTATGTGTCTGTCCAG_273	0	0	0	1	0.904	1.000000e+05	9.186692e-10
0	CTTAATTCACCATTATCTCCGGCTAGTCGCC_105	0	0	0	1	0.918	1.000000e+05	9.908732e-11
0	CTTAGATGTGTTTCAATGTACTCGTGAATGA_263	0	0	0	1	0.904	1.000000e+05	9.186692e-10
0	CTTAGTGACAAATTTTACCCCAAAACCTGAA_231	0	0	0	1	0.904	1.000000e+05	9.186692e-10
0	CTTCACCAGATACAGAATTTGTTAATCCGGC_160	0	0	0	1	0.082	1.000000e+05	5.571702e-10
0	CTTCATTCATCTTCTTCCGCAAATTTTAATA_4	0	0	0	1	0.082	1.000000e+05	3.434381e-14
0	CTTCTGATGTAAAACCAAGAATTTTGGATGA_61	0	0	0	1	0.068	1.000000e+05	4.028883e-12
0	CTTCTTCTAACGATTTTGATCTTCTTCTTCA_11	0	0	0	1	0.068	1.000000e+05	1.991585e-11
0	CTTGTAAGCCCATACTTAATTCACCATTATC_123	0	0	0	1	0.918	1.000000e+05	9.908732e-11
0	CTTTAACTTTTCATAAATCTTGTCACATGTC_36	0	0	0	1	0.096	1.000000e+05	4.258909e-11
0	CTTTCTCTTGCGTTTCCCTCTCTTCTCGTTC_99	0	0	0	1	0.068	1.000000e+05	2.542949e-10
0	GAAAAAATGATCAAATCAAAACACATGTAAC_270	0	0	0	1	0.904	1.000000e+05	9.186692e-10
0	GAAAATAAATGCCTATGTGTCTGTCCAGGTC_262	0	0	0	1	0.904	1.000000e+05	9.186692e-10
0	GAACCTTAGTGACAAATTTTACCCCAAAACC_271	0	0	0	1	0.904	1.000000e+05	9.186692e-10
0	GAAGAAAAAGATATGTGGCCAGTGTTTGCAA_88	0	0	0	1	0.918	1.000000e+05	3.084186e-10
0	GAATTAAGTATGGGCTTACAAGAGGAATGCC_119	0	0	0	1	0.918	1.000000e+05	9.908732e-11
0	GACACATAGGCATTTATTTTCCAGAAACTTA_235	0	0	0	1	0.904	1.000000e+05	9.186692e-10
0	GACAGACACATAGGCATTTATTTTCCAGAAA_298	0	0	0	1	0.904	1.000000e+05	9.186692e-10
0	GAGACCTGACGGCGGGAAGAAATGAGTAACC_347	0	0	0	1	0.795	1.000000e+05	8.616871e-10
0	GAGATAATGGTGAATTAAGTATGGGCTTACA_130	0	0	0	1	0.918	1.000000e+05	9.908732e-11
0	GAGGAGGAGCGAGACCTGACGGCGGGAAGAA_365	0	0	0	1	0.795	1.000000e+05	8.616871e-10
0	GATACAGAATTTGTTAATCCGGCTTCTTCTA_147	0	0	0	1	0.068	1.000000e+05	1.855341e-10
0	GATATGGATAAGTTTCTGGAAAATAAATGCC_209	0	0	0	1	0.904	1.000000e+05	9.186692e-10
0	GATCATTGTTTCTTTGATTATGGAAAATCAC_299	0	0	0	1	0.096	1.000000e+05	9.186692e-10
0	GATCATTTTTTCTTTGATTATGGAAAATCAC_234	0	0	0	1	0.904	1.000000e+05	9.186692e-10
0	GATGTCTGTTGAAAATAGTTGCTCATCCATA_326	0	0	0	1	0.795	1.000000e+05	8.616871e-10
0	GATGTGTTTCAATGTACTCGTGAATGATAAA_287	0	0	0	1	0.904	1.000000e+05	9.186692e-10
0	GATTACTTTATCATTCATGAGTACATTGAAA_156	0	0	0	1	0.110	1.000000e+05	5.144379e-10
0	GATTTGATCATTTTTTCTTTGATTATGGAAA_238	0	0	0	1	0.904	1.000000e+05	9.186692e-10
0	GATTTTCCATAATCAAAGAAAAAATGATCAA_216	0	0	0	1	0.904	1.000000e+05	9.186692e-10
0	GCAAACACTGGCCACATATCTTTTTCTTCGA_92	0	0	0	1	0.918	1.000000e+05	3.084186e-10
0	GCAACTATTTTCAACAGACATCGAATCCGCC_330	0	0	0	1	0.795	1.000000e+05	8.616871e-10
0	GCAAGAGATGTGATAAGTGAGAGAGAGAGAA_181	0	0	0	1	0.137	1.000000e+05	5.800776e-10
0	GCAAGAGATGTTATAAGTGAGAGAGAGAGAA_42	0	0	0	1	0.877	1.000000e+05	5.878382e-11
0	GCAATCAAAGCTTTTACAGTCAAAGTCGTAA_191	0	0	0	1	0.904	1.000000e+05	1.720500e-10
0	GCACCGCTGACGGATTAATCCGCACTAACCA_35	0	0	0	1	0.233	1.000000e+05	1.004089e-10
0	GCATTCCTCTTGTAAGCCCATACTTAATTCA_127	0	0	0	1	0.918	1.000000e+05	9.908732e-11
0	GCATTTATTTTCCAGAAACTTATCCATATCC_280	0	0	0	1	0.904	1.000000e+05	9.186692e-10
0	GCGAGACCTGACGGCGGGAAGAAATGAGTAA_350	0	0	0	1	0.795	1.000000e+05	8.616871e-10
0	GCGGAGGAGTTAGATTTGACGGAGGAGGAGC_19	0	0	0	1	0.836	1.000000e+05	8.492140e-13
0	GCTCACTCTTTCTCTCTCTCTCACTTATAAC_2	0	0	0	1	0.890	1.000000e+05	2.138987e-14
0	GCTGAGGCGGATTCGATGTCTGTTGAAAATA_346	0	0	0	1	0.795	1.000000e+05	8.616871e-10
0	GGAACGAGAAGAGAGGGAAACGCAAGAGAAA_133	0	0	0	1	0.082	1.000000e+05	6.038662e-10
0	GGACAGACACATAGGCATTTATTTTCCAGAA_228	0	0	0	1	0.904	1.000000e+05	9.186692e-10
0	GGAGATAATGGTGAATTAAGTATGGGCTTAC_113	0	0	0	1	0.918	1.000000e+05	9.908732e-11
0	GGAGGAGGAGCGAGACCTGACGGCGGGAAGA_355	0	0	0	1	0.795	1.000000e+05	8.616871e-10
0	GGAGGAGTTAGATTTGACGGAGGAGGAGCGA_16	0	0	0	1	0.836	1.000000e+05	8.492140e-13
0	GGAGTTAGATTTGACGGAGGAGGAGCGAGAC_69	0	0	0	1	0.849	1.000000e+05	3.368422e-12
0	GGATAGTACCATCACAAACATCATCCTTTAC_134	0	0	0	1	0.123	1.000000e+05	8.776329e-10
0	GGATGAGCAACTATTTTCAACAGACATCGAA_338	0	0	0	1	0.795	1.000000e+05	8.616871e-10
0	GGATTCGATGTCTGTTGAAAATAGTTGCTCA_336	0	0	0	1	0.795	1.000000e+05	8.616871e-10
0	GGGATATTATAGAGAATAAAAACGTTGTATA_424	0	0	0	1	0.110	1.000000e+05	8.764309e-10
0	GGTGAACCTTAGTGACAAATTTTACCCCAAA_256	0	0	0	1	0.904	1.000000e+05	9.186692e-10
0	GGTGACAAATTTTACCCCAAAACCTGAAACA_305	0	0	0	1	0.096	1.000000e+05	9.186692e-10
0	GGTGTATTAATCTGATAAAAATATGTTATTA_97	0	0	0	1	0.082	1.000000e+05	5.184414e-10
0	GTAAGGCATTCCTCTTGTAAGCCCATACTTA_103	0	0	0	1	0.918	1.000000e+05	9.908732e-11
0	GTACATAACCGTTAATATTCGGCCACAATTA_526	0	0	0	1	0.082	1.000000e+05	4.270798e-10
0	GTACCATCACAAACATCATCCTTTACATATA_135	0	0	0	1	0.123	1.000000e+05	8.776329e-10
0	GTATGGGCTTACAAGAGGAATGCCTTACTAA_128	0	0	0	1	0.918	1.000000e+05	9.908732e-11
0	GTCATCCAAAATTCTTGGTTTTACATCAGAA_65	0	0	0	1	0.068	1.000000e+05	4.028883e-12
0	GTGAACCTTAGTGACAAATTTTACCCCAAAA_232	0	0	0	1	0.904	1.000000e+05	9.186692e-10
0	GTGTTTCAATGTACTCATGAATGATAAAGTA_155	0	0	0	1	0.110	1.000000e+05	5.144379e-10
0	GTGTTTCAATGTACTCGTGAATGATAAAGTA_297	0	0	0	1	0.904	1.000000e+05	9.186692e-10
0	GTTAATATTCGGCCACAATTATTAAATTCAA_53	0	0	0	1	0.068	1.000000e+05	4.028883e-12
0	GTTTCAGGTTTTGGGGTAAAATTTGTCACCA_303	0	0	0	1	0.096	1.000000e+05	9.186692e-10
0	GTTTCAGGTTTTGGGGTAAAATTTGTCACTA_264	0	0	0	1	0.904	1.000000e+05	9.186692e-10
0	GTTTTGGGGTAAAATTTGTCACTAAGGTTCA_284	0	0	0	1	0.904	1.000000e+05	9.186692e-10
0	TAAAAAAAATAGAGTTTTCTATTATATGATA_13	0	0	0	1	0.096	1.000000e+05	3.395118e-12
0	TAACATCTCTTGCACTGTCTCAAAAACAAAA_170	0	0	0	1	0.863	1.000000e+05	5.800776e-10
0	TAACCGTTAATATTCGGCCACAATTATTAAA_67	0	0	0	1	0.068	1.000000e+05	4.028883e-12
0	TAAGGCATTCCTCTTGTAAGCCCATACTTAA_126	0	0	0	1	0.918	1.000000e+05	9.908732e-11
0	TAATCAAAGAAAAAATGATCAAATCAAAACA_251	0	0	0	1	0.904	1.000000e+05	9.186692e-10
0	TAATCAAAGAAACAATGATCAAATCAAAACA_304	0	0	0	1	0.096	1.000000e+05	9.186692e-10
0	TACGACTTTGACTGTAAAAGCTTTGATTGCA_190	0	0	0	1	0.904	1.000000e+05	1.720500e-10
0	TACTACTTTGACCTGGACAGACACATAGGCA_227	0	0	0	1	0.904	1.000000e+05	9.186692e-10
0	TAGAAACCTAAAACATTTATATAAAATGAAA_31	0	0	0	1	0.932	1.000000e+05	4.958805e-11
0	TAGAGTACAATCTTAGTTGATGTTAGACGAA_161	0	0	0	1	0.110	1.000000e+05	8.795096e-10
0	TAGATGTGTTTCAATGTACTCGTGAATGATA_286	0	0	0	1	0.904	1.000000e+05	9.186692e-10
0	TAGCTCACTCTTTCTCTCTCTCTCACTTATA_45	0	0	0	1	0.877	1.000000e+05	5.878382e-11
0	TAGGCATTTATTTTCCAGAAACTTATCCATA_255	0	0	0	1	0.904	1.000000e+05	9.186692e-10
0	TAGGTGAACCTTAGTGACAAATTTTACCCCA_214	0	0	0	1	0.904	1.000000e+05	9.186692e-10
0	TATAACATCTCTTGCACTGTCTCAAAAACAA_172	0	0	0	1	0.863	1.000000e+05	5.800776e-10
0	TATTCGAATAGTAGAACAAGATTGTATAGAA_1209	0	0	0	1	0.110	1.000000e+05	1.036612e-09
0	TATTCGGCCACAATTATTAAATTCAAATAAA_64	0	0	0	1	0.068	1.000000e+05	4.028883e-12
0	TCACAGAATCGAATATAATTGAAATACCGAA_6	0	0	0	1	0.110	1.000000e+05	1.190557e-12
0	TCCAAAATTCTTGGTTTTACATCAGAAGGAA_62	0	0	0	1	0.068	1.000000e+05	4.028883e-12
0	TCCATAATCAAAGAAAAAATGATCAAATCAA_277	0	0	0	1	0.904	1.000000e+05	9.186692e-10
0	TCGAATAGTAGAACAAGATTGTATAGAAAAA_1206	0	0	0	1	0.110	1.000000e+05	1.036612e-09
0	TCGATGTCTGTTGAAAATAGTTGCTCATCCA_348	0	0	0	1	0.795	1.000000e+05	8.616871e-10
0	TCGGTATTTCAATTATATTCGATTCTGTGAA_7	0	0	0	1	0.082	1.000000e+05	3.270321e-12
0	TCTCTCTCTCTCACTTATCACATCTCTTGCA_175	0	0	0	1	0.137	1.000000e+05	5.800776e-10
0	TCTGGAAAATAAATGCCTATGTGTCTGTCCA_221	0	0	0	1	0.904	1.000000e+05	9.186692e-10
0	TCTTGAAATGAGTTTTCAATTCTAGTAATCA_32	0	0	0	1	0.932	1.000000e+05	4.958805e-11
0	TGATCATTTTTTCTTTGATTATGGAAAATCA_245	0	0	0	1	0.904	1.000000e+05	9.186692e-10
0	TGATTACTTTATCATTCATGAGTACATTGAA_151	0	0	0	1	0.110	1.000000e+05	5.144379e-10
0	TGATTTGATCATTTTTTCTTTGATTATGGAA_210	0	0	0	1	0.904	1.000000e+05	9.186692e-10
0	TGGTGAATTAAGTATGGGCTTACAAGAGGAA_122	0	0	0	1	0.918	1.000000e+05	9.908732e-11
0	TGGTGATGAAAAGAAAAAGAACAATAATCAA_149	0	0	0	1	0.068	1.000000e+05	3.356564e-10
0	TGTCTTAGATGTGTTTCAATGTACTCGTGAA_281	0	0	0	1	0.904	1.000000e+05	9.186692e-10
0	TGTTTCAATGTACTCATGAATGATAAAGTAA_150	0	0	0	1	0.110	1.000000e+05	5.144379e-10
0	TGTTTCAATGTACTCGTGAATGATAAAGTAA_275	0	0	0	1	0.904	1.000000e+05	9.186692e-10
0	TTAATATTCGGCCACAATTATTAAATTCAAA_58	0	0	0	1	0.068	1.000000e+05	4.028883e-12
0	TTAATGTTTCCTTCTGATGTAAAACCAAGAA_72	0	0	0	1	0.082	1.000000e+05	1.361676e-11
0	TTAGAAACCTAAAACATTTATATAAAATGAA_30	0	0	0	1	0.932	1.000000e+05	4.958805e-11
0	TTAGTGACAAATTTTACCCCAAAACCTGAAA_236	0	0	0	1	0.904	1.000000e+05	9.186692e-10
0	TTCGAATAGTAGAACAAGATTGTATAGAAAA_1207	0	0	0	1	0.110	1.000000e+05	1.036612e-09
0	TTTAGTCTAAAATAGTTAAATTTATGGAAAA_39	0	0	0	1	0.082	1.000000e+05	3.757573e-12
0	TTTCCATAAATTTAACTATTTTAGACTAAAA_40	0	0	0	1	0.082	1.000000e+05	3.757573e-12
