## Supplementary material for "Finding genetic variants in plants without complete genomes": Dataset S1: original_phenotype_values.txt

accession_id	phenotype_value
149	0
1719	0.5748
1743	0.9838
1850	0.1259
1859	0
1874	0
1967	0.0851
2011	1.1406
2057	0.0728
206	0
2171	0.1753
224	0
2290	0.2332
236	0.2242
252	0
262	0.0851
264	0
394	0
4802	0.2473
4879	0.1302
5122	0
5145	0
5175	0
5299	0.4859
5373	0.6581
5444	0
5494	0.5517
5590	0
5628	0
5719	0.6886
5721	0.7073
5722	0
5728	0.2572
5729	0
5736	0
5738	0
5739	0
5742	0.1061
5744	0
5746	0
5752	0.1747
5785	0
5788	0.1937
5805	0
5812	0
5816	0
5817	0.0542
5837	0.0602
6040	0.3692
6074	0
6243	0.0568
6897	0
6898	0.0965
6899	0
6903	0.3795
6906	0.4175
6907	0.1747
6909	0.263
6913	0.1042
6915	0.2657
6919	1.2236
6926	0.5735
6928	0
6930	0.955
6931	0.453
6932	1.4351
6936	0.1742
6940	0.365
6943	0.3212
6944	0
6946	0.0576
6951	0
6956	0.2793
6959	0
6960	0.0689
6961	0.2792
6963	0.7301
6965	0.0757
6968	0
6977	0.0781
6978	0.2679
6981	0.1874
6982	0.305
6985	0.5011
6987	0.4021
6988	0
7000	0.1479
7008	0.1415
7015	0.4126
7026	0.0599
7028	0
7062	0.6861
7075	0
7079	0.1778
7080	0.7268
7102	0.249
7121	0.2475
7123	0.0698
7126	1.2346
7139	0.3466
7143	0
7145	0
7147	0
7151	1.1298
7164	1.4063
7166	0
7169	0
7172	0
7178	0
7192	0.1049
7201	0.4042
7210	0.331
7224	0.7805
7255	0.6687
7262	0.4368
7275	0.3577
7282	0.4722
7284	0.1021
7291	0
7299	0.7752
7306	0
7309	0
7316	0.3628
7320	0.206
7331	0.5547
7337	0.5949
7344	0.7269
7351	0
7353	0.4256
7355	0.102
7378	1.2846
7379	0.301
7384	0.0938
7390	0
7404	0.5785
7408	1.0275
7418	0.4365
7424	1.1598
7477	0
7498	0
7514	0
7515	0.2084
7518	0
7519	0.1219
7523	0
7525	0
8214	0.1557
8215	0
8230	0.5049
8233	0
8236	0.1251
8239	0.7716
8240	0.256
8243	0.0799
8249	0.6161
8258	0
8270	0
8271	0.5754
8275	0
8284	0
8297	0
8304	0.1136
8306	0.0417
8310	0
8311	0.1047
8312	0
8314	0
8329	0.5289
8334	0.2825
8348	0.1829
8351	0.7238
8354	0.0456
8366	0
8420	0.1281
8422	0.6823
8430	0
8631	0
8725	0.1385
8787	0.1672
8811	0.372
9012	0
9057	0.9318
9077	0
9104	0.6719
9152	0.1498
9179	0
9302	0.1033
9308	0.1193
9309	0
936	0
96	0
