## Supplementary material for "Finding genetic variants in plants without complete genomes": Dataset S1: snps_pass_10percent_threshold_GEMMA_results.txt

chr	rs	ps	n_miss	allele1	allele0	af	l_mle	p_lrt
1	.	11291995	14	A	G	0.085	1.000000e+05	2.371565e-08
1	.	18249846	3	G	A	0.086	1.000000e+05	7.785249e-08
1	.	18250388	6	T	C	0.149	1.000000e+05	9.435544e-08
1	.	18250433	1	C	T	0.208	1.000000e+05	1.071560e-09
1	.	18250435	3	C	A	0.214	1.000000e+05	5.374488e-10
1	.	22588177	16	A	G	0.070	1.000000e+05	2.826240e-08
1	.	28022247	0	A	G	0.068	1.000000e+05	2.223637e-08
2	.	7641845	8	A	T	0.077	1.000000e+05	7.792291e-08
2	.	10221080	1	C	T	0.111	1.000000e+05	4.734916e-09
2	.	13731873	6	C	T	0.149	1.000000e+05	1.024948e-08
3	.	267170	5	A	C	0.088	1.000000e+05	1.696682e-08
3	.	558461	0	T	A	0.068	1.000000e+05	4.889748e-08
3	.	9988967	13	T	C	0.117	1.000000e+05	2.846727e-12
3	.	10013672	18	T	C	0.073	1.000000e+05	3.668718e-08
3	.	10013956	9	G	A	0.078	1.000000e+05	5.573783e-11
3	.	10013986	8	G	A	0.077	1.000000e+05	3.964752e-11
3	.	10017001	27	A	G	0.196	1.000000e+05	4.314447e-08
3	.	10019784	3	T	C	0.100	1.000000e+05	2.313130e-09
3	.	10021207	3	A	G	0.086	1.000000e+05	5.062433e-10
3	.	10031107	2	A	G	0.070	1.000000e+05	5.431956e-08
3	.	10034655	1	C	T	0.097	1.000000e+05	1.128085e-09
3	.	10035060	9	T	G	0.141	1.000000e+05	2.673476e-10
3	.	10035615	2	A	T	0.099	1.000000e+05	9.219135e-10
3	.	10035920	4	T	C	0.159	1.000000e+05	6.728226e-08
3	.	10037611	2	A	C	0.085	1.000000e+05	4.528994e-11
3	.	10038835	17	G	A	0.107	1.000000e+05	3.723395e-10
3	.	10038837	21	A	T	0.096	1.000000e+05	8.771468e-11
3	.	10039373	7	C	T	0.091	1.000000e+05	3.533828e-11
3	.	10041352	2	A	G	0.099	1.000000e+05	1.230767e-09
3	.	10048158	2	C	T	0.127	1.000000e+05	1.313659e-07
3	.	10049556	15	T	C	0.103	1.000000e+05	9.082746e-08
4	.	1678590	31	C	G	0.071	1.000000e+05	5.364606e-08
4	.	7676482	10	T	C	0.111	1.000000e+05	7.552615e-08
5	.	9498624	2	T	C	0.070	1.000000e+05	2.979974e-08
5	.	9498675	1	A	G	0.069	1.000000e+05	3.140626e-08
5	.	9498690	1	G	A	0.069	1.000000e+05	3.140626e-08
5	.	9498705	0	C	T	0.068	1.000000e+05	2.377252e-08
5	.	9499150	1	T	G	0.069	1.000000e+05	2.582702e-08
5	.	9501761	0	A	G	0.068	1.000000e+05	2.377252e-08
5	.	9503147	2	C	T	0.070	1.000000e+05	2.086510e-08
5	.	14528026	31	C	G	0.071	1.000000e+05	6.857724e-08
5	.	22208310	2	A	C	0.127	1.000000e+05	6.818221e-09
5	.	25787989	0	C	T	0.082	1.000000e+05	9.908732e-11
