## Supplementary material for "Finding genetic variants in plants without complete genomes": Dataset S1: used_phenotype_values.txt

accession_id	phenotype_value
2057	0.0728
2171	0.1753
5837	0.0602
6040	0.3692
6074	0
6243	0.0568
6897	0
6898	0.0965
6903	0.3795
6907	0.1747
6909	0.263
6913	0.1042
6915	0.2657
6919	1.2236
6926	0.5735
6931	0.453
6932	1.4351
6940	0.365
6943	0.3212
6944	0
6951	0
6956	0.2793
6959	0
6960	0.0689
6961	0.2792
6963	0.7301
6981	0.1874
6987	0.4021
7000	0.1479
7008	0.1415
7026	0.0599
7028	0
7062	0.6861
7102	0.249
7126	1.2346
7143	0
7147	0
7164	1.4063
7169	0
7192	0.1049
7255	0.6687
7282	0.4722
7316	0.3628
7337	0.5949
7353	0.4256
7378	1.2846
7384	0.0938
7404	0.5785
7418	0.4365
7477	0
7514	0
7515	0.2084
7525	0
8214	0.1557
8230	0.5049
8233	0
8236	0.1251
8240	0.256
8243	0.0799
8258	0
8284	0
8297	0
8306	0.0417
8311	0.1047
8312	0
8334	0.2825
8351	0.7238
8354	0.0456
8366	0
8420	0.1281
8422	0.6823
9057	0.9318
9104	0.6719
