## Supplementary material for "Finding genetic variants in plants without complete genomes": Dataset S1: original_phenotype_values.txt

accession_id	phenotype_value
149	0.4369
1719	1.2597
1743	0.9739
1850	1.689
1859	2.3461
1874	0.5509
1967	1.0251
2011	0.8022
2057	0.8282
206	0.3991
2171	0.8414
224	0.8098
2290	0.7198
236	0.8145
252	0.712
262	0.718
264	1.2965
394	0.4826
4802	1.375
4879	1.4975
5122	1.2683
5145	1.8169
5175	0
5299	1.7899
5373	1.6832
5444	1.2161
5494	0.6032
5590	0.2608
5628	1.3969
5719	1.2429
5721	0.7231
5722	1.3953
5728	1.5856
5729	0.1558
5736	0.644
5738	1.245
5739	1.4369
5742	1.7841
5744	0.6282
5746	0.4657
5752	1.0232
5785	0.5859
5788	0.8348
5805	1.1633
5812	0.467
5816	0.7823
5817	1.2395
5837	0.9418
6040	0.9411
6074	0.6508
6243	1.6916
6897	1.3705
6898	0.6976
6899	0.7662
6903	1.3209
6906	0.6296
6907	1.2589
6909	2.1839
6913	0.8275
6915	1.3445
6919	1.697
6926	1.0905
6928	0.3776
6930	1.6923
6931	1.7759
6932	0.7926
6936	1.7618
6940	1.72
6943	1.3366
6944	0
6946	1.0389
6951	1.932
6956	1.0068
6959	0.4386
6960	0.2963
6961	1.3109
6963	1.895
6965	1.4111
6968	0.6655
6973	1.496
6977	1.049
6978	1.6353
6981	0.723
6982	1.0387
6985	0.8589
6987	0.5345
6988	0.4047
7000	1.0945
7008	1.5343
7015	2.5609
7026	1.1482
7028	0.8446
7062	1.5512
7075	0.2845
7079	0.1135
7080	1.2106
7102	1.8238
7121	1.1117
7123	1.157
7126	1.6373
7139	1.3442
7143	1.2464
7145	1.4664
7147	1.511
7151	1.5409
7164	1.2118
7166	0.635
7169	0.9188
7172	1.3724
7178	0.608
7192	0.7571
7201	0.7943
7210	1.5803
7224	0.9885
7255	1.2026
7262	1.6743
7275	0.9129
7282	1.7865
7284	1.0018
7291	0.3833
7299	1.1769
7306	0.997
7309	1.3415
7316	1.0749
7320	1.5362
7331	1.2119
7337	2.4589
7344	0.9323
7351	0.5122
7353	1.2574
7355	0.9074
7378	2.2548
7379	0.3387
7384	1.7233
7390	0.8179
7404	1.9841
7408	1.0546
7418	0.8873
7424	2.217
7477	0.4415
7498	0.4606
7514	0.9446
7515	0.5462
7518	0.5668
7519	1.0692
7523	0.6594
7525	0.3793
8214	1.071
8215	1.0875
8230	1.8711
8233	0.4757
8236	1.6984
8239	1.9779
8240	1.1222
8243	1.4166
8249	0.5323
8258	1.9872
8270	1.8246
8271	0.6651
8275	0.7726
8284	1.0657
8297	1.5481
8304	0.8227
8306	1.3737
8310	0.7634
8311	2.0094
8312	1.1049
8314	0.8049
8329	1.0525
8334	1.813
8348	1.5045
8351	0.7121
8354	0.4314
8366	1.7479
8420	0.6397
8422	1.3381
8430	0.8684
8631	2.0103
8725	0.6282
8787	1.3411
8811	0.1355
9012	0.083
9057	1.9739
9077	1.4427
9104	0.8336
9152	0.5306
9179	0.886
9302	0.9651
9308	1.2442
9309	1.5055
936	0.4887
96	0.2845
