## Supplementary material for "Finding genetic variants in plants without complete genomes": Dataset S1: used_phenotype_values.txt

accession_id	phenotype_value
2057	0.8282
2171	0.8414
5837	0.9418
6040	0.9411
6074	0.6508
6243	1.6916
6897	1.3705
6898	0.6976
6903	1.3209
6907	1.2589
6909	2.1839
6913	0.8275
6915	1.3445
6919	1.697
6926	1.0905
6931	1.7759
6932	0.7926
6940	1.72
6943	1.3366
6944	0
6951	1.932
6956	1.0068
6959	0.4386
6960	0.2963
6961	1.3109
6963	1.895
6973	1.496
6981	0.723
6987	0.5345
7000	1.0945
7008	1.5343
7026	1.1482
7028	0.8446
7062	1.5512
7102	1.8238
7126	1.6373
7143	1.2464
7147	1.511
7164	1.2118
7169	0.9188
7192	0.7571
7255	1.2026
7282	1.7865
7316	1.0749
7337	2.4589
7353	1.2574
7378	2.2548
7384	1.7233
7404	1.9841
7418	0.8873
7477	0.4415
7514	0.9446
7515	0.5462
7525	0.3793
8214	1.071
8230	1.8711
8233	0.4757
8236	1.6984
8240	1.1222
8243	1.4166
8258	1.9872
8284	1.0657
8297	1.5481
8306	1.3737
8311	2.0094
8312	1.1049
8334	1.813
8351	0.7121
8354	0.4314
8366	1.7479
8420	0.6397
8422	1.3381
9057	1.9739
9104	0.8336
