## Supplementary material for "Finding genetic variants in plants without complete genomes": Dataset S1: kmers_pass_10percent_threshold_GEMMA_results.txt

chr	rs	ps	n_miss	allele1	allele0	af	l_mle	p_lrt
0	AAAGGCTGTCGACTGATAGAAAATAGTCTTA_14	0	0	0	1	0.139	1.000000e+05	3.939205e-09
0	AAATCGCAGGGGAGGTGTGATCCCTTTCCCT_5	0	0	0	1	0.069	1.000000e+05	1.199522e-09
0	AAATTCACGACCACCGTCCAATGGTATTTCC_1	0	0	0	1	0.153	1.000000e+05	2.195406e-09
0	AACCGAAAGGCTGTCGACTGATAGAAAATAG_16	0	0	0	1	0.139	1.000000e+05	3.939205e-09
0	AAGAAGAAGAAGAAGAAGGTGTCGTCGACAA_20	0	0	0	1	0.097	1.000000e+05	3.008636e-09
0	AAGACTATTTTCTATCAGTCGACAGCCTTTC_18	0	0	0	1	0.139	1.000000e+05	3.939205e-09
0	AAGGGAAAGGGATCACACCTCCCCTGCGATT_4	0	0	0	1	0.069	1.000000e+05	1.199522e-09
0	AATTCACGACCACCGTCCAATGGTATTTCCG_2	0	0	0	1	0.153	1.000000e+05	2.195406e-09
0	ACCGAAAGGCTGTCGACTGATAGAAAATAGT_15	0	0	0	1	0.139	1.000000e+05	3.939205e-09
0	AGAAGAAGAAGAAGAAGGTGTCGTCGACAAC_22	0	0	0	1	0.097	1.000000e+05	3.008636e-09
0	AGACTATTTTCTATCAGTCGACAGCCTTTCG_13	0	0	0	1	0.139	1.000000e+05	3.939205e-09
0	CCGAAAGGCTGTCGACTGATAGAAAATAGTC_19	0	0	0	1	0.139	1.000000e+05	3.939205e-09
0	GAAATCGCAGGGGAGGTGTGATCCCTTTCCC_6	0	0	0	1	0.069	1.000000e+05	1.199522e-09
0	GAACCGAAAGGCTGTCGACTGATAGAAAATA_17	0	0	0	1	0.139	1.000000e+05	3.939205e-09
0	GAAGAAGAAGAAGAAGAAGGTGTCGTCGACA_21	0	0	0	1	0.097	1.000000e+05	3.008636e-09
0	GGAAAGGGATCACACCTCCCCTGCGATTTCC_3	0	0	0	1	0.069	1.000000e+05	1.199522e-09
