## Supplementary material for "Finding genetic variants in plants without complete genomes": Dataset S1: original_phenotype_values.txt

accession_id	phenotype_value
149	0.83
1719	0.98
1743	0.844
1850	1
1859	0.95
1874	0.734
1967	0.72
2011	0.862
2057	0.954
206	0.886
2171	0.93
224	1.15
2290	0.954
236	0.922
252	0.786
262	0.88
264	0.908
394	0.914
4802	0.926
4879	0.978
5122	0.77
5145	1.07
5175	0.814
5299	0.992
5373	1.074
5444	0.956
5494	0.852
5590	0.698
5628	0.958
5719	1.014
5721	0.768
5722	0.976
5728	0.866
5729	0.854
5736	1.18
5738	0.712
5739	1.12
5742	0.918
5744	0.702
5746	0.75
5752	1.112
5785	0.978
5788	0.912
5805	0.756
5812	0.72
5816	0.928
5817	0.862
5837	0.93
6040	1.038
6074	0.864
6243	0.964
6897	1.11
6898	0.95
6899	0.756
6903	0.994
6906	1.018
6907	1.1
6909	0.978
6913	1.088
6915	1.318
6919	1.072
6926	0.854
6928	0.874
6930	1.342
6931	1.372
6932	1.06
6936	1.188
6940	0.992
6943	1.19
6944	0.858
6946	1.184
6951	0.94
6956	0.918
6959	0.908
6960	0.89
6961	0.972
6963	1.402
6965	0.978
6968	0.862
6973	1.112
6977	0.914
6978	1.112
6981	1.406
6982	1.09
6985	1.074
6987	0.962
6988	0.856
7000	0.992
7008	0.93
7015	1.142
7026	1.032
7028	0.97
7062	1.262
7075	1.108
7079	0.596
7080	0.872
7102	1.138
7121	0.87
7123	0.918
7126	0.992
7139	0.842
7143	0.97
7145	0.832
7147	1.104
7151	0.972
7164	1.186
7166	1.028
7169	1.144
7172	1.348
7178	0.804
7192	0.886
7201	0.908
7210	1.182
7224	1.09
7255	1.336
7262	1.304
7275	1.086
7282	1.25
7284	0.968
7291	0.73
7299	0.936
7306	0.936
7309	1.178
7316	1.17
7320	1.192
7331	1.188
7337	1.17
7344	1.068
7351	0.81
7353	1.166
7355	1.112
7378	1.252
7379	0.708
7384	1.044
7390	0.78
7404	1.152
7408	0.938
7418	1.026
7424	1.106
7477	0.912
7498	0.852
7514	1.094
7515	0.982
7518	0.976
7519	0.916
7523	1.068
7525	0.918
8214	1.218
8215	0.986
8230	0.926
8236	1.464
8239	1.224
8240	1.016
8243	0.976
8249	0.7
8258	0.94
8270	1.05
8271	1.142
8275	0.854
8297	1.074
8304	0.878
8306	1.068
8310	1.18
8311	1.1
8312	1.152
8314	0.786
8329	1.124
8334	1.162
8348	0.938
8351	0.923333333
8354	0.91
8366	1.25
8420	0.942
8422	1.114
8430	1.212
8631	0.88
8725	0.674
8787	0.794
8811	0.748
9012	0.672
9057	1.122
9077	0.488
9104	1.15
9152	0.936
9179	0.888
9302	1.176
9308	0.846
9309	0.856
936	1.056
96	0.856
