## Supplementary material for "Finding genetic variants in plants without complete genomes": Dataset S1: used_phenotype_values.txt

accession_id	phenotype_value
2057	0.954
2171	0.93
5837	0.93
6040	1.038
6074	0.864
6243	0.964
6897	1.11
6898	0.95
6903	0.994
6907	1.1
6909	0.978
6913	1.088
6915	1.318
6919	1.072
6926	0.854
6931	1.372
6932	1.06
6940	0.992
6943	1.19
6944	0.858
6951	0.94
6956	0.918
6959	0.908
6960	0.89
6961	0.972
6963	1.402
6973	1.112
6981	1.406
6987	0.962
7000	0.992
7008	0.93
7026	1.032
7028	0.97
7062	1.262
7102	1.138
7126	0.992
7143	0.97
7147	1.104
7164	1.186
7169	1.144
7192	0.886
7255	1.336
7282	1.25
7316	1.17
7337	1.17
7353	1.166
7378	1.252
7384	1.044
7404	1.152
7418	1.026
7477	0.912
7514	1.094
7515	0.982
7525	0.918
8214	1.218
8230	0.926
8236	1.464
8240	1.016
8243	0.976
8258	0.94
8297	1.074
8306	1.068
8311	1.1
8312	1.152
8334	1.162
8351	0.923333333
8354	0.91
8366	1.25
8420	0.942
8422	1.114
9057	1.122
9104	1.15
