## Supplementary material for "Finding genetic variants in plants without complete genomes": Dataset S1: kmers_pass_10percent_threshold_GEMMA_results.txt

chr	rs	ps	n_miss	allele1	allele0	af	l_mle	p_lrt
0	AAAAAAACACCCTTTGTTTTTTCTCTCCTTT_269	0	0	0	1	0.081	1.000000e+05	9.070876e-10
0	AAAAAGCCCAAATACAAACTCATGACTTATA_116	0	0	0	1	0.919	1.000000e+05	2.888560e-10
0	AAAAATCTATGTTTGGAAACACGATGGAACG_265	0	0	0	1	0.919	1.000000e+05	2.138805e-10
0	AAAAGCCCAAATACAAACTCATGACTTATAG_90	0	0	0	1	0.919	1.000000e+05	2.888560e-10
0	AAAATCTATGTTTGGAAACACGATGGAACGT_263	0	0	0	1	0.919	1.000000e+05	2.138805e-10
0	AAAATTGGTTAAGAAGCTTTTATGTTGTCTG_233	0	0	0	1	0.081	1.000000e+05	2.156989e-10
0	AAAATTTTTGTACATATTTTTATTTACTCTC_237	0	0	0	1	0.919	1.000000e+05	2.138805e-10
0	AAACAAAAAGAAATAGAACAAGAAAATTATC_284	0	0	0	1	0.081	1.000000e+05	1.605525e-09
0	AAACACGATGGAACGTTTCCATTATAGAAAC_250	0	0	0	1	0.919	1.000000e+05	2.138805e-10
0	AAACACTTTACTTGACCAGTCTTTTTAATAT_318	0	0	0	1	0.081	1.000000e+05	2.168207e-09
0	AAACATATACGTTTCACAATCACTCGGAGAA_61	0	0	0	1	0.919	1.000000e+05	2.888560e-10
0	AAACCGAAGCAAATATATATACAAATGCATA_176	0	0	0	1	0.081	1.000000e+05	2.888560e-10
0	AAACCGAAGCAAATATGTATACAAATGCATA_54	0	0	0	1	0.919	1.000000e+05	2.888560e-10
0	AAACGAGTTTCCATGCAACCTAAACTGAGAG_266	0	0	0	1	0.919	1.000000e+05	2.138805e-10
0	AAACGTTCCATCGTGTTTCCAAACATAGATT_255	0	0	0	1	0.919	1.000000e+05	2.138805e-10
0	AAAGAAGCTATAGGTCTAAGCAATGAAAACA_29	0	0	0	1	0.919	1.000000e+05	1.154600e-10
0	AAAGCCCAAATACAAACTCATGACTTATAGA_83	0	0	0	1	0.919	1.000000e+05	2.888560e-10
0	AAAGGCCCTAATGGGAACAGTGAACACTGCA_81	0	0	0	1	0.919	1.000000e+05	2.888560e-10
0	AAAGTGTTTTCATTGCTTAGACCTATAGCTT_28	0	0	0	1	0.919	1.000000e+05	1.154600e-10
0	AAATACAGACAGGTAAAGGCCCTAATGGGAA_43	0	0	0	1	0.919	1.000000e+05	2.888560e-10
0	AAATATGTATACAAATGCATAAATGATTTGC_121	0	0	0	1	0.919	1.000000e+05	2.888560e-10
0	AAATCATTTATGCATTTGTATACATATTTGC_105	0	0	0	1	0.919	1.000000e+05	2.888560e-10
0	AAATCTATGTTTGGAAACACGATGGAACGTT_249	0	0	0	1	0.919	1.000000e+05	2.138805e-10
0	AAATTTTTGTACATATTTTTATTTACTCTCA_260	0	0	0	1	0.919	1.000000e+05	2.138805e-10
0	AACAAACATATACGTTTCACAATCACTCGGA_52	0	0	0	1	0.919	1.000000e+05	2.888560e-10
0	AACAAATACAGACAGGTAAAGGCCCTAATGC_275	0	0	0	1	0.095	1.000000e+05	8.059542e-10
0	AACAAATACAGACAGGTAAAGGCCCTAATGG_97	0	0	0	1	0.919	1.000000e+05	2.888560e-10
0	AACAAGTATTCACTTCCATTCTCTTACTTGT_56	0	0	0	1	0.919	1.000000e+05	2.888560e-10
0	AACACAAGTAAGAGAATGGAAGTGAATACTT_50	0	0	0	1	0.919	1.000000e+05	2.888560e-10
0	AACACCATCACCTCTCACAATTTCTCCGAGT_102	0	0	0	1	0.919	1.000000e+05	2.888560e-10
0	AACACGATGGAACGTTTCCATTATAGAAACT_243	0	0	0	1	0.919	1.000000e+05	2.138805e-10
0	AACATATACGTTTCACAATCACTCGGAGAAA_174	0	0	0	1	0.919	1.000000e+05	2.888560e-10
0	AACCGAAGCAAATATATATACAAATGCATAA_188	0	0	0	1	0.081	1.000000e+05	2.888560e-10
0	AACCGAAGCAAATATGTATACAAATGCATAA_66	0	0	0	1	0.919	1.000000e+05	2.888560e-10
0	AACGAGTTTCCATGCAACCTAAACTGAGAGT_245	0	0	0	1	0.919	1.000000e+05	2.138805e-10
0	AACGCCTTCTCTCTACATGAATATGTACATA_65	0	0	0	1	0.919	1.000000e+05	2.888560e-10
0	AACTAACACAAGTAAGAGAATGGAAGTGAAT_94	0	0	0	1	0.919	1.000000e+05	2.888560e-10
0	AACTGAAAGTGTTTTCATTGCTTAGACCTAT_37	0	0	0	1	0.919	1.000000e+05	1.154600e-10
0	AACTGAGAGTAAATAAAAATATGTACAAAAA_242	0	0	0	1	0.919	1.000000e+05	2.138805e-10
0	AACTTTTCAATTTGGTAAAGCCTCTTGCGAA_402	0	0	0	1	0.108	1.000000e+05	8.095794e-10
0	AAGAAACTAAACAATCAGAAGACCAAAGAAC_303	0	0	0	1	0.081	1.000000e+05	1.530561e-09
0	AAGAAGCTATAGGTCTAAGCAATGAAAACAC_25	0	0	0	1	0.919	1.000000e+05	1.154600e-10
0	AAGAGAATGGAAGTGAATACTTGTTCTGAAG_123	0	0	0	1	0.919	1.000000e+05	2.888560e-10
0	AAGCAAATATGTATACAAATGCATAAATGAT_126	0	0	0	1	0.919	1.000000e+05	2.888560e-10
0	AAGCCCAAATACAAACTCATGACTTATAGAA_80	0	0	0	1	0.919	1.000000e+05	2.888560e-10
0	AAGCGCTGAACTAACACAAGTAAGAGAATGG_112	0	0	0	1	0.919	1.000000e+05	2.888560e-10
0	AAGGCCCTAATGGGAACAGTGAACACTGCAG_145	0	0	0	1	0.919	1.000000e+05	2.888560e-10
0	AAGGGAATGGAAGTGAATACTTGTTCTGAAG_187	0	0	0	1	0.081	1.000000e+05	2.888560e-10
0	AAGTAAGAGAATGGAAGTGAATACTTGTTCT_160	0	0	0	1	0.919	1.000000e+05	2.888560e-10
0	AAGTGTTTTCATTGCTTAGACCTATAGCTTC_33	0	0	0	1	0.919	1.000000e+05	1.154600e-10
0	AATAAACCGAAGCAAATATATATACAAATGC_180	0	0	0	1	0.081	1.000000e+05	2.888560e-10
0	AATAAACCGAAGCAAATATGTATACAAATGC_59	0	0	0	1	0.919	1.000000e+05	2.888560e-10
0	AATACAGACAGGTAAAGGCCCTAATGGGAAC_163	0	0	0	1	0.919	1.000000e+05	2.888560e-10
0	AATATGTACATACAAGAGTAGAGAATATCCA_175	0	0	0	1	0.919	1.000000e+05	2.888560e-10
0	AATATGTATACAAATGCATAAATGATTTGCT_147	0	0	0	1	0.919	1.000000e+05	2.888560e-10
0	AATCACTCGGAGAAATTGTGAGAGGTGATGG_139	0	0	0	1	0.919	1.000000e+05	2.888560e-10
0	AATCATTTATGCATTTGTATACATATTTGCT_165	0	0	0	1	0.919	1.000000e+05	2.888560e-10
0	AATGGAAACGTTCCATCGTGTTTCCAAACAT_241	0	0	0	1	0.919	1.000000e+05	2.138805e-10
0	AATGGATCAAAGATTTTGGTAGTACTCCATC_324	0	0	0	1	0.135	1.000000e+05	1.886500e-09
0	AATGGGAACAGTGAACACTGCAGAATTAACC_55	0	0	0	1	0.919	1.000000e+05	2.888560e-10
0	AATTCTGCAGTGTTCACTGTTCCCATTAGGG_110	0	0	0	1	0.919	1.000000e+05	2.888560e-10
0	AATTTCTCCGAGTGATTGTGAAACGTATATG_69	0	0	0	1	0.919	1.000000e+05	2.888560e-10
0	AATTTTTGTACATATTTTTATTTACTCTCAG_235	0	0	0	1	0.919	1.000000e+05	2.138805e-10
0	ACAAACATATACGTTTCACAATCACTCGGAG_117	0	0	0	1	0.919	1.000000e+05	2.888560e-10
0	ACAAATACAGACAGGTAAAGGCCCTAATGCG_276	0	0	0	1	0.095	1.000000e+05	8.059542e-10
0	ACAAATACAGACAGGTAAAGGCCCTAATGGG_75	0	0	0	1	0.919	1.000000e+05	2.888560e-10
0	ACAAGTATTCACTTCCATTCTCTTACTTGTG_143	0	0	0	1	0.919	1.000000e+05	2.888560e-10
0	ACAATCACTCGGAGAAATTGTGAGAGGTGAT_158	0	0	0	1	0.919	1.000000e+05	2.888560e-10
0	ACAATTTCTCCGAGTGATTGTGAAACGTATA_93	0	0	0	1	0.919	1.000000e+05	2.888560e-10
0	ACACAAGTAAGAGAATGGAAGTGAATACTTG_144	0	0	0	1	0.919	1.000000e+05	2.888560e-10
0	ACACCATCACCTCTCACAATTTCTCCGAGTG_49	0	0	0	1	0.919	1.000000e+05	2.888560e-10
0	ACACGCACAAACAAAAAGAAATAGAACAAGA_282	0	0	0	1	0.081	1.000000e+05	2.273121e-09
0	ACAGACAGGTAAAGGCCCTAATGGGAACAGT_77	0	0	0	1	0.919	1.000000e+05	2.888560e-10
0	ACAGGTAAAGGCCCTAATGGGAACAGTGAAC_84	0	0	0	1	0.919	1.000000e+05	2.888560e-10
0	ACATATACGTTTCACAATCACTCGGAGAAAT_53	0	0	0	1	0.919	1.000000e+05	2.888560e-10
0	ACATATTTGCTTCGGTTTATTCAAGTAAAAC_40	0	0	0	1	0.919	1.000000e+05	2.888560e-10
0	ACCAAAATCTTTGATCCATTGCAAAGCTATG_322	0	0	0	1	0.135	1.000000e+05	1.886500e-09
0	ACCATCACCTCTCACAATTTCTCCGAGTGAT_149	0	0	0	1	0.919	1.000000e+05	2.888560e-10
0	ACCGAAGCAAATATATATACAAATGCATAAA_183	0	0	0	1	0.081	1.000000e+05	2.888560e-10
0	ACCGAAGCAAATATGTATACAAATGCATAAA_46	0	0	0	1	0.919	1.000000e+05	2.888560e-10
0	ACCTCTCACAATTTCTCCGAGTGATTGTGAA_62	0	0	0	1	0.919	1.000000e+05	2.888560e-10
0	ACGAGTTTCCATGCAACCTAAACTGAGAGTA_248	0	0	0	1	0.919	1.000000e+05	2.138805e-10
0	ACGCACAAACAAAAAGAAATAGAACAAGAAA_280	0	0	0	1	0.081	1.000000e+05	2.273121e-09
0	ACGCCTTCTCTCTACATGAATATGTACATAC_63	0	0	0	1	0.919	1.000000e+05	2.888560e-10
0	ACGTTTCACAATCACTCGGAGAAATTGTGAG_106	0	0	0	1	0.919	1.000000e+05	2.888560e-10
0	ACTAACACAAGTAAGAGAATGGAAGTGAATA_120	0	0	0	1	0.919	1.000000e+05	2.888560e-10
0	ACTACCAAAATCTTTGATCCATTGCAAAGCT_325	0	0	0	1	0.135	1.000000e+05	1.886500e-09
0	ACTGAAAGTGTTTTCATTGCTTAGACCTATA_36	0	0	0	1	0.919	1.000000e+05	1.154600e-10
0	ACTGAGAGTAAATAAAAATATGTACAAAAAT_244	0	0	0	1	0.919	1.000000e+05	2.138805e-10
0	ACTTCCATTCTCTTACTTGTGTTAGTTCAGC_79	0	0	0	1	0.919	1.000000e+05	2.888560e-10
0	ACTTCGCAAGAGGCTTTACCAAATTGAAAAG_399	0	0	0	1	0.108	1.000000e+05	8.095794e-10
0	ACTTTTCAATTTGGTAAAGCCTCTTGCGAAG_401	0	0	0	1	0.108	1.000000e+05	8.095794e-10
0	AGAAACTAAACAATCAGAAGACCAAAGAACA_302	0	0	0	1	0.081	1.000000e+05	1.530561e-09
0	AGAAGCTATAGGTCTAAGCAATGAAAACACT_31	0	0	0	1	0.919	1.000000e+05	1.154600e-10
0	AGAATGGAAGTGAATACTTGTTCTGAAGCAA_108	0	0	0	1	0.919	1.000000e+05	2.888560e-10
0	AGACAGGTAAAGGCCCTAATGGGAACAGTGA_73	0	0	0	1	0.919	1.000000e+05	2.888560e-10
0	AGAGAAATTGTGAGAGGTGATGGTGTTCAAC_185	0	0	0	1	0.081	1.000000e+05	2.888560e-10
0	AGAGAATGGAAGTGAATACTTGTTCTGAAGC_111	0	0	0	1	0.919	1.000000e+05	2.888560e-10
0	AGAGAGAACCAGTTATGTGAAAATATCCAAA_277	0	0	0	1	0.081	1.000000e+05	2.464709e-09
0	AGAGTAAATAAAAATATGTACAAAAATTTTA_259	0	0	0	1	0.919	1.000000e+05	2.138805e-10
0	AGCGCTGAACTAACACAAGTAAGAGAATGGA_60	0	0	0	1	0.919	1.000000e+05	2.888560e-10
0	AGCTATAGGTCTAAGCAATGAAAACACTTTC_24	0	0	0	1	0.919	1.000000e+05	1.154600e-10
0	AGGCCCTAATGGGAACAGTGAACACTGCAGA_92	0	0	0	1	0.919	1.000000e+05	2.888560e-10
0	AGGGAATGGAAGTGAATACTTGTTCTGAAGC_177	0	0	0	1	0.081	1.000000e+05	2.888560e-10
0	AGGTAAAGGCCCTAATGGGAACAGTGAACAC_82	0	0	0	1	0.919	1.000000e+05	2.888560e-10
0	AGGTCTAAGCAATGAAAACACTTTCAGTTAA_34	0	0	0	1	0.919	1.000000e+05	1.154600e-10
0	AGTAAATAAAAATATGTACAAAAATTTTAGA_257	0	0	0	1	0.919	1.000000e+05	2.138805e-10
0	AGTAAGAGAATGGAAGTGAATACTTGTTCTG_85	0	0	0	1	0.919	1.000000e+05	2.888560e-10
0	AGTAAGGGAATGGAAGTGAATACTTGTTCTG_189	0	0	0	1	0.081	1.000000e+05	2.888560e-10
0	AGTACTACCAAAATCTTTGATCCATTGCAAA_336	0	0	0	1	0.135	1.000000e+05	1.886500e-09
0	AGTATTCACTTCCATTCTCTTACTTGTGTTA_171	0	0	0	1	0.919	1.000000e+05	2.888560e-10
0	AGTGTTCACTGTTCCCATTAGGGCCTTTACC_122	0	0	0	1	0.919	1.000000e+05	2.888560e-10
0	AGTTTCCATGCAACCTAAACTGAGAGTAAAT_234	0	0	0	1	0.919	1.000000e+05	2.138805e-10
0	AGTTTTACTTGAATAAACCGAAGCAAATATG_47	0	0	0	1	0.919	1.000000e+05	2.888560e-10
0	ATAAACCGAAGCAAATATATATACAAATGCA_184	0	0	0	1	0.081	1.000000e+05	2.888560e-10
0	ATAAACCGAAGCAAATATGTATACAAATGCA_96	0	0	0	1	0.919	1.000000e+05	2.888560e-10
0	ATAACAAACATATACGTTTCACAATCACTCG_89	0	0	0	1	0.919	1.000000e+05	2.888560e-10
0	ATAATGGAAACGTTCCATCGTGTTTCCAAAC_246	0	0	0	1	0.919	1.000000e+05	2.138805e-10
0	ATACAGACAGGTAAAGGCCCTAATGGGAACA_129	0	0	0	1	0.919	1.000000e+05	2.888560e-10
0	ATACATATTTGCTTCGGTTTATTCAAGTAAA_86	0	0	0	1	0.919	1.000000e+05	2.888560e-10
0	ATACGTTTCACAATCACTCGGAGAAATTGTG_157	0	0	0	1	0.919	1.000000e+05	2.888560e-10
0	ATAGCTTTGCAATGGATCAAAGATTTTGGTA_331	0	0	0	1	0.135	1.000000e+05	1.886500e-09
0	ATATACGTTTCACAATCACTCGGAGAAATTG_133	0	0	0	1	0.919	1.000000e+05	2.888560e-10
0	ATATATTTTGTTTAAATAGATCCGATTTTGA_298	0	0	0	1	0.838	1.000000e+05	2.281636e-09
0	ATATGTACATACAAGAGTAGAGAATATCCAT_142	0	0	0	1	0.919	1.000000e+05	2.888560e-10
0	ATATGTATACAAATGCATAAATGATTTGCTA_151	0	0	0	1	0.919	1.000000e+05	2.888560e-10
0	ATATTTTGTTTAAATAGATCCGATTTTGAAT_300	0	0	0	1	0.838	1.000000e+05	2.281636e-09
0	ATATTTTTATTTACTCTCAGTTTAGGTTGCA_256	0	0	0	1	0.919	1.000000e+05	2.138805e-10
0	ATCTATGTTTGGAAACACGATGGAACGTTTC_262	0	0	0	1	0.919	1.000000e+05	2.138805e-10
0	ATCTGCTAAGAAACTAAACAATCAGAAGACC_304	0	0	0	1	0.081	1.000000e+05	1.530561e-09
0	ATGAATGAACTAAATTCCCAAATTCAATCTA_443	0	0	0	1	0.919	1.000000e+05	1.849144e-09
0	ATGCAACCTAAACTGAGAGTAAATAAAAATA_267	0	0	0	1	0.919	1.000000e+05	2.138805e-10
0	ATGCATTTGTATACATATTTGCTTCGGTTTA_58	0	0	0	1	0.919	1.000000e+05	2.888560e-10
0	ATGCATTTGTATATATATTTGCTTCGGTTTA_179	0	0	0	1	0.081	1.000000e+05	2.888560e-10
0	ATGGAAACGTTCCATCGTGTTTCCAAACATA_258	0	0	0	1	0.919	1.000000e+05	2.138805e-10
0	ATGGAGTACTACCAAAATCTTTGATCCATTG_320	0	0	0	1	0.135	1.000000e+05	1.886500e-09
0	ATGGATCAAAGATTTTGGTAGTACTCCATCC_334	0	0	0	1	0.135	1.000000e+05	1.886500e-09
0	ATGGGAACAGTGAACACTGCAGAATTAACCC_124	0	0	0	1	0.919	1.000000e+05	2.888560e-10
0	ATGTACATACAAGAGTAGAGAATATCCATGG_132	0	0	0	1	0.919	1.000000e+05	2.888560e-10
0	ATGTACATATTCATGTAGAGAGAAGGCGTTA_159	0	0	0	1	0.919	1.000000e+05	2.888560e-10
0	ATGTATACAAATGCATAAATGATTTGCTAAA_166	0	0	0	1	0.919	1.000000e+05	2.888560e-10
0	ATTCTCTTACTTGTGTTAGTTCAGCGCTTGA_127	0	0	0	1	0.919	1.000000e+05	2.888560e-10
0	ATTCTGCAGTGTTCACTGTTCCCATTAGGGC_119	0	0	0	1	0.919	1.000000e+05	2.888560e-10
0	ATTTAGCAAATCATTTATGCATTTGTATACA_136	0	0	0	1	0.919	1.000000e+05	2.888560e-10
0	ATTTATGCATTTGTATACATATTTGCTTCGG_137	0	0	0	1	0.919	1.000000e+05	2.888560e-10
0	ATTTATGCATTTGTATATATATTTGCTTCGG_181	0	0	0	1	0.081	1.000000e+05	2.888560e-10
0	CAAAATCTTTGATCCATTGCAAAGCTATGCA_326	0	0	0	1	0.135	1.000000e+05	1.886500e-09
0	CAAACATATACGTTTCACAATCACTCGGAGA_41	0	0	0	1	0.919	1.000000e+05	2.888560e-10
0	CAAATACAGACAGGTAAAGGCCCTAATGGGA_172	0	0	0	1	0.919	1.000000e+05	2.888560e-10
0	CAAATATGTATACAAATGCATAAATGATTTG_72	0	0	0	1	0.919	1.000000e+05	2.888560e-10
0	CAAGCGCTGAACTAACACAAGTAAGAGAATG_67	0	0	0	1	0.919	1.000000e+05	2.888560e-10
0	CAAGTAAGAGAATGGAAGTGAATACTTGTTC_113	0	0	0	1	0.919	1.000000e+05	2.888560e-10
0	CAATCACTCGGAGAAATTGTGAGAGGTGATG_51	0	0	0	1	0.919	1.000000e+05	2.888560e-10
0	CACAATCACTCGGAGAAATTGTGAGAGGTGA_138	0	0	0	1	0.919	1.000000e+05	2.888560e-10
0	CACCATCACCTCTCACAATTTCTCCGAGTGA_44	0	0	0	1	0.919	1.000000e+05	2.888560e-10
0	CACCTCTCACAATTTCTCCGAGTGATTGTGA_170	0	0	0	1	0.919	1.000000e+05	2.888560e-10
0	CACGCACAAACAAAAAGAAATAGAACAAGAA_281	0	0	0	1	0.081	1.000000e+05	2.273121e-09
0	CACTGTTCCCATTAGGGCCTTTACCTGTCTG_95	0	0	0	1	0.919	1.000000e+05	2.888560e-10
0	CACTTCCATTCTCTTACTTGTGTTAGTTCAG_146	0	0	0	1	0.919	1.000000e+05	2.888560e-10
0	CAGGTAAAGGCCCTAATGGGAACAGTGAACA_114	0	0	0	1	0.919	1.000000e+05	2.888560e-10
0	CAGTGTTCACTGTTCCCATTAGGGCCTTTAC_130	0	0	0	1	0.919	1.000000e+05	2.888560e-10
0	CATCTGCTAAGAAACTAAACAATCAGAAGAC_309	0	0	0	1	0.081	1.000000e+05	1.530561e-09
0	CATGGATATTCTCTACTCTTGTATGTACATA_115	0	0	0	1	0.919	1.000000e+05	2.888560e-10
0	CATTTATGCATTTGTATACATATTTGCTTCG_74	0	0	0	1	0.919	1.000000e+05	2.888560e-10
0	CATTTATGCATTTGTATATATATTTGCTTCG_190	0	0	0	1	0.081	1.000000e+05	2.888560e-10
0	CCAAAATCTTTGATCCATTGCAAAGCTATGC_323	0	0	0	1	0.135	1.000000e+05	1.886500e-09
0	CCACGTCTCCGGCGGTTCCACCTCGTGGCTC_310	0	0	0	1	0.081	1.000000e+05	1.787330e-09
0	CCGAGTGATTGTGAAACGTATATGTTTGTTA_152	0	0	0	1	0.919	1.000000e+05	2.888560e-10
0	CCTAATGGGAACAGTGAACACTGCAGAATTA_91	0	0	0	1	0.919	1.000000e+05	2.888560e-10
0	CCTCTCACAATTTCTCCGAGTGATTGTGAAA_150	0	0	0	1	0.919	1.000000e+05	2.888560e-10
0	CCTTAACGCCTTCTCTCTACATGAATATGTA_173	0	0	0	1	0.919	1.000000e+05	2.888560e-10
0	CGAGTTTCCATGCAACCTAAACTGAGAGTAA_251	0	0	0	1	0.919	1.000000e+05	2.138805e-10
0	CGCCTTCTCTCTACATGAATATGTACATACA_107	0	0	0	1	0.919	1.000000e+05	2.888560e-10
0	CGCTGAACTAACACAAGTAAGAGAATGGAAG_167	0	0	0	1	0.919	1.000000e+05	2.888560e-10
0	CGGAGAAATTGTGAGAGGTGATGGTGTTCAA_161	0	0	0	1	0.919	1.000000e+05	2.888560e-10
0	CGTTTCACAATCACTCGGAGAAATTGTGAGA_104	0	0	0	1	0.919	1.000000e+05	2.888560e-10
0	CTAAAATTTTTGTACATATTTTTATTTACTC_236	0	0	0	1	0.919	1.000000e+05	2.138805e-10
0	CTAACACAAGTAAGAGAATGGAAGTGAATAC_76	0	0	0	1	0.919	1.000000e+05	2.888560e-10
0	CTAATGGGAACAGTGAACACTGCAGAATTAA_135	0	0	0	1	0.919	1.000000e+05	2.888560e-10
0	CTACCAAAATCTTTGATCCATTGCAAAGCTA_321	0	0	0	1	0.135	1.000000e+05	1.886500e-09
0	CTATAATGGAAACGTTCCATCGTGTTTCCAA_264	0	0	0	1	0.919	1.000000e+05	2.138805e-10
0	CTATAGGTCTAAGCAATGAAAACACTTTCAG_27	0	0	0	1	0.919	1.000000e+05	1.154600e-10
0	CTATGTTTGGAAACACGATGGAACGTTTCCA_268	0	0	0	1	0.919	1.000000e+05	2.138805e-10
0	CTCAAGCGCTGAACTAACACAAGTAAGAGAA_169	0	0	0	1	0.919	1.000000e+05	2.888560e-10
0	CTCGGAGAAATTGTGAGAGGTGATGGTGTTC_109	0	0	0	1	0.919	1.000000e+05	2.888560e-10
0	CTCTAAAATTTTTGTACATATTTTTATTTAC_252	0	0	0	1	0.919	1.000000e+05	2.138805e-10
0	CTCTCACAATTTCTCCGAGTGATTGTGAAAC_118	0	0	0	1	0.919	1.000000e+05	2.888560e-10
0	CTCTTACTTGTGTTAGTTCAGCGCTTGAGAA_87	0	0	0	1	0.919	1.000000e+05	2.888560e-10
0	CTGCTAAGAAACTAAACAATCAGAAGACCAA_301	0	0	0	1	0.081	1.000000e+05	1.530561e-09
0	CTGTTCCCATTAGGGCCTTTACCTGTCTGTA_103	0	0	0	1	0.919	1.000000e+05	2.888560e-10
0	CTTAACGCCTTCTCTCTACATGAATATGTAC_141	0	0	0	1	0.919	1.000000e+05	2.888560e-10
0	CTTAACTAAATTTACACTAAAACATTGAATA_398	0	0	0	1	0.135	1.000000e+05	3.260785e-09
0	CTTAGATTGAATTTGGGAATTTAGTTCATTC_442	0	0	0	1	0.919	1.000000e+05	1.849144e-09
0	CTTTGCAATGGATCAAAGATTTTGGTAGTAC_330	0	0	0	1	0.135	1.000000e+05	1.886500e-09
0	CTTTGGATATTTTCACATAACTGGTTCTCTC_278	0	0	0	1	0.081	1.000000e+05	2.464709e-09
0	GAAACACGATGGAACGTTTCCATTATAGAAA_240	0	0	0	1	0.919	1.000000e+05	2.138805e-10
0	GAACTAACACAAGTAAGAGAATGGAAGTGAA_78	0	0	0	1	0.919	1.000000e+05	2.888560e-10
0	GAAGCAAATATGTATACAAATGCATAAATGA_98	0	0	0	1	0.919	1.000000e+05	2.888560e-10
0	GAATATGTACATACAAGAGTAGAGAATATCC_125	0	0	0	1	0.919	1.000000e+05	2.888560e-10
0	GACAGGTAAAGGCCCTAATGGGAACAGTGAA_148	0	0	0	1	0.919	1.000000e+05	2.888560e-10
0	GAGAATGGAAGTGAATACTTGTTCTGAAGCA_71	0	0	0	1	0.919	1.000000e+05	2.888560e-10
0	GAGTACTACCAAAATCTTTGATCCATTGCAA_327	0	0	0	1	0.135	1.000000e+05	1.886500e-09
0	GAGTTTCCATGCAACCTAAACTGAGAGTAAA_238	0	0	0	1	0.919	1.000000e+05	2.138805e-10
0	GATTTAGCAAATCATTTATGCATTTGTATAC_45	0	0	0	1	0.919	1.000000e+05	2.888560e-10
0	GCAATGGATCAAAGATTTTGGTAGTACTCCA_332	0	0	0	1	0.135	1.000000e+05	1.886500e-09
0	GCAGTGTTCACTGTTCCCATTAGGGCCTTTA_134	0	0	0	1	0.919	1.000000e+05	2.888560e-10
0	GCCTTCTCTCTACATGAATATGTACATACAA_88	0	0	0	1	0.919	1.000000e+05	2.888560e-10
0	GCGCTGAACTAACACAAGTAAGAGAATGGAA_155	0	0	0	1	0.919	1.000000e+05	2.888560e-10
0	GCTATAGGTCTAAGCAATGAAAACACTTTCA_32	0	0	0	1	0.919	1.000000e+05	1.154600e-10
0	GCTTTGCAATGGATCAAAGATTTTGGTAGTA_333	0	0	0	1	0.135	1.000000e+05	1.886500e-09
0	GGAAACACGATGGAACGTTTCCATTATAGAA_239	0	0	0	1	0.919	1.000000e+05	2.138805e-10
0	GGAAACGTTCCATCGTGTTTCCAAACATAGA_247	0	0	0	1	0.919	1.000000e+05	2.138805e-10
0	GGAACAGTGAACACTGCAGAATTAACCCAAC_64	0	0	0	1	0.919	1.000000e+05	2.888560e-10
0	GGAATGGAAGTGAATACTTGTTCTGAAGCAA_182	0	0	0	1	0.081	1.000000e+05	2.888560e-10
0	GGAGAAATTGTGAGAGGTGATGGTGTTCAAC_68	0	0	0	1	0.919	1.000000e+05	2.888560e-10
0	GGAGTACTACCAAAATCTTTGATCCATTGCA_335	0	0	0	1	0.135	1.000000e+05	1.886500e-09
0	GGATCAAAGATTTTGGTAGTACTCCATCCAA_328	0	0	0	1	0.135	1.000000e+05	1.886500e-09
0	GGCCCTAATGGGAACAGTGAACACTGCAGAA_70	0	0	0	1	0.919	1.000000e+05	2.888560e-10
0	GGGAACAGTGAACACTGCAGAATTAACCCAA_42	0	0	0	1	0.919	1.000000e+05	2.888560e-10
0	GGGAATGGAAGTGAATACTTGTTCTGAAGCA_191	0	0	0	1	0.081	1.000000e+05	2.888560e-10
0	GGTCTAAGCAATGAAAACACTTTCAGTTAAC_30	0	0	0	1	0.919	1.000000e+05	1.154600e-10
0	GGTTAACTGAAAGTGTTTTCATTGCTTAGAC_35	0	0	0	1	0.919	1.000000e+05	1.154600e-10
0	GTAAGAGAATGGAAGTGAATACTTGTTCTGA_99	0	0	0	1	0.919	1.000000e+05	2.888560e-10
0	GTAAGGGAATGGAAGTGAATACTTGTTCTGA_186	0	0	0	1	0.081	1.000000e+05	2.888560e-10
0	GTATACATATTTGCTTCGGTTTATTCAAGTA_162	0	0	0	1	0.919	1.000000e+05	2.888560e-10
0	GTTAATTCTGCAGTGTTCACTGTTCCCATTA_140	0	0	0	1	0.919	1.000000e+05	2.888560e-10
0	TAACTGAAAGTGTTTTCATTGCTTAGACCTA_26	0	0	0	1	0.919	1.000000e+05	1.154600e-10
0	TAACTTTTCAATTTGGTAAAGCCTCTTGCGA_400	0	0	0	1	0.108	1.000000e+05	8.095794e-10
0	TAAGAAACTAAACAATCAGAAGACCAAAGAA_305	0	0	0	1	0.081	1.000000e+05	1.530561e-09
0	TAAGAGAATGGAAGTGAATACTTGTTCTGAA_48	0	0	0	1	0.919	1.000000e+05	2.888560e-10
0	TAAGGGAATGGAAGTGAATACTTGTTCTGAA_178	0	0	0	1	0.081	1.000000e+05	2.888560e-10
0	TAATGGAAACGTTCCATCGTGTTTCCAAACA_254	0	0	0	1	0.919	1.000000e+05	2.138805e-10
0	TACATATTTGCTTCGGTTTATTCAAGTAAAA_164	0	0	0	1	0.919	1.000000e+05	2.888560e-10
0	TACGTTTCACAATCACTCGGAGAAATTGTGA_154	0	0	0	1	0.919	1.000000e+05	2.888560e-10
0	TAGAGAGAACCAGTTATGTGAAAATATCCAA_279	0	0	0	1	0.081	1.000000e+05	2.464709e-09
0	TATAATGGAAACGTTCCATCGTGTTTCCAAA_261	0	0	0	1	0.919	1.000000e+05	2.138805e-10
0	TATACATATTTGCTTCGGTTTATTCAAGTAA_156	0	0	0	1	0.919	1.000000e+05	2.888560e-10
0	TATATTTTGTTTAAATAGATCCGATTTTGAA_299	0	0	0	1	0.838	1.000000e+05	2.281636e-09
0	TATGTATACAAATGCATAAATGATTTGCTAA_153	0	0	0	1	0.919	1.000000e+05	2.888560e-10
0	TCACTTCCATTCTCTTACTTGTGTTAGTTCA_57	0	0	0	1	0.919	1.000000e+05	2.888560e-10
0	TCATCTGCTAAGAAACTAAACAATCAGAAGA_306	0	0	0	1	0.081	1.000000e+05	1.530561e-09
0	TCGGAGAAATTGTGAGAGGTGATGGTGTTCA_101	0	0	0	1	0.919	1.000000e+05	2.888560e-10
0	TCTATAATGGAAACGTTCCATCGTGTTTCCA_253	0	0	0	1	0.919	1.000000e+05	2.138805e-10
0	TCTCAAGCGCTGAACTAACACAAGTAAGAGA_128	0	0	0	1	0.919	1.000000e+05	2.888560e-10
0	TCTGCTAAGAAACTAAACAATCAGAAGACCA_308	0	0	0	1	0.081	1.000000e+05	1.530561e-09
0	TCTTACTTGTGTTAGTTCAGCGCTTGAGAAA_168	0	0	0	1	0.919	1.000000e+05	2.888560e-10
0	TGAATGAACTAAATTCCCAAATTCAATCTAA_441	0	0	0	1	0.919	1.000000e+05	1.849144e-09
0	TGCTAAGAAACTAAACAATCAGAAGACCAAA_307	0	0	0	1	0.081	1.000000e+05	1.530561e-09
0	TGGATCAAAGATTTTGGTAGTACTCCATCCA_329	0	0	0	1	0.135	1.000000e+05	1.886500e-09
0	TGGGAACAGTGAACACTGCAGAATTAACCCA_100	0	0	0	1	0.919	1.000000e+05	2.888560e-10
0	TGTACATATTCATGTAGAGAGAAGGCGTTAA_131	0	0	0	1	0.919	1.000000e+05	2.888560e-10
