## Supplementary material for "Finding genetic variants in plants without complete genomes": Dataset S1: original_phenotype_values.txt

accession_id	phenotype_value
149	0.0396
1719	0.2319
1743	0.1797
1850	0.3016
1859	0.2503
1874	0.0979
1967	0.1135
2011	0.1687
2057	0.0794
206	0.0372
2171	0.0886
224	0.0876
2290	0.0935
236	0.0601
252	0.0759
262	0.0481
264	0.1829
394	0.0239
4802	0.1774
4879	0.1731
5122	0.053
5145	0.1102
5175	0
5299	0.1656
5373	0.1958
5444	0.1561
5494	0.0869
5590	0.0091
5628	0.207
5719	0.0791
5721	0.072
5722	0.0681
5728	0.2196
5729	0.0064
5736	0.0585
5738	0.1481
5739	0.1625
5742	0.0966
5744	0.0652
5746	0.0169
5752	0.1181
5785	0.0605
5788	0.0344
5805	0.1232
5812	0.0296
5816	0.067
5817	0.0778
5837	0.1359
6040	0.0772
6074	0.0622
6243	0.1945
6897	0.0762
6898	0.1239
6899	0.0731
6903	0.1414
6906	0.1371
6907	0.2394
6909	0.3533
6913	0.2156
6915	0.2664
6919	0.2963
6926	0.0441
6928	0.0119
6930	0.3436
6931	0.292
6932	0.1577
6936	0.181
6940	0.1259
6943	0.1585
6944	0
6946	0.114
6951	0.2008
6956	0.1081
6959	0.0697
6960	0.0243
6961	0.1879
6963	0.51
6965	0.2062
6968	0.02
6973	0.3317
6977	0.1047
6978	0.2341
6981	0.0649
6982	0.0921
6985	0.0896
6987	0.039
6988	0.0145
7000	0.0489
7008	0.1116
7015	0.1638
7026	0.1172
7028	0.0535
7062	0.1796
7075	0.0177
7079	0.0039
7080	0.1875
7102	0.2351
7121	0.1045
7123	0.1498
7126	0.1221
7139	0.1134
7143	0.2381
7145	0.1334
7147	0.2533
7151	0.1117
7164	0.248
7166	0.0503
7169	0.1343
7172	0.1845
7178	0.0943
7192	0.101
7201	0.0612
7210	0.3031
7224	0.0927
7255	0.1756
7262	0.2938
7275	0.172
7282	0.4447
7284	0.0571
7291	0.0285
7299	0.1348
7306	0.122
7309	0.0998
7316	0.1226
7320	0.2648
7331	0.1952
7337	0.3928
7344	0.1275
7351	0.0427
7353	0.1795
7355	0.1736
7378	0.9547
7379	0.0154
7384	0.3459
7390	0.0754
7404	0.2777
7408	0.1575
7418	0.0735
7424	0.3676
7477	0.0463
7498	0.0212
7514	0.165
7515	0.0582
7518	0.0502
7519	0.1165
7523	0.0863
7525	0.0126
8214	0.1552
8215	0.167
8230	0.1208
8233	0.0832
8236	0.2895
8239	0.3348
8240	0.177
8243	0.1716
8249	0.0563
8258	0.1524
8270	0.1552
8271	0.045
8275	0.1139
8284	0.1883
8297	0.1344
8304	0.1261
8306	0.1315
8310	0.0578
8311	0.4028
8312	0.0655
8314	0.0879
8329	0.1121
8334	0.3829
8348	0.1659
8351	0.0737
8354	0.0467
8366	0.6313
8420	0.0656
8422	0.2581
8430	0.1453
8631	0.2606
8725	0.0608
8787	0.077
8811	0.0063
9012	0.003
9057	0.215
9077	0.1479
9104	0.2806
9152	0.0768
9179	0.0659
9302	0.0749
9308	0.1054
9309	0.1575
936	0.0691
96	0.0188
