## Supplementary material for "Finding genetic variants in plants without complete genomes": Dataset S1: snps_pass_10percent_threshold_GEMMA_results.txt

chr	rs	ps	n_miss	allele1	allele0	af	l_mle	p_lrt
1	.	11787675	2	A	G	0.097	1.000000e+05	8.564972e-08
3	.	1518618	1	T	C	0.110	1.000000e+05	1.404274e-08
3	.	1524042	0	T	C	0.081	1.000000e+05	2.888560e-10
3	.	1530874	0	G	A	0.081	1.000000e+05	2.888560e-10
3	.	1536771	1	A	T	0.096	1.000000e+05	4.919438e-09
3	.	1538951	1	A	G	0.096	1.000000e+05	4.610633e-09
3	.	1538983	4	A	G	0.100	1.000000e+05	4.491499e-09
3	.	1542973	2	C	G	0.083	1.000000e+05	2.784938e-10
3	.	1550702	2	A	G	0.097	1.000000e+05	8.544172e-08
3	.	1553518	0	G	A	0.081	1.000000e+05	2.888560e-10
3	.	1580518	2	G	C	0.111	1.000000e+05	7.499774e-09
3	.	1587418	2	C	T	0.125	1.000000e+05	1.751128e-08
3	.	1590544	13	T	A	0.131	1.000000e+05	9.841043e-10
3	.	1675840	20	A	G	0.093	1.000000e+05	4.573047e-08
3	.	10700225	1	T	A	0.068	1.000000e+05	1.022028e-08
3	.	12160549	33	A	G	0.146	1.000000e+05	4.261124e-08
3	.	12621819	6	A	G	0.074	1.000000e+05	9.786067e-09
3	.	15559542	28	G	T	0.087	1.000000e+05	8.763198e-08
3	.	15559551	29	C	G	0.089	1.000000e+05	8.024019e-08
3	.	15559603	26	A	C	0.083	1.000000e+05	6.337626e-08
3	.	15559614	24	A	G	0.080	1.000000e+05	5.142314e-08
3	.	15559643	24	A	G	0.080	1.000000e+05	6.184001e-08
3	.	16568444	29	T	C	0.089	1.000000e+05	2.792777e-08
4	.	5502826	4	A	G	0.071	1.000000e+05	7.544204e-09
4	.	5528098	7	T	A	0.075	1.000000e+05	1.253724e-08
4	.	5992468	3	T	C	0.099	1.000000e+05	6.719106e-08
4	.	5992486	5	T	A	0.087	1.000000e+05	2.045283e-09
4	.	6007843	21	C	G	0.075	1.000000e+05	1.333181e-09
4	.	6008775	24	C	A	0.100	1.000000e+05	4.067534e-08
4	.	6009574	30	A	G	0.068	1.000000e+05	1.471641e-08
4	.	6009578	33	A	G	0.073	1.000000e+05	2.084666e-08
4	.	6009761	30	G	A	0.091	1.000000e+05	3.034490e-10
4	.	6010332	22	A	C	0.077	1.000000e+05	1.706241e-10
4	.	6010381	24	G	C	0.080	1.000000e+05	1.510360e-10
5	.	13093423	15	C	T	0.119	1.000000e+05	9.634050e-09
5	.	25860739	35	A	G	0.077	1.000000e+05	6.084681e-08
