## Supplementary material for "Finding genetic variants in plants without complete genomes": Dataset S1: used_phenotype_values.txt

accession_id	phenotype_value
2057	0.0794
2171	0.0886
5837	0.1359
6040	0.0772
6074	0.0622
6243	0.1945
6897	0.0762
6898	0.1239
6903	0.1414
6907	0.2394
6909	0.3533
6913	0.2156
6915	0.2664
6919	0.2963
6926	0.0441
6931	0.292
6932	0.1577
6940	0.1259
6943	0.1585
6944	0
6951	0.2008
6956	0.1081
6959	0.0697
6960	0.0243
6961	0.1879
6963	0.51
6973	0.3317
6981	0.0649
6987	0.039
7000	0.0489
7008	0.1116
7026	0.1172
7028	0.0535
7062	0.1796
7102	0.2351
7126	0.1221
7143	0.2381
7147	0.2533
7164	0.248
7169	0.1343
7192	0.101
7255	0.1756
7282	0.4447
7316	0.1226
7337	0.3928
7353	0.1795
7378	0.9547
7384	0.3459
7404	0.2777
7418	0.0735
7477	0.0463
7514	0.165
7515	0.0582
7525	0.0126
8214	0.1552
8230	0.1208
8233	0.0832
8236	0.2895
8240	0.177
8243	0.1716
8258	0.1524
8284	0.1883
8297	0.1344
8306	0.1315
8311	0.4028
8312	0.0655
8334	0.3829
8351	0.0737
8354	0.0467
8366	0.6313
8420	0.0656
8422	0.2581
9057	0.215
9104	0.2806
