## Supplementary material for "Finding genetic variants in plants without complete genomes": Dataset S1: original_phenotype_values.txt

accession_id	phenotype_value
149	0.5252
1719	0.6636
1743	0.6886
1850	0.6578
1859	0.6286
1874	0.419
1967	0.5446
2011	0.5144
2057	0.5208
206	0.4616
2171	0.5782
224	0.7704
2290	0.4812
236	0.4424
252	0.401
262	0.4854
264	0.5124
394	0.5394
4802	0.523
4879	0.55
5122	0.4924
5145	0.5552
5175	0.4894
5299	0.596
5373	0.525
5444	0.5238
5494	0.579
5590	0.343
5628	0.6576
5719	0.547
5721	0.3614
5722	0.5428
5728	0.7886
5729	0.5292
5736	0.6978
5738	0.4174
5739	0.5624
5742	0.5758
5744	0.4222
5746	0.4424
5752	0.7056
5785	0.5256
5788	0.5482
5805	0.509
5812	0.3002
5816	0.5348
5817	0.4778
5837	0.5108
6040	0.6302
6074	0.587
6243	0.5802
6897	0.656
6898	0.5862
6899	0.5416
6903	0.5524
6906	1.0066
6907	0.669
6909	0.5286
6913	0.5922
6915	0.891
6919	0.7184
6926	0.4058
6928	0.4716
6930	0.9014
6931	0.7122
6932	0.6744
6936	0.5694
6940	0.6454
6943	0.8554
6944	0.4358
6946	0.6972
6951	0.5704
6956	0.5848
6959	0.5406
6960	0.575
6961	0.5974
6963	1.0016
6965	0.6924
6968	0.2972
6973	0.8392
6977	0.59
6978	0.581
6981	0.979
6982	0.6196
6985	0.6578
6987	0.485
6988	0.331
7000	0.4914
7008	0.4916
7015	0.5832
7026	0.7662
7028	0.5324
7062	0.6554
7075	0.6436
7079	0.3536
7080	0.5874
7102	0.7062
7121	0.4416
7123	0.629
7126	0.4714
7139	0.4962
7143	0.6438
7145	0.4918
7147	0.6636
7151	0.6534
7164	0.7698
7166	0.5114
7169	0.707
7172	1.0292
7178	0.4042
7192	0.5276
7201	0.44
7210	0.6136
7224	0.628
7255	0.8728
7262	0.8332
7275	0.5664
7282	0.8174
7284	0.4342
7291	0.436
7299	0.5052
7306	0.5148
7309	0.758
7316	0.682
7320	0.868
7331	0.871
7337	0.7492
7344	0.7568
7351	0.4092
7353	0.6152
7355	0.6696
7378	1.3182
7379	0.3572
7384	0.6786
7390	0.4538
7404	0.7392
7408	0.605
7418	0.6964
7424	0.7388
7477	0.5174
7498	0.4768
7514	0.58
7515	0.5618
7518	0.7126
7519	0.5534
7523	0.6286
7525	0.5312
8214	0.8902
8215	0.7522
8230	0.4422
8236	0.8766
8239	0.8086
8240	0.572
8243	0.568
8249	0.4225
8258	0.586
8270	0.6668
8271	0.5396
8275	0.6118
8297	0.6878
8304	0.5034
8306	0.5878
8310	0.6984
8311	0.7542
8312	0.6162
8314	0.304
8329	0.6772
8334	0.9962
8348	0.5218
8351	0.476333333
8354	0.5972
8366	0.8256
8420	0.5454
8422	0.7182
8430	0.7338
8631	0.564
8725	0.3026
8787	0.5624
8811	0.3746
9012	0.3618
9057	0.7434
9077	0.178
9104	0.8418
9152	0.6782
9179	0.4766
9302	0.785
9308	0.547
9309	0.5478
936	0.6936
96	0.5248
