## Supplementary material for "Finding genetic variants in plants without complete genomes": Dataset S1: used_phenotype_values.txt

accession_id	phenotype_value
2057	0.5208
2171	0.5782
5837	0.5108
6040	0.6302
6074	0.587
6243	0.5802
6897	0.656
6898	0.5862
6903	0.5524
6907	0.669
6909	0.5286
6913	0.5922
6915	0.891
6919	0.7184
6926	0.4058
6931	0.7122
6932	0.6744
6940	0.6454
6943	0.8554
6944	0.4358
6951	0.5704
6956	0.5848
6959	0.5406
6960	0.575
6961	0.5974
6963	1.0016
6973	0.8392
6981	0.979
6987	0.485
7000	0.4914
7008	0.4916
7026	0.7662
7028	0.5324
7062	0.6554
7102	0.7062
7126	0.4714
7143	0.6438
7147	0.6636
7164	0.7698
7169	0.707
7192	0.5276
7255	0.8728
7282	0.8174
7316	0.682
7337	0.7492
7353	0.6152
7378	1.3182
7384	0.6786
7404	0.7392
7418	0.6964
7477	0.5174
7514	0.58
7515	0.5618
7525	0.5312
8214	0.8902
8230	0.4422
8236	0.8766
8240	0.572
8243	0.568
8258	0.586
8297	0.6878
8306	0.5878
8311	0.7542
8312	0.6162
8334	0.9962
8351	0.476333333
8354	0.5972
8366	0.8256
8420	0.5454
8422	0.7182
9057	0.7434
9104	0.8418
