## Supplementary material for "Finding genetic variants in plants without complete genomes": Dataset S1: original_phenotype_values.txt

accession_id	phenotype_value
149	9.5357
1719	8.272
1743	10.3709
1850	10.3988
1859	10.3667
1874	7.4892
1967	10.1011
2011	12.6465
2057	8.2834
206	9.965
2171	13.2835
224	11.5493
2290	13.1253
236	8.723
252	9.5273
262	10.7108
264	13.4106
394	11.1166
4802	13.0166
4879	8.0863
5122	10.741
5145	12.1056
5175	6.9604
5299	9.7132
5373	9.2378
5444	10.388
5494	14.3039
5590	9.3626
5628	10.4661
5719	9.9825
5721	8.8414
5722	10.0891
5728	10.4067
5729	11.1747
5736	10.5394
5738	11.6979
5739	15.7453
5742	9.5243
5744	14.2633
5746	7.7789
5752	12.2559
5785	10.6345
5788	15.3984
5805	11.1047
5812	9.465
5816	7.5515
5817	14.6238
5837	8.6594
6040	10.904
6074	11.6628
6243	10.3307
6897	10.5331
6898	14.6724
6899	4.7348
6903	7.3704
6906	8.9178
6907	13.6481
6909	15.123
6913	11.8626
6915	12.5239
6919	10.1783
6926	7.9619
6928	11.8852
6930	14.6734
6931	13.0287
6932	8.8571
6936	13.8659
6940	13.2935
6943	12.8342
6944	13.5814
6946	13.52
6951	12.6325
6956	4.5448
6959	10.0927
6960	9.1421
6961	12.181
6963	11.4322
6965	12.2302
6968	8.5409
6977	10.7126
6978	9.5266
6981	11.9511
6982	18.5803
6985	7.616
6987	13.4106
6988	7.351
7000	12.0931
7008	9.6993
7015	8.34
7026	7.9163
7028	9.2733
7062	15.6823
7075	11.6142
7079	6.1323
7080	4.8626
7102	12.842
7121	8.5307
7123	6.781
7126	5.7877
7139	14.9501
7143	15.2539
7145	12.9138
7147	9.3346
7151	16.776
7164	4.5424
7166	14.2627
7169	5.0537
7172	12.9637
7178	3.5526
7192	9.8532
7201	13.7073
7210	13.4485
7224	11.7692
7255	14.8027
7262	15.6449
7275	13.2334
7282	9.3954
7284	17.0403
7291	10.8934
7299	6.9854
7306	13.0009
7309	13.5759
7316	6.924
7320	11.6182
7331	14.1132
7337	10.619
7344	11.2004
7351	9.7011
7353	12.8257
7355	12.1907
7378	3.3999
7379	12.3634
7384	13.1091
7390	10.4151
7404	13.2201
7408	12.5281
7418	16.1562
7424	9.8764
7477	14.1935
7498	12.9727
7514	12.8039
7515	7.4618
7518	13.4262
7519	9.1562
7523	8.3188
7525	7.6565
8214	11.4969
8215	12.2259
8230	2.3448
8233	8.8331
8236	6.6328
8239	8.6111
8240	8.722
8243	15.5535
8249	9.4797
8258	11.0235
8270	10.9845
8271	14.7844
8275	10.8739
8284	7.1163
8297	10.1038
8304	11.2479
8306	7.7688
8310	9.5514
8311	10.4283
8312	18.8996
8314	11.4721
8329	10.748
8334	8.2227
8348	13.7226
8351	15.3857
8354	9.1499
8366	13.2509
8420	13.8699
8422	7.3785
8430	16.1482
8631	12.6784
8725	7.5217
8787	10.6299
8811	6.1732
9012	9.6763
9057	10.4008
9077	11.441
9104	8.9531
9152	4.9465
9179	10.4216
9302	10.327
9308	11.4097
9309	11.3472
936	7.6472
96	10.0665
