## Supplementary material for "Finding genetic variants in plants without complete genomes": Dataset S1: used_phenotype_values.txt

accession_id	phenotype_value
2057	8.2834
2171	13.2835
5837	8.6594
6040	10.904
6074	11.6628
6243	10.3307
6897	10.5331
6898	14.6724
6903	7.3704
6907	13.6481
6909	15.123
6913	11.8626
6915	12.5239
6919	10.1783
6926	7.9619
6931	13.0287
6932	8.8571
6940	13.2935
6943	12.8342
6944	13.5814
6951	12.6325
6956	4.5448
6959	10.0927
6960	9.1421
6961	12.181
6963	11.4322
6981	11.9511
6987	13.4106
7000	12.0931
7008	9.6993
7026	7.9163
7028	9.2733
7062	15.6823
7102	12.842
7126	5.7877
7143	15.2539
7147	9.3346
7164	4.5424
7169	5.0537
7192	9.8532
7255	14.8027
7282	9.3954
7316	6.924
7337	10.619
7353	12.8257
7378	3.3999
7384	13.1091
7404	13.2201
7418	16.1562
7477	14.1935
7514	12.8039
7515	7.4618
7525	7.6565
8214	11.4969
8230	2.3448
8233	8.8331
8236	6.6328
8240	8.722
8243	15.5535
8258	11.0235
8284	7.1163
8297	10.1038
8306	7.7688
8311	10.4283
8312	18.8996
8334	8.2227
8351	15.3857
8354	9.1499
8366	13.2509
8420	13.8699
8422	7.3785
9057	10.4008
9104	8.9531
