## Supplementary material for "Finding genetic variants in plants without complete genomes": Dataset S1: original_phenotype_values.txt

accession_id	phenotype_value
149	8.0383
1719	9.4691
1743	8.321
1850	8.0704
1859	9.7705
1874	7.0121
1967	7.1628
2011	8.277
2057	8.7054
206	10.0635
2171	12.1361
224	7.1442
2290	10.0398
236	8.1839
252	7.6827
262	9.2947
264	8.5987
394	9.1677
4802	15.5922
4879	13.1657
5122	8.8003
5145	12.3613
5175	6.2332
5299	9.0898
5373	5.6151
5444	6.1299
5494	9.2642
5590	7.7335
5628	8.5937
5719	11.2979
5721	7.3084
5722	14.6253
5728	9.9449
5729	6.2789
5736	7.2949
5738	7.0426
5739	10.541
5742	11.0456
5744	8.7257
5746	8.5073
5752	9.6385
5785	11.1421
5788	10.2802
5805	11.8093
5812	9.1338
5816	9.1575
5817	10.2277
5837	8.2685
6040	8.4023
6074	5.9961
6243	10.7645
6897	9.7384
6898	8.8561
6899	7.4998
6903	12.5527
6906	7.178
6907	10.0719
6909	14.1072
6913	9.1067
6915	9.7909
6919	10.7374
6926	6.7615
6928	9.547
6930	10.9576
6931	8.4938
6932	11.4012
6936	12.0718
6940	11.0795
6943	8.6648
6944	8.2533
6946	14.9555
6951	11.4787
6956	12.2005
6959	8.3346
6960	5.3086
6961	9.95
6963	9.2168
6965	11.7636
6968	7.3338
6973	11.5079
6977	9.5843
6978	5.2324
6981	6.8953
6982	14.075
6985	10.2972
6987	6.6633
6988	8.3718
7000	7.8655
7008	10.2565
7015	7.261
7026	9.6571
7028	7.5082
7062	14.5661
7075	8.7342
7079	8.3566
7080	7.4778
7102	14.8776
7121	13.3655
7123	8.9289
7126	9.5927
7139	12.1598
7143	9.4776
7145	7.1882
7147	11.4774
7151	11.5858
7164	10.8204
7166	14.2613
7169	9.3895
7172	13.1098
7178	9.3861
7192	8.8544
7201	9.2083
7210	8.8612
7224	12.3698
7255	13.7109
7262	9.4166
7275	10.9355
7282	14.1258
7284	6.582
7291	9.0322
7299	11.325
7306	8.7427
7309	17.9476
7316	13.7177
7320	7.5726
7331	11.0981
7337	12.1158
7344	11.6806
7351	9.3929
7353	10.9779
7355	9.5233
7378	4.9191
7379	6.3737
7384	12.5984
7390	9.2016
7404	12.7
7408	7.2966
7418	15.2366
7424	8.7647
7477	10.861
7498	8.3007
7514	7.3169
7515	8.5056
7518	11.5604
7519	12.0413
7523	11.4165
7525	8.5513
8214	9.5064
8215	8.0992
8230	8.0806
8233	8.7173
8236	7.3795
8239	8.9289
8240	8.0383
8243	12.3224
8249	11.1358
8258	10.6443
8270	10.4546
8271	10.8458
8275	8.3668
8284	7.8198
8297	6.6751
8304	9.2168
8306	9.9771
8310	13.6533
8311	9.0695
8312	14.9149
8314	10.8119
8329	9.8687
8334	14.837
8348	11.9177
8351	9.4369
8354	7.7927
8366	8.6529
8420	10.3192
8422	9.6232
8430	10.8238
8631	11.0981
8725	8.553
8787	13.5043
8811	5.9842
9012	9.4691
9057	9.6131
9077	7.5319
9104	6.455
9152	8.0857
9179	7.2153
9302	9.3133
9308	8.6377
9309	9.1796
936	7.2644
96	8.6919
