## Supplementary material for "Finding genetic variants in plants without complete genomes": Dataset S1: used_phenotype_values.txt

accession_id	phenotype_value
2057	8.7054
2171	12.1361
5837	8.2685
6040	8.4023
6074	5.9961
6243	10.7645
6897	9.7384
6898	8.8561
6903	12.5527
6907	10.0719
6909	14.1072
6913	9.1067
6915	9.7909
6919	10.7374
6926	6.7615
6931	8.4938
6932	11.4012
6940	11.0795
6943	8.6648
6944	8.2533
6951	11.4787
6956	12.2005
6959	8.3346
6960	5.3086
6961	9.95
6963	9.2168
6973	11.5079
6981	6.8953
6987	6.6633
7000	7.8655
7008	10.2565
7026	9.6571
7028	7.5082
7062	14.5661
7102	14.8776
7126	9.5927
7143	9.4776
7147	11.4774
7164	10.8204
7169	9.3895
7192	8.8544
7255	13.7109
7282	14.1258
7316	13.7177
7337	12.1158
7353	10.9779
7378	4.9191
7384	12.5984
7404	12.7
7418	15.2366
7477	10.861
7514	7.3169
7515	8.5056
7525	8.5513
8214	9.5064
8230	8.0806
8233	8.7173
8236	7.3795
8240	8.0383
8243	12.3224
8258	10.6443
8284	7.8198
8297	6.6751
8306	9.9771
8311	9.0695
8312	14.9149
8334	14.837
8351	9.4369
8354	7.7927
8366	8.6529
8420	10.3192
8422	9.6232
9057	9.6131
9104	6.455
