## Supplementary material for "Finding genetic variants in plants without complete genomes": Dataset S1: original_phenotype_values.txt

accession_id	phenotype_value
149	0.6
1719	0.412
1743	0.528
1850	0.64
1859	0.876
1874	0.748
1967	0.492
2011	0.416
2057	0.744
206	0.79
2171	0.72
224	0.83
2290	1.086
236	0.344
252	0.596
262	0.91
264	0.768
394	0.856
4802	0.972
4879	0.648
5122	0.51
5145	1.048
5175	0.3
5299	0.478
5373	0.826
5444	0.486
5494	0.37
5590	0.402
5628	0.834
5719	0.574
5721	0.622
5722	0.662
5728	0.188
5729	0.332
5736	0.474
5738	0.52
5739	0.426
5742	0.42
5744	0.4
5746	0.532
5752	0.796
5785	0.706
5788	0.5
5805	0.484
5812	0.484
5816	0.414
5817	1.216
5837	0.326
6040	0.454
6074	0.262
6243	0.558
6897	0.386
6898	0.784
6899	0.492
6903	0.328
6906	0.332
6907	0.706
6909	0.53
6913	0.522
6915	0.74
6919	0.95
6926	0.412
6928	1.704
6930	1.234
6931	0.704
6932	0.496
6936	0.936
6940	0.342
6943	0.832
6944	0.726
6946	1.214
6951	0.668
6956	0.642
6959	0.754
6960	1.208
6961	0.766
6963	0.652
6965	0.614
6968	0.764
6973	0.562
6977	0.412
6978	0.526
6981	0.716
6982	0.99
6985	0.396
6987	0.62
6988	0.508
7000	0.658
7008	1.264
7015	0.666
7026	0.612
7028	0.62
7062	0.848
7075	1.306
7079	0.78
7080	0.27
7102	0.612
7121	0.47
7123	0.554
7126	0.508
7139	0.61
7143	0.822
7145	0.562
7147	0.92
7151	0.646
7164	1.264
7166	0.904
7169	0.74
7172	0.514
7178	0.232
7192	0.68
7201	0.434
7210	0.61
7224	0.81
7255	0.542
7262	0.408
7275	0.66
7282	0.468
7284	0.992
7291	0.792
7299	0.304
7306	0.456
7309	0.698
7316	0.708
7320	0.596
7331	0.46
7337	0.804
7344	0.488
7351	0.642
7353	0.518
7355	1.558
7378	0.424
7379	0.214
7384	0.766
7390	0.602
7404	0.954
7408	0.822
7418	0.616
7424	0.4
7477	0.682
7498	0.938
7514	0.598
7515	0.618
7518	0.65
7519	0.968
7523	0.624
7525	0.962
8214	0.48
8215	0.834
8230	0.716
8236	0.642
8239	0.416
8240	0.816
8243	0.762
8249	0.4725
8258	0.442
8270	0.672
8271	0.838
8275	0.456
8297	0.9
8304	0.652
8306	1.266
8310	0.44
8311	0.542
8312	0.844
8314	0.592
8329	0.732
8334	0.744
8348	0.484
8351	0.573333333
8354	0.488
8366	0.926
8420	0.92
8422	1.082
8430	0.912
8631	0.678
8725	0.202
8787	0.762
8811	0.534
9012	0.35
9057	0.348
9077	0.338
9104	0.794
9152	0.316
9179	0.368
9302	0.922
9308	0.46
9309	0.566
936	0.524
96	0.546
