## Supplementary material for "Finding genetic variants in plants without complete genomes": Dataset S1: used_phenotype_values.txt

accession_id	phenotype_value
2057	0.744
2171	0.72
5837	0.326
6040	0.454
6074	0.262
6243	0.558
6897	0.386
6898	0.784
6903	0.328
6907	0.706
6909	0.53
6913	0.522
6915	0.74
6919	0.95
6926	0.412
6931	0.704
6932	0.496
6940	0.342
6943	0.832
6944	0.726
6951	0.668
6956	0.642
6959	0.754
6960	1.208
6961	0.766
6963	0.652
6973	0.562
6981	0.716
6987	0.62
7000	0.658
7008	1.264
7026	0.612
7028	0.62
7062	0.848
7102	0.612
7126	0.508
7143	0.822
7147	0.92
7164	1.264
7169	0.74
7192	0.68
7255	0.542
7282	0.468
7316	0.708
7337	0.804
7353	0.518
7378	0.424
7384	0.766
7404	0.954
7418	0.616
7477	0.682
7514	0.598
7515	0.618
7525	0.962
8214	0.48
8230	0.716
8236	0.642
8240	0.816
8243	0.762
8258	0.442
8297	0.9
8306	1.266
8311	0.542
8312	0.844
8334	0.744
8351	0.573333333
8354	0.488
8366	0.926
8420	0.92
8422	1.082
9057	0.348
9104	0.794
