## Supplementary material for "Finding genetic variants in plants without complete genomes": Dataset S1: original_phenotype_values.txt

accession_id	phenotype_value
149	23.8201
1719	26.4104
1743	25.5416
1850	25.445
1859	22.9248
1874	20.0006
1967	26.9859
2011	32.9103
2057	26.5233
206	23.5251
2171	26.0481
224	24.2664
2290	23.9468
236	21.3135
252	23.2447
262	23.9599
264	31.5212
394	24.7193
4802	29.0899
4879	25.3178
5122	24.0646
5145	26.2081
5175	15.7994
5299	23.4222
5373	24.3074
5444	28.3815
5494	26.9559
5590	24.1724
5628	23.3146
5719	30.5949
5721	21.0081
5722	26.0649
5728	22.8414
5729	24.8128
5736	26.1686
5738	26.1202
5739	32.7553
5742	24.5352
5744	28.9397
5746	16.8163
5752	25.1082
5785	24.5877
5788	31.7877
5805	22.3892
5812	25.6953
5816	27.0277
5817	32.3232
5837	24.3277
6040	29.9211
6074	20.6217
6243	24.4584
6897	24.909
6898	31.4421
6899	21.1114
6903	25.5134
6906	17.7519
6907	30.5004
6909	33.1508
6913	29.6704
6915	27.674
6919	24.8526
6926	22.6746
6928	28.4283
6930	31.1771
6931	33.1955
6932	28.2518
6936	31.6263
6940	26.2004
6943	24.5715
6944	26.0762
6946	30.9492
6951	29.9386
6956	19.0188
6959	23.2346
6960	21.7965
6961	25.8094
6963	27.7443
6965	25.9947
6968	27.7271
6977	25.0418
6978	25.8769
6981	25.7815
6982	33.2862
6985	18.1827
6987	32.3948
6988	21.2168
7000	30.6692
7008	27.0087
7015	27.5044
7026	20.3014
7028	25.881
7062	36.1105
7075	29.2867
7079	21.66
7080	17.2684
7102	27.8836
7121	18.1768
7123	18.8842
7126	21.4752
7139	30.983
7143	32.6216
7145	29.0489
7147	25.8053
7151	32.3798
7164	18.501
7166	30.52
7169	20.977
7172	28.8081
7178	18.1457
7192	25.2444
7201	31.3906
7210	31.4769
7224	29.9345
7255	29.5799
7262	34.9921
7275	32.4338
7282	27.8531
7284	34.4992
7291	24.2435
7299	21.2835
7306	30.1645
7309	29.4995
7316	25.5094
7320	22.4614
7331	31.316
7337	26.1637
7344	25.5392
7351	28.3597
7353	33.9876
7355	28.3827
7378	10.2049
7379	26.0531
7384	28.1585
7390	24.7605
7404	27.7311
7408	29.6011
7418	32.6635
7424	21.7191
7477	27.6581
7498	27.3276
7514	30.6939
7515	25.3394
7518	28.0496
7519	22.6823
7523	23.349
7525	19.3896
8214	22.5322
8215	23.7504
8230	15.3974
8233	25.0633
8236	20.5743
8239	22.5
8240	21.8709
8243	35.5161
8249	24.3524
8258	29.545
8270	25.3715
8271	36.215
8275	22.5359
8284	23.2965
8297	23.4726
8304	26.0907
8306	19.1207
8310	27.5092
8311	28.1467
8312	37.3701
8314	27.171
8329	26.5757
8334	19.6448
8348	28.7063
8351	39.4453
8354	23.2906
8366	26.5725
8420	29.347
8422	19.4364
8430	34.6881
8631	28.0218
8725	22.9036
8787	24.717
8811	18.9179
9012	26.1518
9057	26.0605
9077	23.9969
9104	22.3102
9152	17.1448
9179	28.3717
9302	23.8203
9308	22.2049
9309	24.0511
936	20.1431
96	25.1668
