## Supplementary material for "Finding genetic variants in plants without complete genomes": Dataset S1: used_phenotype_values.txt

accession_id	phenotype_value
2057	26.5233
2171	26.0481
5837	24.3277
6040	29.9211
6074	20.6217
6243	24.4584
6897	24.909
6898	31.4421
6903	25.5134
6907	30.5004
6909	33.1508
6913	29.6704
6915	27.674
6919	24.8526
6926	22.6746
6931	33.1955
6932	28.2518
6940	26.2004
6943	24.5715
6944	26.0762
6951	29.9386
6956	19.0188
6959	23.2346
6960	21.7965
6961	25.8094
6963	27.7443
6981	25.7815
6987	32.3948
7000	30.6692
7008	27.0087
7026	20.3014
7028	25.881
7062	36.1105
7102	27.8836
7126	21.4752
7143	32.6216
7147	25.8053
7164	18.501
7169	20.977
7192	25.2444
7255	29.5799
7282	27.8531
7316	25.5094
7337	26.1637
7353	33.9876
7378	10.2049
7384	28.1585
7404	27.7311
7418	32.6635
7477	27.6581
7514	30.6939
7515	25.3394
7525	19.3896
8214	22.5322
8230	15.3974
8233	25.0633
8236	20.5743
8240	21.8709
8243	35.5161
8258	29.545
8284	23.2965
8297	23.4726
8306	19.1207
8311	28.1467
8312	37.3701
8334	19.6448
8351	39.4453
8354	23.2906
8366	26.5725
8420	29.347
8422	19.4364
9057	26.0605
9104	22.3102
