## Supplementary material for "Finding genetic variants in plants without complete genomes": Dataset S1: original_phenotype_values.txt

accession_id	phenotype_value
149	29.7978
1719	36.812
1743	29.6379
1850	28.6501
1859	26.3579
1874	24.0617
1967	31.4873
2011	41.9825
2057	35.8517
206	31.8585
2171	23.8751
224	25.9093
2290	28.5141
236	29.2635
252	25.2169
262	26.5539
264	33.9768
394	32.8384
4802	31.963
4879	33.6458
5122	27.8892
5145	31.0324
5175	18.6766
5299	34.0322
5373	33.0785
5444	33.6485
5494	33.2617
5590	27.3988
5628	25.199
5719	36.9288
5721	27.8223
5722	32.4887
5728	21.3595
5729	25.603
5736	35.8141
5738	28.9859
5739	36.3339
5742	29.3326
5744	25.3509
5746	22.51
5752	28.2084
5785	30.7661
5788	34.1335
5805	22.5553
5812	30.0689
5816	33.4878
5817	32.2857
5837	30.386
6040	29.814
6074	23.7306
6243	29.2437
6897	24.1591
6898	33.8829
6899	30.3311
6903	34.5882
6906	15.6744
6907	30.9271
6909	41.0536
6913	37.1735
6915	31.8753
6919	32.6446
6926	28.8583
6928	30.1313
6930	35.2827
6931	40.2036
6932	36.7246
6936	34.4565
6940	30.8116
6943	22.1425
6944	25.9684
6946	33.8594
6951	32.29
6956	33.4531
6959	26.5967
6960	25.5634
6961	29.4147
6963	29.3171
6965	28.7421
6968	38.8902
6973	31.7127
6977	31.1982
6978	37.2015
6981	32.7638
6982	35.3811
6985	24.02
6987	25.8752
6988	24.9925
7000	30.1023
7008	34.1042
7015	34.0996
7026	25.5036
7028	28.6223
7062	38.6945
7075	33.2775
7079	28.4746
7080	23.9913
7102	31.1173
7121	32.953
7123	26.909
7126	38.0025
7139	33.477
7143	36.4454
7145	30.1378
7147	31.8502
7151	34.6228
7164	28.3983
7166	37.7247
7169	29.5043
7172	27.0253
7178	26.601
7192	30.4766
7201	35.8443
7210	35.9234
7224	37.4937
7255	29.4181
7262	37.1812
7275	33.4215
7282	39.9213
7284	35.0063
7291	24.9707
7299	24.3449
7306	30.1329
7309	34.5321
7316	35.2804
7320	24.6261
7331	42.9465
7337	37.6898
7344	30.9948
7351	43.9268
7353	40.761
7355	30.5405
7378	12.0384
7379	30.4495
7384	26.8197
7390	30.1936
7404	34.2539
7408	38.1335
7418	31.8554
7424	25.7875
7477	31.7109
7498	29.0409
7514	31.9823
7515	35.3601
7518	30.2053
7519	26.6705
7523	25.0935
7525	27.6424
8214	27.0663
8215	20.6188
8230	28.5622
8233	30.5811
8236	29.0245
8239	27.183
8240	30.0401
8243	35.4332
8258	38.078
8270	30.6606
8271	43.7446
8275	27.1395
8284	21.3625
8297	30.3002
8304	28.5397
8306	26.8185
8310	38.0209
8311	30.9516
8312	35.6106
8314	27.8526
8329	29.8915
8334	33.8184
8348	29.9657
8354	26.1691
8366	30.1509
8420	27.3422
8422	33.2177
8430	36.1506
8631	33.6227
8725	27.2585
8787	28.4719
8811	26.6559
9012	32.9088
9057	33.4995
9077	23.8671
9104	25.5418
9152	25.7793
9179	39.8038
9302	30.8854
9308	24.5454
9309	29.9106
936	24.3579
96	26.3966
