## Supplementary material for "Finding genetic variants in plants without complete genomes": Dataset S1: used_phenotype_values.txt

accession_id	phenotype_value
2057	35.8517
2171	23.8751
5837	30.386
6040	29.814
6074	23.7306
6243	29.2437
6897	24.1591
6898	33.8829
6903	34.5882
6907	30.9271
6909	41.0536
6913	37.1735
6915	31.8753
6919	32.6446
6926	28.8583
6931	40.2036
6932	36.7246
6940	30.8116
6943	22.1425
6944	25.9684
6951	32.29
6956	33.4531
6959	26.5967
6960	25.5634
6961	29.4147
6963	29.3171
6973	31.7127
6981	32.7638
6987	25.8752
7000	30.1023
7008	34.1042
7026	25.5036
7028	28.6223
7062	38.6945
7102	31.1173
7126	38.0025
7143	36.4454
7147	31.8502
7164	28.3983
7169	29.5043
7192	30.4766
7255	29.4181
7282	39.9213
7316	35.2804
7337	37.6898
7353	40.761
7378	12.0384
7384	26.8197
7404	34.2539
7418	31.8554
7477	31.7109
7514	31.9823
7515	35.3601
7525	27.6424
8214	27.0663
8230	28.5622
8233	30.5811
8236	29.0245
8240	30.0401
8243	35.4332
8258	38.078
8284	21.3625
8297	30.3002
8306	26.8185
8311	30.9516
8312	35.6106
8334	33.8184
8354	26.1691
8366	30.1509
8420	27.3422
8422	33.2177
9057	33.4995
9104	25.5418
