## Supplementary material for "Finding genetic variants in plants without complete genomes": Dataset S1: original_phenotype_values.txt

accession_id	phenotype_value
149	22.2426
1719	27.1849
1743	15.2112
1850	21.052
1859	18.9906
1874	20.8219
1967	20.8662
2011	28.388
2057	25.7382
206	19.8055
2171	19.851
224	23.0501
2290	18.6231
236	16.829
252	18.6581
262	18.5626
264	24.624
394	20.1193
4802	22.9149
4879	26.7594
5122	16.7241
5145	21.4705
5175	11.6169
5299	22.6729
5373	22.8361
5444	23.5566
5494	18.8437
5590	18.8148
5628	18.1065
5719	26.509
5721	18.6253
5722	23.6423
5728	15.9401
5729	16.0358
5736	25.0986
5738	20.0878
5739	23.1312
5742	21.8694
5744	18.4159
5746	16.4395
5752	21.8968
5785	18.199
5788	24.9881
5805	16.9879
5812	18.2689
5816	21.7962
5817	21.5965
5837	21.5801
6040	24.1672
6074	15.4618
6243	20.151
6897	20.6216
6898	22.8991
6899	21.0237
6903	22.9681
6906	14.9774
6907	21.2944
6909	26.9564
6913	25.407
6915	23.6132
6919	23.9702
6926	21.0844
6928	20.9022
6930	26.7091
6931	26.9876
6932	26.0677
6936	25.8798
6940	19.1412
6943	21.2356
6944	22.1586
6946	23.4551
6951	23.3207
6956	23.1435
6959	17.0458
6960	18.7703
6961	21.6925
6963	24.382
6965	20.0957
6968	28.4
6973	21.7951
6977	21.4456
6978	24.8713
6981	19.952
6982	24.0606
6985	18.855
6987	19.7867
6988	15.6805
7000	24.1801
7008	25.5694
7015	26.3973
7026	18.567
7028	21.4667
7062	27.3731
7075	19.8826
7079	18.0063
7080	17.154
7102	24.0438
7121	21.5162
7123	17.3918
7126	27.2473
7139	21.4273
7143	23.9052
7145	22.2508
7147	24.1481
7151	18.4036
7164	20.2312
7166	22.9771
7169	23.5838
7172	23.5489
7178	19.4239
7192	22.142
7201	24.9326
7210	25.5097
7224	27.3582
7255	23.8331
7262	27.1977
7275	29.3082
7282	29.3892
7284	23.147
7291	20.6412
7299	20.7475
7306	18.894
7309	25.541
7316	26.6199
7320	17.2532
7331	27.0439
7337	22.1715
7344	23.3297
7351	27.8349
7353	26.5979
7355	24.7042
7378	9.7102
7379	13.6435
7384	20.8651
7390	19.1219
7404	22.92
7408	24.4386
7418	23.3359
7424	17.9077
7477	22.4527
7498	19.6532
7514	22.8769
7515	24.7407
7518	18.6449
7519	21.0209
7523	23.346
7525	21.8948
8214	20.7702
8215	17.8797
8230	24.1709
8236	22.1586
8239	22.781
8240	19.548
8243	28.5744
8249	17.808
8258	25.7092
8270	22.8942
8271	27.5311
8275	16.6995
8297	18.8235
8304	21.3685
8306	21.9048
8310	25.3229
8311	22.3778
8312	29.4313
8314	24.0364
8329	24.4557
8334	23.2686
8348	20.8267
8351	27.22233333
8354	22.0571
8366	26.5901
8420	24.5597
8422	23.2118
8430	27.7878
8631	21.4449
8725	19.8391
8787	21.2895
8811	15.7695
9012	21.0602
9057	21.642
9077	16.5962
9104	20.7503
9152	17.2798
9179	29.0918
9302	20.41
9308	17.6548
9309	18.6932
936	18.584
96	21.2646
