## Supplementary material for "Finding genetic variants in plants without complete genomes": Dataset S1: used_phenotype_values.txt

accession_id	phenotype_value
2057	25.7382
2171	19.851
5837	21.5801
6040	24.1672
6074	15.4618
6243	20.151
6897	20.6216
6898	22.8991
6903	22.9681
6907	21.2944
6909	26.9564
6913	25.407
6915	23.6132
6919	23.9702
6926	21.0844
6931	26.9876
6932	26.0677
6940	19.1412
6943	21.2356
6944	22.1586
6951	23.3207
6956	23.1435
6959	17.0458
6960	18.7703
6961	21.6925
6963	24.382
6973	21.7951
6981	19.952
6987	19.7867
7000	24.1801
7008	25.5694
7026	18.567
7028	21.4667
7062	27.3731
7102	24.0438
7126	27.2473
7143	23.9052
7147	24.1481
7164	20.2312
7169	23.5838
7192	22.142
7255	23.8331
7282	29.3892
7316	26.6199
7337	22.1715
7353	26.5979
7378	9.7102
7384	20.8651
7404	22.92
7418	23.3359
7477	22.4527
7514	22.8769
7515	24.7407
7525	21.8948
8214	20.7702
8230	24.1709
8236	22.1586
8240	19.548
8243	28.5744
8258	25.7092
8297	18.8235
8306	21.9048
8311	22.3778
8312	29.4313
8334	23.2686
8351	27.22233333
8354	22.0571
8366	26.5901
8420	24.5597
8422	23.2118
9057	21.642
9104	20.7503
