## Supplementary material for "Finding genetic variants in plants without complete genomes": Dataset S1: kmers_pass_5percent_threshold_GEMMA_results.txt

chr	rs	ps	n_miss	allele1	allele0	af	l_mle	p_lrt
0	AAAAAAAAAAAAACAGAGTCATCAAGAAAGG_290	0	0	0	1	0.932	1.000000e+05	2.783841e-10
0	AAAAATATTTGTTTTCAGAAAGTCTCAACTC_46	0	0	0	1	0.082	1.000000e+05	1.505145e-10
0	AAAAATCTTATAAATCCTTTAAAACTCTTGT_14	0	0	0	1	0.932	1.000000e+05	1.383457e-10
0	AAAAATTTTAATTTGTTTTGTTAAAATATAC_86	0	0	0	1	0.904	1.000000e+05	1.142523e-10
0	AAAAGAAGGTATATATATATATATATATATA_8	0	0	0	1	0.932	1.000000e+05	6.641745e-12
0	AAAATCTTATAAATCCTTTAAAACTCTTGTA_12	0	0	0	1	0.932	1.000000e+05	1.383457e-10
0	AAAATTTTAATTTGTTTTGTTAAAATATACA_87	0	0	0	1	0.904	1.000000e+05	1.142523e-10
0	AAAATTTTTAAATACTTGTATTTAGATAAAT_5	0	0	0	1	0.904	1.000000e+05	3.192646e-12
0	AAACAAAGTCCATATGAGTCTTTAGCTTTGT_27	0	0	0	1	0.904	1.000000e+05	4.229704e-11
0	AAACTGTAAAAAAAAAAAAACAGAGTCATCA_289	0	0	0	1	0.932	1.000000e+05	2.783841e-10
0	AAATATTTTATTTGCGTACGAAATTCTTACA_23	0	0	0	1	0.932	1.000000e+05	1.383457e-10
0	AAATCTTATAAATCCTTTAAAACTCTTGTAA_19	0	0	0	1	0.932	1.000000e+05	1.383457e-10
0	AAATTTTAATTTGTTTTGTTAAAATATACAA_85	0	0	0	1	0.904	1.000000e+05	1.142523e-10
0	AAATTTTTAAATACTTGTATTTAGATAAATA_4	0	0	0	1	0.904	1.000000e+05	3.192646e-12
0	AACAAGGTACACTAACTATGTATGTAGGTTC_31	0	0	0	1	0.110	1.000000e+05	1.035279e-10
0	AACCTACATACATAGTTAGTGTACCTTGTTC_28	0	0	0	1	0.110	1.000000e+05	1.035279e-10
0	AAGAATTTCGTACGCAAATAAAATATTTATG_26	0	0	0	1	0.932	1.000000e+05	1.383457e-10
0	AAGCTTTCATGGTGTAGCCAAAGTCCGTTCG_84	0	0	0	1	0.932	1.000000e+05	2.906121e-10
0	AAGGTACACTAACTATGTATGTAGGTTCCCA_32	0	0	0	1	0.110	1.000000e+05	1.035279e-10
0	AATAAATTGAAACCACAAATCAATGCCAAAA_2	0	0	0	1	0.164	1.000000e+05	3.072080e-11
0	AATATTTTATTTGCGTACGAAATTCTTACAT_25	0	0	0	1	0.932	1.000000e+05	1.383457e-10
0	AATCTTATAAATCCTTTAAAACTCTTGTAAA_15	0	0	0	1	0.932	1.000000e+05	1.383457e-10
0	AATTTTAATTTGTTTTGTTAAAATATACAAA_88	0	0	0	1	0.904	1.000000e+05	1.142523e-10
0	AATTTTTAAATACTTGTATTTAGATAAATAT_3	0	0	0	1	0.904	1.000000e+05	3.192646e-12
0	ACAAGGTACACTAACTATGTATGTAGGTTCC_29	0	0	0	1	0.110	1.000000e+05	1.035279e-10
0	ACATGGGAACCTACATACATAGTTAGTGTAC_34	0	0	0	1	0.110	1.000000e+05	1.035279e-10
0	AGAATTTCGTACGCAAATAAAATATTTATGC_20	0	0	0	1	0.932	1.000000e+05	1.383457e-10
0	AGACTGATTTTGAACAGTGTTTCAAGAAAAA_38	0	0	0	1	0.096	1.000000e+05	5.706070e-11
0	AGAGAATTGATCTTGTGTGAACTAAAAATCC_64	0	0	0	1	0.082	1.000000e+05	3.215064e-10
0	AGCCGATAAAAAAAAAAAAAAAAAAATGTTA_291	0	0	0	1	0.932	1.000000e+05	2.783841e-10
0	AGGATTTTTAGTTCACACAAGATCAATTCTC_65	0	0	0	1	0.082	1.000000e+05	3.215064e-10
0	AGGTACACTAACTATGTATGTAGGTTCCCAT_33	0	0	0	1	0.110	1.000000e+05	1.035279e-10
0	AGTTGAGACTTTCTGAAAACAAATATTTTTC_47	0	0	0	1	0.082	1.000000e+05	1.505145e-10
0	ATAAATATTTTATTTGCGTACGAAATTCTTA_21	0	0	0	1	0.932	1.000000e+05	1.383457e-10
0	ATAGTTCATCCATTCAAAATTCTAAAGATAA_10	0	0	0	1	0.849	1.000000e+05	2.437182e-11
0	ATATAAAATCAAATAATTTAAGATATAAGAA_50	0	0	0	1	0.932	1.000000e+05	6.411143e-11
0	ATATATGAGATGAAACCTAATTACTTATTTC_41	0	0	0	1	0.918	1.000000e+05	8.663588e-11
0	ATATCTTAAATTATTTGATTTTATATAAAAT_51	0	0	0	1	0.932	1.000000e+05	6.411143e-11
0	ATATGAAATAAGTAATTAGGTTTCATCTCAT_1	0	0	0	1	0.904	1.000000e+05	9.532716e-12
0	ATATGAGATGAAACCTAATTACTTATTTCAT_42	0	0	0	1	0.918	1.000000e+05	8.663588e-11
0	ATATTTTATTTGCGTACGAAATTCTTACATG_16	0	0	0	1	0.932	1.000000e+05	1.383457e-10
0	ATCCCTCTTGTGAAAAAAAAAAAAAAAAAAA_60	0	0	0	1	0.904	1.000000e+05	1.035401e-10
0	ATCTTATAAATCCTTTAAAACTCTTGTAAAC_18	0	0	0	1	0.932	1.000000e+05	1.383457e-10
0	ATGATCTATGCTCTAAACAAAACACATTAAC_9	0	0	0	1	0.068	1.000000e+05	2.921077e-11
0	ATTTTAATTTGTTTTGTTAAAATATACAAAG_89	0	0	0	1	0.904	1.000000e+05	1.142523e-10
0	ATTTTATTTGCGTACGAAATTCTTACATGGC_13	0	0	0	1	0.932	1.000000e+05	1.383457e-10
0	ATTTTTAAATACTTGTATTTAGATAAATATA_6	0	0	0	1	0.904	1.000000e+05	3.192646e-12
0	ATTTTTAGTTCACACAAGATCAATTCTCTAA_63	0	0	0	1	0.082	1.000000e+05	3.215064e-10
0	CAAGGTACACTAACTATGTATGTAGGTTCCC_30	0	0	0	1	0.110	1.000000e+05	1.035279e-10
0	CATGGGAACCTACATACATAGTTAGTGTACC_35	0	0	0	1	0.110	1.000000e+05	1.035279e-10
0	CCATGTAAGAATTTCGTACGCAAATAAAATA_24	0	0	0	1	0.932	1.000000e+05	1.383457e-10
0	CGAAAAATATTTGTTTTCAGAAAGTCTCAAC_49	0	0	0	1	0.082	1.000000e+05	1.505145e-10
0	CGGAAATACATATTTCGAGACTGATTTTGAA_36	0	0	0	1	0.096	1.000000e+05	7.971113e-11
0	CTGTAAAAAAAAAAAAACAGAGTCATCAAGA_292	0	0	0	1	0.932	1.000000e+05	2.783841e-10
0	CTTTCTTGATGACTCTGTTTTTTTTTTTTTA_293	0	0	0	1	0.932	1.000000e+05	2.783841e-10
0	GAATTTCGTACGCAAATAAAATATTTATGCC_17	0	0	0	1	0.932	1.000000e+05	1.383457e-10
0	GAGACTGATTTTGAACAGTGTTTCAAGAAAA_40	0	0	0	1	0.096	1.000000e+05	5.706070e-11
0	GATTTTTAGTTCACACAAGATCAATTCTCTA_62	0	0	0	1	0.082	1.000000e+05	3.215064e-10
0	GTAAAAAAAAAAAAACAGAGTCATCAAGAAA_294	0	0	0	1	0.932	1.000000e+05	2.783841e-10
0	GTAAGAATTTCGTACGCAAATAAAATATTTA_22	0	0	0	1	0.932	1.000000e+05	1.383457e-10
0	GTTAGAGAATTGATCTTGTGTGAACTAAAAA_61	0	0	0	1	0.082	1.000000e+05	3.215064e-10
0	TATAGTTCATCCATTCAAAATTCTAAAGATA_11	0	0	0	1	0.849	1.000000e+05	2.437182e-11
0	TATATGAGATGAAACCTAATTACTTATTTCA_43	0	0	0	1	0.918	1.000000e+05	8.663588e-11
0	TATCTTAAATTATTTGATTTTATATAAAATA_52	0	0	0	1	0.932	1.000000e+05	6.411143e-11
0	TATGAAATAAGTAATTAGGTTTCATCTCATA_44	0	0	0	1	0.918	1.000000e+05	8.663588e-11
0	TCGAAAAATATTTGTTTTCAGAAAGTCTCAA_45	0	0	0	1	0.082	1.000000e+05	1.505145e-10
0	TCGAGACTGATTTTGAACAGTGTTTCAAGAA_39	0	0	0	1	0.096	1.000000e+05	5.706070e-11
0	TCTTGAAACACTGTTCAAAATCAGTCTCGAA_37	0	0	0	1	0.096	1.000000e+05	5.706070e-11
0	TGAGACTTTCTGAAAACAAATATTTTTCGAA_48	0	0	0	1	0.082	1.000000e+05	1.505145e-10
0	TGCAGAATATTTTCCAGGTAAACACTTGAAA_7	0	0	0	1	0.068	1.000000e+05	6.641745e-12
0	TGTAAAAAAAAAAAAACAGAGTCATCAAGAA_288	0	0	0	1	0.932	1.000000e+05	2.783841e-10
