## Supplementary material for "Finding genetic variants in plants without complete genomes": Dataset S1: kmers_pass_10percent_threshold_GEMMA_results.txt

chr	rs	ps	n_miss	allele1	allele0	af	l_mle	p_lrt
0	AAAAAAAAAAAAACAGAGTCATCAAGAAAGG_290	0	0	0	1	0.932	1.000000e+05	2.783841e-10
0	AAAAAAAAGATTTGGCAGGAAAAAAAAAACG_186	0	0	0	1	0.932	1.000000e+05	9.542063e-10
0	AAAAAAAGATTTGGCAGGAAAAAAAAAACGA_189	0	0	0	1	0.932	1.000000e+05	9.542063e-10
0	AAAAAACGTACAACCAAACCTCAACCAAAAT_163	0	0	0	1	0.082	1.000000e+05	8.623811e-10
0	AAAAAAGATTTGGCAGGAAAAAAAAAACGAA_190	0	0	0	1	0.932	1.000000e+05	9.542063e-10
0	AAAAACGTACAACCAAACCTCAACCAAAATG_167	0	0	0	1	0.082	1.000000e+05	8.623811e-10
0	AAAAAGATTTGGCAGGAAAAAAAAAACGAAA_185	0	0	0	1	0.932	1.000000e+05	9.542063e-10
0	AAAAATATTTGTTTTCAGAAAGTCTCAACTC_46	0	0	0	1	0.082	1.000000e+05	1.505145e-10
0	AAAAATCTTATAAATCCTTTAAAACTCTTGT_14	0	0	0	1	0.932	1.000000e+05	1.383457e-10
0	AAAAATTTAGCCACAATTCTACCTAAAACCA_260	0	0	0	1	0.890	1.000000e+05	8.007538e-10
0	AAAAATTTTAATTTGTTTTGTTAAAATATAC_86	0	0	0	1	0.904	1.000000e+05	1.142523e-10
0	AAAACGATAAATGAACCCATTTTCATCCCCT_296	0	0	0	1	0.932	1.000000e+05	2.343300e-09
0	AAAACGTACAACCAAACCTCAACCAAAATGA_166	0	0	0	1	0.082	1.000000e+05	8.623811e-10
0	AAAACTAACTACACGCCGTTTCGCAACTGAA_224	0	0	0	1	0.123	1.000000e+05	9.823897e-10
0	AAAAGAAGGTATATATATATATATATATATA_8	0	0	0	1	0.932	1.000000e+05	6.641745e-12
0	AAAAGATTTGGCAGGAAAAAAAAAACGAAAA_184	0	0	0	1	0.932	1.000000e+05	9.542063e-10
0	AAAATATTCGGTATAGTTGACGGGGGAATAT_95	0	0	0	1	0.918	1.000000e+05	4.449879e-10
0	AAAATATTTGTTTTCAGAAAGTCTCAACTCT_155	0	0	0	1	0.068	1.000000e+05	8.368858e-10
0	AAAATCTTATAAATCCTTTAAAACTCTTGTA_12	0	0	0	1	0.932	1.000000e+05	1.383457e-10
0	AAAATGCCTTGTTAATGAACTTAGTTTAGTA_118	0	0	0	1	0.932	1.000000e+05	1.910884e-09
0	AAAATTACAGATATGAGCCGACAAGTAACCA_310	0	0	0	1	0.096	1.000000e+05	2.551272e-09
0	AAAATTTAGCCACAATTCTACCTAAAACCAA_257	0	0	0	1	0.890	1.000000e+05	8.007538e-10
0	AAAATTTTAATTTGTTTTGTTAAAATATACA_87	0	0	0	1	0.904	1.000000e+05	1.142523e-10
0	AAAATTTTTAAATACTTGTATTTAGATAAAT_5	0	0	0	1	0.904	1.000000e+05	3.192646e-12
0	AAACAAAGTCCATATGAGTCTTTAGCTTTGT_27	0	0	0	1	0.904	1.000000e+05	4.229704e-11
0	AAACGATAAATGAACCCATTTTCATCCCCTT_299	0	0	0	1	0.932	1.000000e+05	2.343300e-09
0	AAACGTACAACCAAACCTCAACCAAAATGAG_165	0	0	0	1	0.082	1.000000e+05	8.623811e-10
0	AAACTAACTACACGCCGTTTCGCAACTGAAT_223	0	0	0	1	0.123	1.000000e+05	9.823897e-10
0	AAACTAAGTTCATTAACAAGGCATTTTATTA_106	0	0	0	1	0.932	1.000000e+05	1.910884e-09
0	AAACTGTAAAAAAAAAAAAACAGAGTCATCA_289	0	0	0	1	0.932	1.000000e+05	2.783841e-10
0	AAAGATTTGGCAGGAAAAAAAAAACGAAAAT_188	0	0	0	1	0.932	1.000000e+05	9.542063e-10
0	AAATAAGTAATTAGGTTTCATCTCATATATA_183	0	0	0	1	0.932	1.000000e+05	1.674504e-09
0	AAATATTCGGTATAGTTGACGGGGGAATATT_211	0	0	0	1	0.932	1.000000e+05	2.480042e-09
0	AAATATTTGTTTTCAGAAAGTCTCAACTCTA_156	0	0	0	1	0.068	1.000000e+05	8.368858e-10
0	AAATATTTTATTTGCGTACGAAATTCTTACA_23	0	0	0	1	0.932	1.000000e+05	1.383457e-10
0	AAATCTTATAAATCCTTTAAAACTCTTGTAA_19	0	0	0	1	0.932	1.000000e+05	1.383457e-10
0	AAATGCCTTGTTAATGAACTTAGTTTAGTAA_119	0	0	0	1	0.932	1.000000e+05	1.910884e-09
0	AAATGTAAGCAGAACAAGGTACACTAACTAT_67	0	0	0	1	0.096	1.000000e+05	8.487103e-10
0	AAATTAATAAAATGCCTTGTTAATGAACTTA_114	0	0	0	1	0.932	1.000000e+05	1.910884e-09
0	AAATTACAGATATGAGCCGACAAGTAACCAC_307	0	0	0	1	0.096	1.000000e+05	2.551272e-09
0	AAATTTAGCCACAATTCTACCTAAAACCAAA_266	0	0	0	1	0.890	1.000000e+05	8.007538e-10
0	AAATTTTAATTTGTTTTGTTAAAATATACAA_85	0	0	0	1	0.904	1.000000e+05	1.142523e-10
0	AAATTTTTAAATACTTGTATTTAGATAAATA_4	0	0	0	1	0.904	1.000000e+05	3.192646e-12
0	AACAAGGTACACTAACTATGTATGTAGGTTC_31	0	0	0	1	0.110	1.000000e+05	1.035279e-10
0	AACATAGATGTTGGGTTGTAAATAAGTAAAA_255	0	0	0	1	0.890	1.000000e+05	8.007538e-10
0	AACCTACATACATAGTTAGTGTACCTTGTTC_28	0	0	0	1	0.110	1.000000e+05	1.035279e-10
0	AACGATAAATGAACCCATTTTCATCCCCTTG_297	0	0	0	1	0.932	1.000000e+05	2.343300e-09
0	AACGTACAACCAAACCTCAACCAAAATGAGA_162	0	0	0	1	0.082	1.000000e+05	8.623811e-10
0	AACTAACTACACGCCGTTTCGCAACTGAATC_219	0	0	0	1	0.123	1.000000e+05	9.823897e-10
0	AACTAAGTTCATTAACAAGGCATTTTATTAA_108	0	0	0	1	0.932	1.000000e+05	1.910884e-09
0	AACTACACGCCGTTTCGCAACTGAATCATTA_226	0	0	0	1	0.123	1.000000e+05	9.823897e-10
0	AACTTGAATGATCATAATGGCAATCAACAAG_133	0	0	0	1	0.068	1.000000e+05	6.258646e-10
0	AAGAATTTCGTACGCAAATAAAATATTTATG_26	0	0	0	1	0.932	1.000000e+05	1.383457e-10
0	AAGAGAAAATATTCGGTATAGTTGACGGGGG_93	0	0	0	1	0.918	1.000000e+05	4.449879e-10
0	AAGAGAGAAATGTAAGCAGAACAAGGTACAC_72	0	0	0	1	0.096	1.000000e+05	8.487103e-10
0	AAGATTTGGCAGGAAAAAAAAAACGAAAATT_187	0	0	0	1	0.932	1.000000e+05	9.542063e-10
0	AAGCAGAACAAGGTACACTAACTATGTATGT_82	0	0	0	1	0.096	1.000000e+05	8.487103e-10
0	AAGCATAATTTCAACTTGAATGATCATAATG_125	0	0	0	1	0.068	1.000000e+05	6.258646e-10
0	AAGCTTTCATGGTGTAGCCAAAGTCCGTTCG_84	0	0	0	1	0.932	1.000000e+05	2.906121e-10
0	AAGGTACACTAACTATGTATGTAGGTTCCCA_32	0	0	0	1	0.110	1.000000e+05	1.035279e-10
0	AAGTCAAGAACTTACAGTTCGGATTGCAGAG_148	0	0	0	1	0.068	1.000000e+05	6.258646e-10
0	AAGTTCATTAACAAGGCATTTTATTAATTTA_109	0	0	0	1	0.932	1.000000e+05	1.910884e-09
0	AAGTTGTTTTTTGTTTAGGTATACCTACTGT_176	0	0	0	1	0.123	1.000000e+05	2.224768e-09
0	AATAAAATGCCTTGTTAATGAACTTAGTTTA_107	0	0	0	1	0.932	1.000000e+05	1.910884e-09
0	AATAAATTGAAACCACAAATCAATGCCAAAA_2	0	0	0	1	0.164	1.000000e+05	3.072080e-11
0	AATACGATGAAGTCAAGAACTTACAGTTCGG_137	0	0	0	1	0.068	1.000000e+05	6.258646e-10
0	AATATAAATCATTAGCTGGGAAGTAGCTAAA_316	0	0	0	1	0.068	1.000000e+05	1.956336e-09
0	AATATCCTCAAAATAGTATTGAACTATCCCT_199	0	0	0	1	0.110	1.000000e+05	2.412545e-09
0	AATATTCGGTATAGTTGACGGGGGAATATTG_210	0	0	0	1	0.932	1.000000e+05	2.480042e-09
0	AATATTTTATTTGCGTACGAAATTCTTACAT_25	0	0	0	1	0.932	1.000000e+05	1.383457e-10
0	AATCCGAACTGTAAGTTCTTGACTTCATCGT_123	0	0	0	1	0.068	1.000000e+05	6.258646e-10
0	AATCTTATAAATCCTTTAAAACTCTTGTAAA_15	0	0	0	1	0.932	1.000000e+05	1.383457e-10
0	AATGATTCAGTTGCGAAACGGCGTGTAGTTA_227	0	0	0	1	0.123	1.000000e+05	9.823897e-10
0	AATGCCTTGTTAATGAACTTAGTTTAGTAAA_115	0	0	0	1	0.932	1.000000e+05	1.910884e-09
0	AATGTAAGCAGAACAAGGTACACTAACTATG_69	0	0	0	1	0.096	1.000000e+05	8.487103e-10
0	AATGTTGTGTTTTTGGTTTTAGGTAGAATTG_250	0	0	0	1	0.890	1.000000e+05	8.007538e-10
0	AATTAATAAAATGCCTTGTTAATGAACTTAG_116	0	0	0	1	0.932	1.000000e+05	1.910884e-09
0	AATTACAGATATGAGCCGACAAGTAACCACA_312	0	0	0	1	0.096	1.000000e+05	2.551272e-09
0	AATTATATCTAAAAATTTAGCCACAATTCTA_251	0	0	0	1	0.890	1.000000e+05	8.007538e-10
0	AATTATTAATTAAGTTGTTTTAAAAATAAAT_194	0	0	0	1	0.151	1.000000e+05	1.786987e-09
0	AATTCTACCTAAAACCAAAAACACAACATTA_286	0	0	0	1	0.890	1.000000e+05	8.007538e-10
0	AATTGTGGTTACTTGTCGGCTCATATCTGTA_313	0	0	0	1	0.096	1.000000e+05	2.551272e-09
0	AATTTAGCCACAATTCTACCTAAAACCAAAA_263	0	0	0	1	0.890	1.000000e+05	8.007538e-10
0	AATTTCAACTTGAATGATCATAATGGCAATC_134	0	0	0	1	0.068	1.000000e+05	6.258646e-10
0	AATTTTAATTTGTTTTGTTAAAATATACAAA_88	0	0	0	1	0.904	1.000000e+05	1.142523e-10
0	AATTTTGTTAAGTTGTATGTAGATATTGAAT_246	0	0	0	1	0.932	1.000000e+05	1.861591e-09
0	AATTTTTAAATACTTGTATTTAGATAAATAT_3	0	0	0	1	0.904	1.000000e+05	3.192646e-12
0	ACAAGGTACACTAACTATGTATGTAGGTTCC_29	0	0	0	1	0.110	1.000000e+05	1.035279e-10
0	ACAATTCTACCTAAAACCAAAAACACAACAT_269	0	0	0	1	0.890	1.000000e+05	8.007538e-10
0	ACACGCCGTTTCGCAACTGAATCATTAAACT_213	0	0	0	1	0.123	1.000000e+05	9.823897e-10
0	ACACTGTTCAAAATCAGTCTCGAAATATGTA_101	0	0	0	1	0.068	1.000000e+05	3.905174e-10
0	ACAGATATGAGCCGACAAGTAACCACAATTA_311	0	0	0	1	0.096	1.000000e+05	2.551272e-09
0	ACATAAAAGAGGGATGCAACCCGAGGACTCC_154	0	0	0	1	0.918	1.000000e+05	4.146776e-10
0	ACATAGATGTTGGGTTGTAAATAAGTAAAAA_253	0	0	0	1	0.890	1.000000e+05	8.007538e-10
0	ACATAGTTAGTGTACCTTGTTCTGCTTACAT_68	0	0	0	1	0.096	1.000000e+05	8.487103e-10
0	ACATGGGAACCTACATACATAGTTAGTGTAC_34	0	0	0	1	0.110	1.000000e+05	1.035279e-10
0	ACATTCAATATCTACATACAACTTAACAAAA_249	0	0	0	1	0.932	1.000000e+05	1.861591e-09
0	ACCAAAATCAAAACTGGAATCTAGAAAAATA_209	0	0	0	1	0.082	1.000000e+05	1.609131e-09
0	ACCAAGTTGTTTTTTGTTTAGGTATACCTAC_173	0	0	0	1	0.123	1.000000e+05	2.224768e-09
0	ACCACAGTAGGTATACCTAAACAAAAAACAA_179	0	0	0	1	0.123	1.000000e+05	2.224768e-09
0	ACCATTATGAAAGACAAAAATGTTTCAGTGA_191	0	0	0	1	0.082	1.000000e+05	7.491582e-10
0	ACCTACATACATAGTTAGTGTACCTTGTTCT_81	0	0	0	1	0.096	1.000000e+05	8.487103e-10
0	ACGATAAATGAACCCATTTTCATCCCCTTGC_298	0	0	0	1	0.932	1.000000e+05	2.343300e-09
0	ACGCCGTTTCGCAACTGAATCATTAAACTCC_214	0	0	0	1	0.123	1.000000e+05	9.823897e-10
0	ACGTACAACCAAACCTCAACCAAAATGAGAA_164	0	0	0	1	0.082	1.000000e+05	8.623811e-10
0	ACTAAACTAAGTTCATTAACAAGGCATTTTA_110	0	0	0	1	0.932	1.000000e+05	1.910884e-09
0	ACTAACTACACGCCGTTTCGCAACTGAATCA_220	0	0	0	1	0.123	1.000000e+05	9.823897e-10
0	ACTAAGTTCATTAACAAGGCATTTTATTAAT_117	0	0	0	1	0.932	1.000000e+05	1.910884e-09
0	ACTACACGCCGTTTCGCAACTGAATCATTAA_221	0	0	0	1	0.123	1.000000e+05	9.823897e-10
0	ACTTATCTTTAGAATTTTGAATGGATGAACT_159	0	0	0	1	0.836	1.000000e+05	6.070543e-10
0	ACTTGAATGATCATAATGGCAATCAACAAGT_127	0	0	0	1	0.068	1.000000e+05	6.258646e-10
0	ACTTTTACTAAACTAAGTTCATTAACAAGGC_120	0	0	0	1	0.932	1.000000e+05	1.910884e-09
0	AGAAAATATTCGGTATAGTTGACGGGGGAAT_91	0	0	0	1	0.918	1.000000e+05	4.449879e-10
0	AGAAATGTAAGCAGAACAAGGTACACTAACT_71	0	0	0	1	0.096	1.000000e+05	8.487103e-10
0	AGAATTGTGGCTAAATTTTTAGATATAATTA_274	0	0	0	1	0.890	1.000000e+05	8.007538e-10
0	AGAATTTCGTACGCAAATAAAATATTTATGC_20	0	0	0	1	0.932	1.000000e+05	1.383457e-10
0	AGAATTTTGAATGGATGAACTATATACTGTA_96	0	0	0	1	0.863	1.000000e+05	3.585219e-10
0	AGACTGATTTTGAACAGTGTTTCAAGAAAAA_38	0	0	0	1	0.096	1.000000e+05	5.706070e-11
0	AGAGAAAATATTCGGTATAGTTGACGGGGGA_90	0	0	0	1	0.918	1.000000e+05	4.449879e-10
0	AGAGAAATGTAAGCAGAACAAGGTACACTAA_78	0	0	0	1	0.096	1.000000e+05	8.487103e-10
0	AGAGAATTGATCTTGTGTGAACTAAAAATCC_64	0	0	0	1	0.082	1.000000e+05	3.215064e-10
0	AGAGAGAAATGTAAGCAGAACAAGGTACACT_79	0	0	0	1	0.096	1.000000e+05	8.487103e-10
0	AGATAATGTTGTGTTTTTGGTTTTAGGTAGA_280	0	0	0	1	0.890	1.000000e+05	8.007538e-10
0	AGCAAGGGGATGAAAATGGGTTCATTTATCG_295	0	0	0	1	0.932	1.000000e+05	2.343300e-09
0	AGCAGAACAAGGTACACTAACTATGTATGTA_75	0	0	0	1	0.096	1.000000e+05	8.487103e-10
0	AGCATAATTTCAACTTGAATGATCATAATGG_141	0	0	0	1	0.068	1.000000e+05	6.258646e-10
0	AGCCACAATTCTACCTAAAACCAAAAACACA_282	0	0	0	1	0.890	1.000000e+05	8.007538e-10
0	AGCCGATAAAAAAAAAAAAAAAAAAATGTTA_291	0	0	0	1	0.932	1.000000e+05	2.783841e-10
0	AGGATTTTTAGTTCACACAAGATCAATTCTC_65	0	0	0	1	0.082	1.000000e+05	3.215064e-10
0	AGGTACACTAACTATGTATGTAGGTTCCCAT_33	0	0	0	1	0.110	1.000000e+05	1.035279e-10
0	AGGTAGAATTGTGGCTAAATTTTTAGATATA_270	0	0	0	1	0.890	1.000000e+05	8.007538e-10
0	AGGTATACCTAAACAAAAAACAACTTGGTAA_178	0	0	0	1	0.123	1.000000e+05	2.224768e-09
0	AGTAGGTATACCTAAACAAAAAACAACTTGG_171	0	0	0	1	0.123	1.000000e+05	2.224768e-09
0	AGTCAAGAACTTACAGTTCGGATTGCAGAGA_126	0	0	0	1	0.068	1.000000e+05	6.258646e-10
0	AGTTCAATACTATTTTGAGGATATTATACAA_198	0	0	0	1	0.110	1.000000e+05	2.412545e-09
0	AGTTCATTAACAAGGCATTTTATTAATTTAA_112	0	0	0	1	0.932	1.000000e+05	1.910884e-09
0	AGTTGAATGCAAGTACTTTTGACAAAAAAAA_102	0	0	0	1	0.904	1.000000e+05	7.386380e-10
0	AGTTGAGACTTTCTGAAAACAAATATTTTTC_47	0	0	0	1	0.082	1.000000e+05	1.505145e-10
0	AGTTGTTTTTTGTTTAGGTATACCTACTGTG_175	0	0	0	1	0.123	1.000000e+05	2.224768e-09
0	ATAAAATGCCTTGTTAATGAACTTAGTTTAG_105	0	0	0	1	0.932	1.000000e+05	1.910884e-09
0	ATAAATATTTTATTTGCGTACGAAATTCTTA_21	0	0	0	1	0.932	1.000000e+05	1.383457e-10
0	ATAATATCCTCAAAATAGTATTGAACTATCC_200	0	0	0	1	0.110	1.000000e+05	2.412545e-09
0	ATAATGTTGTGTTTTTGGTTTTAGGTAGAAT_272	0	0	0	1	0.890	1.000000e+05	8.007538e-10
0	ATAATTATATCTAAAAATTTAGCCACAATTC_281	0	0	0	1	0.890	1.000000e+05	8.007538e-10
0	ATAATTTCAACTTGAATGATCATAATGGCAA_136	0	0	0	1	0.068	1.000000e+05	6.258646e-10
0	ATACAGTATATAGTTCATCCATTCAAAATTC_97	0	0	0	1	0.863	1.000000e+05	3.585219e-10
0	ATACATAGTTAGTGTACCTTGTTCTGCTTAC_80	0	0	0	1	0.096	1.000000e+05	8.487103e-10
0	ATACGATGAAGTCAAGAACTTACAGTTCGGA_152	0	0	0	1	0.068	1.000000e+05	6.258646e-10
0	ATACTTATCTTTAGAATTTTGAATGGATGAA_161	0	0	0	1	0.836	1.000000e+05	6.070543e-10
0	ATAGTTCAATACTATTTTGAGGATATTATAC_204	0	0	0	1	0.110	1.000000e+05	2.412545e-09
0	ATAGTTCATCCATTCAAAATTCTAAAGATAA_10	0	0	0	1	0.849	1.000000e+05	2.437182e-11
0	ATATAAAATCAAATAATTTAAGATATAAGAA_50	0	0	0	1	0.932	1.000000e+05	6.411143e-11
0	ATATAGTTCATCCATTCAAAATTCTAAAGAT_168	0	0	0	1	0.863	1.000000e+05	8.963837e-10
0	ATATATGAAATAAGTAATTAGGTTTCATCTC_182	0	0	0	1	0.890	1.000000e+05	2.087992e-09
0	ATATATGAGATGAAACCTAATTACTTATTTC_41	0	0	0	1	0.918	1.000000e+05	8.663588e-11
0	ATATCTAAAAATTTAGCCACAATTCTACCTA_285	0	0	0	1	0.890	1.000000e+05	8.007538e-10
0	ATATCTTAAATTATTTGATTTTATATAAAAT_51	0	0	0	1	0.932	1.000000e+05	6.411143e-11
0	ATATGAAATAAGTAATTAGGTTTCATCTCAT_1	0	0	0	1	0.904	1.000000e+05	9.532716e-12
0	ATATGAGATGAAACCTAATTACTTATTTCAT_42	0	0	0	1	0.918	1.000000e+05	8.663588e-11
0	ATATTTTATTTGCGTACGAAATTCTTACATG_16	0	0	0	1	0.932	1.000000e+05	1.383457e-10
0	ATCATTCAAGTTGAAATTATGCTTCTTGCCC_140	0	0	0	1	0.068	1.000000e+05	6.258646e-10
0	ATCCCTCTTGTGAAAAAAAAAAAAAAAAAAA_60	0	0	0	1	0.904	1.000000e+05	1.035401e-10
0	ATCCGAACTGTAAGTTCTTGACTTCATCGTA_132	0	0	0	1	0.068	1.000000e+05	6.258646e-10
0	ATCTAAAAATTTAGCCACAATTCTACCTAAA_264	0	0	0	1	0.890	1.000000e+05	8.007538e-10
0	ATCTTATAAATCCTTTAAAACTCTTGTAAAC_18	0	0	0	1	0.932	1.000000e+05	1.383457e-10
0	ATGAAGTCAAGAACTTACAGTTCGGATTGCA_146	0	0	0	1	0.068	1.000000e+05	6.258646e-10
0	ATGATCTATGCTCTAAACAAAACACATTAAC_9	0	0	0	1	0.068	1.000000e+05	2.921077e-11
0	ATGATTCAGTTGCGAAACGGCGTGTAGTTAG_217	0	0	0	1	0.123	1.000000e+05	9.823897e-10
0	ATGCCTTGTTAATGAACTTAGTTTAGTAAAA_104	0	0	0	1	0.932	1.000000e+05	1.910884e-09
0	ATGTTGGGTTGTAAATAAGTAAAAAACTCTA_284	0	0	0	1	0.890	1.000000e+05	8.007538e-10
0	ATTACAGATATGAGCCGACAAGTAACCACAA_308	0	0	0	1	0.096	1.000000e+05	2.551272e-09
0	ATTACCAAGTTGTTTTTTGTTTAGGTATACC_172	0	0	0	1	0.123	1.000000e+05	2.224768e-09
0	ATTATATCTAAAAATTTAGCCACAATTCTAC_267	0	0	0	1	0.890	1.000000e+05	8.007538e-10
0	ATTATGATCATTCAAGTTGAAATTATGCTTC_149	0	0	0	1	0.068	1.000000e+05	6.258646e-10
0	ATTCACAAACCTAAGAGCTTTTGCGAAAGCC_157	0	0	0	1	0.068	1.000000e+05	6.911177e-10
0	ATTCGAAAAATATTTGTTTTCAGAAAGTCTC_121	0	0	0	1	0.068	1.000000e+05	1.340191e-09
0	ATTGCCATTATGATCATTCAAGTTGAAATTA_147	0	0	0	1	0.068	1.000000e+05	6.258646e-10
0	ATTGTGGTTACTTGTCGGCTCATATCTGTAA_309	0	0	0	1	0.096	1.000000e+05	2.551272e-09
0	ATTTAAGATTTTTTTTTACTTTTTATTAGAA_56	0	0	0	1	0.918	1.000000e+05	5.615219e-10
0	ATTTAATTATTAATTAAGTTGTTTTAAAAAT_197	0	0	0	1	0.151	1.000000e+05	1.786987e-09
0	ATTTAGCCACAATTCTACCTAAAACCAAAAA_271	0	0	0	1	0.890	1.000000e+05	8.007538e-10
0	ATTTCAACTTGAATGATCATAATGGCAATCA_130	0	0	0	1	0.068	1.000000e+05	6.258646e-10
0	ATTTCGAGACTGATTTTGAACAGTGTTTCAA_99	0	0	0	1	0.082	1.000000e+05	7.814713e-10
0	ATTTTAATTTGTTTTGTTAAAATATACAAAG_89	0	0	0	1	0.904	1.000000e+05	1.142523e-10
0	ATTTTATTTGCGTACGAAATTCTTACATGGC_13	0	0	0	1	0.932	1.000000e+05	1.383457e-10
0	ATTTTGTTAAGTTGTATGTAGATATTGAATG_248	0	0	0	1	0.932	1.000000e+05	1.861591e-09
0	ATTTTTAAATACTTGTATTTAGATAAATATA_6	0	0	0	1	0.904	1.000000e+05	3.192646e-12
0	ATTTTTAGTTCACACAAGATCAATTCTCTAA_63	0	0	0	1	0.082	1.000000e+05	3.215064e-10
0	ATTTTTCTAGATTCCAGTTTTGATTTTGGTA_208	0	0	0	1	0.082	1.000000e+05	1.609131e-09
0	CAAATATTTATAATCAAAAATACATAAAAAA_340	0	0	0	1	0.932	1.000000e+05	4.518504e-10
0	CAACATAGATGTTGGGTTGTAAATAAGTAAA_276	0	0	0	1	0.890	1.000000e+05	8.007538e-10
0	CAACTTGAATGATCATAATGGCAATCAACAA_153	0	0	0	1	0.068	1.000000e+05	6.258646e-10
0	CAAGGTACACTAACTATGTATGTAGGTTCCC_30	0	0	0	1	0.110	1.000000e+05	1.035279e-10
0	CAAGTTGTTTTTTGTTTAGGTATACCTACTG_180	0	0	0	1	0.123	1.000000e+05	2.224768e-09
0	CAATCCGAACTGTAAGTTCTTGACTTCATCG_144	0	0	0	1	0.068	1.000000e+05	6.258646e-10
0	CACAATTCTACCTAAAACCAAAAACACAACA_275	0	0	0	1	0.890	1.000000e+05	8.007538e-10
0	CACGCCGTTTCGCAACTGAATCATTAAACTC_222	0	0	0	1	0.123	1.000000e+05	9.823897e-10
0	CACTGAAACATTTTTGTCTTTCATAATGGTA_192	0	0	0	1	0.082	1.000000e+05	7.491582e-10
0	CAGAACAAGGTACACTAACTATGTATGTAGG_76	0	0	0	1	0.096	1.000000e+05	8.487103e-10
0	CAGTTGCGAAACGGCGTGTAGTTAGTTTTAG_215	0	0	0	1	0.123	1.000000e+05	9.823897e-10
0	CATAATTTCAACTTGAATGATCATAATGGCA_122	0	0	0	1	0.068	1.000000e+05	6.258646e-10
0	CATACATAGTTAGTGTACCTTGTTCTGCTTA_83	0	0	0	1	0.096	1.000000e+05	8.487103e-10
0	CATGGGAACCTACATACATAGTTAGTGTACC_35	0	0	0	1	0.110	1.000000e+05	1.035279e-10
0	CCACAATTCTACCTAAAACCAAAAACACAAC_283	0	0	0	1	0.890	1.000000e+05	8.007538e-10
0	CCACAGTAGGTATACCTAAACAAAAAACAAC_174	0	0	0	1	0.123	1.000000e+05	2.224768e-09
0	CCATGTAAGAATTTCGTACGCAAATAAAATA_24	0	0	0	1	0.932	1.000000e+05	1.383457e-10
0	CGAAAAATATTTGTTTTCAGAAAGTCTCAAC_49	0	0	0	1	0.082	1.000000e+05	1.505145e-10
0	CGGAAATACATATTTCGAGACTGATTTTGAA_36	0	0	0	1	0.096	1.000000e+05	7.971113e-11
0	CGTTGTATAATATCCTCAAAATAGTATTGAA_207	0	0	0	1	0.110	1.000000e+05	2.412545e-09
0	CTAAAAATTTAGCCACAATTCTACCTAAAAC_262	0	0	0	1	0.890	1.000000e+05	8.007538e-10
0	CTAATAAAAAGTAAAAAAAAATCTTAAATCA_59	0	0	0	1	0.918	1.000000e+05	5.615219e-10
0	CTACACGCCGTTTCGCAACTGAATCATTAAA_225	0	0	0	1	0.123	1.000000e+05	9.823897e-10
0	CTACATACATAGTTAGTGTACCTTGTTCTGC_74	0	0	0	1	0.096	1.000000e+05	8.487103e-10
0	CTACCTAAAACCAAAAACACAACATTATCTA_256	0	0	0	1	0.890	1.000000e+05	8.007538e-10
0	CTAGAGTTTTTTACTTATTTACAACCCAACA_265	0	0	0	1	0.890	1.000000e+05	8.007538e-10
0	CTGCAATCCGAACTGTAAGTTCTTGACTTCA_151	0	0	0	1	0.068	1.000000e+05	6.258646e-10
0	CTGTAAAAAAAAAAAAACAGAGTCATCAAGA_292	0	0	0	1	0.932	1.000000e+05	2.783841e-10
0	CTTATCTTTAGAATTTTGAATGGATGAACTA_160	0	0	0	1	0.836	1.000000e+05	6.070543e-10
0	CTTATTTACAACCCAACATCTATGTTGGATC_268	0	0	0	1	0.890	1.000000e+05	8.007538e-10
0	CTTGAAACACTGTTCAAAATCAGTCTCGAAA_100	0	0	0	1	0.082	1.000000e+05	5.127916e-10
0	CTTGAATGATCATAATGGCAATCAACAAGTC_145	0	0	0	1	0.068	1.000000e+05	6.258646e-10
0	CTTGTGAAAAAAAAAAAAAAAACCTAATTGA_287	0	0	0	1	0.932	1.000000e+05	1.826613e-09
0	CTTTCTAATAAAAAGTAAAAAAAAATCTTAA_55	0	0	0	1	0.918	1.000000e+05	5.615219e-10
0	CTTTCTTGATGACTCTGTTTTTTTTTTTTTA_293	0	0	0	1	0.932	1.000000e+05	2.783841e-10
0	CTTTTACTAAACTAAGTTCATTAACAAGGCA_113	0	0	0	1	0.932	1.000000e+05	1.910884e-09
0	GAAAATATTCGGTATAGTTGACGGGGGAATA_92	0	0	0	1	0.918	1.000000e+05	4.449879e-10
0	GAAATGTAAGCAGAACAAGGTACACTAACTA_66	0	0	0	1	0.096	1.000000e+05	8.487103e-10
0	GAAGTCAAGAACTTACAGTTCGGATTGCAGA_143	0	0	0	1	0.068	1.000000e+05	6.258646e-10
0	GAATTTCGTACGCAAATAAAATATTTATGCC_17	0	0	0	1	0.932	1.000000e+05	1.383457e-10
0	GAGAAAATATTCGGTATAGTTGACGGGGGAA_94	0	0	0	1	0.918	1.000000e+05	4.449879e-10
0	GAGAAATGTAAGCAGAACAAGGTACACTAAC_70	0	0	0	1	0.096	1.000000e+05	8.487103e-10
0	GAGACTGATTTTGAACAGTGTTTCAAGAAAA_40	0	0	0	1	0.096	1.000000e+05	5.706070e-11
0	GAGAGAAATGTAAGCAGAACAAGGTACACTA_77	0	0	0	1	0.096	1.000000e+05	8.487103e-10
0	GATAATGTTGTGTTTTTGGTTTTAGGTAGAA_258	0	0	0	1	0.890	1.000000e+05	8.007538e-10
0	GATAGTTCAATACTATTTTGAGGATATTATA_205	0	0	0	1	0.110	1.000000e+05	2.412545e-09
0	GATCATTCAAGTTGAAATTATGCTTCTTGCC_128	0	0	0	1	0.068	1.000000e+05	6.258646e-10
0	GATGAAGTCAAGAACTTACAGTTCGGATTGC_150	0	0	0	1	0.068	1.000000e+05	6.258646e-10
0	GATTTAAGATTTTTTTTTACTTTTTATTAGA_58	0	0	0	1	0.918	1.000000e+05	5.615219e-10
0	GATTTTTAGTTCACACAAGATCAATTCTCTA_62	0	0	0	1	0.082	1.000000e+05	3.215064e-10
0	GCAAGAAGCATAATTTCAACTTGAATGATCA_138	0	0	0	1	0.068	1.000000e+05	6.258646e-10
0	GCATAATTTCAACTTGAATGATCATAATGGC_142	0	0	0	1	0.068	1.000000e+05	6.258646e-10
0	GCCACAATTCTACCTAAAACCAAAAACACAA_252	0	0	0	1	0.890	1.000000e+05	8.007538e-10
0	GCGTTGTATAATATCCTCAAAATAGTATTGA_206	0	0	0	1	0.110	1.000000e+05	2.412545e-09
0	GGGATAGTTCAATACTATTTTGAGGATATTA_203	0	0	0	1	0.110	1.000000e+05	2.412545e-09
0	GGGGCAAGAAGCATAATTTCAACTTGAATGA_124	0	0	0	1	0.068	1.000000e+05	6.258646e-10
0	GGTAGAATTGTGGCTAAATTTTTAGATATAA_279	0	0	0	1	0.890	1.000000e+05	8.007538e-10
0	GGTTACTTGTCGGCTCATATCTGTAATTTTA_231	0	0	0	1	0.110	1.000000e+05	1.629044e-09
0	GGTTTTAGGTAGAATTGTGGCTAAATTTTTA_273	0	0	0	1	0.890	1.000000e+05	8.007538e-10
0	GTAAAAAAAAAAAAACAGAGTCATCAAGAAA_294	0	0	0	1	0.932	1.000000e+05	2.783841e-10
0	GTAAGAATTTCGTACGCAAATAAAATATTTA_22	0	0	0	1	0.932	1.000000e+05	1.383457e-10
0	GTCAAGAACTTACAGTTCGGATTGCAGAGAA_131	0	0	0	1	0.068	1.000000e+05	6.258646e-10
0	GTGTTTTTGGTTTTAGGTAGAATTGTGGCTA_254	0	0	0	1	0.890	1.000000e+05	8.007538e-10
0	GTTAGAGAATTGATCTTGTGTGAACTAAAAA_61	0	0	0	1	0.082	1.000000e+05	3.215064e-10
0	GTTCAATACTATTTTGAGGATATTATACAAC_201	0	0	0	1	0.110	1.000000e+05	2.412545e-09
0	GTTCATCCATTCAAAATTCTAAAGATAAGTA_158	0	0	0	1	0.836	1.000000e+05	6.070543e-10
0	GTTCATTAACAAGGCATTTTATTAATTTAAA_111	0	0	0	1	0.932	1.000000e+05	1.910884e-09
0	GTTCTCTGCAATCCGAACTGTAAGTTCTTGA_129	0	0	0	1	0.068	1.000000e+05	6.258646e-10
0	GTTGATTGCCATTATGATCATTCAAGTTGAA_139	0	0	0	1	0.068	1.000000e+05	6.258646e-10
0	GTTTAATGATTCAGTTGCGAAACGGCGTGTA_216	0	0	0	1	0.123	1.000000e+05	9.823897e-10
0	GTTTTTGGTTTTAGGTAGAATTGTGGCTAAA_261	0	0	0	1	0.890	1.000000e+05	8.007538e-10
0	TAAAACTAACTACACGCCGTTTCGCAACTGA_218	0	0	0	1	0.123	1.000000e+05	9.823897e-10
0	TAAAATTTTTAAATACTTGTATTTAGATAAA_314	0	0	0	1	0.890	1.000000e+05	7.806713e-10
0	TAATAAAAAGTAAAAAAAAATCTTAAATCAA_54	0	0	0	1	0.918	1.000000e+05	5.615219e-10
0	TAATATAAATCATTAGCTGGGAAGTAGCTAA_317	0	0	0	1	0.068	1.000000e+05	1.956336e-09
0	TAATTATTAATTAAGTTGTTTTAAAAATAAA_193	0	0	0	1	0.151	1.000000e+05	1.786987e-09
0	TAATTTTGTTAAGTTGTATGTAGATATTGAA_247	0	0	0	1	0.932	1.000000e+05	1.861591e-09
0	TACATAGTTAGTGTACCTTGTTCTGCTTACA_73	0	0	0	1	0.096	1.000000e+05	8.487103e-10
0	TACCAAGTTGTTTTTTGTTTAGGTATACCTA_177	0	0	0	1	0.123	1.000000e+05	2.224768e-09
0	TAGTTCAATACTATTTTGAGGATATTATACA_202	0	0	0	1	0.110	1.000000e+05	2.412545e-09
0	TAGTTGAATGCAAGTACTTTTGACAAAAAAA_103	0	0	0	1	0.904	1.000000e+05	7.386380e-10
0	TATAGTTCATCCATTCAAAATTCTAAAGATA_11	0	0	0	1	0.849	1.000000e+05	2.437182e-11
0	TATATACAGTATATAGTTCATCCATTCAAAA_53	0	0	0	1	0.890	1.000000e+05	4.643202e-10
0	TATATGAAATAAGTAATTAGGTTTCATCTCA_181	0	0	0	1	0.890	1.000000e+05	2.087992e-09
0	TATATGAGATGAAACCTAATTACTTATTTCA_43	0	0	0	1	0.918	1.000000e+05	8.663588e-11
0	TATCTAAAAATTTAGCCACAATTCTACCTAA_277	0	0	0	1	0.890	1.000000e+05	8.007538e-10
0	TATCTTAAATTATTTGATTTTATATAAAATA_52	0	0	0	1	0.932	1.000000e+05	6.411143e-11
0	TATGAAATAAGTAATTAGGTTTCATCTCATA_44	0	0	0	1	0.918	1.000000e+05	8.663588e-11
0	TATTTCGAGACTGATTTTGAACAGTGTTTCA_98	0	0	0	1	0.082	1.000000e+05	7.814713e-10
0	TATTTTTAAAACAACTTAATTAATAATTAAA_196	0	0	0	1	0.151	1.000000e+05	1.786987e-09
0	TCAAATATTTATAATCAAAAATACATAAAAA_341	0	0	0	1	0.932	1.000000e+05	4.518504e-10
0	TCAACTTGAATGATCATAATGGCAATCAACA_135	0	0	0	1	0.068	1.000000e+05	6.258646e-10
0	TCGAAAAATATTTGTTTTCAGAAAGTCTCAA_45	0	0	0	1	0.082	1.000000e+05	1.505145e-10
0	TCGAGACTGATTTTGAACAGTGTTTCAAGAA_39	0	0	0	1	0.096	1.000000e+05	5.706070e-11
0	TCTAAAAATTTAGCCACAATTCTACCTAAAA_259	0	0	0	1	0.890	1.000000e+05	8.007538e-10
0	TCTTGAAACACTGTTCAAAATCAGTCTCGAA_37	0	0	0	1	0.096	1.000000e+05	5.706070e-11
0	TGAGACTTTCTGAAAACAAATATTTTTCGAA_48	0	0	0	1	0.082	1.000000e+05	1.505145e-10
0	TGCAGAATATTTTCCAGGTAAACACTTGAAA_7	0	0	0	1	0.068	1.000000e+05	6.641745e-12
0	TGTAAAAAAAAAAAAACAGAGTCATCAAGAA_288	0	0	0	1	0.932	1.000000e+05	2.783841e-10
0	TGTTTTTGGTTTTAGGTAGAATTGTGGCTAA_278	0	0	0	1	0.890	1.000000e+05	8.007538e-10
0	TTAAAATTTTTAAATACTTGTATTTAGATAA_315	0	0	0	1	0.890	1.000000e+05	7.806713e-10
0	TTAATTATTAATTAAGTTGTTTTAAAAATAA_195	0	0	0	1	0.151	1.000000e+05	1.786987e-09
0	TTATATTTATCTAAATACAAGTATTTAAAAA_233	0	0	0	1	0.918	1.000000e+05	1.168876e-09
0	TTCAAATATTTATAATCAAAAATACATAAAA_342	0	0	0	1	0.932	1.000000e+05	4.518504e-10
0	TTTAAGATTTTTTTTTACTTTTTATTAGAAA_57	0	0	0	1	0.918	1.000000e+05	5.615219e-10
0	TTTCTTGAACCAAATCAATTCAATAAAAAAA_318	0	0	0	1	0.918	1.000000e+05	1.409355e-09
