## Supplementary material for "Finding genetic variants in plants without complete genomes": Dataset S1: original_phenotype_values.txt

accession_id	phenotype_value
149	0
1719	10.8903
1743	10.2505
1850	0
1859	0
1874	0
1967	0
2011	4.3842
2057	1.2227
206	0
2171	0
224	0
2290	1.7485
236	0
252	0
262	0
264	0
394	0
4802	0
4879	4.0941
5122	0
5145	0
5175	0
5299	2.1379
5373	0.7436
5444	0
5494	2.0009
5590	0
5628	0
5719	0
5721	0
5722	0
5728	0.8655
5729	0
5736	0
5738	0
5739	0
5742	0
5744	0
5746	0
5752	0.9664
5785	0
5788	0
5805	0
5812	0
5816	0
5817	0
5837	0.2442
6040	0
6074	0
6243	0
6897	0
6898	0
6899	0
6903	0
6906	0
6907	0.2626
6909	0.8837
6913	0.5405
6915	0
6919	0.1482
6926	0
6928	0
6930	1.4068
6931	0
6932	9.0933
6936	1.6042
6940	5.4665
6943	0.8779
6944	0
6946	0.6962
6951	0
6956	2.9171
6959	0
6960	0
6961	1.4952
6963	4.9257
6965	0
6968	0
6977	0
6978	3.9679
6981	0
6982	1.3098
6985	3.514
6987	0
6988	0
7000	0
7008	0.9017
7015	2.2831
7026	0
7028	0
7062	4.4873
7075	0
7079	0
7080	6.0038
7102	0
7121	0
7123	0
7126	0
7139	1.6848
7143	0
7145	0
7147	0
7151	6.6188
7164	9.9802
7166	0
7169	0
7172	0
7178	0
7192	1.4899
7201	5.8639
7210	2.6263
7224	2.6221
7255	3.9773
7262	1.7275
7275	1.2221
7282	8.7841
7284	0.1479
7291	0
7299	3.9516
7306	0
7309	0
7316	4.8326
7320	0
7331	9.7756
7337	8.5439
7344	4.4476
7351	0
7353	1.217
7355	0
7378	5.042
7379	0
7384	0
7390	0
7404	3.897
7408	0
7418	0
7424	2.0437
7477	0
7498	0
7514	0
7515	0
7518	0
7519	0
7523	0
7525	0
8214	0
8215	0
8230	0
8233	0
8236	0
8239	7.6015
8240	0.6536
8243	0
8249	1.3933
8258	0
8270	0
8271	4.0085
8275	0
8284	0
8297	0
8304	0
8306	0
8310	0
8311	0
8312	0
8314	0
8329	2.6089
8334	0.6204
8348	0
8351	7.3184
8354	0
8366	0
8420	0
8422	2.1208
8430	0
8631	0
8725	0
8787	0.4756
8811	2.1101
9012	0
9057	6.0427
9077	0
9104	5.4523
9152	0
9179	0
9302	0
9308	1.2402
9309	0
936	0
96	0
