## Supplementary material for "Finding genetic variants in plants without complete genomes": Dataset S1: snps_pass_10percent_threshold_GEMMA_results.txt

chr	rs	ps	n_miss	allele1	allele0	af	l_mle	p_lrt
1	.	6234683	24	A	G	0.102	1.000000e+05	1.570962e-08
2	.	505020	29	C	A	0.114	1.000000e+05	3.811975e-08
2	.	7751810	18	T	C	0.073	1.000000e+05	3.613569e-09
3	.	14887263	14	G	A	0.085	1.000000e+05	2.473980e-08
3	.	14912419	3	T	C	0.071	1.000000e+05	5.027124e-08
3	.	16804891	11	C	T	0.081	1.000000e+05	4.193502e-08
3	.	17173671	4	T	A	0.130	1.000000e+05	1.905785e-10
5	.	6169052	5	C	T	0.074	1.000000e+05	9.577488e-09
5	.	6186523	0	C	A	0.110	1.000000e+05	4.903930e-09
5	.	17304123	23	T	C	0.080	1.000000e+05	4.059860e-09
5	.	19506348	34	C	T	0.103	1.000000e+05	1.011682e-08
