## Supplementary material for "Finding genetic variants in plants without complete genomes": Dataset S1: used_phenotype_values.txt

accession_id	phenotype_value
2057	1.2227
2171	0
5837	0.2442
6040	0
6074	0
6243	0
6897	0
6898	0
6903	0
6907	0.2626
6909	0.8837
6913	0.5405
6915	0
6919	0.1482
6926	0
6931	0
6932	9.0933
6940	5.4665
6943	0.8779
6944	0
6951	0
6956	2.9171
6959	0
6960	0
6961	1.4952
6963	4.9257
6981	0
6987	0
7000	0
7008	0.9017
7026	0
7028	0
7062	4.4873
7102	0
7126	0
7143	0
7147	0
7164	9.9802
7169	0
7192	1.4899
7255	3.9773
7282	8.7841
7316	4.8326
7337	8.5439
7353	1.217
7378	5.042
7384	0
7404	3.897
7418	0
7477	0
7514	0
7515	0
7525	0
8214	0
8230	0
8233	0
8236	0
8240	0.6536
8243	0
8258	0
8284	0
8297	0
8306	0
8311	0
8312	0
8334	0.6204
8351	7.3184
8354	0
8366	0
8420	0
8422	2.1208
9057	6.0427
9104	5.4523
