## Supplementary material for "Finding genetic variants in plants without complete genomes": Dataset S1: original_phenotype_values.txt

accession_id	phenotype_value
149	0
1719	17.2992
1743	9.3865
1850	8.9659
1859	4.1452
1874	2.0752
1967	5.941
2011	13.4226
2057	3.5819
206	5.1607
2171	0.5762
224	8.0901
2290	5.0316
236	1.946
252	1.4228
262	0.8254
264	12.9255
394	4.3549
4802	7.6993
4879	9.9247
5122	3.8882
5145	3.0701
5175	0
5299	12.1831
5373	1.2601
5444	12.6482
5494	9.3346
5590	0
5628	6.8677
5719	6.8081
5721	0.5695
5722	4.3061
5728	3.8272
5729	0
5736	1.5589
5738	1.6996
5739	9.4704
5742	3.3997
5744	0
5746	0
5752	6.5206
5785	3.589
5788	3.0144
5805	2.2025
5812	2.5696
5816	8.4691
5817	11.2409
5837	10.639
6040	5.243
6074	1.2075
6243	5.7978
6897	4.8803
6898	7.1659
6899	6.7072
6903	9.6068
6906	3.9324
6907	3.6159
6909	12.2611
6913	12.644
6915	12.8631
6919	10.2141
6926	0
6928	0
6930	11.8874
6931	15.3315
6932	11.5516
6936	8.7725
6940	13.6612
6943	6.0612
6944	0.5236
6946	6.9088
6951	3.1999
6956	9.0091
6959	8.1989
6960	1.2948
6961	10.3616
6963	12.2674
6965	5.4237
6968	0
6973	11.1246
6977	0.4204
6978	8.9078
6981	10.9743
6982	7.8438
6985	8.5153
6987	5.3674
6988	1.2431
7000	1.7622
7008	12.3845
7015	4.6487
7026	6.788
7028	3.7356
7062	12.385
7075	10.2387
7079	3.2054
7080	8.9766
7102	7.8988
7121	5.8228
7123	7.1532
7126	7.7151
7139	3.0455
7143	4.3206
7145	3.3599
7147	8.236
7151	11.6196
7164	8.5114
7166	2.6817
7169	1.1545
7172	9.9404
7178	2.8781
7192	8.7143
7201	11.3121
7210	11.6555
7224	10.4493
7255	10.0302
7262	10.7648
7275	12.2301
7282	11.1988
7284	9.8179
7291	2.923
7299	5.7017
7306	5.8992
7309	2.3389
7316	5.8391
7320	7.2288
7331	14.5732
7337	12.6269
7344	10.5159
7351	8.367
7353	2.8678
7355	9.7882
7378	5.8652
7379	7.5734
7384	9.5124
7390	2.8456
7404	11.2864
7408	9.5918
7418	8.7033
7424	6.355
7477	6.2195
7498	0
7514	9.3761
7515	12.7044
7518	5.0785
7519	3.6096
7523	0.6307
7525	0.652
8214	6.3236
8215	5.3765
8230	4.1293
8233	3.7448
8236	7.2385
8239	8.5237
8240	8.4467
8243	5.2834
8258	8.0373
8270	7.1877
8271	7.522
8275	7.768
8284	6.7243
8297	2.2062
8304	5.5485
8306	7.4958
8310	2.4319
8311	11.5619
8312	2.6692
8314	0
8329	6.3076
8334	13.7454
8348	6.6123
8354	5.5477
8366	12.0471
8420	4.5668
8422	6.8626
8430	5.8072
8631	6.8367
8725	2.7352
8787	7.8316
8811	1.4278
9012	0
9057	12.2919
9077	0.8413
9104	9.7051
9152	5.6002
9179	13.5536
9302	5.5556
9308	3.1014
9309	7.3883
936	1.3379
96	4.6579
