## Supplementary material for "Finding genetic variants in plants without complete genomes": Dataset S1: used_phenotype_values.txt

accession_id	phenotype_value
2057	3.5819
2171	0.5762
5837	10.639
6040	5.243
6074	1.2075
6243	5.7978
6897	4.8803
6898	7.1659
6903	9.6068
6907	3.6159
6909	12.2611
6913	12.644
6915	12.8631
6919	10.2141
6926	0
6931	15.3315
6932	11.5516
6940	13.6612
6943	6.0612
6944	0.5236
6951	3.1999
6956	9.0091
6959	8.1989
6960	1.2948
6961	10.3616
6963	12.2674
6973	11.1246
6981	10.9743
6987	5.3674
7000	1.7622
7008	12.3845
7026	6.788
7028	3.7356
7062	12.385
7102	7.8988
7126	7.7151
7143	4.3206
7147	8.236
7164	8.5114
7169	1.1545
7192	8.7143
7255	10.0302
7282	11.1988
7316	5.8391
7337	12.6269
7353	2.8678
7378	5.8652
7384	9.5124
7404	11.2864
7418	8.7033
7477	6.2195
7514	9.3761
7515	12.7044
7525	0.652
8214	6.3236
8230	4.1293
8233	3.7448
8236	7.2385
8240	8.4467
8243	5.2834
8258	8.0373
8284	6.7243
8297	2.2062
8306	7.4958
8311	11.5619
8312	2.6692
8334	13.7454
8354	5.5477
8366	12.0471
8420	4.5668
8422	6.8626
9057	12.2919
9104	9.7051
