## Supplementary material for "Finding genetic variants in plants without complete genomes": Dataset S1: original_phenotype_values.txt

accession_id	phenotype_value
149	18.74
1719	24.426
1743	13.658
1850	18.474
1859	16.222
1874	17.472
1967	18.286
2011	26.404
2057	21.97
206	15.064
2171	17.62
224	20.222
2290	15.362
236	13.914
252	15.976
262	15.87
264	20.678
394	17.11
4802	19.61
4879	22.83
5122	13.808
5145	16.794
5175	9.644
5299	19.738
5373	20.574
5444	20.998
5494	16.918
5590	14.052
5628	15.672
5719	23.6
5721	12.972
5722	20.386
5728	14.732
5729	12.63
5736	21.552
5738	18.136
5739	19.058
5742	19.668
5744	16.026
5746	13.306
5752	17.888
5785	15.142
5788	22.764
5805	15.052
5812	14.802
5816	18.016
5817	18.578
5837	19.09
6040	21.286
6074	14.648
6243	17.346
6897	16.994
6898	20.712
6899	18.45
6903	20.146
6906	13.758
6907	16.904
6909	24.196
6913	23.41
6915	21.61
6919	21.886
6926	18.412
6928	15.706
6930	23.594
6931	23.532
6932	21.338
6936	21.47
6940	17.648
6943	18.456
6944	18.638
6946	19.938
6951	20.148
6956	20.932
6959	14.768
6960	14.966
6961	17.796
6963	22.12
6965	17.854
6968	24.094
6973	19.82
6977	19.818
6978	22.39
6981	17.332
6982	22.392
6985	17.398
6987	17.012
6988	8.522
7000	18.732
7008	21.25
7015	22.76
7026	16.294
7028	18.728
7062	22.854
7075	15.856
7079	14.534
7080	15.184
7102	20.72
7121	18.17
7123	16.05
7126	25.01
7139	18.22
7143	21.078
7145	19.59
7147	22.22
7151	15.166
7164	17.492
7166	20.478
7169	21.832
7172	21.408
7178	14.66
7192	17.752
7201	21.328
7210	22.096
7224	24.764
7255	20.458
7262	24.458
7275	26.708
7282	27.334
7284	17.744
7291	17.362
7299	18.472
7306	15.184
7309	22.768
7316	22.512
7320	14.948
7331	24.842
7337	18.494
7344	20.924
7351	25.09
7353	24.716
7355	21.404
7378	8.134
7379	10.482
7384	17.642
7390	16.82
7404	20.35
7408	22.796
7418	20.948
7424	14.81
7477	19.456
7498	15.19
7514	20.27
7515	22.066
7518	16.478
7519	18.406
7523	21.476
7525	16.316
8214	19.188
8215	15.968
8230	18.506
8236	20.322
8239	19.766
8240	16.71
8243	25.952
8249	15.04
8258	21.206
8270	17.98
8271	23.968
8275	15.582
8297	16.13
8304	17.73
8306	18.614
8310	21.354
8311	19.256
8312	24.062
8314	19.412
8329	21.582
8334	21.304
8348	17.814
8351	24.59333333
8354	20.466
8366	24.424
8420	20.096
8422	19.564
8430	24.144
8631	19.53
8725	15.222
8787	18.23
8811	12.822
9012	16.318
9057	19.062
9077	11.416
9104	17.812
9152	15.97
9179	26.05
9302	17.9
9308	15.352
9309	15.938
936	16.362
96	16.994
