## Supplementary material for "Finding genetic variants in plants without complete genomes": Dataset S1: used_phenotype_values.txt

accession_id	phenotype_value
2057	21.97
2171	17.62
5837	19.09
6040	21.286
6074	14.648
6243	17.346
6897	16.994
6898	20.712
6903	20.146
6907	16.904
6909	24.196
6913	23.41
6915	21.61
6919	21.886
6926	18.412
6931	23.532
6932	21.338
6940	17.648
6943	18.456
6944	18.638
6951	20.148
6956	20.932
6959	14.768
6960	14.966
6961	17.796
6963	22.12
6973	19.82
6981	17.332
6987	17.012
7000	18.732
7008	21.25
7026	16.294
7028	18.728
7062	22.854
7102	20.72
7126	25.01
7143	21.078
7147	22.22
7164	17.492
7169	21.832
7192	17.752
7255	20.458
7282	27.334
7316	22.512
7337	18.494
7353	24.716
7378	8.134
7384	17.642
7404	20.35
7418	20.948
7477	19.456
7514	20.27
7515	22.066
7525	16.316
8214	19.188
8230	18.506
8236	20.322
8240	16.71
8243	25.952
8258	21.206
8297	16.13
8306	18.614
8311	19.256
8312	24.062
8334	21.304
8351	24.59333333
8354	20.466
8366	24.424
8420	20.096
8422	19.564
9057	19.062
9104	17.812
