## Supplementary material for "Finding genetic variants in plants without complete genomes": Dataset S1: original_phenotype_values.txt

accession_id	phenotype_value
149	0
1719	2.0321
1743	1.9677
1850	0.1259
1859	0
1874	0
1967	0.0851
2011	1.3672
2057	0.2183
206	0
2171	0.1753
224	0
2290	0.6022
236	0.2242
252	0
262	0.0851
264	0
394	0
4802	0.2473
4879	0.3905
5122	0
5145	0
5175	0
5299	0.8657
5373	0.8106
5444	0
5494	0.798
5590	0
5628	0
5719	0.6886
5721	0.7073
5722	0
5728	0.4156
5729	0
5736	0
5738	0
5739	0
5742	0.1061
5744	0
5746	0
5752	0.2924
5785	0
5788	0.1937
5805	0
5812	0
5816	0
5817	0.0542
5837	0.1204
6040	0.3692
6074	0
6243	0.0568
6897	0
6898	0.0965
6899	0
6903	0.3795
6906	0.4175
6907	0.3494
6909	0.3411
6913	0.2083
6915	0.2657
6919	2.0377
6926	0.5735
6928	0
6930	2.1913
6931	0.453
6932	5.423
6936	0.2349
6940	0.9168
6943	0.8138
6944	0
6946	0.1152
6951	0
6956	0.4805
6959	0
6960	0.0689
6961	0.5185
6963	2.3502
6965	0.0757
6968	0
6977	0.0781
6978	0.7319
6981	0.1874
6982	0.3958
6985	0.8846
6987	0.4021
6988	0
7000	0.1479
7008	0.2101
7015	0.6789
7026	0.0599
7028	0
7062	1.3096
7075	0
7079	0.1778
7080	2.2282
7102	0.249
7121	0.2475
7123	0.0698
7126	1.2346
7139	0.4482
7143	0
7145	0
7147	0
7151	4.4379
7164	9.5156
7166	0
7169	0
7172	0
7178	0
7192	0.2097
7201	0.8083
7210	0.7415
7224	1.1438
7255	1.9605
7262	0.6046
7275	0.6467
7282	2.1617
7284	0.2043
7291	0
7299	1.7475
7306	0
7309	0
7316	1.0065
7320	0.206
7331	2.7418
7337	2.4442
7344	1.7395
7351	0
7353	0.7489
7355	0.102
7378	4.8514
7379	0.301
7384	0.0938
7390	0
7404	1.2889
7408	1.0275
7418	0.4365
7424	1.9104
7477	0
7498	0
7514	0
7515	0.2084
7518	0
7519	0.1219
7523	0
7525	0
8214	0.1557
8215	0
8230	0.5049
8233	0
8236	0.1251
8239	3.7253
8240	0.3187
8243	0.0799
8249	1.1119
8258	0
8270	0
8271	1.2164
8275	0
8284	0
8297	0
8304	0.1136
8306	0.0417
8310	0
8311	0.1047
8312	0
8314	0
8329	0.982
8334	0.5651
8348	0.1829
8351	2.8831
8354	0.0456
8366	0
8420	0.1281
8422	2.3054
8430	0
8631	0
8725	0.1385
8787	0.2563
8811	0.5282
9012	0
9057	2.8704
9077	0
9104	2.4677
9152	0.1498
9179	0
9302	0.1033
9308	0.2386
9309	0
936	0
96	0
