## Supplementary material for "Finding genetic variants in plants without complete genomes": Dataset S1: snps_pass_5percent_threshold_GEMMA_results.txt

chr	rs	ps	n_miss	allele1	allele0	af	l_mle	p_lrt
1	.	6234683	24	A	G	0.102	1.000000e+05	2.603675e-09
1	.	6237743	21	A	G	0.077	1.000000e+05	9.680488e-09
1	.	6992273	11	T	C	0.081	1.000000e+05	1.454972e-09
1	.	10979183	11	C	G	0.081	1.000000e+05	6.307581e-09
1	.	11322226	31	A	G	0.071	1.000000e+05	1.229634e-09
1	.	13047214	3	T	C	0.086	1.000000e+05	2.118171e-08
1	.	13777880	19	T	A	0.074	1.000000e+05	1.922613e-08
1	.	13797589	26	A	G	0.085	1.000000e+05	1.518454e-08
1	.	22588177	16	A	G	0.070	1.000000e+05	1.975507e-14
2	.	7641845	8	A	T	0.077	1.000000e+05	1.559859e-11
2	.	15034016	9	C	A	0.094	1.000000e+05	3.894286e-09
2	.	18010170	2	T	G	0.070	1.000000e+05	9.771219e-09
3	.	6423373	0	T	C	0.082	1.000000e+05	4.168026e-09
3	.	6432520	5	A	G	0.074	1.000000e+05	5.483331e-09
3	.	7917216	1	G	C	0.069	1.000000e+05	2.935695e-10
3	.	8896534	17	G	A	0.071	1.000000e+05	1.853527e-10
3	.	8944898	15	A	G	0.069	1.000000e+05	2.587194e-08
3	.	9825955	7	G	T	0.091	1.000000e+05	1.222194e-08
3	.	9841696	10	T	A	0.079	1.000000e+05	2.712589e-08
3	.	9988967	13	T	C	0.117	1.000000e+05	7.075211e-14
3	.	10013672	18	T	C	0.073	1.000000e+05	1.335938e-10
3	.	10013820	5	G	A	0.103	1.000000e+05	1.998949e-08
3	.	10013956	9	G	A	0.078	1.000000e+05	2.638654e-14
3	.	10013986	8	G	A	0.077	1.000000e+05	1.989794e-14
3	.	10014961	8	A	G	0.108	1.000000e+05	2.296732e-08
3	.	10019784	3	T	C	0.100	1.000000e+05	1.362155e-10
3	.	10021207	3	A	G	0.086	1.000000e+05	1.917974e-08
3	.	10031107	2	A	G	0.070	1.000000e+05	5.985521e-10
3	.	10034655	1	C	T	0.097	1.000000e+05	1.010526e-10
3	.	10035060	9	T	G	0.141	1.000000e+05	2.623988e-09
3	.	10035615	2	A	T	0.099	1.000000e+05	6.738365e-11
3	.	10037611	2	A	C	0.085	1.000000e+05	1.209022e-13
3	.	10038835	17	G	A	0.107	1.000000e+05	7.301533e-11
3	.	10038837	21	A	T	0.096	1.000000e+05	3.184336e-11
3	.	10039373	7	C	T	0.091	1.000000e+05	1.173137e-13
3	.	10041352	2	A	G	0.099	1.000000e+05	1.126261e-10
3	.	10045918	4	C	G	0.101	1.000000e+05	1.115378e-08
3	.	10137419	20	A	C	0.132	1.000000e+05	4.153401e-09
3	.	10137420	20	T	G	0.113	1.000000e+05	1.256142e-08
3	.	15544136	33	T	C	0.075	1.000000e+05	2.365941e-08
3	.	15609810	33	G	A	0.075	1.000000e+05	1.425889e-08
3	.	16300941	30	G	A	0.070	1.000000e+05	2.665846e-11
3	.	16852715	19	T	C	0.074	1.000000e+05	7.244278e-10
3	.	16853765	23	G	T	0.080	1.000000e+05	1.465555e-09
3	.	18703948	10	C	G	0.079	1.000000e+05	3.766030e-10
4	.	920159	28	T	C	0.089	1.000000e+05	4.139838e-11
4	.	1678590	31	C	G	0.071	1.000000e+05	3.398533e-09
4	.	7231744	16	T	C	0.070	1.000000e+05	2.052278e-08
4	.	7710868	33	G	A	0.075	1.000000e+05	2.496093e-11
4	.	16124278	15	T	C	0.069	1.000000e+05	1.011658e-08
5	.	5111263	9	A	T	0.078	1.000000e+05	2.570016e-08
5	.	6140401	2	A	T	0.099	1.000000e+05	2.742313e-08
5	.	14528026	31	C	G	0.071	1.000000e+05	2.101235e-10
5	.	14857304	2	T	C	0.070	1.000000e+05	1.180801e-08
5	.	15450506	8	C	T	0.077	1.000000e+05	3.025581e-09
5	.	19506348	34	C	T	0.103	1.000000e+05	5.740252e-09
5	.	21541487	24	G	A	0.143	1.000000e+05	1.016583e-08
5	.	22208310	2	A	C	0.127	1.000000e+05	2.404806e-10
5	.	22261184	18	T	A	0.073	1.000000e+05	1.946061e-10
5	.	25787989	0	C	T	0.082	1.000000e+05	3.606349e-10
5	.	25931972	35	A	T	0.105	1.000000e+05	2.018584e-08
5	.	26770142	15	T	C	0.069	1.000000e+05	2.561196e-08
