## Supplementary material for "Finding genetic variants in plants without complete genomes": Dataset S1: used_phenotype_values.txt

accession_id	phenotype_value
2057	0.2183
2171	0.1753
5837	0.1204
6040	0.3692
6074	0
6243	0.0568
6897	0
6898	0.0965
6903	0.3795
6907	0.3494
6909	0.3411
6913	0.2083
6915	0.2657
6919	2.0377
6926	0.5735
6931	0.453
6932	5.423
6940	0.9168
6943	0.8138
6944	0
6951	0
6956	0.4805
6959	0
6960	0.0689
6961	0.5185
6963	2.3502
6981	0.1874
6987	0.4021
7000	0.1479
7008	0.2101
7026	0.0599
7028	0
7062	1.3096
7102	0.249
7126	1.2346
7143	0
7147	0
7164	9.5156
7169	0
7192	0.2097
7255	1.9605
7282	2.1617
7316	1.0065
7337	2.4442
7353	0.7489
7378	4.8514
7384	0.0938
7404	1.2889
7418	0.4365
7477	0
7514	0
7515	0.2084
7525	0
8214	0.1557
8230	0.5049
8233	0
8236	0.1251
8240	0.3187
8243	0.0799
8258	0
8284	0
8297	0
8306	0.0417
8311	0.1047
8312	0
8334	0.5651
8351	2.8831
8354	0.0456
8366	0
8420	0.1281
8422	2.3054
9057	2.8704
9104	2.4677
