## Supplementary material for "Finding genetic variants in plants without complete genomes": Dataset S1: kmers_pass_5percent_threshold_GEMMA_results.txt

chr	rs	ps	n_miss	allele1	allele0	af	l_mle	p_lrt
0	AAAAAAGTACCCGAAGGTAGAAGCCTGTACA_23	0	0	0	1	0.096	1.000000e+05	2.039418e-10
0	AAAAAGTACCCGAAGGTAGAAGCCTGTACAT_64	0	0	0	1	0.110	1.000000e+05	5.401864e-10
0	AAAAGTACCCGAAGGTAGAAGCCTGTACATT_65	0	0	0	1	0.110	1.000000e+05	5.401864e-10
0	AAAATCACATCAAGAAAAAGCACTGAAATCA_17	0	0	0	1	0.068	1.000000e+05	5.734739e-10
0	AAACTGGAAGTCTAGGCTCACAAACTATTTG_11	0	0	0	1	0.068	1.000000e+05	4.908416e-10
0	AAATCACGATTGTAATAATTTACTTTTTCGA_18	0	0	0	1	0.068	1.000000e+05	5.734739e-10
0	AACTGGAAGTCTAGGCTCACAAACTATTTGT_7	0	0	0	1	0.068	1.000000e+05	4.908416e-10
0	AAGTGAAAAAAGTACCCGAAGGTAGAAGCCT_12	0	0	0	1	0.082	1.000000e+05	4.904910e-10
0	AATTGGCGGTTCGGAATTAGACCAAATACCG_3	0	0	0	1	0.068	1.000000e+05	2.512766e-11
0	ACACCGAAAGAAAAAGAGAAGAAGAGAGACT_8	0	0	0	1	0.068	1.000000e+05	4.908416e-10
0	ACAGGCTTCTACCTTCGGGTACTTTTTTCAC_24	0	0	0	1	0.096	1.000000e+05	2.039418e-10
0	ACCCACACCGAAAGAAAAAGAGAAGAAGAGA_9	0	0	0	1	0.068	1.000000e+05	4.908416e-10
0	ACCGGTATTTGGTCTAATTCCGAACCGCCAA_2	0	0	0	1	0.068	1.000000e+05	2.512766e-11
0	ACTAGCCGTTCCAGTCAGGTGAGAGACCATA_42	0	0	0	1	0.082	1.000000e+05	2.982985e-10
0	AGAAAAGCGGCTTATATATTCTGTTTAGGTG_20	0	0	0	1	0.068	1.000000e+05	5.734739e-10
0	AGCCCGGGTGCCAACATATACTATTATATTC_4	0	0	0	1	0.068	1.000000e+05	1.540910e-10
0	AGTGAAAAAAGTACCCGAAGGTAGAAGCCTG_13	0	0	0	1	0.082	1.000000e+05	4.904910e-10
0	ATGGTCTCTCACCTGACTGGAACGGCTAGTA_41	0	0	0	1	0.082	1.000000e+05	2.982985e-10
0	ATTGGCGGTTCGGAATTAGACCAAATACCGG_1	0	0	0	1	0.068	1.000000e+05	2.512766e-11
0	ATTTCAGTGCTTTTTCTTGATGTGATTTTGA_15	0	0	0	1	0.068	1.000000e+05	5.734739e-10
0	CAAAATCACATCAAGAAAAAGCACTGAAATC_19	0	0	0	1	0.068	1.000000e+05	5.734739e-10
0	CACACCGAAAGAAAAAGAGAAGAAGAGAGAC_10	0	0	0	1	0.068	1.000000e+05	4.908416e-10
0	CCACACCGAAAGAAAAAGAGAAGAAGAGAGA_5	0	0	0	1	0.068	1.000000e+05	4.908416e-10
0	CCCACACCGAAAGAAAAAGAGAAGAAGAGAG_6	0	0	0	1	0.068	1.000000e+05	4.908416e-10
0	CTACTAGCCGTTCCAGTCAGGTGAGAGACCA_40	0	0	0	1	0.082	1.000000e+05	2.982985e-10
0	CTCAAAATCACATCAAGAAAAAGCACTGAAA_21	0	0	0	1	0.068	1.000000e+05	5.734739e-10
0	GGTCTCTCACCTGACTGGAACGGCTAGTAGA_43	0	0	0	1	0.082	1.000000e+05	2.982985e-10
0	GTCTACTAGCCGTTCCAGTCAGGTGAGAGAC_16	0	0	0	1	0.068	1.000000e+05	5.734739e-10
0	TACAGGCTTCTACCTTCGGGTACTTTTTTCA_22	0	0	0	1	0.096	1.000000e+05	2.039418e-10
0	TACCCCACCCGGAAACCCCATAACAAGTAAA_14	0	0	0	1	0.068	1.000000e+05	5.734739e-10
