## Supplementary material for "Finding genetic variants in plants without complete genomes": Dataset S1: kmers_pass_10percent_threshold_GEMMA_results.txt

chr	rs	ps	n_miss	allele1	allele0	af	l_mle	p_lrt
0	AAAAAAGTACCCGAAGGTAGAAGCCTGTACA_23	0	0	0	1	0.096	1.000000e+05	2.039418e-10
0	AAAAAGTACCCGAAGGTAGAAGCCTGTACAT_64	0	0	0	1	0.110	1.000000e+05	5.401864e-10
0	AAAAGACGTAATCAATAGATGTTATACATGC_35	0	0	0	1	0.068	1.000000e+05	1.735335e-09
0	AAAAGTACCCGAAGGTAGAAGCCTGTACATT_65	0	0	0	1	0.110	1.000000e+05	5.401864e-10
0	AAAATCACATCAAGAAAAAGCACTGAAATCA_17	0	0	0	1	0.068	1.000000e+05	5.734739e-10
0	AAACTGGAAGTCTAGGCTCACAAACTATTTG_11	0	0	0	1	0.068	1.000000e+05	4.908416e-10
0	AAAGACGTAATCAATAGATGTTATACATGCG_31	0	0	0	1	0.068	1.000000e+05	1.735335e-09
0	AAAGCAGGAAAAAACAAATTTGAAAATAGGT_228	0	0	0	1	0.068	1.000000e+05	4.276370e-09
0	AAATCACGATTGTAATAATTTACTTTTTCGA_18	0	0	0	1	0.068	1.000000e+05	5.734739e-10
0	AACCTATTTTCAAATTTGTTTTTTCCTGCTT_226	0	0	0	1	0.068	1.000000e+05	4.276370e-09
0	AACGCTTCAGTGGTATATTACAAGAATATCT_59	0	0	0	1	0.068	1.000000e+05	2.889129e-09
0	AACTGGAAGTCTAGGCTCACAAACTATTTGT_7	0	0	0	1	0.068	1.000000e+05	4.908416e-10
0	AAGAGAGCAAAATTAGGTAAACTCATACAGT_88	0	0	0	1	0.137	1.000000e+05	2.465229e-09
0	AAGAGTAGTGTGATATTTGATAAGAAAATGA_76	0	0	0	1	0.096	1.000000e+05	3.545160e-09
0	AAGTAAAGAATGGTCAGTCTAATGTTCTTTA_46	0	0	0	1	0.068	1.000000e+05	1.945654e-09
0	AAGTGAAAAAAGTACCCGAAGGTAGAAGCCT_12	0	0	0	1	0.082	1.000000e+05	4.904910e-10
0	AATGAACCTCTCTTTTATTCCATGTAGTGAG_85	0	0	0	1	0.082	1.000000e+05	2.040949e-09
0	AATGGGACTTTCTATATCCACAAGGCCTTAG_109	0	0	0	1	0.082	1.000000e+05	4.186531e-09
0	AATTCATTTTCTTATCAAATATCACACTACT_77	0	0	0	1	0.096	1.000000e+05	3.545160e-09
0	AATTGGCGGTTCGGAATTAGACCAAATACCG_3	0	0	0	1	0.068	1.000000e+05	2.512766e-11
0	AATTTACTTGTTATGGGGTTTCCGGGTGGGG_38	0	0	0	1	0.082	1.000000e+05	1.862208e-09
0	ACACCGAAAGAAAAAGAGAAGAAGAGAGACT_8	0	0	0	1	0.068	1.000000e+05	4.908416e-10
0	ACAGGCTTCTACCTTCGGGTACTTTTTTCAC_24	0	0	0	1	0.096	1.000000e+05	2.039418e-10
0	ACCAGCTTTCAAAAATATATAATCCAAACAC_50	0	0	0	1	0.082	1.000000e+05	1.525655e-09
0	ACCCACACCGAAAGAAAAAGAGAAGAAGAGA_9	0	0	0	1	0.068	1.000000e+05	4.908416e-10
0	ACCCCACCCGGAAACCCCATAACAAGTAAAT_39	0	0	0	1	0.082	1.000000e+05	1.862208e-09
0	ACCGGTATTTGGTCTAATTCCGAACCGCCAA_2	0	0	0	1	0.068	1.000000e+05	2.512766e-11
0	ACGCTTCAGTGGTATATTACAAGAATATCTG_61	0	0	0	1	0.068	1.000000e+05	2.889129e-09
0	ACTAAAGAACATTAGACTGACCATTCTTTAC_44	0	0	0	1	0.068	1.000000e+05	1.945654e-09
0	ACTAGCCGTTCCAGTCAGGTGAGAGACCATA_42	0	0	0	1	0.082	1.000000e+05	2.982985e-10
0	ACTCACTACATGGAATAAAAGAGAGGTTCAT_86	0	0	0	1	0.082	1.000000e+05	2.040949e-09
0	AGAAAAGCGGCTTATATATTCTGTTTAGGTG_20	0	0	0	1	0.068	1.000000e+05	5.734739e-10
0	AGAAAGTTAGAAACAATTCATGAAAGAAAGA_78	0	0	0	1	0.068	1.000000e+05	2.745275e-09
0	AGAGTAGTGTGATATTTGATAAGAAAATGAA_74	0	0	0	1	0.096	1.000000e+05	3.545160e-09
0	AGCAGGAAAAAACAAATTTGAAAATAGGTTA_227	0	0	0	1	0.068	1.000000e+05	4.276370e-09
0	AGCCAGATCCTTGACCTTTTATTAGGCTCTC_25	0	0	0	1	0.096	1.000000e+05	3.283687e-09
0	AGCCCGGGTGCCAACATATACTATTATATTC_4	0	0	0	1	0.068	1.000000e+05	1.540910e-10
0	AGCTTTCAAAAATATATAATCCAAACACCAA_52	0	0	0	1	0.082	1.000000e+05	1.525655e-09
0	AGTAAAGAATGGTCAGTCTAATGTTCTTTAG_45	0	0	0	1	0.068	1.000000e+05	1.945654e-09
0	AGTCAATTAGTCATTTCGATGATAAACACAA_229	0	0	0	1	0.068	1.000000e+05	4.276370e-09
0	AGTGAAAAAAGTACCCGAAGGTAGAAGCCTG_13	0	0	0	1	0.082	1.000000e+05	4.904910e-10
0	AGTTTACCTAATTTTGCTCTCTTTAATAAAC_92	0	0	0	1	0.137	1.000000e+05	2.465229e-09
0	AGTTTATTAAAGAGAGCAAAATTAGGTAAAC_91	0	0	0	1	0.137	1.000000e+05	2.465229e-09
0	ATAGTCAATTAGTCATTTCGATGATAAACAC_225	0	0	0	1	0.068	1.000000e+05	4.276370e-09
0	ATATTCTTGTAATATACCACTGAAGCGTTAA_56	0	0	0	1	0.068	1.000000e+05	2.889129e-09
0	ATATTTAACGCTTCAGTGGTATATTACAAGA_62	0	0	0	1	0.068	1.000000e+05	2.889129e-09
0	ATGAGTTTACCTAATTTTGCTCTCTTTAATA_90	0	0	0	1	0.137	1.000000e+05	2.465229e-09
0	ATGGTCTCTCACCTGACTGGAACGGCTAGTA_41	0	0	0	1	0.082	1.000000e+05	2.982985e-10
0	ATTCATTTTCTTATCAAATATCACACTACTC_72	0	0	0	1	0.096	1.000000e+05	3.545160e-09
0	ATTCTTGTAATATACCACTGAAGCGTTAAAT_57	0	0	0	1	0.068	1.000000e+05	2.889129e-09
0	ATTGCATTAGCTTATTTAGATTTCAATCAAC_36	0	0	0	1	0.068	1.000000e+05	1.735335e-09
0	ATTGGCGGTTCGGAATTAGACCAAATACCGG_1	0	0	0	1	0.068	1.000000e+05	2.512766e-11
0	ATTGTGTTTATCATCGAAATGACTAATTGAC_222	0	0	0	1	0.068	1.000000e+05	4.276370e-09
0	ATTTCAGTGCTTTTTCTTGATGTGATTTTGA_15	0	0	0	1	0.068	1.000000e+05	5.734739e-10
0	CAAAATCACATCAAGAAAAAGCACTGAAATC_19	0	0	0	1	0.068	1.000000e+05	5.734739e-10
0	CAATGAACCTCTCTTTTATTCCATGTAGTGA_87	0	0	0	1	0.082	1.000000e+05	2.040949e-09
0	CAATTAGTCATTTCGATGATAAACACAATGC_223	0	0	0	1	0.068	1.000000e+05	4.276370e-09
0	CAATTCATTTTCTTATCAAATATCACACTAC_75	0	0	0	1	0.096	1.000000e+05	3.545160e-09
0	CACACCGAAAGAAAAAGAGAAGAAGAGAGAC_10	0	0	0	1	0.068	1.000000e+05	4.908416e-10
0	CACCAGCTTTCAAAAATATATAATCCAAACA_49	0	0	0	1	0.082	1.000000e+05	1.525655e-09
0	CACTACATGGAATAAAAGAGAGGTTCATTGA_84	0	0	0	1	0.082	1.000000e+05	2.040949e-09
0	CAGCTTTCAAAAATATATAATCCAAACACCA_48	0	0	0	1	0.082	1.000000e+05	1.525655e-09
0	CATTGTGTTTATCATCGAAATGACTAATTGA_224	0	0	0	1	0.068	1.000000e+05	4.276370e-09
0	CCACACCGAAAGAAAAAGAGAAGAAGAGAGA_5	0	0	0	1	0.068	1.000000e+05	4.908416e-10
0	CCAGCTTTCAAAAATATATAATCCAAACACC_51	0	0	0	1	0.082	1.000000e+05	1.525655e-09
0	CCCACACCGAAAGAAAAAGAGAAGAAGAGAG_6	0	0	0	1	0.068	1.000000e+05	4.908416e-10
0	CTACCGCGTAAAAGAATATATTATAGCATAA_37	0	0	0	1	0.068	1.000000e+05	1.735335e-09
0	CTACTAGCCGTTCCAGTCAGGTGAGAGACCA_40	0	0	0	1	0.082	1.000000e+05	2.982985e-10
0	CTATTGCATTAGCTTATTTAGATTTCAATCA_33	0	0	0	1	0.068	1.000000e+05	1.735335e-09
0	CTCAAAATCACATCAAGAAAAAGCACTGAAA_21	0	0	0	1	0.068	1.000000e+05	5.734739e-10
0	CTTGTAATATACCACTGAAGCGTTAAATATA_54	0	0	0	1	0.068	1.000000e+05	2.889129e-09
0	GAAAAAAGTACCCGAAGGTAGAAGCCTGTAC_107	0	0	0	1	0.110	1.000000e+05	3.415489e-09
0	GAGTATCCCAAAGGCCATGGTTGACCAAACA_29	0	0	0	1	0.123	1.000000e+05	2.830329e-09
0	GAGTTTACCTAATTTTGCTCTCTTTAATAAA_93	0	0	0	1	0.137	1.000000e+05	2.465229e-09
0	GATATTCTTGTAATATACCACTGAAGCGTTA_55	0	0	0	1	0.068	1.000000e+05	2.889129e-09
0	GATTGAAATCTAAATAAGCTAATGCAATAGA_32	0	0	0	1	0.068	1.000000e+05	1.735335e-09
0	GCCCGGGTGCCAACATATACTATTATATTCA_63	0	0	0	1	0.082	1.000000e+05	3.994514e-09
0	GCTTTCAAAAATATATAATCCAAACACCAAA_47	0	0	0	1	0.082	1.000000e+05	1.525655e-09
0	GGTCTCTCACCTGACTGGAACGGCTAGTAGA_43	0	0	0	1	0.082	1.000000e+05	2.982985e-10
0	GTCTACTAGCCGTTCCAGTCAGGTGAGAGAC_16	0	0	0	1	0.068	1.000000e+05	5.734739e-10
0	GTTTGGTCAACCATGGCCTTTGGGATACTCA_30	0	0	0	1	0.123	1.000000e+05	2.830329e-09
0	TACAGGCTTCTACCTTCGGGTACTTTTTTCA_22	0	0	0	1	0.096	1.000000e+05	2.039418e-10
0	TACCCCACCCGGAAACCCCATAACAAGTAAA_14	0	0	0	1	0.068	1.000000e+05	5.734739e-10
0	TAGTCAATTAGTCATTTCGATGATAAACACA_221	0	0	0	1	0.068	1.000000e+05	4.276370e-09
0	TAGTGTGATATTTGATAAGAAAATGAATTGA_73	0	0	0	1	0.096	1.000000e+05	3.545160e-09
0	TATTCTTGTAATATACCACTGAAGCGTTAAA_60	0	0	0	1	0.068	1.000000e+05	2.889129e-09
0	TATTGCATTAGCTTATTTAGATTTCAATCAA_34	0	0	0	1	0.068	1.000000e+05	1.735335e-09
0	TATTTAACGCTTCAGTGGTATATTACAAGAA_53	0	0	0	1	0.068	1.000000e+05	2.889129e-09
0	TGAGTTTACCTAATTTTGCTCTCTTTAATAA_89	0	0	0	1	0.137	1.000000e+05	2.465229e-09
0	TTATATTTAACGCTTCAGTGGTATATTACAA_58	0	0	0	1	0.068	1.000000e+05	2.889129e-09
