## Supplementary material for "Finding genetic variants in plants without complete genomes": Dataset S1: original_phenotype_values.txt

accession_id	phenotype_value
149	0
1719	18.6846
1743	9.8595
1850	7.372
1859	4.0776
1874	0.5044
1967	2.1337
2011	8.965
2057	3.0716
206	4.0096
2171	1.1475
224	6.3225
2290	8.5057
236	1.5913
252	1.0072
262	0.8459
264	9.5211
394	3.44
4802	6.4169
4879	8.4239
5122	4.0176
5145	3.9105
5175	1.0822
5299	15.6812
5373	1.543
5444	10.8545
5494	10.1543
5590	0.2442
5628	4.4783
5719	4.1876
5721	1.2056
5722	2.3604
5728	3.5694
5729	0.4311
5736	2.6052
5738	1.4865
5739	8.4008
5742	1.8432
5744	0.8922
5746	0.2263
5752	6.1947
5785	2.8686
5788	2.0853
5805	2.1952
5812	1.5086
5816	4.4571
5817	5.5465
5837	9.6899
6040	2.9909
6074	1.9624
6243	5.708
6897	2.9528
6898	3.394
6899	4.1625
6903	7.7652
6906	5.6032
6907	7.1165
6909	12.9811
6913	7.4752
6915	12.3355
6919	8.9672
6926	1.6236
6928	0
6930	23.188
6931	14.5352
6932	8.8631
6936	7.2273
6940	9.6537
6943	8.4528
6944	0.6962
6946	5.246
6951	3.5691
6956	6.6608
6959	5.4917
6960	1.5924
6961	9.8344
6963	23.8323
6965	5.1087
6968	0.3718
6973	8.4424
6977	1.7927
6978	8.5836
6981	10.635
6982	6.2482
6985	5.2042
6987	3.8895
6988	0.5763
7000	2.5463
7008	6.1532
7015	2.2777
7026	3.7922
7028	1.6151
7062	7.9804
7075	3.5812
7079	1.936
7080	5.9353
7102	10.014
7121	3.8448
7123	4.9919
7126	8.1857
7139	1.5497
7143	3.4348
7145	2.2193
7147	9.3572
7151	8.8848
7164	12.1639
7166	2.1151
7169	0.9542
7172	9.3245
7178	1.7687
7192	4.3729
7201	8.1337
7210	9.3643
7224	9.7759
7255	8.4062
7262	10.1584
7275	9.9433
7282	11.5167
7284	4.5419
7291	2.5721
7299	5.3785
7306	4.3111
7309	2.5065
7316	5.4073
7320	7.3345
7331	11.0411
7337	18.3279
7344	4.6681
7351	2.9253
7353	2.6481
7355	6.2042
7378	20.2013
7379	7.1051
7384	7.3204
7390	2.5159
7404	17.9525
7408	13.3217
7418	8.8218
7424	6.2443
7477	6.4982
7498	1.0366
7514	4.7724
7515	4.6113
7518	1.5252
7519	2.452
7523	0.6637
7525	0.766
8214	11.2226
8215	3.1746
8230	3.9275
8233	1.2803
8236	5.4768
8239	9.9974
8240	5.9796
8243	3.4084
8258	2.9208
8270	5.7742
8271	7.8546
8275	7.5135
8284	9.9936
8297	3.0517
8304	5.8748
8306	3.8688
8310	3.6366
8311	15.3915
8312	3.2834
8314	0.6761
8329	6.346
8334	12.1043
8348	6.1194
8354	7.3512
8366	12.0837
8420	3.0502
8422	11.57
8430	4.5315
8631	4.1229
8725	1.1677
8787	2.801
8811	1.0898
9012	0.3637
9057	8.3435
9077	0.5807
9104	10.5458
9152	3.7342
9179	5.7146
9302	4.0671
9308	3.1037
9309	8.2202
936	1.6858
96	3.8872
