## Supplementary material for "Finding genetic variants in plants without complete genomes": Dataset S1: snps_pass_10percent_threshold_GEMMA_results.txt

chr	rs	ps	n_miss	allele1	allele0	af	l_mle	p_lrt
3	.	15560190	23	T	C	0.140	1.000000e+05	1.700423e-07
3	.	15560249	23	T	A	0.140	1.000000e+05	1.700423e-07
3	.	15560253	23	A	T	0.140	1.000000e+05	1.700423e-07
4	.	15100344	15	G	C	0.069	1.000000e+05	7.643425e-09
4	.	15100374	9	A	C	0.109	1.000000e+05	9.161181e-08
