## Supplementary material for "Finding genetic variants in plants without complete genomes": Dataset S1: used_phenotype_values.txt

accession_id	phenotype_value
2057	3.0716
2171	1.1475
5837	9.6899
6040	2.9909
6074	1.9624
6243	5.708
6897	2.9528
6898	3.394
6903	7.7652
6907	7.1165
6909	12.9811
6913	7.4752
6915	12.3355
6919	8.9672
6926	1.6236
6931	14.5352
6932	8.8631
6940	9.6537
6943	8.4528
6944	0.6962
6951	3.5691
6956	6.6608
6959	5.4917
6960	1.5924
6961	9.8344
6963	23.8323
6973	8.4424
6981	10.635
6987	3.8895
7000	2.5463
7008	6.1532
7026	3.7922
7028	1.6151
7062	7.9804
7102	10.014
7126	8.1857
7143	3.4348
7147	9.3572
7164	12.1639
7169	0.9542
7192	4.3729
7255	8.4062
7282	11.5167
7316	5.4073
7337	18.3279
7353	2.6481
7378	20.2013
7384	7.3204
7404	17.9525
7418	8.8218
7477	6.4982
7514	4.7724
7515	4.6113
7525	0.766
8214	11.2226
8230	3.9275
8233	1.2803
8236	5.4768
8240	5.9796
8243	3.4084
8258	2.9208
8284	9.9936
8297	3.0517
8306	3.8688
8311	15.3915
8312	3.2834
8334	12.1043
8354	7.3512
8366	12.0837
8420	3.0502
8422	11.57
9057	8.3435
9104	10.5458
