## Supplementary material for "Finding genetic variants in plants without complete genomes": Dataset S1: kmers_pass_10percent_threshold_GEMMA_results.txt

chr	rs	ps	n_miss	allele1	allele0	af	l_mle	p_lrt
0	CTAAACTATCTAATTAATATTTTAAATTAAA_27	0	0	0	1	0.905	1.000000e+05	2.741904e-09
0	TAGAACAAAAAAAAACCGAAAACCAAAACAA_28	0	0	0	1	0.892	1.000000e+05	9.059798e-10
0	TGTTTTGGTTTTCGGTTTTTTTTTGTTCTAA_29	0	0	0	1	0.892	1.000000e+05	9.059798e-10
