## Supplementary material for "Finding genetic variants in plants without complete genomes": Dataset S1: original_phenotype_values.txt

accession_id	phenotype_value
149	1.121
1719	8.3871
1743	5.1782
1850	8.8697
1859	7.2509
1874	2.6738
1967	3.0937
2011	6.0554
2057	2.4789
206	1.0499
2171	2.9024
224	2.4689
2290	2.8482
236	1.5596
252	2.0403
262	1.3716
264	6.4821
394	0.6723
4802	6.9664
4879	6.4499
5122	1.458
5145	3.6356
5175	0
5299	5.1799
5373	5.2155
5444	4.76
5494	2.3402
5590	0.2608
5628	5.7726
5719	2.8544
5721	1.9795
5722	2.4621
5728	5.5101
5729	0.1558
5736	1.8373
5738	4.0352
5739	5.273
5742	3.0294
5744	1.7899
5746	0.4657
5752	3.5289
5785	1.9169
5788	1.2141
5805	3.2969
5812	0.9601
5816	2.0388
5817	2.4011
5837	4.1283
6040	2.0252
6074	1.204
6243	5.8776
6897	2.2115
6898	3.661
6899	1.9355
6903	4.7295
6906	2.9024
6907	7.4049
6909	14.6253
6913	7.5421
6915	8.4616
6919	9.713
6926	1.0905
6928	0.3776
6930	12.3681
6931	10.1803
6932	5.9165
6936	6.7547
6940	4.0386
6943	4.2807
6944	0
6946	4.3603
6951	7.4972
6956	3.8117
6959	1.7899
6960	0.486
6961	6.0147
6963	16.4998
6965	6.2078
6968	0.6655
6973	11.5976
6977	3.2834
6978	6.5989
6981	1.8153
6982	3.4663
6985	2.6247
6987	1.0386
6988	0.4047
7000	1.4794
7008	3.5774
7015	4.9033
7026	3.3116
7028	1.4732
7062	7.0527
7075	0.569
7079	0.1135
7080	4.5517
7102	9.2321
7121	3.9133
7123	4.3078
7126	4.1622
7139	3.9438
7143	7.7555
7145	3.7897
7147	9.0898
7151	3.4087
7164	7.1797
7166	1.9592
7169	4.0691
7172	6.648
7178	3.0514
7192	3.0395
7201	2.1844
7210	10.392
7224	3.5662
7255	6.3669
7262	9.8518
7275	6.56
7282	18.3388
7284	1.7509
7291	0.8009
7299	4.3282
7306	3.7067
7309	4.0928
7316	4.9005
7320	6.9613
7331	7.1967
7337	13.4654
7344	4.108
7351	1.463
7353	6.7598
7355	5.7116
7378	12.8355
7379	0.3387
7384	11.7839
7390	2.1692
7404	10.1397
7408	4.7193
7418	2.9803
7424	10.3903
7477	1.5155
7498	0.6502
7514	4.6888
7515	1.9389
7518	1.7052
7519	3.832
7523	3.0361
7525	0.3793
8214	4.4653
8215	4.2062
8230	3.3613
8233	2.4318
8236	7.8672
8239	10.1685
8240	4.7735
8243	6.8157
8249	1.5939
8258	5.2217
8270	5.0868
8271	1.695
8275	2.5569
8284	5.759
8297	3.6271
8304	3.6779
8306	4.0488
8310	2.181
8311	13.6957
8312	2.7009
8314	3.1598
8329	3.5035
8334	15.0707
8348	5.5135
8351	2.7195
8354	1.3462
8366	20.881
8420	2.0269
8422	8.6512
8430	5.0292
8631	8.956
8725	1.7899
8787	2.5027
8811	0.1355
9012	0.083
9057	6.6633
9077	3.5763
9104	6.7022
9152	1.9998
9179	2.3537
9302	2.3249
9308	2.7297
9309	4.5178
936	1.59
96	0.569
