## Supplementary material for "Finding genetic variants in plants without complete genomes": Dataset S1: snps_pass_5percent_threshold_GEMMA_results.txt

chr	rs	ps	n_miss	allele1	allele0	af	l_mle	p_lrt
2	.	1644913	4	T	G	0.071	1.000000e+05	3.255563e-09
3	.	1580518	2	G	C	0.111	1.000000e+05	1.639085e-08
3	.	1590544	13	T	A	0.131	1.000000e+05	1.954037e-08
5	.	11016134	19	T	C	0.091	1.000000e+05	8.516839e-09
5	.	12629846	29	A	G	0.133	1.000000e+05	2.029929e-08
