## Supplementary material for "Finding genetic variants in plants without complete genomes": Dataset S1: used_phenotype_values.txt

accession_id	phenotype_value
2057	2.4789
2171	2.9024
5837	4.1283
6040	2.0252
6074	1.204
6243	5.8776
6897	2.2115
6898	3.661
6903	4.7295
6907	7.4049
6909	14.6253
6913	7.5421
6915	8.4616
6919	9.713
6926	1.0905
6931	10.1803
6932	5.9165
6940	4.0386
6943	4.2807
6944	0
6951	7.4972
6956	3.8117
6959	1.7899
6960	0.486
6961	6.0147
6963	16.4998
6973	11.5976
6981	1.8153
6987	1.0386
7000	1.4794
7008	3.5774
7026	3.3116
7028	1.4732
7062	7.0527
7102	9.2321
7126	4.1622
7143	7.7555
7147	9.0898
7164	7.1797
7169	4.0691
7192	3.0395
7255	6.3669
7282	18.3388
7316	4.9005
7337	13.4654
7353	6.7598
7378	12.8355
7384	11.7839
7404	10.1397
7418	2.9803
7477	1.5155
7514	4.6888
7515	1.9389
7525	0.3793
8214	4.4653
8230	3.3613
8233	2.4318
8236	7.8672
8240	4.7735
8243	6.8157
8258	5.2217
8284	5.759
8297	3.6271
8306	4.0488
8311	13.6957
8312	2.7009
8334	15.0707
8351	2.7195
8354	1.3462
8366	20.881
8420	2.0269
8422	8.6512
9057	6.6633
9104	6.7022
