## Supplementary material for "Finding genetic variants in plants without complete genomes": Dataset S1: kmers_pass_10percent_threshold_GEMMA_results.txt

chr	rs	ps	n_miss	allele1	allele0	af	l_mle	p_lrt
0	AATGTGGGAACAATCTATGTTTTTGTAATAG_1	0	0	0	1	0.194	1.000000e+05	2.228428e-09
0	ATGTGGGAACAATCTATGTTTTTGTAATAGA_2	0	0	0	1	0.194	1.000000e+05	2.228428e-09
0	GTGGGAACAATCTATGTTTTTGTAATAGAAC_5	0	0	0	1	0.194	1.000000e+05	2.228428e-09
0	TGGGAACAATCTATGTTTTTGTAATAGAACA_3	0	0	0	1	0.194	1.000000e+05	2.228428e-09
0	TGTGGGAACAATCTATGTTTTTGTAATAGAA_4	0	0	0	1	0.194	1.000000e+05	2.228428e-09
