## Supplementary material for "Finding genetic variants in plants without complete genomes": Dataset S1: original_phenotype_values.txt

accession_id	phenotype_value
149	11.684
1719	18.148
1743	10.498
1850	13.96
1859	11.968
1874	8.776
1967	11.396
2011	14.66
2057	13.292
206	9.252
2171	11.52
224	17.82
2290	8.944
236	7.416
252	7.492
262	9.04
264	12.654
394	10.958
4802	12.202
4879	14.772
5122	8.124
5145	11.808
5175	5.682
5299	13.538
5373	11.956
5444	12.392
5494	11.014
5590	6.51
5628	11.732
5719	14.622
5721	6.696
5722	12.782
5728	12.526
5729	8.424
5736	17.492
5738	8.41
5739	13.01
5742	12.668
5744	7.738
5746	7.362
5752	15.48
5785	9.398
5788	13.688
5805	8.622
5812	5.456
5816	11.71
5817	10.3
5837	11.114
6040	14.986
6074	9.044
6243	11.728
6897	13.566
6898	13.454
6899	11.524
6903	13.04
6906	15.084
6907	14.238
6909	14.354
6913	15.062
6915	21.018
6919	17.354
6926	8.558
6928	9.648
6930	24.138
6931	19.312
6932	17.626
6936	14.764
6940	12.388
6943	18.066
6944	9.762
6946	16.358
6951	13.494
6956	13.778
6959	9.472
6960	10.824
6961	13.02
6963	24.528
6965	13.946
6968	8.498
6973	18.296
6977	12.566
6978	14.432
6981	19.41
6982	14.96
6985	12.392
6987	9.562
6988	5.344
7000	11.852
7008	12.648
7015	15.322
7026	14.26
7028	11.492
7062	17.998
7075	12.888
7079	6.398
7080	9.996
7102	17.046
7121	9.6
7123	10.954
7126	12.862
7139	10.7
7143	15.388
7145	10.992
7147	16.056
7151	12.004
7164	15.684
7166	11.832
7169	16.686
7172	24.514
7178	7.796
7192	11.7
7201	11.076
7210	15.59
7224	17.202
7255	20.83
7262	22.84
7275	16.658
7282	23.872
7284	10.176
7291	9.036
7299	10.454
7306	10.148
7309	19.438
7316	18.1
7320	15.046
7331	23.422
7337	16.688
7344	17.628
7351	11.35
7353	16.44
7355	16.568
7378	12.624
7379	4.814
7384	14.176
7390	8.536
7404	16.9
7408	14.79
7418	16.326
7424	12.78
7477	11.61
7498	9.322
7514	13.306
7515	13.858
7518	13.308
7519	11.586
7523	14.756
7525	11.6
8214	18.802
8215	13.482
8230	10.688
8236	19.456
8239	18.294
8240	11.17
8243	16.308
8249	7.67
8258	15.044
8270	15.272
8271	15.02
8275	10.108
8297	12.872
8304	10.78
8306	12.91
8310	17.64
8311	16.9
8312	18.268
8314	7.296
8329	16.632
8334	23.188
8348	10.784
8351	13.15333333
8354	13.084
8366	21.948
8420	13.454
8422	16.78
8430	20.402
8631	12.126
8725	5.996
8787	11.966
8811	5.882
9012	7.682
9057	16.04
9077	2.938
9104	17.64
9152	11.766
9179	13.7
9302	16.006
9308	9.63
9309	10.314
936	12.856
96	11.216
