## Supplementary material for "Finding genetic variants in plants without complete genomes": Dataset S1: used_phenotype_values.txt

accession_id	phenotype_value
2057	13.292
2171	11.52
5837	11.114
6040	14.986
6074	9.044
6243	11.728
6897	13.566
6898	13.454
6903	13.04
6907	14.238
6909	14.354
6913	15.062
6915	21.018
6919	17.354
6926	8.558
6931	19.312
6932	17.626
6940	12.388
6943	18.066
6944	9.762
6951	13.494
6956	13.778
6959	9.472
6960	10.824
6961	13.02
6963	24.528
6973	18.296
6981	19.41
6987	9.562
7000	11.852
7008	12.648
7026	14.26
7028	11.492
7062	17.998
7102	17.046
7126	12.862
7143	15.388
7147	16.056
7164	15.684
7169	16.686
7192	11.7
7255	20.83
7282	23.872
7316	18.1
7337	16.688
7353	16.44
7378	12.624
7384	14.176
7404	16.9
7418	16.326
7477	11.61
7514	13.306
7515	13.858
7525	11.6
8214	18.802
8230	10.688
8236	19.456
8240	11.17
8243	16.308
8258	15.044
8297	12.872
8306	12.91
8311	16.9
8312	18.268
8334	23.188
8351	13.15333333
8354	13.084
8366	21.948
8420	13.454
8422	16.78
9057	16.04
9104	17.64
