## Supplementary material for "Finding genetic variants in plants without complete genomes": Dataset S1: kmers_pass_10percent_threshold_GEMMA_results.txt

chr	rs	ps	n_miss	allele1	allele0	af	l_mle	p_lrt
0	AACAATCTATGTTTTTGTAATAGAACAAATA_6	0	0	0	1	0.181	1.000000e+05	1.919722e-09
0	AATGTGGGAACAATCTATGTTTTTGTAATAG_5	0	0	0	1	0.194	1.000000e+05	9.237268e-10
0	ATGTGGGAACAATCTATGTTTTTGTAATAGA_1	0	0	0	1	0.194	1.000000e+05	9.237268e-10
0	ATTTGTTCTATTACAAAAACATAGATTGTTC_9	0	0	0	1	0.181	1.000000e+05	1.919722e-09
0	GGAACAATCTATGTTTTTGTAATAGAACAAA_7	0	0	0	1	0.181	1.000000e+05	1.919722e-09
0	GGGAACAATCTATGTTTTTGTAATAGAACAA_8	0	0	0	1	0.181	1.000000e+05	1.919722e-09
0	GTGGGAACAATCTATGTTTTTGTAATAGAAC_3	0	0	0	1	0.194	1.000000e+05	9.237268e-10
0	TGGGAACAATCTATGTTTTTGTAATAGAACA_4	0	0	0	1	0.194	1.000000e+05	9.237268e-10
0	TGTGGGAACAATCTATGTTTTTGTAATAGAA_2	0	0	0	1	0.194	1.000000e+05	9.237268e-10
