## Supplementary material for "Finding genetic variants in plants without complete genomes": Dataset S1: original_phenotype_values.txt

accession_id	phenotype_value
149	33.9268
1719	45.3334
1743	25.7094
1850	35.0122
1859	30.9588
1874	29.598
1967	32.2626
2011	43.0482
2057	39.0306
206	29.0578
2171	31.371
224	40.8704
2290	27.5672
236	24.2452
252	26.1504
262	27.603
264	37.2782
394	31.0776
4802	35.1172
4879	41.5318
5122	24.8482
5145	33.2788
5175	17.299
5299	36.211
5373	34.7924
5444	35.9488
5494	29.858
5590	25.325
5628	29.8386
5719	41.1314
5721	25.3216
5722	36.4248
5728	28.4664
5729	24.4602
5736	42.5908
5738	28.498
5739	36.1414
5742	34.5378
5744	26.154
5746	23.8016
5752	37.3772
5785	27.5972
5788	38.6764
5805	25.6102
5812	23.7252
5816	33.5064
5817	31.8966
5837	32.6942
6040	39.1536
6074	24.506
6243	31.8794
6897	34.1878
6898	36.3534
6899	32.5478
6903	36.0084
6906	30.0618
6907	35.5328
6909	41.3106
6913	40.4692
6915	44.6316
6919	41.3244
6926	29.6426
6928	30.5506
6930	50.8472
6931	46.2998
6932	43.694
6936	40.6442
6940	31.5294
6943	39.3018
6944	31.9208
6946	39.8134
6951	36.815
6956	36.9218
6959	26.518
6960	29.5946
6961	34.7128
6963	48.9104
6965	34.042
6968	36.8984
6973	40.0914
6977	34.0118
6978	39.3036
6981	39.3622
6982	39.0208
6985	31.2474
6987	29.3492
6988	21.0248
7000	36.0324
7008	38.2178
7015	41.7196
7026	32.8272
7028	32.959
7062	45.3714
7075	32.771
7079	24.4046
7080	27.1502
7102	41.09
7121	31.1164
7123	28.346
7126	40.1094
7139	32.1274
7143	39.2936
7145	33.243
7147	40.2044
7151	30.4078
7164	35.9154
7166	34.8092
7169	40.27
7172	48.063
7178	27.22
7192	33.8424
7201	36.0088
7210	41.1
7224	44.5604
7255	44.6634
7262	50.0378
7275	45.9664
7282	53.2616
7284	33.3232
7291	29.6772
7299	31.2018
7306	29.0422
7309	44.9792
7316	44.72
7320	32.2994
7331	50.4662
7337	38.8598
7344	40.958
7351	39.1852
7353	43.038
7355	41.2722
7378	22.3344
7379	18.4576
7384	35.0416
7390	27.6582
7404	39.8204
7408	39.229
7418	39.6622
7424	30.6878
7477	34.063
7498	28.9754
7514	36.1832
7515	38.599
7518	31.9532
7519	32.607
7523	38.1022
7525	33.4952
8214	39.5726
8215	31.362
8230	34.859
8236	41.6148
8239	41.0752
8240	30.7182
8243	44.8826
8249	25.47825
8258	40.7534
8270	38.1664
8271	42.5514
8275	26.8076
8297	31.6956
8304	32.1488
8306	34.8148
8310	42.963
8311	39.278
8312	47.6996
8314	31.3326
8329	41.0878
8334	46.4568
8348	31.6108
8351	40.376
8354	35.1412
8366	48.5382
8420	38.014
8422	39.992
8430	48.1902
8631	33.571
8725	25.8354
8787	33.2556
8811	21.6518
9012	28.7424
9057	37.6822
9077	19.5342
9104	38.3906
9152	29.046
9179	42.792
9302	36.4162
9308	27.285
9309	29.0074
936	31.44
96	32.4808
