## Supplementary material for "Finding genetic variants in plants without complete genomes": Dataset S1: used_phenotype_values.txt

accession_id	phenotype_value
2057	39.0306
2171	31.371
5837	32.6942
6040	39.1536
6074	24.506
6243	31.8794
6897	34.1878
6898	36.3534
6903	36.0084
6907	35.5328
6909	41.3106
6913	40.4692
6915	44.6316
6919	41.3244
6926	29.6426
6931	46.2998
6932	43.694
6940	31.5294
6943	39.3018
6944	31.9208
6951	36.815
6956	36.9218
6959	26.518
6960	29.5946
6961	34.7128
6963	48.9104
6973	40.0914
6981	39.3622
6987	29.3492
7000	36.0324
7008	38.2178
7026	32.8272
7028	32.959
7062	45.3714
7102	41.09
7126	40.1094
7143	39.2936
7147	40.2044
7164	35.9154
7169	40.27
7192	33.8424
7255	44.6634
7282	53.2616
7316	44.72
7337	38.8598
7353	43.038
7378	22.3344
7384	35.0416
7404	39.8204
7418	39.6622
7477	34.063
7514	36.1832
7515	38.599
7525	33.4952
8214	39.5726
8230	34.859
8236	41.6148
8240	30.7182
8243	44.8826
8258	40.7534
8297	31.6956
8306	34.8148
8311	39.278
8312	47.6996
8334	46.4568
8351	40.376
8354	35.1412
8366	48.5382
8420	38.014
8422	39.992
9057	37.6822
9104	38.3906
