## Supplementary material for "Finding genetic variants in plants without complete genomes": Dataset S1: original_phenotype_values.txt

accession_id	phenotype_value
6897	-120.9272993
6898	-47.13527674
6899	-314.7432665
6900	255.2602792
6901	-78.39514285
6904	-161.0083091
6907	-9.554264592
6909	-140.780455
7438	38.70215803
6916	-50.29538293
6917	-92.35383535
6918	-56.98874102
8215	-88.48369721
6919	-66.0020008
6920	-190.1133563
6921	-37.64325398
6922	-326.2106663
6923	46.40660975
6924	-190.3290824
6928	-227.5985266
6929	-91.32183487
6930	-383.7500858
6931	-268.1953204
6932	-371.281824
6933	-253.3788308
6046	-262.8655444
7520	-100.2944478
7521	-128.5760136
6936	-318.9976011
6937	-400.3795784
6938	-52.10613225
6939	-282.5957891
6940	-204.0196434
6943	-242.5767963
6945	-209.6284328
7518	-261.3867338
7519	37.55671391
6946	-201.9834242
7526	-85.38228258
6951	-206.6538995
6956	-277.0209651
6958	-377.4225387
6959	-408.5189357
6960	-358.0144887
7514	-356.0042407
6962	-195.9323273
6961	-315.5568644
6963	-53.15372411
6965	-356.842944
6966	-154.4793433
6967	-354.2128752
6968	-422.4675588
6969	-81.25444056
6970	31.97522182
6971	98.02889114
6972	-317.6228139
6973	-366.4488558
6974	-255.3878975
6975	-184.5662919
6976	-278.1046663
7517	-180.3600915
6978	-181.5984607
6979	-276.7987266
6980	-270.0929882
6981	-78.6065669
6982	-315.7324426
6983	-263.1038642
6984	-191.8161218
6985	-191.8600041
