## Supplementary material for "Finding genetic variants in plants without complete genomes": Dataset S1: used_phenotype_values.txt

accession_id	phenotype_value
6897	-120.9272993
6898	-47.13527674
6904	-161.0083091
6907	-9.554264592
6909	-140.780455
6918	-56.98874102
6919	-66.0020008
6920	-190.1133563
6923	46.40660975
6924	-190.3290824
6929	-91.32183487
6931	-268.1953204
6932	-371.281824
6933	-253.3788308
7520	-100.2944478
7521	-128.5760136
6938	-52.10613225
6940	-204.0196434
6943	-242.5767963
6945	-209.6284328
6951	-206.6538995
6956	-277.0209651
6958	-377.4225387
6959	-408.5189357
6960	-358.0144887
7514	-356.0042407
6961	-315.5568644
6963	-53.15372411
6966	-154.4793433
6967	-354.2128752
6969	-81.25444056
6971	98.02889114
6973	-366.4488558
6974	-255.3878975
6975	-184.5662919
6976	-278.1046663
6979	-276.7987266
6981	-78.6065669
6984	-191.8161218
