## Supplementary material for "Finding genetic variants in plants without complete genomes": Dataset S1: original_phenotype_values.txt

accession_id	phenotype_value
6897	20.43077221
6898	-101.6116008
6899	-46.58654716
6900	-99.43704682
6901	-154.2150978
6904	113.3248058
6907	-75.76084477
6909	-48.27255398
7438	-156.4942029
6916	-88.09776986
6917	37.87367625
6918	-124.3586494
8215	20.43722224
6919	-91.5160542
6920	-132.4766532
6921	-108.7608301
6922	110.8337369
6923	-105.8394374
6924	-49.88777909
6928	-46.83120531
6929	-18.96960018
6930	-31.56601255
6931	-16.39010243
6932	68.75509522
6933	-95.60927403
6046	-19.77096515
7520	-8.137890461
7521	-118.5826769
6936	200.7474582
6937	-8.449245165
6938	-115.5756193
6939	52.0538248
6940	91.77629101
6943	-58.23672918
6945	-129.2642178
7518	75.88363884
7519	-102.2096602
6946	-47.34425112
7526	24.03567763
6951	-46.02383436
6956	-22.10562215
6958	184.9386222
6959	62.27161234
6960	131.8882101
7514	84.55209129
6962	20.75967267
6961	16.0758174
6963	-48.897076
6965	-90.18604463
6966	-29.86662865
6967	147.3696977
6968	110.4238585
6969	-135.6546344
6970	21.39306456
6971	18.02370244
6972	22.76303085
6973	-16.94788233
6974	-179.8908099
6975	-65.47360164
6976	-1.265533736
7517	-98.23065671
6978	-11.34506813
6979	57.04499893
6980	7.754057121
6981	-53.01457988
6982	157.5936241
6983	68.973353
6984	-110.5113516
6985	-49.36723291
