## Supplementary material for "Finding genetic variants in plants without complete genomes": Dataset S1: used_phenotype_values.txt

accession_id	phenotype_value
6897	20.43077221
6898	-101.6116008
6904	113.3248058
6907	-75.76084477
6909	-48.27255398
6918	-124.3586494
6919	-91.5160542
6920	-132.4766532
6923	-105.8394374
6924	-49.88777909
6929	-18.96960018
6931	-16.39010243
6932	68.75509522
6933	-95.60927403
7520	-8.137890461
7521	-118.5826769
6938	-115.5756193
6940	91.77629101
6943	-58.23672918
6945	-129.2642178
6951	-46.02383436
6956	-22.10562215
6958	184.9386222
6959	62.27161234
6960	131.8882101
7514	84.55209129
6961	16.0758174
6963	-48.897076
6966	-29.86662865
6967	147.3696977
6969	-135.6546344
6971	18.02370244
6973	-16.94788233
6974	-179.8908099
6975	-65.47360164
6976	-1.265533736
6979	57.04499893
6981	-53.01457988
6984	-110.5113516
