## Supplementary material for "Finding genetic variants in plants without complete genomes": Dataset S1: kmers_pass_10percent_threshold_GEMMA_results.txt

chr	rs	ps	n_miss	allele1	allele0	af	l_mle	p_lrt
0	AACTCATATTCGACTCCAAAACGCTAACCAA_1	0	0	0	1	0.176	1.000000e+05	9.123787e-10
0	AATAAACAAAAGAAAGTTTTGAGTTTTGTAA_2	0	0	0	1	0.108	1.000000e+05	1.008997e-09
0	ATACCTAACGAATCAACCTTCCCTTGTGCTA_15	0	0	0	1	0.095	1.000000e+05	5.632985e-09
0	ATGGTAGGTGCAGTGAAGCTGGACAAGTACG_3	0	0	0	1	0.108	1.000000e+05	2.468779e-09
0	ATGTGATGGGCGGCCAAAGGTCGTCGTCCGG_4	0	0	0	1	0.095	1.000000e+05	3.340638e-09
0	CGGACGACGACCTTTGGCCGCCCATCACATC_5	0	0	0	1	0.095	1.000000e+05	3.340638e-09
