## Supplementary material for "Finding genetic variants in plants without complete genomes": Dataset S1: original_phenotype_values.txt

accession_id	phenotype_value
8271	84.58266019
8265	61.23234795
8274	17.55582792
8275	52.30505265
8290	19.48953289
8297	34.33211535
8300	22.34993614
8304	15.46867109
8311	34.17943535
8313	28.62669246
8323	81.57502612
8325	19.91272752
8329	108.6952126
8334	35.26288312
8343	15.97882183
8351	67.2092417
8353	44.65738775
8354	100.2281979
8374	16.93158111
8378	78.44744498
8412	42.43599985
8387	19.1041299
8388	51.34081847
8389	63.96275205
8395	17.63825784
6709	18.19061595
6957	94.0818174
7438	57.05082246
7514	20.7357634
7515	30.33342762
6927	19.97157803
6928	122.3600226
7524	15.7190414
7525	16.76619118
7523	16.48675949
7526	36.28786882
6913	21.58369458
6043	33.86948036
6046	59.90440044
6917	14.97638523
6918	18.30699125
6901	20.96568634
7516	21.27762229
6974	17.44520495
6973	77.0391425
6984	60.35885751
6985	21.03377548
5837	109.9806267
6903	81.39849992
6956	124.2904638
6951	89.55361994
7520	48.85540876
7521	16.25577784
6924	116.438493
6923	88.78800722
6944	18.11830844
6943	21.46885233
6966	15.20019309
6967	16.96819497
6908	82.27510917
6907	101.6518857
6968	29.37654124
6930	123.8690308
6931	78.82519187
6921	16.47015215
6920	19.60169435
6959	30.56092843
6960	22.14033234
6975	96.90163373
6976	31.81442459
6911	100.3405911
6936	188.7542636
6915	28.20926674
6922	35.31810723
6932	95.97605701
6942	138.2456323
6906	25.57282773
6979	15.81871613
6980	18.09757905
6983	34.89298938
6898	19.95899228
6977	95.25327478
6904	20.30899109
6916	18.74704043
8214	79.67278222
6958	19.38741807
6899	78.87612081
6919	139.1635552
6937	80.31312364
6940	20.84039742
6982	26.2884644
6910	66.12137811
7522	33.75113583
6972	57.36827026
6939	139.913607
6945	111.8326085
6978	23.57979851
8215	34.13119579
6961	15.17582227
6970	17.19036537
6971	17.28455322
8213	43.55921772
6929	57.80873313
6962	22.85652686
6963	104.0205738
6926	95.59886036
6905	146.4005678
6946	156.7778793
6981	16.51364948
7460	192.2812491
7275	16.91249627
7081	32.1323581
8243	20.8779107
8239	59.16959857
8430	25.95136656
8420	23.96754314
7000	15.86402266
7014	19.65658591
7062	15.38354306
7094	16.96113074
7123	60.20733406
7147	91.63514671
7163	92.19648636
7231	55.22165613
7255	152.5801767
7282	30.17408124
7346	22.42595205
7418	101.9390528
7064	107.032967
7477	40.32894385
7214	82.7641777
7461	76.40628845
7323	53.33648445
8254	18.29501916
8264	27.41071429
