## Supplementary material for "Finding genetic variants in plants without complete genomes": Dataset S1: used_phenotype_values.txt

accession_id	phenotype_value
8290	19.48953289
8297	34.33211535
8311	34.17943535
8334	35.26288312
8343	15.97882183
8351	67.2092417
8354	100.2281979
6957	94.0818174
7514	20.7357634
7515	30.33342762
6927	19.97157803
7525	16.76619118
6913	21.58369458
6043	33.86948036
6918	18.30699125
6974	17.44520495
6973	77.0391425
6984	60.35885751
5837	109.9806267
6903	81.39849992
6956	124.2904638
6951	89.55361994
7520	48.85540876
7521	16.25577784
6924	116.438493
6923	88.78800722
6944	18.11830844
6943	21.46885233
6966	15.20019309
6967	16.96819497
6908	82.27510917
6907	101.6518857
6931	78.82519187
6920	19.60169435
6959	30.56092843
6960	22.14033234
6975	96.90163373
6976	31.81442459
6911	100.3405911
6915	28.20926674
6932	95.97605701
6979	15.81871613
6898	19.95899228
6904	20.30899109
8214	79.67278222
6958	19.38741807
6919	139.1635552
6940	20.84039742
6945	111.8326085
6961	15.17582227
6971	17.28455322
6929	57.80873313
6963	104.0205738
6926	95.59886036
6981	16.51364948
7460	192.2812491
7081	32.1323581
8243	20.8779107
8420	23.96754314
7000	15.86402266
7014	19.65658591
7062	15.38354306
7147	91.63514671
7163	92.19648636
7231	55.22165613
7255	152.5801767
7282	30.17408124
7346	22.42595205
7418	101.9390528
7064	107.032967
7477	40.32894385
7461	76.40628845
7323	53.33648445
8264	27.41071429
