## Supplementary material for "Finding genetic variants in plants without complete genomes": Dataset S1: original_phenotype_values.txt

accession_id	phenotype_value
6897	0
6988	0.017
8230	0.003
1	0
4	0.025
5	0.013
7	0
8	0
9	0.503
6898	0.254
8254	0
6994	0
8256	0.001
8258	0.163
8259	0
6899	0
6709	0.127
6900	0
6901	0.004
8264	0
7034	0
8266	0.003
5837	0
6903	0.006
6904	0.007
8231	0.25
8270	0
8271	0
7033	0.002
6905	0.001
6906	0.153
23	0.004
32	0
45	0.003
60	0.003
62	0
66	0
69	0.128
74	0.129
8274	0.25
8275	0.011
7071	0.001
6907	0.007
6908	0.124
77	0.373
7081	0
6909	0
6910	0.003
79	0.001
80	0.015
81	0.252
82	0.504
83	0.002
84	0
85	0
86	0.25
87	0
6911	1.674
88	0.005
89	0
8233	0
7098	0.324
8283	0.003
8284	0.001
8285	0
6008	0.001
6009	0.127
6913	0
6914	0
6016	0
6915	0.009
8290	0
6916	0.018
6917	0.124
6918	0
8215	0.004
8422	0.001
6919	0
8296	0.005
8297	0.376
6920	0
6921	0.665
8300	0.118
7149	0.12
8214	0.023
7461	0.002
8304	0.001
8235	0.002
8423	0
8306	0
6039	0
6923	0.128
6924	0.163
8310	0.003
8236	0
8311	0
8312	0
91	0.329
8313	0
8314	0
8420	0
8238	0.006
6926	0.126
6040	0
6927	0.257
6928	0
8239	0
6929	0.255
8240	0
6930	0.12
6931	0.001
94	0.124
96	0
8323	0
104	0
106	0.001
116	0
121	0.251
122	0.255
123	0
126	0.003
137	0.004
146	0.002
149	0.005
151	0.123
153	0.158
156	0.003
157	0.006
6932	0
8241	0
8242	0
8325	0.246
8326	0
8222	0
8430	0
6933	0
8329	0.12
6042	0
6043	0
6046	0.001
7520	0
7521	0.252
8334	0
8335	0
6936	0.491
159	0
160	0
162	0.001
163	0.124
165	0.003
166	0.001
167	0.005
168	0
170	0.001
173	0.151
174	0
175	0.118
178	0.182
179	0
183	0
184	0.003
185	0
186	0
187	0.002
188	0.251
190	0.001
191	0.004
194	0.001
196	0.007
198	0
200	0.005
201	0.249
202	0.504
203	0
204	0.001
205	0.002
206	0
207	0
208	0
210	0.344
212	0.003
213	0
214	0.741
215	0
216	0.001
217	0.129
219	0
222	0.251
223	0.124
224	0.002
225	0
227	0.003
228	0.131
229	0
230	0
231	0.75
8337	0
236	0
237	0.001
242	0
244	0.18
252	0.251
7522	0
6937	0
6938	0
6939	0
6940	0.016
7438	0.001
8343	0
7430	0
6942	0.005
6943	0
6944	0.017
7270	0.001
6945	0
7258	0
6064	0
7518	0.004
7519	0
6074	0.251
8351	0
6946	0
8353	0.496
257	0.263
258	0
259	0.005
261	0
262	0.001
263	0.004
8354	0.008
7296	0
8243	0.001
7507	0.003
7508	0.013
7300	0.124
7307	0.001
7526	0.003
7523	0.124
264	0
8213	0
6951	0
6956	0
6957	0
6958	0.378
8365	0.003
266	0.016
8366	0
8411	0.002
6959	0.001
6960	0.014
7317	0.001
7524	0.253
7525	0.376
269	0.001
7320	0.008
7515	0.129
7514	0.13
8374	0.007
7323	0.255
8247	0.379
8376	0
8378	0
7340	0.003
6961	0.249
8245	0.128
6962	0
6963	0
6964	0
6965	0.005
6966	0.004
6967	0
8386	0.003
8387	0.002
8388	0
8389	0.007
6968	0
6969	0
6243	0.253
273	0.002
275	0
277	0.002
278	0
280	0
281	0.005
282	0.016
283	0
287	0.002
288	0.002
290	0
291	0.003
292	0.125
293	0.003
295	0.005
296	0.003
297	0
298	0.004
302	0.004
306	0.003
309	0
310	0
311	0.327
314	0.003
316	0
318	0.255
320	0
321	0.005
322	0
323	0
326	0
327	0
328	0.003
329	0
331	0
332	0.501
334	0.003
335	0.002
337	0.251
338	0.004
339	0
340	0.001
341	0
343	0.382
346	0
347	0
348	0
349	0.003
355	0
357	0.001
359	0.001
360	0
361	0
363	0
364	0.003
366	0
367	0.007
368	0.004
369	0.009
371	0
372	0
374	0
375	0
377	0
378	0.004
379	0
380	0.001
385	0
387	0
388	0
389	0.005
6970	0.128
6971	0.131
7373	0.002
6972	0.255
8395	0
8426	0.002
6973	0.001
6974	0.003
6975	0.005
6976	0
6977	0.131
7516	0.003
7517	0.004
9058	0
8249	0
9057	0
390	0
391	0.495
392	0.002
393	0
394	0
395	0
396	0.003
6978	0
6979	0.02
100000	0.018
6980	0
6981	0.003
6982	0.327
6983	0.132
6984	0.005
6985	0.001
