## Supplementary material for "Finding genetic variants in plants without complete genomes": Dataset S1: used_phenotype_values.txt

accession_id	phenotype_value
6897	0
8230	0.003
6898	0.254
8256	0.001
8258	0.163
8259	0
8264	0
5837	0
6903	0.006
6904	0.007
7033	0.002
7071	0.001
6907	0.007
6908	0.124
7081	0
6909	0
6911	1.674
88	0.005
8233	0
8283	0.003
8284	0.001
8285	0
6008	0.001
6009	0.127
6913	0
6915	0.009
8290	0
6918	0
8422	0.001
6919	0
8297	0.376
6920	0
8214	0.023
7461	0.002
8235	0.002
8306	0
6039	0
6923	0.128
6924	0.163
8236	0
8311	0
8312	0
8420	0
8238	0.006
6926	0.126
6040	0
6927	0.257
6929	0.255
8240	0
6931	0.001
6932	0
8241	0
8242	0
8326	0
8222	0
6933	0
6042	0
6043	0
7520	0
7521	0.252
8334	0
8335	0
159	0
8337	0
6938	0
6940	0.016
8343	0
7430	0
6943	0
6944	0.017
6945	0
7258	0
6074	0.251
8351	0
8354	0.008
7296	0
8243	0.001
7307	0.001
6951	0
6956	0
6957	0
6958	0.378
8365	0.003
8366	0
6959	0.001
6960	0.014
7525	0.376
7515	0.129
7514	0.13
7323	0.255
8376	0
6961	0.249
6963	0
6966	0.004
6967	0
8386	0.003
6969	0
6243	0.253
6971	0.131
7373	0.002
8426	0.002
6973	0.001
6974	0.003
6975	0.005
6976	0
9058	0
9057	0
6979	0.02
6981	0.003
6984	0.005
