## Supplementary material for "Finding genetic variants in plants without complete genomes": Dataset S1: kmers_pass_5percent_threshold_GEMMA_results.txt

chr	rs	ps	n_miss	allele1	allele0	af	l_mle	p_lrt
0	AAAAATAGAGTTAGTGAGGTCAACTTCAAGC_3	0	0	0	1	0.936	1.000000e+05	5.103175e-11
0	AAAATAGAGTTAGTGAGGTCAACTTCAAGCT_11	0	0	0	1	0.936	1.000000e+05	5.103175e-11
0	AAACCAAAAACCAAAATAGGAAATCAAAAAG_63	0	0	0	1	0.891	1.000000e+05	4.819825e-10
0	AAATAAAATATAATCAAAAAGTATGAAAAAA_1023	0	0	0	1	0.945	1.000000e+05	1.131508e-10
0	AAATAGAGTTAGTGAGGTCAACTTCAAGCTC_10	0	0	0	1	0.936	1.000000e+05	5.103175e-11
0	AACCAAAAACCAAAATAGGAAATCAAAAAGA_59	0	0	0	1	0.891	1.000000e+05	4.819825e-10
0	AACGAAGAAAAATAGAGTTAGTGAGGTCAAC_34	0	0	0	1	0.945	1.000000e+05	1.296698e-10
0	AACTCTATTTTTCTTCGTTAGACTATAGAGT_20	0	0	0	1	0.945	1.000000e+05	1.296698e-10
0	AAGAAAAATAGAGTTAGTGAGGTCAACTTCA_2	0	0	0	1	0.936	1.000000e+05	5.103175e-11
0	AAGTTGACCTCACTAACTCTATTTTTCTTCG_8	0	0	0	1	0.936	1.000000e+05	5.103175e-11
0	AATAAAATATAATCAAAAAGTATGAAAAAAA_1024	0	0	0	1	0.945	1.000000e+05	1.131508e-10
0	AATAGAAACCAAAAACCAAAATAGGAAATCA_54	0	0	0	1	0.891	1.000000e+05	4.819825e-10
0	AATAGAGTTAGTGAGGTCAACTTCAAGCTCA_7	0	0	0	1	0.936	1.000000e+05	5.103175e-11
0	AATAGTGGTTAGTTTTTTTTGGGGTAAAAGT_848	0	0	0	1	0.945	1.000000e+05	4.586490e-11
0	AATCTTTTTGATTTCCTATTTTGGTTTTTGG_61	0	0	0	1	0.891	1.000000e+05	4.819825e-10
0	AATGTACTTGCATGCACTATTTGGAAATACA_626	0	0	0	1	0.055	1.000000e+05	2.177516e-10
0	ACACTAACCAGCCTTCTTTTTGCTTCTCAAG_201	0	0	0	1	0.945	1.000000e+05	1.485182e-10
0	ACCAAAAACCAAAATAGGAAATCAAAAAGAT_57	0	0	0	1	0.891	1.000000e+05	4.819825e-10
0	ACCTCACTAACTCTATTTTTCTTCGTTAGAC_26	0	0	0	1	0.945	1.000000e+05	1.296698e-10
0	ACCTGAGCTTGAAGTTGACCTCACTAACTCT_1	0	0	0	1	0.936	1.000000e+05	5.103175e-11
0	ACGAAGAAAAATAGAGTTAGTGAGGTCAACT_6	0	0	0	1	0.936	1.000000e+05	5.103175e-11
0	ACTAACTCTATTTTTCTTCGTTAGACTATAG_23	0	0	0	1	0.945	1.000000e+05	1.296698e-10
0	ACTCTATTTTTCTTCGTTAGACTATAGAGTC_32	0	0	0	1	0.945	1.000000e+05	1.296698e-10
0	AGAAAAATAGAGTTAGTGAGGTCAACTTCAA_5	0	0	0	1	0.936	1.000000e+05	5.103175e-11
0	AGAAACCAAAAACCAAAATAGGAAATCAAAA_56	0	0	0	1	0.891	1.000000e+05	4.819825e-10
0	AGAAATATAGTAGGTTATAAGGAAAAGCTTA_37	0	0	0	1	0.055	1.000000e+05	4.132709e-10
0	AGACTCTATAGTCTAACGAAGAAAAATAGAG_30	0	0	0	1	0.945	1.000000e+05	1.296698e-10
0	AGTATATGTGGTGCATTAGTGCATACATTAT_112	0	0	0	1	0.945	1.000000e+05	2.327134e-10
0	AGTCTAACGAAGAAAAATAGAGTTAGTGAGG_19	0	0	0	1	0.945	1.000000e+05	1.296698e-10
0	ATAATAGAAACCAAAAACCAAAATAGGAAAT_58	0	0	0	1	0.891	1.000000e+05	4.819825e-10
0	ATAGAAACCAAAAACCAAAATAGGAAATCAA_62	0	0	0	1	0.891	1.000000e+05	4.819825e-10
0	ATAGACTCTATAGTCTAACGAAGAAAAATAG_31	0	0	0	1	0.945	1.000000e+05	1.296698e-10
0	ATAGAGTTAGTGAGGTCAACTTCAAGCTCAG_4	0	0	0	1	0.936	1.000000e+05	5.103175e-11
0	ATAGTCTAACGAAGAAAAATAGAGTTAGTGA_29	0	0	0	1	0.945	1.000000e+05	1.296698e-10
0	ATAGTGGTTAGTTTTTTTTGGGGTAAAAGTA_847	0	0	0	1	0.945	1.000000e+05	4.586490e-11
0	ATGAGACGCCGTGAGAAAGAGCAGGATAATC_1026	0	0	0	1	0.055	1.000000e+05	1.131508e-10
0	ATGTACTTGCATGCACTATTTGGAAATACAA_625	0	0	0	1	0.055	1.000000e+05	2.177516e-10
0	ATTATCCTGCTCTTTCTCACGGCGTCTCATC_1025	0	0	0	1	0.055	1.000000e+05	1.131508e-10
0	ATTTCCAAATAGTGCATGCAAGTACATTAGC_114	0	0	0	1	0.064	1.000000e+05	2.766560e-11
0	CACTAACTCTATTTTTCTTCGTTAGACTATA_18	0	0	0	1	0.945	1.000000e+05	1.296698e-10
0	CAGCAGTAACATTGCATCTATTGGCCGCATC_130	0	0	0	1	0.055	1.000000e+05	3.390280e-10
0	CAGTAACATTGCATCTATTGGCCGCATCGCA_131	0	0	0	1	0.055	1.000000e+05	3.390280e-10
0	CATAACCTGAACGGGTATGAGTTTAAGTTAG_35	0	0	0	1	0.055	1.000000e+05	4.044991e-10
0	CATTGCATCTATTGGCCGCATCGCAATCCAG_140	0	0	0	1	0.055	1.000000e+05	3.015427e-10
0	CCTATAATCCAAAGAGATTATCCTTAAATGC_36	0	0	0	1	0.055	1.000000e+05	2.423036e-10
0	CCTGAGCTTGAAGTTGACCTCACTAACTCTA_12	0	0	0	1	0.936	1.000000e+05	5.103175e-11
0	CTAACGAAGAAAAATAGAGTTAGTGAGGTCA_17	0	0	0	1	0.945	1.000000e+05	1.296698e-10
0	CTAACTCTATTTTTCTTCGTTAGACTATAGA_33	0	0	0	1	0.945	1.000000e+05	1.296698e-10
0	CTAATGTACTTGCATGCACTATTTGGAAATA_115	0	0	0	1	0.064	1.000000e+05	2.766560e-11
0	CTACTCCAAACACTAACCAACCTTCTTCTAG_64	0	0	0	1	0.909	1.000000e+05	2.606594e-11
0	CTCACTAACTCTATTTTTCTTCGTTAGACTA_24	0	0	0	1	0.945	1.000000e+05	1.296698e-10
0	CTCCTTGAAGTTCTGTTGAGGCTCAGCTACA_15	0	0	0	1	0.055	1.000000e+05	7.381279e-11
0	CTCTATAGTCTAACGAAGAAAAATAGAGTTA_21	0	0	0	1	0.945	1.000000e+05	1.296698e-10
0	CTTGAAGTTGACCTCACTAACTCTATTTTTC_13	0	0	0	1	0.936	1.000000e+05	5.103175e-11
0	CTTTTACCCCAAAAAAAACTAACCACTATTC_846	0	0	0	1	0.945	1.000000e+05	4.586490e-11
0	GAAACCAAAAACCAAAATAGGAAATCAAAAA_53	0	0	0	1	0.891	1.000000e+05	4.819825e-10
0	GAAATATAGTAGGTTATAAGGAAAAGCTTAC_38	0	0	0	1	0.055	1.000000e+05	4.132709e-10
0	GAAGAAAAATAGAGTTAGTGAGGTCAACTTC_9	0	0	0	1	0.936	1.000000e+05	5.103175e-11
0	GACCTCACTAACTCTATTTTTCTTCGTTAGA_22	0	0	0	1	0.945	1.000000e+05	1.296698e-10
0	GATAGACTCTATAGTCTAACGAAGAAAAATA_28	0	0	0	1	0.945	1.000000e+05	1.296698e-10
0	GATTTCCTATTTTGGTTTTTGGTTTCTATTA_60	0	0	0	1	0.891	1.000000e+05	4.819825e-10
0	GTAGCTGAGCCTCAACAGAACTTCAAGGAGA_16	0	0	0	1	0.055	1.000000e+05	7.381279e-11
0	GTATTTCCAAATAGTGCATGCAAGTACATTA_116	0	0	0	1	0.064	1.000000e+05	2.766560e-11
0	GTTGTATTTCCAAATAGTGCATGCAAGTACA_624	0	0	0	1	0.055	1.000000e+05	2.177516e-10
0	TAACGAAGAAAAATAGAGTTAGTGAGGTCAA_27	0	0	0	1	0.945	1.000000e+05	1.296698e-10
0	TAGAAACCAAAAACCAAAATAGGAAATCAAA_52	0	0	0	1	0.891	1.000000e+05	4.819825e-10
0	TAGACTCTATAGTCTAACGAAGAAAAATAGA_25	0	0	0	1	0.945	1.000000e+05	1.296698e-10
0	TAGCTGAGCCTCAACAGAACTTCAAGGAGAA_14	0	0	0	1	0.055	1.000000e+05	7.381279e-11
0	TATAATAGAAACCAAAAACCAAAATAGGAAA_55	0	0	0	1	0.891	1.000000e+05	4.819825e-10
