## Supplementary material for "Finding genetic variants in plants without complete genomes": Dataset S1: kmers_pass_10percent_threshold_GEMMA_results.txt

chr	rs	ps	n_miss	allele1	allele0	af	l_mle	p_lrt
0	AAAAATAGAGTTAGTGAGGTCAACTTCAAGC_3	0	0	0	1	0.936	1.000000e+05	5.103175e-11
0	AAAATAGAGTTAGTGAGGTCAACTTCAAGCT_11	0	0	0	1	0.936	1.000000e+05	5.103175e-11
0	AAAATAGGTATAAATGTTGTCTAAACACCCT_698	0	0	0	1	0.936	1.000000e+05	1.046546e-09
0	AAACAGTCGTAGAAGAATCCCTCGTACAGAG_467	0	0	0	1	0.936	1.000000e+05	5.998824e-10
0	AAACCAAAAACCAAAATAGGAAATCAAAAAG_63	0	0	0	1	0.891	1.000000e+05	4.819825e-10
0	AAACGAATAAGTACTTGAACTTTTGTTGTGC_41	0	0	0	1	0.055	1.000000e+05	6.746376e-10
0	AAAGAATTTCACTATTCTTATACATTTATTC_412	0	0	0	1	0.064	1.000000e+05	2.983257e-09
0	AAATAAAATATAATCAAAAAGTATGAAAAAA_1023	0	0	0	1	0.945	1.000000e+05	1.131508e-10
0	AAATAGAGTTAGTGAGGTCAACTTCAAGCTC_10	0	0	0	1	0.936	1.000000e+05	5.103175e-11
0	AAATAGGTATAAATGTTGTCTAAACACCCTT_700	0	0	0	1	0.936	1.000000e+05	1.046546e-09
0	AAATGTATAAGAATAGTGAAATTCTTTGAGT_417	0	0	0	1	0.064	1.000000e+05	2.983257e-09
0	AAATGTTGTCTAAACACCCTTAATCCATCTG_684	0	0	0	1	0.936	1.000000e+05	1.046546e-09
0	AACAATGTGGGACATTAAACAGAATGCTTAT_125	0	0	0	1	0.073	1.000000e+05	2.794831e-09
0	AACACTGCATTGTATAAATTTGTGTCATATG_149	0	0	0	1	0.055	1.000000e+05	5.827059e-10
0	AACAGTCGTAGAAGAATCCCTCGTACAGAGT_464	0	0	0	1	0.936	1.000000e+05	5.998824e-10
0	AACATCTATACACACTCAAAGAATTTCACTA_409	0	0	0	1	0.064	1.000000e+05	2.983257e-09
0	AACCAAAAACCAAAATAGGAAATCAAAAAGA_59	0	0	0	1	0.891	1.000000e+05	4.819825e-10
0	AACCATAAGAAACAGTCGTAGAAGAATCCCT_475	0	0	0	1	0.936	1.000000e+05	5.998824e-10
0	AACGAAGAAAAATAGAGTTAGTGAGGTCAAC_34	0	0	0	1	0.945	1.000000e+05	1.296698e-10
0	AACTCCGAAAGAGCATTTCTCGGGGTTTAGG_104	0	0	0	1	0.945	1.000000e+05	2.811862e-09
0	AACTCTATTTTTCTTCGTTAGACTATAGAGT_20	0	0	0	1	0.945	1.000000e+05	1.296698e-10
0	AAGAAAAATAGAGTTAGTGAGGTCAACTTCA_2	0	0	0	1	0.936	1.000000e+05	5.103175e-11
0	AAGAAACAGTCGTAGAAGAATCCCTCGTACA_471	0	0	0	1	0.936	1.000000e+05	5.998824e-10
0	AAGAATAGTGAAATTCTTTGAGTGTGTATAG_411	0	0	0	1	0.064	1.000000e+05	2.983257e-09
0	AAGAATTTCACTATTCTTATACATTTATTCA_416	0	0	0	1	0.064	1.000000e+05	2.983257e-09
0	AAGCAAGTTTTGTTGGTTTTAGCTTCTTTTA_66	0	0	0	1	0.945	1.000000e+05	1.845043e-09
0	AAGCCTAAGGGTTTCACATTGAACTGTTAGA_545	0	0	0	1	0.945	1.000000e+05	2.947403e-09
0	AAGCTATACCAAAAAGAGCTTCCAACTACAC_73	0	0	0	1	0.109	1.000000e+05	5.455359e-10
0	AAGTTGACCTCACTAACTCTATTTTTCTTCG_8	0	0	0	1	0.936	1.000000e+05	5.103175e-11
0	AATAAAATATAATCAAAAAGTATGAAAAAAA_1024	0	0	0	1	0.945	1.000000e+05	1.131508e-10
0	AATAAATGTATAAGAATAGTGAAATTCTTTG_402	0	0	0	1	0.064	1.000000e+05	2.983257e-09
0	AATAGAAACCAAAAACCAAAATAGGAAATCA_54	0	0	0	1	0.891	1.000000e+05	4.819825e-10
0	AATAGAGTTAGTGAGGTCAACTTCAAGCTCA_7	0	0	0	1	0.936	1.000000e+05	5.103175e-11
0	AATAGGTATAAATGTTGTCTAAACACCCTTA_695	0	0	0	1	0.936	1.000000e+05	1.046546e-09
0	AATAGTGAAATTCTTTGAGTGTGTATAGATG_414	0	0	0	1	0.064	1.000000e+05	2.983257e-09
0	AATAGTGGTTAGTTTTTTTTGGGGTAAAAGT_848	0	0	0	1	0.945	1.000000e+05	4.586490e-11
0	AATCATGATTTCATAAAAAACTATCGTAATC_423	0	0	0	1	0.055	1.000000e+05	2.701499e-09
0	AATCTTTTTGATTTCCTATTTTGGTTTTTGG_61	0	0	0	1	0.891	1.000000e+05	4.819825e-10
0	AATGAAATTCACATCCTTTTATCTAAAAGTA_70	0	0	0	1	0.055	1.000000e+05	1.635390e-09
0	AATGTACTTGCATGCACTATTTGGAAATACA_626	0	0	0	1	0.055	1.000000e+05	2.177516e-10
0	AATGTATAAGAATAGTGAAATTCTTTGAGTG_415	0	0	0	1	0.064	1.000000e+05	2.983257e-09
0	AATGTGGGACATTAAACAGAATGCTTATAAA_128	0	0	0	1	0.073	1.000000e+05	2.794831e-09
0	AATGTTGTCTAAACACCCTTAATCCATCTGT_694	0	0	0	1	0.936	1.000000e+05	1.046546e-09
0	AATTGAATCTAATCGGAGCTCAATTTCATAA_120	0	0	0	1	0.936	1.000000e+05	1.428678e-09
0	AATTTCACTATTCTTATACATTTATTCAACC_396	0	0	0	1	0.064	1.000000e+05	2.983257e-09
0	ACAATGTGGGACATTAAACAGAATGCTTATA_127	0	0	0	1	0.073	1.000000e+05	2.794831e-09
0	ACACAAATTTATACAATGCAGTGTTCGTCTA_152	0	0	0	1	0.055	1.000000e+05	5.827059e-10
0	ACACACTCAAAGAATTTCACTATTCTTATAC_413	0	0	0	1	0.064	1.000000e+05	2.983257e-09
0	ACACCACGATAAGGTAATTTATATTCATATA_45	0	0	0	1	0.055	1.000000e+05	6.746376e-10
0	ACACTAACCAGCCTTCTTTTTGCTTCTCAAG_201	0	0	0	1	0.945	1.000000e+05	1.485182e-10
0	ACACTCAAAGAATTTCACTATTCTTATACAT_406	0	0	0	1	0.064	1.000000e+05	2.983257e-09
0	ACACTGCATTGTATAAATTTGTGTCATATGC_154	0	0	0	1	0.055	1.000000e+05	5.827059e-10
0	ACAGTCGTAGAAGAATCCCTCGTACAGAGTA_468	0	0	0	1	0.936	1.000000e+05	5.998824e-10
0	ACATCTATACACACTCAAAGAATTTCACTAT_397	0	0	0	1	0.064	1.000000e+05	2.983257e-09
0	ACCAAAAACCAAAATAGGAAATCAAAAAGAT_57	0	0	0	1	0.891	1.000000e+05	4.819825e-10
0	ACCAACGAAAAATATGGAAAAGTACTAGGAC_65	0	0	0	1	0.055	1.000000e+05	2.568611e-09
0	ACCACGATAAGGTAATTTATATTCATATACC_47	0	0	0	1	0.055	1.000000e+05	6.746376e-10
0	ACCATAAGAAACAGTCGTAGAAGAATCCCTC_463	0	0	0	1	0.936	1.000000e+05	5.998824e-10
0	ACCTCACTAACTCTATTTTTCTTCGTTAGAC_26	0	0	0	1	0.945	1.000000e+05	1.296698e-10
0	ACCTGAGCTTGAAGTTGACCTCACTAACTCT_1	0	0	0	1	0.936	1.000000e+05	5.103175e-11
0	ACGAACACTGCATTGTATAAATTTGTGTCAT_156	0	0	0	1	0.055	1.000000e+05	5.827059e-10
0	ACGAAGAAAAATAGAGTTAGTGAGGTCAACT_6	0	0	0	1	0.936	1.000000e+05	5.103175e-11
0	ACGAGGGATTCTTCTACGACTGTTTCTTATG_476	0	0	0	1	0.936	1.000000e+05	5.998824e-10
0	ACGATAAGGTAATTTATATTCATATACCATC_40	0	0	0	1	0.055	1.000000e+05	6.746376e-10
0	ACGGAGTGGATGGGCTGGTGACGGCCCGAGG_680	0	0	0	1	0.936	1.000000e+05	1.046546e-09
0	ACTAACTCTATTTTTCTTCGTTAGACTATAG_23	0	0	0	1	0.945	1.000000e+05	1.296698e-10
0	ACTCTATTTTTCTTCGTTAGACTATAGAGTC_32	0	0	0	1	0.945	1.000000e+05	1.296698e-10
0	AGAAAAATAGAGTTAGTGAGGTCAACTTCAA_5	0	0	0	1	0.936	1.000000e+05	5.103175e-11
0	AGAAACAGTCGTAGAAGAATCCCTCGTACAG_474	0	0	0	1	0.936	1.000000e+05	5.998824e-10
0	AGAAACCAAAAACCAAAATAGGAAATCAAAA_56	0	0	0	1	0.891	1.000000e+05	4.819825e-10
0	AGAAATATAGTAGGTTATAAGGAAAAGCTTA_37	0	0	0	1	0.055	1.000000e+05	4.132709e-10
0	AGAATAGTGAAATTCTTTGAGTGTGTATAGA_399	0	0	0	1	0.064	1.000000e+05	2.983257e-09
0	AGAATTTCACTATTCTTATACATTTATTCAA_410	0	0	0	1	0.064	1.000000e+05	2.983257e-09
0	AGACAACACTTATATCCATTTTGTCTCAAAA_164	0	0	0	1	0.936	1.000000e+05	5.830331e-10
0	AGACGAACACTGCATTGTATAAATTTGTGTC_160	0	0	0	1	0.055	1.000000e+05	5.827059e-10
0	AGACTCTATAGTCTAACGAAGAAAAATAGAG_30	0	0	0	1	0.945	1.000000e+05	1.296698e-10
0	AGATGGATTAAGGGTGTTTAGACAACATTTA_681	0	0	0	1	0.936	1.000000e+05	1.046546e-09
0	AGCAAGTTTTGTTGGTTTTAGCTTCTTTTAG_67	0	0	0	1	0.945	1.000000e+05	1.845043e-09
0	AGCCTAAGGGTTTCACATTGAACTGTTAGAG_544	0	0	0	1	0.945	1.000000e+05	2.947403e-09
0	AGCTTGTCTCAAAGTCAAAACAATTACCCCA_75	0	0	0	1	0.073	1.000000e+05	2.953279e-09
0	AGGTATAAATGTTGTCTAAACACCCTTAATC_683	0	0	0	1	0.936	1.000000e+05	1.046546e-09
0	AGGTTGGACTAGGTTTGAAAACGGGATCCAG_571	0	0	0	1	0.073	1.000000e+05	1.766954e-09
0	AGTATATGTGGTGCATTAGTGCATACATTAT_112	0	0	0	1	0.945	1.000000e+05	2.327134e-10
0	AGTCGTAGAAGAATCCCTCGTACAGAGTATA_473	0	0	0	1	0.936	1.000000e+05	5.998824e-10
0	AGTCTAACGAAGAAAAATAGAGTTAGTGAGG_19	0	0	0	1	0.945	1.000000e+05	1.296698e-10
0	ATAAATGTATAAGAATAGTGAAATTCTTTGA_403	0	0	0	1	0.064	1.000000e+05	2.983257e-09
0	ATAAATGTTGTCTAAACACCCTTAATCCATC_687	0	0	0	1	0.936	1.000000e+05	1.046546e-09
0	ATAAGAAACAGTCGTAGAAGAATCCCTCGTA_478	0	0	0	1	0.936	1.000000e+05	5.998824e-10
0	ATAAGAATAGTGAAATTCTTTGAGTGTGTAT_407	0	0	0	1	0.064	1.000000e+05	2.983257e-09
0	ATAATAGAAACCAAAAACCAAAATAGGAAAT_58	0	0	0	1	0.891	1.000000e+05	4.819825e-10
0	ATACTCTGTACGAGGGATTCTTCTACGACTG_469	0	0	0	1	0.936	1.000000e+05	5.998824e-10
0	ATAGAAACCAAAAACCAAAATAGGAAATCAA_62	0	0	0	1	0.891	1.000000e+05	4.819825e-10
0	ATAGACTCTATAGTCTAACGAAGAAAAATAG_31	0	0	0	1	0.945	1.000000e+05	1.296698e-10
0	ATAGAGTTAGTGAGGTCAACTTCAAGCTCAG_4	0	0	0	1	0.936	1.000000e+05	5.103175e-11
0	ATAGGTATAAATGTTGTCTAAACACCCTTAA_690	0	0	0	1	0.936	1.000000e+05	1.046546e-09
0	ATAGTCTAACGAAGAAAAATAGAGTTAGTGA_29	0	0	0	1	0.945	1.000000e+05	1.296698e-10
0	ATAGTGGTTAGTTTTTTTTGGGGTAAAAGTA_847	0	0	0	1	0.945	1.000000e+05	4.586490e-11
0	ATATGAATATAAATTACCTTATCGTGGTGTA_44	0	0	0	1	0.055	1.000000e+05	6.746376e-10
0	ATATGACACAAATTTATACAATGCAGTGTTC_157	0	0	0	1	0.055	1.000000e+05	5.827059e-10
0	ATATGTAGCGGTTATGTACAAATTTTTCGTG_163	0	0	0	1	0.927	1.000000e+05	1.656413e-09
0	ATCTATACACACTCAAAGAATTTCACTATTC_400	0	0	0	1	0.064	1.000000e+05	2.983257e-09
0	ATGAAATTGAGCTCCGATTAGATTCAATTCA_121	0	0	0	1	0.936	1.000000e+05	1.428678e-09
0	ATGAATATAAATTACCTTATCGTGGTGTAGC_43	0	0	0	1	0.055	1.000000e+05	6.746376e-10
0	ATGAGACGCCGTGAGAAAGAGCAGGATAATC_1026	0	0	0	1	0.055	1.000000e+05	1.131508e-10
0	ATGGATTAAGGGTGTTTAGACAACATTTATA_696	0	0	0	1	0.936	1.000000e+05	1.046546e-09
0	ATGGTATATGAATATAAATTACCTTATCGTG_49	0	0	0	1	0.055	1.000000e+05	6.746376e-10
0	ATGTACTTGCATGCACTATTTGGAAATACAA_625	0	0	0	1	0.055	1.000000e+05	2.177516e-10
0	ATGTGGGACATTAAACAGAATGCTTATAAAA_126	0	0	0	1	0.073	1.000000e+05	2.794831e-09
0	ATGTTGTCTAAACACCCTTAATCCATCTGTA_692	0	0	0	1	0.936	1.000000e+05	1.046546e-09
0	ATTAAGGGTGTTTAGACAACATTTATACCTA_689	0	0	0	1	0.936	1.000000e+05	1.046546e-09
0	ATTATCCTGCTCTTTCTCACGGCGTCTCATC_1025	0	0	0	1	0.055	1.000000e+05	1.131508e-10
0	ATTGAATCTAATCGGAGCTCAATTTCATAAC_117	0	0	0	1	0.936	1.000000e+05	1.428678e-09
0	ATTGTATAAATTTGTGTCATATGCGAAGAAA_148	0	0	0	1	0.055	1.000000e+05	5.827059e-10
0	ATTTCCAAATAGTGCATGCAAGTACATTAGC_114	0	0	0	1	0.064	1.000000e+05	2.766560e-11
0	CAATGTGGGACATTAAACAGAATGCTTATAA_124	0	0	0	1	0.073	1.000000e+05	2.794831e-09
0	CACAACAAAAGTTCAAGTACTTATTCGTTTC_48	0	0	0	1	0.055	1.000000e+05	6.746376e-10
0	CACACTCAAAGAATTTCACTATTCTTATACA_398	0	0	0	1	0.064	1.000000e+05	2.983257e-09
0	CACCACGATAAGGTAATTTATATTCATATAC_42	0	0	0	1	0.055	1.000000e+05	6.746376e-10
0	CACGTTCTTTTCTTAGCGATGTGGGACTTCG_71	0	0	0	1	0.055	1.000000e+05	2.156803e-09
0	CACTAACTCTATTTTTCTTCGTTAGACTATA_18	0	0	0	1	0.945	1.000000e+05	1.296698e-10
0	CACTGCATTGTATAAATTTGTGTCATATGCG_153	0	0	0	1	0.055	1.000000e+05	5.827059e-10
0	CAGCAGTAACATTGCATCTATTGGCCGCATC_130	0	0	0	1	0.055	1.000000e+05	3.390280e-10
0	CAGTAACATTGCATCTATTGGCCGCATCGCA_131	0	0	0	1	0.055	1.000000e+05	3.390280e-10
0	CATAACCTGAACGGGTATGAGTTTAAGTTAG_35	0	0	0	1	0.055	1.000000e+05	4.044991e-10
0	CATCTACATTGACTTATATTAAAACAACCGA_200	0	0	0	1	0.945	1.000000e+05	8.540596e-10
0	CATTGCATCTATTGGCCGCATCGCAATCCAG_140	0	0	0	1	0.055	1.000000e+05	3.015427e-10
0	CATTGTATAAATTTGTGTCATATGCGAAGAA_161	0	0	0	1	0.055	1.000000e+05	5.827059e-10
0	CCACGATAAGGTAATTTATATTCATATACCA_51	0	0	0	1	0.055	1.000000e+05	6.746376e-10
0	CCATAAGAAACAGTCGTAGAAGAATCCCTCG_477	0	0	0	1	0.936	1.000000e+05	5.998824e-10
0	CCCTCGGGCCGTCACCAGCCCATCCACTCCG_685	0	0	0	1	0.936	1.000000e+05	1.046546e-09
0	CCTATAATCCAAAGAGATTATCCTTAAATGC_36	0	0	0	1	0.055	1.000000e+05	2.423036e-10
0	CCTGAGCTTGAAGTTGACCTCACTAACTCTA_12	0	0	0	1	0.936	1.000000e+05	5.103175e-11
0	CGAACACTGCATTGTATAAATTTGTGTCATA_155	0	0	0	1	0.055	1.000000e+05	5.827059e-10
0	CGGGCCGTCACCAGCCCATCCACTCCGTCAA_693	0	0	0	1	0.936	1.000000e+05	1.046546e-09
0	CGGTTGTTTTAATATAAGTCAATGTAGATGA_199	0	0	0	1	0.945	1.000000e+05	8.540596e-10
0	CTAACAGTTCAATGTGAAACCCTTAGGCTTC_546	0	0	0	1	0.945	1.000000e+05	2.947403e-09
0	CTAACGAAGAAAAATAGAGTTAGTGAGGTCA_17	0	0	0	1	0.945	1.000000e+05	1.296698e-10
0	CTAACTCTATTTTTCTTCGTTAGACTATAGA_33	0	0	0	1	0.945	1.000000e+05	1.296698e-10
0	CTAATGTACTTGCATGCACTATTTGGAAATA_115	0	0	0	1	0.064	1.000000e+05	2.766560e-11
0	CTACACCACGATAAGGTAATTTATATTCATA_50	0	0	0	1	0.055	1.000000e+05	6.746376e-10
0	CTACTCCAAACACTAACCAACCTTCTTCTAG_64	0	0	0	1	0.909	1.000000e+05	2.606594e-11
0	CTATACTCTGTACGAGGGATTCTTCTACGAC_470	0	0	0	1	0.936	1.000000e+05	5.998824e-10
0	CTCAAAGAATTTCACTATTCTTATACATTTA_401	0	0	0	1	0.064	1.000000e+05	2.983257e-09
0	CTCACTAACTCTATTTTTCTTCGTTAGACTA_24	0	0	0	1	0.945	1.000000e+05	1.296698e-10
0	CTCCCTCGGGCCGTCACCAGCCCATCCACTC_682	0	0	0	1	0.936	1.000000e+05	1.046546e-09
0	CTCCTTGAAGTTCTGTTGAGGCTCAGCTACA_15	0	0	0	1	0.055	1.000000e+05	7.381279e-11
0	CTCGGGCCGTCACCAGCCCATCCACTCCGTC_691	0	0	0	1	0.936	1.000000e+05	1.046546e-09
0	CTCTATAGTCTAACGAAGAAAAATAGAGTTA_21	0	0	0	1	0.945	1.000000e+05	1.296698e-10
0	CTGAATTGAATCTAATCGGAGCTCAATTTCA_118	0	0	0	1	0.936	1.000000e+05	1.428678e-09
0	CTGCATTGTATAAATTTGTGTCATATGCGAA_159	0	0	0	1	0.055	1.000000e+05	5.827059e-10
0	CTTCGCATATGACACAAATTTATACAATGCA_150	0	0	0	1	0.055	1.000000e+05	5.827059e-10
0	CTTGAAGTTGACCTCACTAACTCTATTTTTC_13	0	0	0	1	0.936	1.000000e+05	5.103175e-11
0	CTTTTACCCCAAAAAAAACTAACCACTATTC_846	0	0	0	1	0.945	1.000000e+05	4.586490e-11
0	CTTTTGAGACAAAATGGATATAAGTGTTGTC_166	0	0	0	1	0.936	1.000000e+05	5.830331e-10
0	GAAACAGTCGTAGAAGAATCCCTCGTACAGA_465	0	0	0	1	0.936	1.000000e+05	5.998824e-10
0	GAAACCAAAAACCAAAATAGGAAATCAAAAA_53	0	0	0	1	0.891	1.000000e+05	4.819825e-10
0	GAAATATAGTAGGTTATAAGGAAAAGCTTAC_38	0	0	0	1	0.055	1.000000e+05	4.132709e-10
0	GAAGAAAAATAGAGTTAGTGAGGTCAACTTC_9	0	0	0	1	0.936	1.000000e+05	5.103175e-11
0	GAAGCTATACCAAAAAGAGCTTCCAACTACA_72	0	0	0	1	0.109	1.000000e+05	5.455359e-10
0	GAATATAAATTACCTTATCGTGGTGTAGCAC_46	0	0	0	1	0.055	1.000000e+05	6.746376e-10
0	GAATTGAATCTAATCGGAGCTCAATTTCATA_119	0	0	0	1	0.936	1.000000e+05	1.428678e-09
0	GAATTTCACTATTCTTATACATTTATTCAAC_404	0	0	0	1	0.064	1.000000e+05	2.983257e-09
0	GACAACAACAACAAGTATAAGATTGTGGTCA_356	0	0	0	1	0.055	1.000000e+05	1.213288e-09
0	GACCACAATCTTATACTTGTTGTTGTTGTCA_355	0	0	0	1	0.055	1.000000e+05	1.213288e-09
0	GACCTCACTAACTCTATTTTTCTTCGTTAGA_22	0	0	0	1	0.945	1.000000e+05	1.296698e-10
0	GACGAACACTGCATTGTATAAATTTGTGTCA_158	0	0	0	1	0.055	1.000000e+05	5.827059e-10
0	GATAGACTCTATAGTCTAACGAAGAAAAATA_28	0	0	0	1	0.945	1.000000e+05	1.296698e-10
0	GATTTCCTATTTTGGTTTTTGGTTTCTATTA_60	0	0	0	1	0.891	1.000000e+05	4.819825e-10
0	GCATTGTATAAATTTGTGTCATATGCGAAGA_151	0	0	0	1	0.055	1.000000e+05	5.827059e-10
0	GCCTAAGGGTTTCACATTGAACTGTTAGAGC_547	0	0	0	1	0.945	1.000000e+05	2.947403e-09
0	GGAGTGGATGGGCTGGTGACGGCCCGAGGGA_697	0	0	0	1	0.936	1.000000e+05	1.046546e-09
0	GGCCGTCACCAGCCCATCCACTCCGTCAACC_688	0	0	0	1	0.936	1.000000e+05	1.046546e-09
0	GGGCCGTCACCAGCCCATCCACTCCGTCAAC_686	0	0	0	1	0.936	1.000000e+05	1.046546e-09
0	GGTTGTTTTAATATAAGTCAATGTAGATGAA_197	0	0	0	1	0.945	1.000000e+05	8.540596e-10
0	GTACGAGGGATTCTTCTACGACTGTTTCTTA_466	0	0	0	1	0.936	1.000000e+05	5.998824e-10
0	GTAGCTGAGCCTCAACAGAACTTCAAGGAGA_16	0	0	0	1	0.055	1.000000e+05	7.381279e-11
0	GTATTTCCAAATAGTGCATGCAAGTACATTA_116	0	0	0	1	0.064	1.000000e+05	2.766560e-11
0	GTTGTATTTCCAAATAGTGCATGCAAGTACA_624	0	0	0	1	0.055	1.000000e+05	2.177516e-10
0	GTTGTTTTAATATAAGTCAATGTAGATGAAA_198	0	0	0	1	0.945	1.000000e+05	8.540596e-10
0	TAACAGTTCAATGTGAAACCCTTAGGCTTCA_543	0	0	0	1	0.945	1.000000e+05	2.947403e-09
0	TAACGAAGAAAAATAGAGTTAGTGAGGTCAA_27	0	0	0	1	0.945	1.000000e+05	1.296698e-10
0	TAAGAATAGTGAAATTCTTTGAGTGTGTATA_405	0	0	0	1	0.064	1.000000e+05	2.983257e-09
0	TACACACTCAAAGAATTTCACTATTCTTATA_408	0	0	0	1	0.064	1.000000e+05	2.983257e-09
0	TAGAAACCAAAAACCAAAATAGGAAATCAAA_52	0	0	0	1	0.891	1.000000e+05	4.819825e-10
0	TAGAAGAAGGTTGGTTAGTGTTTGGAGTAGA_113	0	0	0	1	0.891	1.000000e+05	1.120028e-09
0	TAGACAACACTTATATCCATTTTGTCTCAAA_167	0	0	0	1	0.936	1.000000e+05	5.830331e-10
0	TAGACTCTATAGTCTAACGAAGAAAAATAGA_25	0	0	0	1	0.945	1.000000e+05	1.296698e-10
0	TAGCTGAGCCTCAACAGAACTTCAAGGAGAA_14	0	0	0	1	0.055	1.000000e+05	7.381279e-11
0	TATAATAGAAACCAAAAACCAAAATAGGAAA_55	0	0	0	1	0.891	1.000000e+05	4.819825e-10
0	TCGGGCCGTCACCAGCCCATCCACTCCGTCA_699	0	0	0	1	0.936	1.000000e+05	1.046546e-09
0	TCGTAGAAGAATCCCTCGTACAGAGTATAGA_472	0	0	0	1	0.936	1.000000e+05	5.998824e-10
0	TGAATATAAATTACCTTATCGTGGTGTAGCA_39	0	0	0	1	0.055	1.000000e+05	6.746376e-10
0	TGAATCTAATCGGAGCTCAATTTCATAACAA_123	0	0	0	1	0.936	1.000000e+05	1.428678e-09
0	TGTTATGAAATTGAGCTCCGATTAGATTCAA_122	0	0	0	1	0.936	1.000000e+05	1.428678e-09
0	TTAGACAACACTTATATCCATTTTGTCTCAA_165	0	0	0	1	0.936	1.000000e+05	5.830331e-10
