## Supplementary material for "Finding genetic variants in plants without complete genomes": Dataset S1: original_phenotype_values.txt

accession_id	phenotype_value
6897	0
6988	0.056
8230	0.246
1	0.018
4	0.054
5	0.063
7	0
8	0.809
9	0.773
6898	0.549
8254	0
6994	0.035
8256	0.237
8258	0.651
8259	0.791
6899	0
6709	0.117
6900	0.326
6901	0.131
8264	0.269
7034	0
8266	0.001
5837	0.114
6903	0.021
6904	0.151
8231	0.248
8270	0
8271	0
7033	0
6905	0.003
6906	0.163
23	0.006
32	0
45	0.398
60	0.001
62	0.459
66	0
69	0.393
74	0.881
8274	0.873
8275	0
7071	0
6907	0.031
6908	0.113
77	0.337
7081	0.218
6909	0.009
6910	0
79	0.003
80	0.043
81	0.513
82	1.506
83	0
84	0.587
85	0.223
86	0.727
87	0
6911	1.88
88	0.016
89	0.249
8233	0.001
7098	0.809
8283	0.001
8284	0
8285	0.244
6008	0.024
6009	0.492
6913	1.145
6914	0
6016	0
6915	0.296
8290	0.259
6916	0.375
6917	0.467
6918	0
8215	0.777
8422	0.008
6919	0.098
8296	0.266
8297	0.503
6920	0.1
6921	0.692
8300	0.512
7149	0.36
8214	0.581
7461	0.013
8304	0
8235	0.013
8423	0.011
8306	0.342
6039	0
6923	0.121
6924	0.154
8310	0.001
8236	0.004
8311	0
8312	0
91	0.692
8313	0
8314	0
8420	0.486
8238	0.021
6926	0.628
6040	0.369
6927	0.281
6928	0.122
8239	0
6929	0.537
8240	0.014
6930	0.86
6931	0.253
94	0.014
96	0.165
8323	0
104	0.097
106	0.008
116	0
121	0.758
122	0.636
123	0
126	0.023
137	0.006
146	0
149	0.011
151	0.275
153	0.826
156	0.007
157	0.021
6932	0
8241	0
8242	0.04
8325	0.697
8326	0
8222	0
8430	0.116
6933	0.306
8329	0.36
6042	0.049
6043	0.108
6046	0.008
7520	0.479
7521	0.284
8334	0
8335	0.221
6936	1.139
159	0.118
160	0
162	0
163	0
165	0.621
166	0
167	0.011
168	0.114
170	0
173	0.974
174	0.123
175	0.319
178	1.022
179	0.119
183	0
184	0.023
185	0
186	0
187	0.034
188	0.904
190	0.029
191	0.006
194	0.029
196	0.026
198	0.105
200	0.141
201	0.863
202	0.631
203	0.134
204	0.008
205	0.013
206	0.106
207	0
208	0
210	0.539
212	0
213	0
214	0.768
215	0
216	0
217	0.256
219	0.02
222	0.149
223	0.113
224	0
225	0
227	0.023
228	0.521
229	0
230	0.493
231	1.248
8337	0
236	0.124
237	0
242	0.373
244	0.342
252	0.237
7522	0
6937	0
6938	0
6939	0
6940	0.022
7438	0.008
8343	0.009
7430	0.019
6942	0.266
6943	0
6944	0.035
7270	0.503
6945	0
7258	0
6064	0.369
7518	0.006
7519	0
6074	0.378
8351	0.342
6946	0
8353	0.809
257	0.27
258	0
259	0.516
261	0
262	0.357
263	0.006
8354	0.036
7296	0
8243	0.107
7507	0.121
7508	0.03
7300	0.384
7307	0.003
7526	0.126
7523	0.384
264	0.217
8213	0.119
6951	0
6956	0.009
6957	0
6958	0.898
8365	0.164
266	0.069
8366	0.113
8411	0.263
6959	0.232
6960	0.065
7317	0
7524	0.398
7525	0.628
269	0.003
7320	0.036
7515	0.277
7514	0.386
8374	0.031
7323	0.766
8247	0.527
8376	0.113
8378	0.373
7340	0.126
6961	0.759
8245	0.746
6962	0.36
6963	0.817
6964	0
6965	0.261
6966	0.006
6967	0.205
8386	0.001
8387	0
8388	0.011
8389	0.026
6968	0
6969	0
6243	0.643
273	0.013
275	0
277	0
278	0
280	0
281	0.261
282	0.078
283	0.169
287	0.159
288	0.013
290	0
291	0
292	0.144
293	0.001
295	0.011
296	0.001
297	0
298	0.027
302	0.131
306	0.126
309	0
310	0.659
311	0.297
314	0
316	0
318	0.641
320	0.123
321	0.016
322	0.616
323	0
326	0
327	0
328	0
329	0
331	0
332	0.487
334	0.126
335	0.138
337	0.503
338	0.006
339	0.016
340	0
341	0
343	0.901
346	0.16
347	0.102
348	0
349	0.005
355	0.014
357	0
359	0
360	0
361	0
363	0
364	0
366	0.527
367	0.026
368	0.006
369	0.199
371	0
372	0.001
374	0.155
375	0.172
377	0
378	0.027
379	0
380	0
385	0
387	0
388	0.016
389	0.016
6970	0.626
6971	0.396
7373	0
6972	0.266
8395	0
8426	0.117
6973	0.133
6974	0
6975	0.011
6976	0
6977	0.271
7516	0.148
7517	0.012
9058	0
8249	0.337
9057	0.259
390	0.368
391	1.176
392	0.017
393	0
394	0
395	0.249
396	0.246
6978	0.006
6979	0.721
100000	0.041
6980	0.498
6981	0
6982	0.326
6983	0.276
6984	0.032
6985	0.029
