## Supplementary material for "Finding genetic variants in plants without complete genomes": Dataset S1: snps_pass_5percent_threshold_GEMMA_results.txt

chr	rs	ps	n_miss	allele1	allele0	af	l_mle	p_lrt
1	.	9069015	5	C	A	0.114	1.000000e+05	2.205587e-08
1	.	9075083	3	G	C	0.103	1.000000e+05	4.060752e-08
1	.	10983934	18	T	C	0.054	1.000000e+05	4.108548e-08
1	.	16066842	55	T	C	0.073	1.000000e+05	4.905119e-09
1	.	19721005	50	G	T	0.083	1.000000e+05	7.484963e-11
1	.	19721021	43	A	G	0.090	1.000000e+05	1.374644e-09
1	.	19723594	7	A	G	0.068	1.000000e+05	3.635660e-09
1	.	19736595	35	C	T	0.067	1.000000e+05	1.717743e-10
1	.	19740607	4	A	T	0.075	1.000000e+05	8.542136e-08
1	.	19909552	50	A	G	0.050	1.000000e+05	1.939433e-09
1	.	21936162	52	T	A	0.052	1.000000e+05	1.349085e-08
1	.	21936193	50	C	A	0.050	1.000000e+05	1.167931e-08
1	.	21936195	55	A	G	0.055	1.000000e+05	1.377966e-08
1	.	24368608	18	C	T	0.087	1.000000e+05	6.339515e-09
1	.	25488060	10	A	T	0.060	1.000000e+05	3.912753e-08
2	.	768330	39	T	G	0.099	1.000000e+05	1.310918e-08
2	.	4717519	7	T	C	0.058	1.000000e+05	1.092302e-08
2	.	4950862	32	A	G	0.077	1.000000e+05	3.843281e-09
2	.	4955003	33	T	C	0.065	1.000000e+05	7.580478e-08
2	.	4957793	27	T	C	0.060	1.000000e+05	8.273656e-08
2	.	4957851	33	T	C	0.065	1.000000e+05	5.635127e-08
2	.	4960281	52	T	A	0.086	1.000000e+05	2.564200e-09
2	.	4964297	13	A	T	0.052	1.000000e+05	1.596465e-08
2	.	4968609	16	T	C	0.053	1.000000e+05	2.449989e-08
2	.	4968926	13	T	C	0.052	1.000000e+05	3.522053e-08
2	.	4969536	14	T	C	0.052	1.000000e+05	2.337525e-08
2	.	4970173	15	A	G	0.053	1.000000e+05	3.387565e-08
2	.	4971083	51	G	A	0.085	1.000000e+05	2.344277e-08
2	.	4971391	39	A	G	0.070	1.000000e+05	6.095611e-08
2	.	4971758	41	C	T	0.072	1.000000e+05	6.886180e-08
2	.	4971774	40	C	T	0.071	1.000000e+05	6.170507e-08
2	.	4971912	41	A	G	0.072	1.000000e+05	3.734098e-08
2	.	4988362	48	T	C	0.081	1.000000e+05	9.610962e-09
2	.	4988571	27	A	G	0.060	1.000000e+05	2.387137e-08
2	.	4989319	18	C	G	0.054	1.000000e+05	1.555481e-08
2	.	4989369	16	A	T	0.053	1.000000e+05	3.486686e-08
2	.	4991690	24	A	C	0.058	1.000000e+05	1.010024e-08
2	.	4991924	22	A	G	0.057	1.000000e+05	8.715852e-09
2	.	4991968	20	T	C	0.056	1.000000e+05	1.654646e-08
2	.	4992735	26	T	C	0.060	1.000000e+05	1.081250e-08
2	.	4994593	13	A	G	0.052	1.000000e+05	2.364027e-08
2	.	4994988	12	T	G	0.051	1.000000e+05	1.787416e-08
2	.	4995637	20	T	C	0.056	1.000000e+05	1.631303e-08
2	.	4995670	24	G	C	0.058	1.000000e+05	2.011698e-08
2	.	12293973	48	A	T	0.129	1.000000e+05	3.783185e-08
2	.	19268610	41	C	T	0.072	1.000000e+05	1.804434e-09
2	.	19268618	36	T	A	0.081	1.000000e+05	3.315392e-08
2	.	19489497	12	G	A	0.102	1.000000e+05	1.807066e-08
3	.	524558	13	A	G	0.072	1.000000e+05	4.752351e-09
3	.	12676153	55	A	T	0.055	1.000000e+05	3.026473e-08
3	.	13468018	51	T	C	0.051	1.000000e+05	1.918848e-08
3	.	13570739	51	A	T	0.051	1.000000e+05	2.328664e-08
3	.	17738846	14	G	A	0.052	1.000000e+05	4.026358e-10
3	.	17978759	5	T	C	0.057	1.000000e+05	3.026686e-08
3	.	20525645	10	A	T	0.100	1.000000e+05	1.386613e-09
3	.	20525646	6	G	T	0.135	1.000000e+05	9.295530e-08
3	.	20527581	17	G	T	0.097	1.000000e+05	1.131780e-08
4	.	2281569	7	T	C	0.068	1.000000e+05	4.059419e-08
4	.	4813907	55	A	C	0.055	1.000000e+05	5.213599e-08
4	.	4817023	34	C	A	0.053	1.000000e+05	7.462072e-08
4	.	6462104	37	C	A	0.055	1.000000e+05	1.776234e-08
4	.	8606195	11	C	A	0.061	1.000000e+05	4.365796e-08
5	.	6020897	2	G	A	0.056	1.000000e+05	2.419191e-08
5	.	6021482	6	A	G	0.058	1.000000e+05	2.599175e-08
5	.	6021496	6	C	T	0.058	1.000000e+05	2.075750e-08
5	.	6022104	6	A	C	0.058	1.000000e+05	2.155420e-08
5	.	6032142	7	T	G	0.058	1.000000e+05	3.615428e-08
5	.	16167148	10	C	T	0.070	1.000000e+05	2.553494e-09
5	.	16167151	13	T	G	0.062	1.000000e+05	8.809967e-10
5	.	16167152	10	C	T	0.070	1.000000e+05	7.049998e-08
5	.	17040570	17	T	A	0.065	1.000000e+05	8.383019e-08
5	.	19114593	36	A	C	0.095	1.000000e+05	1.952280e-08
