## Supplementary material for "Finding genetic variants in plants without complete genomes": Dataset S1: used_phenotype_values.txt

accession_id	phenotype_value
6897	0
8230	0.246
6898	0.549
8256	0.237
8258	0.651
8259	0.791
8264	0.269
5837	0.114
6903	0.021
6904	0.151
7033	0
7071	0
6907	0.031
6908	0.113
7081	0.218
6909	0.009
6911	1.88
88	0.016
8233	0.001
8283	0.001
8284	0
8285	0.244
6008	0.024
6009	0.492
6913	1.145
6915	0.296
8290	0.259
6918	0
8422	0.008
6919	0.098
8297	0.503
6920	0.1
8214	0.581
7461	0.013
8235	0.013
8306	0.342
6039	0
6923	0.121
6924	0.154
8236	0.004
8311	0
8312	0
8420	0.486
8238	0.021
6926	0.628
6040	0.369
6927	0.281
6929	0.537
8240	0.014
6931	0.253
6932	0
8241	0
8242	0.04
8326	0
8222	0
6933	0.306
6042	0.049
6043	0.108
7520	0.479
7521	0.284
8334	0
8335	0.221
159	0.118
8337	0
6938	0
6940	0.022
8343	0.009
7430	0.019
6943	0
6944	0.035
6945	0
7258	0
6074	0.378
8351	0.342
8354	0.036
7296	0
8243	0.107
7307	0.003
6951	0
6956	0.009
6957	0
6958	0.898
8365	0.164
8366	0.113
6959	0.232
6960	0.065
7525	0.628
7515	0.277
7514	0.386
7323	0.766
8376	0.113
6961	0.759
6963	0.817
6966	0.006
6967	0.205
8386	0.001
6969	0
6243	0.643
6971	0.396
7373	0
8426	0.117
6973	0.133
6974	0
6975	0.011
6976	0
9058	0
9057	0.259
6979	0.721
6981	0
6984	0.032
