## Supplementary material for "Finding genetic variants in plants without complete genomes": Dataset S1: original_phenotype_values.txt

accession_id	phenotype_value
6897	0
6988	0.095
8230	1.379
1	0
4	1.116
5	0.346
7	0.071
8	1.293
9	0.926
6898	0.848
8254	0.121
6994	0.308
8256	0.357
8258	1.314
8259	1.74
6899	0.412
6709	0.243
6900	1.319
6901	1.025
8264	0.532
7034	0
8266	0.14
5837	0.217
6903	0.058
6904	0.069
8231	0.746
8270	0.364
8271	0
7033	0.243
6905	0.382
6906	0.632
23	0.275
32	0.088
45	0.926
60	0.265
62	0.897
66	0
69	1.04
74	1.4
8274	1.371
8275	0.93
7071	0.107
6907	0.08
6908	0.85
77	0.428
7081	0.681
6909	0.011
6910	0.379
79	0.132
80	0.732
81	0.904
82	2.025
83	0.243
84	0.928
85	0.317
86	1.21
87	0.83
6911	2.213
88	0.047
89	0.989
8233	0.107
7098	1.283
8283	0.14
8284	0
8285	0.353
6008	0.043
6009	0.868
6913	1.318
6914	0
6016	0.151
6915	0.862
8290	0.386
6916	1.075
6917	0.939
6918	0.317
8215	1.311
8422	0.018
6919	0.442
8296	0.422
8297	0.882
6920	0.185
6921	1.058
8300	1.121
7149	0.581
8214	1.404
7461	0.654
8304	0
8235	0.029
8423	0.128
8306	1.314
6039	0.475
6923	0.754
6924	0.989
8310	0.39
8236	0.125
8311	0.114
8312	0.074
91	0.542
8313	0
8314	0.103
8420	0.824
8238	0.808
6926	1.132
6040	0.478
6927	0.955
6928	0.213
8239	0
6929	0.833
8240	0.022
6930	1.331
6931	0.382
94	0.022
96	0.319
8323	0
104	0.074
106	0.143
116	0.676
121	1.643
122	0.911
123	0.11
126	0.051
137	0.275
146	0.368
149	0.036
151	0.536
153	1.136
156	0.975
157	0.058
6932	0
8241	0.228
8242	0.069
8325	1.02
8326	0
8222	0
8430	0.085
6933	1.109
8329	0.456
6042	0.057
6043	0.214
6046	0.018
7520	1.123
7521	1.19
8334	0.25
8335	1.233
6936	1.275
159	0.735
160	0.185
162	0
163	0.689
165	1.379
166	0
167	0.161
168	0.842
170	0
173	1.416
174	0.621
175	1.252
178	2.032
179	0.76
183	0.114
184	0.426
185	0.453
186	0.11
187	0.19
188	1.679
190	0.054
191	0.15
194	0.054
196	0.069
198	0.446
200	0.672
201	0.975
202	1.4
203	0.386
204	0.268
205	0.154
206	0.313
207	0
208	0.071
210	1.541
212	0.004
213	0
214	0.75
215	0
216	0.096
217	0.525
219	0.025
222	0.418
223	0.725
224	0.118
225	0.818
227	0.301
228	0.683
229	0
230	0.485
231	1.496
8337	0.333
236	1.489
237	0.232
242	0.621
244	0.836
252	0.232
7522	0
6937	0
6938	0
6939	0
6940	1.199
7438	0.018
8343	0.761
7430	0.157
6942	0.547
6943	0.431
6944	0.394
7270	0.757
6945	0.192
7258	0.031
6064	0.978
7518	0.025
7519	0
6074	0.882
8351	0.564
6946	0.121
8353	1.46
257	0.774
258	0
259	0.922
261	0.121
262	1.096
263	0.025
8354	0.091
7296	0
8243	0.471
7507	0.504
7508	0.037
7300	0.886
7307	0.382
7526	0.265
7523	0.636
264	0.939
8213	0.353
6951	0
6956	0
6957	0
6958	1.051
8365	0.201
266	0.106
8366	0.6
8411	0.529
6959	0.346
6960	0.933
7317	0
7524	0.426
7525	0.757
269	0.382
7320	0.716
7515	0.436
7514	0.786
8374	0.83
7323	1.422
8247	1.686
8376	0.475
8378	0.871
7340	0.64
6961	1.386
8245	1.379
6962	1.081
6963	1.481
6964	0
6965	0.661
6966	0.525
6967	0.571
8386	0.015
8387	0.743
8388	0.128
8389	0.069
6968	0.056
6969	0.495
6243	1.165
273	0.029
275	0
277	0.368
278	0
280	0.199
281	0.661
282	0.962
283	0.508
287	0.19
288	0.279
290	0
291	0.004
292	0.407
293	0.015
295	0.036
296	0.015
297	0
298	0.061
302	0.525
306	0.515
309	0.196
310	1.303
311	0.271
314	0.004
316	0
318	1.047
320	0.746
321	0.047
322	0.835
323	0
326	0
327	0
328	0.004
329	0.585
331	0.235
332	0.607
334	0.64
335	0.529
337	0.507
338	0.025
339	0.639
340	0.107
341	0
343	1.069
346	0.683
347	0.585
348	0.078
349	0.209
355	0.397
357	0
359	0
360	0.627
361	0
363	0.063
364	0.004
366	0.904
367	0.069
368	0.65
369	0.86
371	0.382
372	0
374	0.489
375	0.832
377	0.699
378	0.061
379	0.235
380	0
385	0
387	0.455
388	0.139
389	0.172
6970	0.89
6971	0.933
7373	0
6972	0.297
8395	0
8426	0.493
6973	0.143
6974	0.004
6975	0.161
6976	0.1
6977	0.308
7516	0.301
7517	0.057
9058	0
8249	0.691
9057	1.386
390	0.86
391	1.523
392	0.021
393	0.435
394	0.953
395	0.489
396	0.754
6978	0.181
6979	1.604
100000	0.075
6980	0.871
6981	0.004
6982	0.319
6983	0.694
6984	0.072
6985	0.179
