## Supplementary material for "Finding genetic variants in plants without complete genomes": Dataset S1: used_phenotype_values.txt

accession_id	phenotype_value
6897	0
8230	1.379
6898	0.848
8256	0.357
8258	1.314
8259	1.74
8264	0.532
5837	0.217
6903	0.058
6904	0.069
7033	0.243
7071	0.107
6907	0.08
6908	0.85
7081	0.681
6909	0.011
6911	2.213
88	0.047
8233	0.107
8283	0.14
8284	0
8285	0.353
6008	0.043
6009	0.868
6913	1.318
6915	0.862
8290	0.386
6918	0.317
8422	0.018
6919	0.442
8297	0.882
6920	0.185
8214	1.404
7461	0.654
8235	0.029
8306	1.314
6039	0.475
6923	0.754
6924	0.989
8236	0.125
8311	0.114
8312	0.074
8420	0.824
8238	0.808
6926	1.132
6040	0.478
6927	0.955
6929	0.833
8240	0.022
6931	0.382
6932	0
8241	0.228
8242	0.069
8326	0
8222	0
6933	1.109
6042	0.057
6043	0.214
7520	1.123
7521	1.19
8334	0.25
8335	1.233
159	0.735
8337	0.333
6938	0
6940	1.199
8343	0.761
7430	0.157
6943	0.431
6944	0.394
6945	0.192
7258	0.031
6074	0.882
8351	0.564
8354	0.091
7296	0
8243	0.471
7307	0.382
6951	0
6956	0
6957	0
6958	1.051
8365	0.201
8366	0.6
6959	0.346
6960	0.933
7525	0.757
7515	0.436
7514	0.786
7323	1.422
8376	0.475
6961	1.386
6963	1.481
6966	0.525
6967	0.571
8386	0.015
6969	0.495
6243	1.165
6971	0.933
7373	0
8426	0.493
6973	0.143
6974	0.004
6975	0.161
6976	0.1
9058	0
9057	1.386
6979	1.604
6981	0.004
6984	0.072
